# GAMES: A dynamic model development workflow for rigorous characterization of synthetic genetic systems

**DOI:** 10.1101/2021.10.20.465216

**Authors:** Kate E. Dray, Joseph J. Muldoon, Niall M. Mangan, Neda Bagheri, Joshua N. Leonard

## Abstract

Mathematical modeling is invaluable for advancing understanding and design of synthetic biological systems. However, the model development process is complicated and often unintuitive, requiring iteration on various computational tasks and comparisons with experimental data. Ad hoc model development can pose a barrier to reproduction and critical analysis of the development process itself, reducing potential impact and inhibiting further model development and collaboration. To help practitioners manage these challenges, we introduce **GAMES**: a workflow for **G**eneration and **A**nalysis of **M**odels for **E**xploring **S**ynthetic systems that includes both automated and human-in-the-loop processes. We systematically consider the process of developing dynamic models, including model formulation, parameter estimation, parameter identifiability, experimental design, model reduction, model refinement, and model selection. We demonstrate the workflow with a case study on a chemically responsive transcription factor. The generalizable workflow presented in this tutorial can enable biologists to more readily build and analyze models for various applications.

**Graphical Abstract:** 
