## Supplementary Data 1 for "GAMES: A dynamic model development workflow for rigorous characterization of synthetic genetic systems": PEM EVALUATION DATA NOISE.xlsx

### Sheet:  PEM EVALUATION DATA NOISE 1
	L
0	0.00771
1	0
2	0.0337177
3	0.0370345
4	0.0796008
5	0.18656
6	0.328299
7	0.564601
8	0.981185
9	0.944507
10	1

### Sheet:  PEM EVALUATION DATA NOISE 2
	L
0	0.00114375
1	0.0217658
2	0.00441863
3	0.0441815
4	0.0919056
5	0.162969
6	0.288177
7	0.574571
8	0.961214
9	1
10	0.987129

### Sheet:  PEM EVALUATION DATA NOISE 3
	L
0	0
1	0.014091
2	0.0227404
3	0.0332911
4	0.0834688
5	0.1483
6	0.330061
7	0.611333
8	0.992175
9	1
10	0.99116

### Sheet:  PEM EVALUATION DATA NOISE 4
	L
0	0.0382305
1	0.0210205
2	0.0601501
3	0.0716923
4	0.104728
5	0.233184
6	0.336656
7	0.602601
8	0.974587
9	0.989512
10	1

### Sheet:  PEM EVALUATION DATA NOISE 5
	L
0	0
1	0
2	0
3	0.0408141
4	0.0940502
5	0.172008
6	0.334586
7	0.584791
8	0.963195
9	0.969214
10	1

### Sheet:  PEM EVALUATION DATA NOISE 6
	L
0	0.00241109
1	0.0228894
2	0.0051446
3	0.0497705
4	0.0914739
5	0.172626
6	0.29373
7	0.558704
8	0.895463
9	0.970268
10	1

### Sheet:  PEM EVALUATION DATA NOISE 7
	L
0	0.0216171
1	0.0122947
2	0
3	0.0119822
4	0.0637835
5	0.151448
6	0.296563
7	0.5922
8	0.877572
9	0.973325
10	1

### Sheet:  PEM EVALUATION DATA NOISE 8
	L
0	0
1	0
2	0.0141589
3	0.0692325
4	0.0780199
5	0.145832
6	0.313468
7	0.606073
8	0.910512
9	0.962908
10	1
