## Supplementary Data 1 for "GAMES: A dynamic model development workflow for rigorous characterization of synthetic genetic systems": PEM EVALUATION DATA RAW.xlsx

### Sheet:  PEM EVALUATION DATA RAW 1
	L
0	5.26556e-07
1	0.00182478
2	0.0104855
3	0.0429553
4	0.0931364
5	0.175349
6	0.320265
7	0.586032
8	0.99973
9	0.999989
10	1

### Sheet:  PEM EVALUATION DATA RAW 2
	L
0	1.60472e-06
1	0.00128282
2	0.00939042
3	0.0431741
4	0.0944941
5	0.178436
6	0.326164
7	0.597099
8	0.999974
9	0.999998
10	1

### Sheet:  PEM EVALUATION DATA RAW 3
	L
0	3.9971e-06
1	0.00201525
2	0.00890136
3	0.0355206
4	0.0914766
5	0.179723
6	0.328878
7	0.596043
8	0.991142
9	0.999269
10	1

### Sheet:  PEM EVALUATION DATA RAW 4
	L
0	0.0103933
1	0.0215551
2	0.0344962
3	0.0613753
4	0.110423
5	0.194051
6	0.340567
7	0.606916
8	0.969037
9	0.993359
10	1

### Sheet:  PEM EVALUATION DATA RAW 5
	L
0	1.88353e-06
1	0.00145126
2	0.0107155
3	0.0462529
4	0.0984826
5	0.185201
6	0.338436
7	0.6206
8	0.999996
9	0.999999
10	1

### Sheet:  PEM EVALUATION DATA RAW 6
	L
0	5.99656e-09
1	0.0138914
2	0.0270865
3	0.0525075
4	0.0991961
5	0.181092
6	0.325101
7	0.584051
8	0.905817
9	0.97537
10	1

### Sheet:  PEM EVALUATION DATA RAW 7
	L
0	0.00376163
1	0.0107539
2	0.0200118
3	0.0408012
4	0.0835575
5	0.163428
6	0.310153
7	0.585115
8	0.906872
9	0.97062
10	1

### Sheet:  PEM EVALUATION DATA RAW 8
	L
0	7.79208e-06
1	0.00850283
2	0.0188638
3	0.0410936
4	0.0850637
5	0.165436
6	0.310884
7	0.579796
8	0.902545
9	0.970685
10	1
