## Supplementary Data 1 for "GAMES: A dynamic model development workflow for rigorous characterization of synthetic genetic systems": INITIAL GUESSES.xlsx

### Sheet: initial_guesses
	index	p1	p2	p3	p4	p5	p6	initial params	free params
0	0	14.784	0.0578894	0.584694	1840.04	5.76489	2.72142	[14.783963456972018, 0.05788942586781802, 0.584694124320597, 1840.0432553674852, 5.764885653118091, 2.7214174327528937]	['p1', 'p2', 'p3', 'p4', 'p5', 'p6']
1	1	14.9565	0.341483	0.249536	1057.74	1.33507	3.02797	[14.95649234108899, 0.34148317463089595, 0.24953609096395274, 1057.7445360027393, 1.3350655486417078, 3.0279683360999416]	['p1', 'p2', 'p3', 'p4', 'p5', 'p6']
2	2	13.7257	1.59588	0.00516686	4486.72	3.38958	2.42794	[13.725738684013265, 1.5958753399298669, 0.005166860663553597, 4486.723673717232, 3.389578317257374, 2.4279430576376506]	['p1', 'p2', 'p3', 'p4', 'p5', 'p6']
3	3	14.3257	0.012723	0.00899803	0.388275	17.0982	1.42261	[14.325674942671034, 0.012722970001272944, 0.008998025842331106, 0.38827487570874614, 17.098162466082904, 1.4226120299024683]	['p1', 'p2', 'p3', 'p4', 'p5', 'p6']
4	4	15.5015	7.40508e-05	0.422366	0.0554218	0.135587	3.03964	[15.501451813096237, 7.405076701890236e-05, 0.42236579010651537, 0.05542183821601643, 0.13558716130744478, 3.039642332476165]	['p1', 'p2', 'p3', 'p4', 'p5', 'p6']
5	5	13.1114	0.000180726	0.0013594	396.062	0.794342	1.25253	[13.111374458914275, 0.00018072641524504156, 0.001359402521920078, 396.06207230099744, 0.7943417973544102, 1.252529411308966]	['p1', 'p2', 'p3', 'p4', 'p5', 'p6']
6	6	15.322	0.0156928	0.00357828	2882.98	2082.97	1.66782	[15.32204614409451, 0.015692840029698975, 0.003578277748253317, 2882.981512167242, 2082.9717805004743, 1.6678175354882832]	['p1', 'p2', 'p3', 'p4', 'p5', 'p6']
7	7	14.4273	0.0677583	0.00216325	30957.9	91.2345	1.53912	[14.427313382612528, 0.06775829160853128, 0.0021632451358044136, 30957.87981445288, 91.23447074527823, 1.5391241052035722]	['p1', 'p2', 'p3', 'p4', 'p5', 'p6']
