## Supplementary Data 1 for "GAMES: A dynamic model development workflow for rigorous characterization of synthetic genetic systems": GLOBAL SEARCH RESULTS.xlsx

### Sheet: Sheet1
	p1	p2	p3	p4	p5	p6	model	names	bounds	CF1	CF2	CF3	CF4	CF5	CF6	CF7	CF8
0	5.05584	2.00407	0.000725701	7.9393	8.98756	1.88831	model A	['p1', 'p2', 'p3', 'p4', 'p5', 'p6']	[[-1.8239087409443187, 4.176091259055681], [-4.301029995663981, 1.6989700043360187], [-4.301029995663981, 1.6989700043360187], [-1.4436974992327127, 4.556302500767288], [-1.0, 5.0], [0, 0.602]]	246.501	244.149	275.165	274.294	249.637	205.699	206.417	225.563
1	896.306	0.121668	0.0405317	17.5905	451.221	2.20268	model A	['p1', 'p2', 'p3', 'p4', 'p5', 'p6']	[[-1.8239087409443187, 4.176091259055681], [-4.301029995663981, 1.6989700043360187], [-4.301029995663981, 1.6989700043360187], [-1.4436974992327127, 4.556302500767288], [-1.0, 5.0], [0, 0.602]]	2074.96	2102.61	2083.44	1934.9	2089.87	2096.66	2153.15	2093.94
2	9941.82	1.04348	0.0144088	22.2952	32654.4	1.45155	model A	['p1', 'p2', 'p3', 'p4', 'p5', 'p6']	[[-1.8239087409443187, 4.176091259055681], [-4.301029995663981, 1.6989700043360187], [-4.301029995663981, 1.6989700043360187], [-1.4436974992327127, 4.556302500767288], [-1.0, 5.0], [0, 0.602]]	2398.36	2428.51	2409.71	2245.62	2416.43	2422.07	2471.86	2420.4
3	92.7123	0.00422005	0.00112037	18.562	2.42936	3.80641	model A	['p1', 'p2', 'p3', 'p4', 'p5', 'p6']	[[-1.8239087409443187, 4.176091259055681], [-4.301029995663981, 1.6989700043360187], [-4.301029995663981, 1.6989700043360187], [-1.4436974992327127, 4.556302500767288], [-1.0, 5.0], [0, 0.602]]	982.328	1008.4	989.657	896.114	977.007	1006.13	1047	998.644
4	144.864	0.00726647	0.00755335	45.5439	0.305591	3.98115	model A	['p1', 'p2', 'p3', 'p4', 'p5', 'p6']	[[-1.8239087409443187, 4.176091259055681], [-4.301029995663981, 1.6989700043360187], [-4.301029995663981, 1.6989700043360187], [-1.4436974992327127, 4.556302500767288], [-1.0, 5.0], [0, 0.602]]	1223.85	1249.99	1232.25	1123.59	1221.72	1246.23	1298.23	1235.22
5	288.593	0.00116101	6.99424e-05	0.326375	9026.64	2.17295	model A	['p1', 'p2', 'p3', 'p4', 'p5', 'p6']	[[-1.8239087409443187, 4.176091259055681], [-4.301029995663981, 1.6989700043360187], [-4.301029995663981, 1.6989700043360187], [-1.4436974992327127, 4.556302500767288], [-1.0, 5.0], [0, 0.602]]	2391.89	2422.02	2403.23	2239.35	2409.92	2415.58	2465.29	2413.9
6	0.183648	2.16146	3.00072	1567.53	14974.3	1.24809	model A	['p1', 'p2', 'p3', 'p4', 'p5', 'p6']	[[-1.8239087409443187, 4.176091259055681], [-4.301029995663981, 1.6989700043360187], [-4.301029995663981, 1.6989700043360187], [-1.4436974992327127, 4.556302500767288], [-1.0, 5.0], [0, 0.602]]	2354.44	2384.36	2366.02	2203.28	2372.4	2377.56	2426.9	2376.09
7	977.892	0.0211978	1.03575	0.406667	1.77128	2.09687	model A	['p1', 'p2', 'p3', 'p4', 'p5', 'p6']	[[-1.8239087409443187, 4.176091259055681], [-4.301029995663981, 1.6989700043360187], [-4.301029995663981, 1.6989700043360187], [-1.4436974992327127, 4.556302500767288], [-1.0, 5.0], [0, 0.602]]	2005.6	2030.51	2010.79	1877.23	2017.51	2025.08	2090.2	2021.48
8	0.149984	0.00248579	0.00189568	229.528	553.603	1.82067	model A	['p1', 'p2', 'p3', 'p4', 'p5', 'p6']	[[-1.8239087409443187, 4.176091259055681], [-4.301029995663981, 1.6989700043360187], [-4.301029995663981, 1.6989700043360187], [-1.4436974992327127, 4.556302500767288], [-1.0, 5.0], [0, 0.602]]	350.058	360.067	391.018	357.997	359.84	311.709	321.552	332.704
9	2.09674	0.0384375	0.294118	24465.3	0.557019	1.10703	model A	['p1', 'p2', 'p3', 'p4', 'p5', 'p6']	[[-1.8239087409443187, 4.176091259055681], [-4.301029995663981, 1.6989700043360187], [-4.301029995663981, 1.6989700043360187], [-1.4436974992327127, 4.556302500767288], [-1.0, 5.0], [0, 0.602]]	307.074	309.618	342.432	340.411	311.869	265.315	266.14	285.638
10	1402.99	0.00100498	27.8655	0.264364	10.6628	2.99005	model A	['p1', 'p2', 'p3', 'p4', 'p5', 'p6']	[[-1.8239087409443187, 4.176091259055681], [-4.301029995663981, 1.6989700043360187], [-4.301029995663981, 1.6989700043360187], [-1.4436974992327127, 4.556302500767288], [-1.0, 5.0], [0, 0.602]]	2005.6	2030.5	2010.78	1877.23	2017.51	2025.08	2090.2	2021.47
11	0.168076	0.000511161	9.85405	775.98	0.733526	1.29157	model A	['p1', 'p2', 'p3', 'p4', 'p5', 'p6']	[[-1.8239087409443187, 4.176091259055681], [-4.301029995663981, 1.6989700043360187], [-4.301029995663981, 1.6989700043360187], [-1.4436974992327127, 4.556302500767288], [-1.0, 5.0], [0, 0.602]]	409.339	412.62	450.329	449.01	415.43	361.942	362.407	385.299
12	3571.54	0.588458	5.33981e-05	3268.42	28.5892	1.04678	model A	['p1', 'p2', 'p3', 'p4', 'p5', 'p6']	[[-1.8239087409443187, 4.176091259055681], [-4.301029995663981, 1.6989700043360187], [-4.301029995663981, 1.6989700043360187], [-1.4436974992327127, 4.556302500767288], [-1.0, 5.0], [0, 0.602]]	1613.07	1637.37	1618.7	1497.17	1622.48	1632.04	1690.44	1627.39
13	0.355115	0.188223	1.3361	2907.06	4582.78	1.01544	model A	['p1', 'p2', 'p3', 'p4', 'p5', 'p6']	[[-1.8239087409443187, 4.176091259055681], [-4.301029995663981, 1.6989700043360187], [-4.301029995663981, 1.6989700043360187], [-1.4436974992327127, 4.556302500767288], [-1.0, 5.0], [0, 0.602]]	209.96	215.851	241.019	218.124	216.078	177.761	185.028	194.657
14	239.9	0.000846986	21.9346	76.11	0.356956	2.30711	model A	['p1', 'p2', 'p3', 'p4', 'p5', 'p6']	[[-1.8239087409443187, 4.176091259055681], [-4.301029995663981, 1.6989700043360187], [-4.301029995663981, 1.6989700043360187], [-1.4436974992327127, 4.556302500767288], [-1.0, 5.0], [0, 0.602]]	1517.34	1546.96	1527.06	1403.69	1522.99	1542.2	1601.43	1529.58
15	13.8266	0.000243003	0.000114375	1298.21	17.7874	3.11615	model A	['p1', 'p2', 'p3', 'p4', 'p5', 'p6']	[[-1.8239087409443187, 4.176091259055681], [-4.301029995663981, 1.6989700043360187], [-4.301029995663981, 1.6989700043360187], [-1.4436974992327127, 4.556302500767288], [-1.0, 5.0], [0, 0.602]]	42.2318	35.5301	47.3652	58.1531	41.6628	26.6432	24.7515	32.9005
16	6451.7	0.0131893	0.000297647	0.729474	91197.3	1.60618	model A	['p1', 'p2', 'p3', 'p4', 'p5', 'p6']	[[-1.8239087409443187, 4.176091259055681], [-4.301029995663981, 1.6989700043360187], [-4.301029995663981, 1.6989700043360187], [-1.4436974992327127, 4.556302500767288], [-1.0, 5.0], [0, 0.602]]	2399.21	2429.36	2410.56	2246.44	2417.28	2422.93	2472.69	2421.25
17	0.468735	18.0826	17.602	2.58385	3466.3	3.77114	model A	['p1', 'p2', 'p3', 'p4', 'p5', 'p6']	[[-1.8239087409443187, 4.176091259055681], [-4.301029995663981, 1.6989700043360187], [-4.301029995663981, 1.6989700043360187], [-1.4436974992327127, 4.556302500767288], [-1.0, 5.0], [0, 0.602]]	2399.46	2429.61	2410.81	2246.68	2417.53	2423.18	2472.94	2421.5
18	13432.7	0.00319612	1.9021	163.647	11.8206	2.39159	model A	['p1', 'p2', 'p3', 'p4', 'p5', 'p6']	[[-1.8239087409443187, 4.176091259055681], [-4.301029995663981, 1.6989700043360187], [-4.301029995663981, 1.6989700043360187], [-1.4436974992327127, 4.556302500767288], [-1.0, 5.0], [0, 0.602]]	2005.55	2030.45	2010.73	1877.19	2017.45	2025.03	2090.15	2021.42
19	1.09096	0.0691316	0.00584551	5.19556	4.22242	2.13421	model A	['p1', 'p2', 'p3', 'p4', 'p5', 'p6']	[[-1.8239087409443187, 4.176091259055681], [-4.301029995663981, 1.6989700043360187], [-4.301029995663981, 1.6989700043360187], [-1.4436974992327127, 4.556302500767288], [-1.0, 5.0], [0, 0.602]]	457.883	458.426	499.729	500.272	464.108	406.268	406.913	432.469
20	3273.46	21.5002	5.89446	0.0376531	49917.5	2.86957	model A	['p1', 'p2', 'p3', 'p4', 'p5', 'p6']	[[-1.8239087409443187, 4.176091259055681], [-4.301029995663981, 1.6989700043360187], [-4.301029995663981, 1.6989700043360187], [-1.4436974992327127, 4.556302500767288], [-1.0, 5.0], [0, 0.602]]	2399.46	2429.61	2410.81	2246.68	2417.53	2423.18	2472.94	2421.5
21	520.123	22.1646	4.58787	0.143132	708.48	2.35516	model A	['p1', 'p2', 'p3', 'p4', 'p5', 'p6']	[[-1.8239087409443187, 4.176091259055681], [-4.301029995663981, 1.6989700043360187], [-4.301029995663981, 1.6989700043360187], [-1.4436974992327127, 4.556302500767288], [-1.0, 5.0], [0, 0.602]]	2399.26	2429.41	2410.61	2246.48	2417.33	2422.97	2472.73	2421.29
22	0.0621336	13.7216	0.00250828	564.126	0.497126	2.85934	model A	['p1', 'p2', 'p3', 'p4', 'p5', 'p6']	[[-1.8239087409443187, 4.176091259055681], [-4.301029995663981, 1.6989700043360187], [-4.301029995663981, 1.6989700043360187], [-1.4436974992327127, 4.556302500767288], [-1.0, 5.0], [0, 0.602]]	594.234	614.567	630.24	548.985	608.503	575.656	599.784	589.752
23	4.89716	0.0118664	0.0891688	48.6956	141.313	3.16633	model A	['p1', 'p2', 'p3', 'p4', 'p5', 'p6']	[[-1.8239087409443187, 4.176091259055681], [-4.301029995663981, 1.6989700043360187], [-4.301029995663981, 1.6989700043360187], [-1.4436974992327127, 4.556302500767288], [-1.0, 5.0], [0, 0.602]]	395.923	398.06	435.4	435.078	401.923	348.859	349.041	371.933
24	2656.72	4.93821	0.528332	6323.77	66928.4	1.22547	model A	['p1', 'p2', 'p3', 'p4', 'p5', 'p6']	[[-1.8239087409443187, 4.176091259055681], [-4.301029995663981, 1.6989700043360187], [-4.301029995663981, 1.6989700043360187], [-1.4436974992327127, 4.556302500767288], [-1.0, 5.0], [0, 0.602]]	2305.57	2335.06	2316.14	2155.87	2322.86	2328.75	2380.42	2326.83
25	0.984739	2.9924	0.188552	0.0640108	0.915089	3.68701	model A	['p1', 'p2', 'p3', 'p4', 'p5', 'p6']	[[-1.8239087409443187, 4.176091259055681], [-4.301029995663981, 1.6989700043360187], [-4.301029995663981, 1.6989700043360187], [-1.4436974992327127, 4.556302500767288], [-1.0, 5.0], [0, 0.602]]	680.777	697.519	706.598	615.777	693.781	669.844	698.039	681.543
26	127.181	0.00190004	0.00944059	32092	5896.71	2.2235	model A	['p1', 'p2', 'p3', 'p4', 'p5', 'p6']	[[-1.8239087409443187, 4.176091259055681], [-4.301029995663981, 1.6989700043360187], [-4.301029995663981, 1.6989700043360187], [-1.4436974992327127, 4.556302500767288], [-1.0, 5.0], [0, 0.602]]	876.176	900.828	883.282	794.088	871.412	897.982	937.256	889.686
27	409.935	3.48784	0.0124385	10385	1608.89	1.74768	model A	['p1', 'p2', 'p3', 'p4', 'p5', 'p6']	[[-1.8239087409443187, 4.176091259055681], [-4.301029995663981, 1.6989700043360187], [-4.301029995663981, 1.6989700043360187], [-1.4436974992327127, 4.556302500767288], [-1.0, 5.0], [0, 0.602]]	1751.95	1780.19	1760.04	1627.02	1763.66	1774.82	1833.73	1768.17
28	1643.45	0.164417	0.00122364	0.158278	0.171675	1.94627	model A	['p1', 'p2', 'p3', 'p4', 'p5', 'p6']	[[-1.8239087409443187, 4.176091259055681], [-4.301029995663981, 1.6989700043360187], [-4.301029995663981, 1.6989700043360187], [-1.4436974992327127, 4.556302500767288], [-1.0, 5.0], [0, 0.602]]	1995.27	2020.2	2000.49	1867.14	2007.11	2014.79	2079.74	2011.12
29	5025.64	0.000117548	0.0614746	5.21465	294.564	2.95675	model A	['p1', 'p2', 'p3', 'p4', 'p5', 'p6']	[[-1.8239087409443187, 4.176091259055681], [-4.301029995663981, 1.6989700043360187], [-4.301029995663981, 1.6989700043360187], [-1.4436974992327127, 4.556302500767288], [-1.0, 5.0], [0, 0.602]]	1973.35	1998.23	1978.6	1845.82	1985.09	1992.81	2057.34	1989.13
30	32.1259	0.000182044	40.5209	10.2929	19352.9	1.68412	model A	['p1', 'p2', 'p3', 'p4', 'p5', 'p6']	[[-1.8239087409443187, 4.176091259055681], [-4.301029995663981, 1.6989700043360187], [-4.301029995663981, 1.6989700043360187], [-1.4436974992327127, 4.556302500767288], [-1.0, 5.0], [0, 0.602]]	526.279	545.898	523.617	455.445	527.436	547.117	563.809	534.544
31	323.458	0.0107006	7.97417	626.525	57720.9	2.53107	model A	['p1', 'p2', 'p3', 'p4', 'p5', 'p6']	[[-1.8239087409443187, 4.176091259055681], [-4.301029995663981, 1.6989700043360187], [-4.301029995663981, 1.6989700043360187], [-1.4436974992327127, 4.556302500767288], [-1.0, 5.0], [0, 0.602]]	2398.47	2428.62	2409.81	2245.71	2416.53	2422.19	2471.96	2420.5
32	21.4871	0.0165056	2.32475	0.0739938	476.919	1.06122	model A	['p1', 'p2', 'p3', 'p4', 'p5', 'p6']	[[-1.8239087409443187, 4.176091259055681], [-4.301029995663981, 1.6989700043360187], [-4.301029995663981, 1.6989700043360187], [-1.4436974992327127, 4.556302500767288], [-1.0, 5.0], [0, 0.602]]	1492.92	1517.19	1499.32	1371.6	1505.46	1513.68	1551.57	1509.23
33	1189.77	3.80852	0.00445613	0.0550525	94.6849	1.56044	model A	['p1', 'p2', 'p3', 'p4', 'p5', 'p6']	[[-1.8239087409443187, 4.176091259055681], [-4.301029995663981, 1.6989700043360187], [-4.301029995663981, 1.6989700043360187], [-1.4436974992327127, 4.556302500767288], [-1.0, 5.0], [0, 0.602]]	2362.72	2392.65	2374.54	2211.61	2380.87	2385.58	2435.29	2384.29
34	0.803262	0.000598606	0.156675	0.367321	17625.8	1.42478	model A	['p1', 'p2', 'p3', 'p4', 'p5', 'p6']	[[-1.8239087409443187, 4.176091259055681], [-4.301029995663981, 1.6989700043360187], [-4.301029995663981, 1.6989700043360187], [-1.4436974992327127, 4.556302500767288], [-1.0, 5.0], [0, 0.602]]	2336.62	2366.45	2348.32	2186.13	2354.55	2359.48	2408.66	2358.11
35	0.0214528	0.00709762	0.895896	258.826	43.6165	2.91607	model A	['p1', 'p2', 'p3', 'p4', 'p5', 'p6']	[[-1.8239087409443187, 4.176091259055681], [-4.301029995663981, 1.6989700043360187], [-4.301029995663981, 1.6989700043360187], [-1.4436974992327127, 4.556302500767288], [-1.0, 5.0], [0, 0.602]]	1865.77	1893.85	1882.01	1734.82	1883.03	1880.92	1925.45	1882.43
36	0.400451	0.00155773	0.44657	0.202259	1518.86	2.80322	model A	['p1', 'p2', 'p3', 'p4', 'p5', 'p6']	[[-1.8239087409443187, 4.176091259055681], [-4.301029995663981, 1.6989700043360187], [-4.301029995663981, 1.6989700043360187], [-1.4436974992327127, 4.556302500767288], [-1.0, 5.0], [0, 0.602]]	2398.84	2429	2410.2	2246.09	2416.92	2422.55	2472.31	2420.88
37	777.645	0.301478	0.0214601	39.3529	250.143	1.45743	model A	['p1', 'p2', 'p3', 'p4', 'p5', 'p6']	[[-1.8239087409443187, 4.176091259055681], [-4.301029995663981, 1.6989700043360187], [-4.301029995663981, 1.6989700043360187], [-1.4436974992327127, 4.556302500767288], [-1.0, 5.0], [0, 0.602]]	1942.52	1967.92	1948.41	1813.77	1954.6	1962.42	2025.05	1958.74
38	1982.62	1.15177	0.00016563	5855.82	10414.8	3.12186	model A	['p1', 'p2', 'p3', 'p4', 'p5', 'p6']	[[-1.8239087409443187, 4.176091259055681], [-4.301029995663981, 1.6989700043360187], [-4.301029995663981, 1.6989700043360187], [-1.4436974992327127, 4.556302500767288], [-1.0, 5.0], [0, 0.602]]	2399.05	2429.2	2410.4	2246.28	2417.12	2422.76	2472.52	2421.09
39	2.4148	0.628875	0.0189075	1015.04	15.1809	1.54839	model A	['p1', 'p2', 'p3', 'p4', 'p5', 'p6']	[[-1.8239087409443187, 4.176091259055681], [-4.301029995663981, 1.6989700043360187], [-4.301029995663981, 1.6989700043360187], [-1.4436974992327127, 4.556302500767288], [-1.0, 5.0], [0, 0.602]]	346.568	348.254	383.257	383.641	351.735	302.23	302.239	323.822
40	23.6455	0.0012631	7.85194e-05	0.0421971	1.56089	2.2632	model A	['p1', 'p2', 'p3', 'p4', 'p5', 'p6']	[[-1.8239087409443187, 4.176091259055681], [-4.301029995663981, 1.6989700043360187], [-4.301029995663981, 1.6989700043360187], [-1.4436974992327127, 4.556302500767288], [-1.0, 5.0], [0, 0.602]]	14.6172	16.5002	12.9398	14.5077	10.9264	13.5453	10.0636	9.0174
41	455.634	0.825407	0.00680508	0.106966	645.842	3.66936	model A	['p1', 'p2', 'p3', 'p4', 'p5', 'p6']	[[-1.8239087409443187, 4.176091259055681], [-4.301029995663981, 1.6989700043360187], [-4.301029995663981, 1.6989700043360187], [-1.4436974992327127, 4.556302500767288], [-1.0, 5.0], [0, 0.602]]	2399.37	2429.53	2410.72	2246.6	2417.45	2423.09	2472.85	2421.41
42	6.11832	0.112038	0.0700177	0.523005	172.015	1.49024	model A	['p1', 'p2', 'p3', 'p4', 'p5', 'p6']	[[-1.8239087409443187, 4.176091259055681], [-4.301029995663981, 1.6989700043360187], [-4.301029995663981, 1.6989700043360187], [-1.4436974992327127, 4.556302500767288], [-1.0, 5.0], [0, 0.602]]	933.191	951.769	950.41	844.666	945.71	934.231	966.504	940.035
43	232.091	0.000385708	1.5515	16508	1.16755	3.22788	model A	['p1', 'p2', 'p3', 'p4', 'p5', 'p6']	[[-1.8239087409443187, 4.176091259055681], [-4.301029995663981, 1.6989700043360187], [-4.301029995663981, 1.6989700043360187], [-1.4436974992327127, 4.556302500767288], [-1.0, 5.0], [0, 0.602]]	1493.53	1522.73	1503.17	1380.84	1498.33	1518	1576.94	1505.28
44	9653.68	0.428566	19.3518	0.0544521	4.8989	3.31694	model A	['p1', 'p2', 'p3', 'p4', 'p5', 'p6']	[[-1.8239087409443187, 4.176091259055681], [-4.301029995663981, 1.6989700043360187], [-4.301029995663981, 1.6989700043360187], [-1.4436974992327127, 4.556302500767288], [-1.0, 5.0], [0, 0.602]]	2007.97	2033.31	2013.67	1877.54	2020.39	2027.8	2091.63	2024.36
45	12.1002	0.0244823	0.00316583	7960.3	0.143103	1.21144	model A	['p1', 'p2', 'p3', 'p4', 'p5', 'p6']	[[-1.8239087409443187, 4.176091259055681], [-4.301029995663981, 1.6989700043360187], [-4.301029995663981, 1.6989700043360187], [-1.4436974992327127, 4.556302500767288], [-1.0, 5.0], [0, 0.602]]	5.5678	3.5916	8.4247	9.5839	4.9615	0.9039	3.603	3.9619
46	0.0512368	5.17153e-05	9.64672e-05	13285.1	2.03175	1.1527	model A	['p1', 'p2', 'p3', 'p4', 'p5', 'p6']	[[-1.8239087409443187, 4.176091259055681], [-4.301029995663981, 1.6989700043360187], [-4.301029995663981, 1.6989700043360187], [-1.4436974992327127, 4.556302500767288], [-1.0, 5.0], [0, 0.602]]	337.253	339.85	374.291	372.51	342.414	293.601	294.359	314.986
47	0.126882	15.6437	0.000876271	31.0327	79130.2	1.79277	model A	['p1', 'p2', 'p3', 'p4', 'p5', 'p6']	[[-1.8239087409443187, 4.176091259055681], [-4.301029995663981, 1.6989700043360187], [-4.301029995663981, 1.6989700043360187], [-1.4436974992327127, 4.556302500767288], [-1.0, 5.0], [0, 0.602]]	2399.46	2429.61	2410.81	2246.68	2417.53	2423.18	2472.94	2421.5
48	0.0155421	0.0801662	49.4274	0.247333	0.896721	1.31556	model A	['p1', 'p2', 'p3', 'p4', 'p5', 'p6']	[[-1.8239087409443187, 4.176091259055681], [-4.301029995663981, 1.6989700043360187], [-4.301029995663981, 1.6989700043360187], [-1.4436974992327127, 4.556302500767288], [-1.0, 5.0], [0, 0.602]]	1689.46	1715.62	1705.07	1564.91	1705.74	1702.77	1745.28	1704.75
49	8598.87	0.375274	0.0279154	29418	60.4658	1.52232	model A	['p1', 'p2', 'p3', 'p4', 'p5', 'p6']	[[-1.8239087409443187, 4.176091259055681], [-4.301029995663981, 1.6989700043360187], [-4.301029995663981, 1.6989700043360187], [-1.4436974992327127, 4.556302500767288], [-1.0, 5.0], [0, 0.602]]	1994.8	2019.68	1999.99	1866.75	2006.64	2014.26	2079.21	2010.63
50	0.0415365	0.0022751	0.030682	12.9202	3.81588	1.77859	model A	['p1', 'p2', 'p3', 'p4', 'p5', 'p6']	[[-1.8239087409443187, 4.176091259055681], [-4.301029995663981, 1.6989700043360187], [-4.301029995663981, 1.6989700043360187], [-1.4436974992327127, 4.556302500767288], [-1.0, 5.0], [0, 0.602]]	538.767	544.419	586.972	584.084	546.754	486.008	486.639	512.271
51	0.217976	0.145245	2.5003	0.166155	19.3199	1.51289	model A	['p1', 'p2', 'p3', 'p4', 'p5', 'p6']	[[-1.8239087409443187, 4.176091259055681], [-4.301029995663981, 1.6989700043360187], [-4.301029995663981, 1.6989700043360187], [-1.4436974992327127, 4.556302500767288], [-1.0, 5.0], [0, 0.602]]	2001.7	2029.77	2015.41	1864.08	2018.83	2019.82	2065.71	2020.11
52	27.9567	1.74867	0.000116009	3.733	387.016	1.18609	model A	['p1', 'p2', 'p3', 'p4', 'p5', 'p6']	[[-1.8239087409443187, 4.176091259055681], [-4.301029995663981, 1.6989700043360187], [-4.301029995663981, 1.6989700043360187], [-1.4436974992327127, 4.556302500767288], [-1.0, 5.0], [0, 0.602]]	1976.07	2004.21	1986.51	1837.33	1991.82	1997.89	2043.07	1995.82
53	12725.9	0.00282909	35.4878	0.654167	0.117538	2.43659	model A	['p1', 'p2', 'p3', 'p4', 'p5', 'p6']	[[-1.8239087409443187, 4.176091259055681], [-4.301029995663981, 1.6989700043360187], [-4.301029995663981, 1.6989700043360187], [-1.4436974992327127, 4.556302500767288], [-1.0, 5.0], [0, 0.602]]	2005.63	2030.53	2010.81	1877.26	2017.53	2025.1	2090.23	2021.5
54	0.0846626	2.50476	0.00139019	133.322	0.232418	1.64797	model A	['p1', 'p2', 'p3', 'p4', 'p5', 'p6']	[[-1.8239087409443187, 4.176091259055681], [-4.301029995663981, 1.6989700043360187], [-4.301029995663981, 1.6989700043360187], [-1.4436974992327127, 4.556302500767288], [-1.0, 5.0], [0, 0.602]]	497.979	503.306	544.406	540.409	505.684	446.894	447.93	472.38
55	669.734	0.000789866	0.478519	319.532	48.6518	3.4888	model A	['p1', 'p2', 'p3', 'p4', 'p5', 'p6']	[[-1.8239087409443187, 4.176091259055681], [-4.301029995663981, 1.6989700043360187], [-4.301029995663981, 1.6989700043360187], [-1.4436974992327127, 4.556302500767288], [-1.0, 5.0], [0, 0.602]]	1985.46	2010.38	1990.69	1857.68	1997.24	2004.96	2069.78	2001.26
56	7.81681	6.40361e-05	1.64708	3.1869	0.279303	3.05751	model A	['p1', 'p2', 'p3', 'p4', 'p5', 'p6']	[[-1.8239087409443187, 4.176091259055681], [-4.301029995663981, 1.6989700043360187], [-4.301029995663981, 1.6989700043360187], [-1.4436974992327127, 4.556302500767288], [-1.0, 5.0], [0, 0.602]]	145.59	135.929	160.925	164.285	144.223	109.845	109.65	126.976
57	0.0693197	0.0015818	6.75012	7148.4	3115.1	1.89603	model A	['p1', 'p2', 'p3', 'p4', 'p5', 'p6']	[[-1.8239087409443187, 4.176091259055681], [-4.301029995663981, 1.6989700043360187], [-4.301029995663981, 1.6989700043360187], [-1.4436974992327127, 4.556302500767288], [-1.0, 5.0], [0, 0.602]]	463.121	479.049	496.483	426.712	475.389	441.702	462.696	456.573
58	0.0260707	7.23514	0.0355583	0.815955	2677.41	1.17243	model A	['p1', 'p2', 'p3', 'p4', 'p5', 'p6']	[[-1.8239087409443187, 4.176091259055681], [-4.301029995663981, 1.6989700043360187], [-4.301029995663981, 1.6989700043360187], [-1.4436974992327127, 4.556302500767288], [-1.0, 5.0], [0, 0.602]]	2399.34	2429.5	2410.69	2246.57	2417.41	2423.06	2472.82	2421.38
59	0.0316272	0.000420749	0.000686879	4.03307	29.3263	1.35726	model A	['p1', 'p2', 'p3', 'p4', 'p5', 'p6']	[[-1.8239087409443187, 4.176091259055681], [-4.301029995663981, 1.6989700043360187], [-4.301029995663981, 1.6989700043360187], [-1.4436974992327127, 4.556302500767288], [-1.0, 5.0], [0, 0.602]]	357.888	362.371	397.661	388.774	364.593	313.553	316.309	335.892
60	0.019648	0.000297977	0.0029481	198.765	54490.4	1.13908	model A	['p1', 'p2', 'p3', 'p4', 'p5', 'p6']	[[-1.8239087409443187, 4.176091259055681], [-4.301029995663981, 1.6989700043360187], [-4.301029995663981, 1.6989700043360187], [-1.4436974992327127, 4.556302500767288], [-1.0, 5.0], [0, 0.602]]	1301.21	1324.57	1318.77	1194.57	1316.08	1308.45	1346.17	1312.4
61	17.0814	7.78094e-05	5.21429	0.11601	43509.3	2.63217	model A	['p1', 'p2', 'p3', 'p4', 'p5', 'p6']	[[-1.8239087409443187, 4.176091259055681], [-4.301029995663981, 1.6989700043360187], [-4.301029995663981, 1.6989700043360187], [-1.4436974992327127, 4.556302500767288], [-1.0, 5.0], [0, 0.602]]	2399.35	2429.51	2410.7	2246.58	2417.42	2423.07	2472.83	2421.39
62	1.86223	1.29015	13.3325	2.10262	7233.35	1.26299	model A	['p1', 'p2', 'p3', 'p4', 'p5', 'p6']	[[-1.8239087409443187, 4.176091259055681], [-4.301029995663981, 1.6989700043360187], [-4.301029995663981, 1.6989700043360187], [-1.4436974992327127, 4.556302500767288], [-1.0, 5.0], [0, 0.602]]	2395.38	2425.51	2406.74	2242.74	2413.44	2419.04	2468.76	2417.38
63	109.777	0.0186335	8.98892	0.445416	33990.8	2.41782	model A	['p1', 'p2', 'p3', 'p4', 'p5', 'p6']	[[-1.8239087409443187, 4.176091259055681], [-4.301029995663981, 1.6989700043360187], [-4.301029995663981, 1.6989700043360187], [-1.4436974992327127, 4.556302500767288], [-1.0, 5.0], [0, 0.602]]	2399.45	2429.61	2410.8	2246.67	2417.53	2423.17	2472.93	2421.49
64	46.4085	0.0955185	3.65133	11.4271	7.30252	1.62892	model A	['p1', 'p2', 'p3', 'p4', 'p5', 'p6']	[[-1.8239087409443187, 4.176091259055681], [-4.301029995663981, 1.6989700043360187], [-4.301029995663981, 1.6989700043360187], [-1.4436974992327127, 4.556302500767288], [-1.0, 5.0], [0, 0.602]]	407.363	432.572	405.239	359.753	401.349	434.267	444.69	418.663
65	69.5866	0.00385128	0.00385854	66.4819	201.513	1.84598	model A	['p1', 'p2', 'p3', 'p4', 'p5', 'p6']	[[-1.8239087409443187, 4.176091259055681], [-4.301029995663981, 1.6989700043360187], [-4.301029995663981, 1.6989700043360187], [-1.4436974992327127, 4.556302500767288], [-1.0, 5.0], [0, 0.602]]	506.842	532.19	512.344	448.399	502.494	530.631	550.942	522.307
66	3.58763	0.052014	0.000213579	4017.47	0.101859	2.59804	model A	['p1', 'p2', 'p3', 'p4', 'p5', 'p6']	[[-1.8239087409443187, 4.176091259055681], [-4.301029995663981, 1.6989700043360187], [-4.301029995663981, 1.6989700043360187], [-1.4436974992327127, 4.556302500767288], [-1.0, 5.0], [0, 0.602]]	455.976	456.639	497.641	498.481	462.115	404.538	404.886	430.361
67	7.13334	0.0306837	0.248055	111.832	195.925	1.32987	model A	['p1', 'p2', 'p3', 'p4', 'p5', 'p6']	[[-1.8239087409443187, 4.176091259055681], [-4.301029995663981, 1.6989700043360187], [-4.301029995663981, 1.6989700043360187], [-1.4436974992327127, 4.556302500767288], [-1.0, 5.0], [0, 0.602]]	173.79	167.627	194.661	195.565	174.272	136.626	137.318	154.482
68	11.326	0.000310611	0.0146128	466.176	8063.12	2.48314	model A	['p1', 'p2', 'p3', 'p4', 'p5', 'p6']	[[-1.8239087409443187, 4.176091259055681], [-4.301029995663981, 1.6989700043360187], [-4.301029995663981, 1.6989700043360187], [-1.4436974992327127, 4.556302500767288], [-1.0, 5.0], [0, 0.602]]	92.2599	92.6814	101.525	72.2661	95.5912	80.8378	91.6564	89.1711
69	1724.39	0.000106734	30.906	421.105	2.26784	1.07935	model A	['p1', 'p2', 'p3', 'p4', 'p5', 'p6']	[[-1.8239087409443187, 4.176091259055681], [-4.301029995663981, 1.6989700043360187], [-4.301029995663981, 1.6989700043360187], [-1.4436974992327127, 4.556302500767288], [-1.0, 5.0], [0, 0.602]]	2005.14	2030.04	2010.32	1876.79	2017.04	2024.62	2089.73	2021.01
70	0.0357271	30.902	0.0822393	7.00062	131.109	3.26651	model A	['p1', 'p2', 'p3', 'p4', 'p5', 'p6']	[[-1.8239087409443187, 4.176091259055681], [-4.301029995663981, 1.6989700043360187], [-4.301029995663981, 1.6989700043360187], [-1.4436974992327127, 4.556302500767288], [-1.0, 5.0], [0, 0.602]]	2395.97	2426.11	2407.34	2243.32	2414.04	2419.65	2469.38	2417.99
71	4.11452	49.7879	12.2298	2.63584	3745.01	3.91419	model A	['p1', 'p2', 'p3', 'p4', 'p5', 'p6']	[[-1.8239087409443187, 4.176091259055681], [-4.301029995663981, 1.6989700043360187], [-4.301029995663981, 1.6989700043360187], [-1.4436974992327127, 4.556302500767288], [-1.0, 5.0], [0, 0.602]]	2399.46	2429.61	2410.81	2246.68	2417.53	2423.18	2472.94	2421.5
72	88.9869	0.257261	1.14718	331.705	13.7295	1.03374	model A	['p1', 'p2', 'p3', 'p4', 'p5', 'p6']	[[-1.8239087409443187, 4.176091259055681], [-4.301029995663981, 1.6989700043360187], [-4.301029995663981, 1.6989700043360187], [-1.4436974992327127, 4.556302500767288], [-1.0, 5.0], [0, 0.602]]	838.445	865.62	845.62	758.66	834.249	863.711	898.243	856.314
73	0.0522826	0.00940769	0.363214	941.086	2338.03	2.07455	model A	['p1', 'p2', 'p3', 'p4', 'p5', 'p6']	[[-1.8239087409443187, 4.176091259055681], [-4.301029995663981, 1.6989700043360187], [-4.301029995663981, 1.6989700043360187], [-1.4436974992327127, 4.556302500767288], [-1.0, 5.0], [0, 0.602]]	2348.76	2378.7	2360.49	2197.88	2366.75	2371.74	2421.03	2370.33
74	54.5913	9.83953	0.0504245	1.76903	72.8401	2.03639	model A	['p1', 'p2', 'p3', 'p4', 'p5', 'p6']	[[-1.8239087409443187, 4.176091259055681], [-4.301029995663981, 1.6989700043360187], [-4.301029995663981, 1.6989700043360187], [-1.4436974992327127, 4.556302500767288], [-1.0, 5.0], [0, 0.602]]	2189.26	2219.22	2202.14	2043.61	2206.4	2211.42	2260.49	2210.53
75	9.78562	0.00628594	0.000135733	59.4586	11472.4	3.38357	model A	['p1', 'p2', 'p3', 'p4', 'p5', 'p6']	[[-1.8239087409443187, 4.176091259055681], [-4.301029995663981, 1.6989700043360187], [-4.301029995663981, 1.6989700043360187], [-1.4436974992327127, 4.556302500767288], [-1.0, 5.0], [0, 0.602]]	2399.29	2429.44	2410.64	2246.51	2417.36	2423	2472.76	2421.32
76	41.9827	0.00547654	5.7418e-05	692.002	23.439	1.38688	model A	['p1', 'p2', 'p3', 'p4', 'p5', 'p6']	[[-1.8239087409443187, 4.176091259055681], [-4.301029995663981, 1.6989700043360187], [-4.301029995663981, 1.6989700043360187], [-1.4436974992327127, 4.556302500767288], [-1.0, 5.0], [0, 0.602]]	95.609	106.678	99.59	73.9131	92.2027	100.477	107.882	96.183
77	0.101104	0.06012	0.000529408	4947.65	14092.5	1.928	model A	['p1', 'p2', 'p3', 'p4', 'p5', 'p6']	[[-1.8239087409443187, 4.176091259055681], [-4.301029995663981, 1.6989700043360187], [-4.301029995663981, 1.6989700043360187], [-1.4436974992327127, 4.556302500767288], [-1.0, 5.0], [0, 0.602]]	2389.43	2419.54	2400.85	2237.02	2407.49	2413	2462.67	2411.38
78	0.48043	6.24558	0.0236079	21730.3	55.1963	3.88389	model A	['p1', 'p2', 'p3', 'p4', 'p5', 'p6']	[[-1.8239087409443187, 4.176091259055681], [-4.301029995663981, 1.6989700043360187], [-4.301029995663981, 1.6989700043360187], [-1.4436974992327127, 4.556302500767288], [-1.0, 5.0], [0, 0.602]]	742.777	756.099	803.018	794.022	754.372	686.125	687.625	714.432
79	2385.18	0.000165278	0.000339001	3474	2048.02	3.57845	model A	['p1', 'p2', 'p3', 'p4', 'p5', 'p6']	[[-1.8239087409443187, 4.176091259055681], [-4.301029995663981, 1.6989700043360187], [-4.301029995663981, 1.6989700043360187], [-1.4436974992327127, 4.556302500767288], [-1.0, 5.0], [0, 0.602]]	1381.28	1405.2	1387.38	1272.93	1389.33	1399.81	1453.26	1394.69
80	1.36983	0.29271	0.000910161	34.7429	33.9025	2.6625	model A	['p1', 'p2', 'p3', 'p4', 'p5', 'p6']	[[-1.8239087409443187, 4.176091259055681], [-4.301029995663981, 1.6989700043360187], [-4.301029995663981, 1.6989700043360187], [-1.4436974992327127, 4.556302500767288], [-1.0, 5.0], [0, 0.602]]	496.163	499.255	541.527	537.37	503.507	443.354	444.931	470.137
81	0.0256844	36.7963	0.0107632	178.584	827.942	1.59707	model A	['p1', 'p2', 'p3', 'p4', 'p5', 'p6']	[[-1.8239087409443187, 4.176091259055681], [-4.301029995663981, 1.6989700043360187], [-4.301029995663981, 1.6989700043360187], [-1.4436974992327127, 4.556302500767288], [-1.0, 5.0], [0, 0.602]]	2399.06	2429.22	2410.41	2246.3	2417.14	2422.78	2472.53	2421.1
82	0.105317	0.0439917	0.000182937	82.7645	0.685584	2.56613	model A	['p1', 'p2', 'p3', 'p4', 'p5', 'p6']	[[-1.8239087409443187, 4.176091259055681], [-4.301029995663981, 1.6989700043360187], [-4.301029995663981, 1.6989700043360187], [-1.4436974992327127, 4.556302500767288], [-1.0, 5.0], [0, 0.602]]	684.378	693.965	740.396	735.768	694.4	627.663	628.306	655.918
83	3.04836	9.69315e-05	0.00236857	6.03135	1200.68	1.39852	model A	['p1', 'p2', 'p3', 'p4', 'p5', 'p6']	[[-1.8239087409443187, 4.176091259055681], [-4.301029995663981, 1.6989700043360187], [-4.301029995663981, 1.6989700043360187], [-1.4436974992327127, 4.556302500767288], [-1.0, 5.0], [0, 0.602]]	355.929	358.406	393.803	392.527	361.373	311.192	311.716	333.153
84	3979.59	0.000140597	0.640681	1.32768	0.223854	1.01233	model A	['p1', 'p2', 'p3', 'p4', 'p5', 'p6']	[[-1.8239087409443187, 4.176091259055681], [-4.301029995663981, 1.6989700043360187], [-4.301029995663981, 1.6989700043360187], [-1.4436974992327127, 4.556302500767288], [-1.0, 5.0], [0, 0.602]]	2002.03	2026.92	2007.21	1873.77	2013.91	2021.5	2086.57	2017.89
85	0.848862	1.5609	0.766718	9708.9	5.67051	2.2701	model A	['p1', 'p2', 'p3', 'p4', 'p5', 'p6']	[[-1.8239087409443187, 4.176091259055681], [-4.301029995663981, 1.6989700043360187], [-4.301029995663981, 1.6989700043360187], [-1.4436974992327127, 4.556302500767288], [-1.0, 5.0], [0, 0.602]]	487.485	487.602	530.385	530.788	493.668	433.663	434.299	460.954
86	7307.19	4.21831	0.000484006	2233.55	320.51	1.714	model A	['p1', 'p2', 'p3', 'p4', 'p5', 'p6']	[[-1.8239087409443187, 4.176091259055681], [-4.301029995663981, 1.6989700043360187], [-4.301029995663981, 1.6989700043360187], [-1.4436974992327127, 4.556302500767288], [-1.0, 5.0], [0, 0.602]]	1852.81	1877.78	1858.51	1727.78	1864.13	1872.33	1934.07	1868.44
87	0.614333	0.520934	0.00044847	0.0880789	6.79856	2.69139	model A	['p1', 'p2', 'p3', 'p4', 'p5', 'p6']	[[-1.8239087409443187, 4.176091259055681], [-4.301029995663981, 1.6989700043360187], [-4.301029995663981, 1.6989700043360187], [-1.4436974992327127, 4.556302500767288], [-1.0, 5.0], [0, 0.602]]	1009.49	1032.38	1034.72	923.683	1024.61	1006.98	1040.44	1014.97
88	0.656883	6.49424	0.199247	14.64	0.182329	2.74864	model A	['p1', 'p2', 'p3', 'p4', 'p5', 'p6']	[[-1.8239087409443187, 4.176091259055681], [-4.301029995663981, 1.6989700043360187], [-4.301029995663981, 1.6989700043360187], [-1.4436974992327127, 4.556302500767288], [-1.0, 5.0], [0, 0.602]]	575.993	578.024	623.688	620.911	582.922	517.735	518.45	546.698
89	594.455	0.000654584	0.000256541	18310.1	2.85602	3.38732	model A	['p1', 'p2', 'p3', 'p4', 'p5', 'p6']	[[-1.8239087409443187, 4.176091259055681], [-4.301029995663981, 1.6989700043360187], [-4.301029995663981, 1.6989700043360187], [-1.4436974992327127, 4.556302500767288], [-1.0, 5.0], [0, 0.602]]	1965.97	1991.28	1971.45	1838.57	1977.65	1985.91	2050.54	1981.76
90	0.267493	0.000201056	0.00525354	1331.34	1302.68	1.98738	model A	['p1', 'p2', 'p3', 'p4', 'p5', 'p6']	[[-1.8239087409443187, 4.176091259055681], [-4.301029995663981, 1.6989700043360187], [-4.301029995663981, 1.6989700043360187], [-1.4436974992327127, 4.556302500767288], [-1.0, 5.0], [0, 0.602]]	562.803	569.053	612.406	608.662	571.192	509.165	509.99	535.933
91	0.278224	0.779459	0.00175561	1730.42	107.223	3.46439	model A	['p1', 'p2', 'p3', 'p4', 'p5', 'p6']	[[-1.8239087409443187, 4.176091259055681], [-4.301029995663981, 1.6989700043360187], [-4.301029995663981, 1.6989700043360187], [-1.4436974992327127, 4.556302500767288], [-1.0, 5.0], [0, 0.602]]	1442.73	1469.12	1463.94	1332.52	1459.33	1449.75	1489.37	1454.29
92	200.453	8.37604	3.55613	1.25162	27762	1.28141	model A	['p1', 'p2', 'p3', 'p4', 'p5', 'p6']	[[-1.8239087409443187, 4.176091259055681], [-4.301029995663981, 1.6989700043360187], [-4.301029995663981, 1.6989700043360187], [-1.4436974992327127, 4.556302500767288], [-1.0, 5.0], [0, 0.602]]	2399.42	2429.57	2410.77	2246.64	2417.49	2423.14	2472.9	2421.46
93	1.47161	7.51133e-05	0.0477128	14962.2	5042.92	1.73849	model A	['p1', 'p2', 'p3', 'p4', 'p5', 'p6']	[[-1.8239087409443187, 4.176091259055681], [-4.301029995663981, 1.6989700043360187], [-4.301029995663981, 1.6989700043360187], [-1.4436974992327127, 4.556302500767288], [-1.0, 5.0], [0, 0.602]]	430.16	431.905	471.25	471.353	436.232	380.782	381.116	405.401
94	171.289	0.0351627	0.109511	1.62856	1.24342	1.12619	model A	['p1', 'p2', 'p3', 'p4', 'p5', 'p6']	[[-1.8239087409443187, 4.176091259055681], [-4.301029995663981, 1.6989700043360187], [-4.301029995663981, 1.6989700043360187], [-1.4436974992327127, 4.556302500767288], [-1.0, 5.0], [0, 0.602]]	1317.86	1344.41	1326.64	1212.88	1317.68	1340.12	1395.41	1328.05
95	35.5999	0.0259374	16.5323	1.08216	23620.1	1.10157	model A	['p1', 'p2', 'p3', 'p4', 'p5', 'p6']	[[-1.8239087409443187, 4.176091259055681], [-4.301029995663981, 1.6989700043360187], [-4.301029995663981, 1.6989700043360187], [-1.4436974992327127, 4.556302500767288], [-1.0, 5.0], [0, 0.602]]	2271.22	2301.01	2281.93	2122.42	2288.43	2294.92	2343.12	2292.68
96	18.876	12.2685	0.14985	0.892008	76.3796	2.01999	model A	['p1', 'p2', 'p3', 'p4', 'p5', 'p6']	[[-1.8239087409443187, 4.176091259055681], [-4.301029995663981, 1.6989700043360187], [-4.301029995663981, 1.6989700043360187], [-1.4436974992327127, 4.556302500767288], [-1.0, 5.0], [0, 0.602]]	2247.82	2277.88	2259.64	2100.47	2265.04	2270.21	2318.36	2268.01
97	2.77652	0.219334	0.34389	2555.64	3.34419	2.75908	model A	['p1', 'p2', 'p3', 'p4', 'p5', 'p6']	[[-1.8239087409443187, 4.176091259055681], [-4.301029995663981, 1.6989700043360187], [-4.301029995663981, 1.6989700043360187], [-1.4436974992327127, 4.556302500767288], [-1.0, 5.0], [0, 0.602]]	359.153	360.455	395.784	397.819	364.329	314.101	313.398	335.608
98	62.7479	27.9231	0.000367107	103.795	0.428268	3.58587	model A	['p1', 'p2', 'p3', 'p4', 'p5', 'p6']	[[-1.8239087409443187, 4.176091259055681], [-4.301029995663981, 1.6989700043360187], [-4.301029995663981, 1.6989700043360187], [-1.4436974992327127, 4.556302500767288], [-1.0, 5.0], [0, 0.602]]	650.111	678.062	656.539	584.371	644.494	677.209	701.048	668.281
99	4809.03	42.6896	0.118037	24.5011	947.617	1.35486	model A	['p1', 'p2', 'p3', 'p4', 'p5', 'p6']	[[-1.8239087409443187, 4.176091259055681], [-4.301029995663981, 1.6989700043360187], [-4.301029995663981, 1.6989700043360187], [-1.4436974992327127, 4.556302500767288], [-1.0, 5.0], [0, 0.602]]	2393.02	2423.13	2404.32	2240.44	2411.04	2416.7	2466.58	2415.01
