## Supplementary Data 1 for "GAMES: A dynamic model development workflow for rigorous characterization of synthetic genetic systems": OPT RESULTS.xlsx

### Sheet: Sheet1
	e	b	k_bind	m	km	n	chi2	e*	b*	k_bind*	m*	km*	n*	method	redchi2	success	model	chi2_list	Simulation results	Rsq
4	41.9827	0.00547654	5.7418e-05	692.002	23.439	1.38688	1.40774	14.0546	5.63474	0.00875484	265.461	27.5032	2.141	leastsq	0.281547	TRUE	model A	[95.60902944035239, 95.60902944155795, 95.60902944155795, 95.60902944155795, 95.609108867856, 95.60902944713106, 95.60973473986266, 95.60902944175567, 95.60901542360838, 95.60902798764222, 2398.4720698634233, 43.30198513148343, 43.302049445808514, 43.30198641211272, 43.301677861584665, 43.30187115432093, 43.30198511793242, 43.301984419044295, 38.42380917695168, 38.42372459851099, 38.4238114549909…	[0.008475402264329829, 0.011852145129761467, 0.019616439580233538, 0.043064009108126154, 0.09154705583042674, 0.17346931950242306, 0.3160843154021848, 0.5753412966968134, 0.9694450413418204, 0.9937681400660812, 1.0]	0.998249
2	13.8266	0.000243003	0.000114375	1298.21	17.7874	3.11615	1.41522	13.5348	8.18701	0.00382926	110.039	24.3236	3.10276	leastsq	0.283044	TRUE	model A	[42.23180901934809, 42.23180901890414, 42.23180901890414, 42.23180901890414, 42.23166353844487, 42.23180901879008, 42.23087722691299, 42.23180901890308, 42.231856028543575, 42.23180904399425, 2270.544836170344, 34.360345147779896, 34.36017408435128, 34.36034549544929, 34.3599882489612, 34.360342312833254, 34.360346603717524, 34.36034514609151, 7.480901061107268, 7.480860654068238, 7.4808982309826…	[0.01288825327593675, 0.014067681590669505, 0.018015862673838038, 0.03827233028627935, 0.08987480525183432, 0.17430489749071523, 0.3176155122227646, 0.5747844230744102, 0.9702601339044601, 0.9942297506028458, 1.0]	0.998255
0	12.1002	0.0244823	0.00316583	7960.3	0.143103	1.21144	1.43121	14.1318	48.6084	0.0117176	16347.5	29.8943	1.63968	leastsq	0.286243	TRUE	model A	[5.567834226076201, 5.567834226076402, 5.567834226076402, 5.567834226076402, 5.567777000133811, 5.567834226091063, 5.56783655867356, 5.567834226075841, 5.56783426979966, 5.56783418993264, 2394.450238483983, 1823.0563439074267, 9.241695090021603, 5.620805124462008, 5.560158686518742, 5.56010154775878, 5.560158686410085, 5.560161009914642, 5.560158686457557, 5.560158644811167, 5.560158650264841, 5.…	[0.001809607354500777, 0.009094813432466745, 0.01971455919158129, 0.04443616109570951, 0.09197653569979095, 0.17348070190769016, 0.31645063144866703, 0.5770263534764404, 0.9663159031375637, 0.9931853280947844, 1.0]	0.998199
3	11.326	0.000310611	0.0146128	466.176	8063.12	2.48314	1.44578	14.6325	6.66106e-05	0.0471248	17.9735	3620.35	1.36507	leastsq	0.289156	TRUE	model A	[92.25990308308624, 92.25990307846106, 92.25990307846106, 92.25990307846106, 92.2598039976569, 92.26094143168048, 92.25989702253298, 92.25988193194021, 92.2599181280001, 92.25990323039336, 2399.4556759429374, 2399.4601381307493, 2399.458864425775, 2399.4585236037647, 52.390759840210805, 52.390827859659495, 52.391157668647196, 52.390796204172624, 52.39070779508688, 52.39076343707514, 52.3907645274…	[0.0017014101234355979, 0.01322205411258163, 0.02485957646927902, 0.04817726448491081, 0.09305773851614056, 0.17283662075155629, 0.3150773942634076, 0.5762693700818602, 0.9669017489420755, 0.9926374440772908, 1.0]	0.998152
1	23.6455	0.0012631	7.85194e-05	0.0421971	1.56089	2.2632	1.4681	13.4407	0.150651	0.00416749	5.85228	11.5842	1.78645	leastsq	0.293621	TRUE	model A	[14.61723039403415, 14.617230393807006, 14.617230393807006, 14.617230393807006, 14.61726260504936, 14.617230410782646, 14.617519840353012, 14.617230362860765, 14.617230261836369, 14.61723037772458, 2399.373444890002, 2398.9589593923324, 2396.1346718061814, 154.81601000055957, 13.828481362569134, 13.82850814845875, 13.82848145077398, 13.828714402665184, 13.828481180114157, 13.828479354261251, 13.8…	[0.0031004412055535484, 0.008435100556371223, 0.01779996120139733, 0.042216978285653274, 0.09168985962186471, 0.17519471670767348, 0.31873780097291926, 0.5769653283545937, 0.9632938830070562, 0.9940848851635438, 1.0]	0.998134
6	7.13334	0.0306837	0.248055	111.832	195.925	1.32987	1.63903	14.9371	0.00355532	1.05995	10467.1	18580.7	1.6595	leastsq	0.327806	TRUE	model A	[173.78955227478613, 173.78955295138667, 173.78955295138667, 173.78955295138667, 173.78912667015862, 173.7895501115572, 173.78955440329574, 173.78955352529917, 173.78955370789538, 173.7895543388693, 363.5519520300403, 8.6478737268562, 8.647823603472453, 8.647864315192294, 8.647872209026513, 8.647872252561855, 8.647872439180288, 8.647872613689577, 9.295228514183544, 9.295228514183544, 2.1386169563…	[0.008016492256832916, 0.014538898631493812, 0.023262887023502824, 0.043647182751907675, 0.08826529094954455, 0.16809565796903872, 0.3101151731289739, 0.5714869271715657, 0.9890628701551526, 0.9981443694682192, 1.0]	0.998245
5	7.81681	6.40361e-05	1.64708	3.1869	0.279303	3.05751	1.77657	16.091	0.0803033	0.210665	66.7951	114.802	3.05131	leastsq	0.355313	TRUE	model A	[145.59038891459042, 145.59039767036657, 145.59039767036657, 145.59039767036657, 145.5900430547188, 145.59039948810496, 145.59039526300242, 145.59039480608863, 145.59039990055402, 145.5903916652082, 2399.4600976258066, 138.3557662602328, 138.3554408698428, 138.35577542624867, 138.35576808079242, 138.355771828794, 138.35578268365654, 138.35577441532746, 109.2444802148436, 109.24431689728443, 109.2…	[0.01813470044433197, 0.018998256422072438, 0.022031400152885464, 0.03600034043808821, 0.07968269182574254, 0.16121372382616828, 0.30867185429058464, 0.5838333450826152, 0.9773550343299796, 0.9937207985069298, 1.0]	0.997866
8	5.05584	2.00407	0.000725701	7.9393	8.98756	1.88831	1.7865	13.7874	40.5165	0.0269127	51.8026	7.35001	3.98919	leastsq	0.3573	TRUE	model A	[246.50154413072255, 246.50154413075157, 246.50154413075157, 246.50154413075157, 246.50105354133171, 246.5015424775773, 246.50159103732184, 246.50157408312313, 246.5014813068563, 246.5015445842492, 2399.1716554132504, 2399.439566704981, 2399.4534824000334, 2399.2504281303986, 39.94660286224406, 39.94642992319455, 39.94660292195172, 39.94660812006007, 39.94660076436621, 39.946607447214156, 39.9466…	[0.011714860476246201, 0.012003069225199512, 0.015538297160397351, 0.04551546663493458, 0.09749820247853153, 0.1776563291082676, 0.3159362610609421, 0.5660969348104293, 0.9976537901225323, 0.99998545764136, 1.0]	0.998248
7	0.355115	0.188223	1.3361	2907.06	4582.78	1.01544	204.089	0.333383	0.199421	1.02187	2611.99	4735.2	1.00009	leastsq	40.8178	TRUE	model A	[209.95995154359386, 209.9599516371984, 209.9599516371984, 209.9599516371984, 209.96004449311516, 209.9599451384945, 209.95995309874164, 209.9599526632054, 209.95995015190454, 209.95995206083046, 2083.128672139584, 2399.287743206602, 2399.072062259474, 206.93774216146426, 206.9378273982582, 206.93773724117662, 206.93774346115518, 206.9377440607238, 206.93774177936342, 206.93774327709465, 205.1803…	[0.14324802651353724, 0.15181189723825206, 0.1575340815974674, 0.1670796979312379, 0.18300348372393352, 0.2095671916155831, 0.25388018772069215, 0.3278021924754215, 0.4511174141985489, 0.6568298986483322, 1.0]	0.772768
9	2.09674	0.0384375	0.294118	24465.3	0.557019	1.10703	301.985	1.3673	0.0177221	0.169091	24317.3	3.47431	1.09077	leastsq	60.397	TRUE	model A	[307.07444495842066, 307.0744418063291, 307.0744418063291, 307.0744418063291, 307.07446948492907, 307.0744426765792, 307.07444387767555, 307.07444358596183, 307.0744450310031, 307.0744420700382, 2399.460113434748, 2392.4032227054445, 311.9887850011258, 307.6870358024433, 305.70503028249516, 305.70504292266946, 305.70502768157627, 305.70503108011206, 305.705027737079, 305.7050278061045, 305.705031…	[2.61579337595238e-07, 0.006490250545918888, 0.011371215885537446, 0.019948396408304855, 0.03505549515912701, 0.06173265669850347, 0.10892416762049237, 0.19217139228164315, 0.33616120347348655, 0.5789694565082697, 1.0]	0.751395
