## Supplementary Data 1 for "GAMES: A dynamic model development workflow for rigorous characterization of synthetic genetic systems": OPT RESULTS.xlsx

### Sheet: Sheet1
	e	b	k_bind	m	km	n	chi2	e*	b*	k_bind*	m*	km*	n*	method	redchi2	success	model	chi2_list	Simulation results	Rsq
3	11.326	0.000310611	0.0146128	466.176	8063.12	2.48314	0.413346	15.1015	0.000585165	0.0437863	423.187	3967.32	1.78768	leastsq	0.0826692	TRUE	model A	[92.68135163897337, 92.68135163410098, 92.68135163410098, 92.68135163410098, 92.68126371451258, 92.68244330599919, 92.68134491575363, 92.68132940171573, 92.68136745642559, 92.68135179356433, 2415.995797987031, 2429.459935106754, 2404.9655913194024, 2421.754280101044, 51.4115553677028, 51.4116279523902, 51.41199355572247, 51.41155467077378, 51.41149235228679, 51.411559170362004, 51.411560758564214…	[0.004471086060435713, 0.009798603818368501, 0.017750983483520544, 0.03738436186209707, 0.08082270423123507, 0.16032709030800643, 0.30344621878575806, 0.5687757746227152, 0.9622710081848787, 0.9904188897901084, 1.0]	0.999432
8	5.05584	2.00407	0.000725701	7.9393	8.98756	1.88831	0.420851	14.5549	0.0376885	0.0153188	6.05827	44.3906	2.21837	leastsq	0.0841703	TRUE	model A	[244.14898087604587, 244.14898087607807, 244.14898087607807, 244.14898087607807, 244.14846513960052, 244.1489792737299, 244.14903846844146, 244.1490099075767, 244.14892069857538, 244.14898131730703, 2347.7763799640234, 2292.5762735239937, 2364.6956359148217, 2429.526262709824, 31.16547563622068, 31.16532802199645, 31.16547582301868, 31.165480399938104, 31.165469541695863, 31.16548937629183, 31.16…	[0.006457180152083938, 0.009419629431277901, 0.016331693959882074, 0.03736125679859036, 0.08295334175893664, 0.16312888276609455, 0.3052473361661576, 0.5664460754291928, 0.9626007454806985, 0.9911762955634127, 1.0]	0.999418
4	41.9827	0.00547654	5.7418e-05	692.002	23.439	1.38688	0.428403	14.3574	4.76161	0.0130605	1220.4	44.3244	1.93969	leastsq	0.0856806	TRUE	model A	[106.67839974461063, 106.67839974593468, 106.67839974593468, 106.67839974593468, 106.67848333524515, 106.67839975172181, 106.67914703048831, 106.6783997460884, 106.6783849305967, 106.67839822911769, 2429.6083066813703, 83.82876887363759, 83.82887041750679, 83.82870476877515, 83.82855877799224, 83.82990285837295, 83.8287363452615, 83.8287681852771, 52.06941868320126, 52.0692630775328, 52.069422094…	[0.004218791566402051, 0.008608449246551887, 0.01683689839483731, 0.03885850295082178, 0.08458811967924253, 0.1647005549126223, 0.30639127615174, 0.5662226419828698, 0.9602815806189039, 0.9909805870424271, 1.0]	0.999405
2	13.8266	0.000243003	0.000114375	1298.21	17.7874	3.11615	0.530567	12.7322	49.3997	0.00255618	14.0091	0.100004	2.05765	leastsq	0.106113	TRUE	model A	[35.53009878378722, 35.530098783362995, 35.530098783362995, 35.530098783362995, 35.52996100259103, 35.53009878325741, 35.52921070371965, 35.530098783360586, 35.53014614034634, 35.53009879071108, 2003.5320082296544, 17.23884935014838, 17.238752668475687, 17.238831297459065, 17.238436546644177, 17.23897300297725, 17.2388484308828, 17.2388493510236, 5.750113289228691, 5.75007217519236, 5.75011724425…	[0.004524935614333532, 0.007400308491478354, 0.01410845246425712, 0.03557511216649717, 0.08520840474007564, 0.16942199080480538, 0.3110730615169665, 0.5623909147783756, 0.9603955073426694, 0.9960968481743465, 1.0]	0.999273
0	12.1002	0.0244823	0.00316583	7960.3	0.143103	1.21144	0.539681	14.1388	0.017802	0.0436365	35970.5	206.932	1.31739	leastsq	0.107936	TRUE	model A	[3.591590854817979, 3.5915908548198923, 3.5915908548198923, 3.5915908548198923, 3.591546266770362, 3.591590854818344, 3.591591587718847, 3.5915908548155886, 3.5915908915525816, 3.5915908017034175, 493.5457424991254, 9.664004711733252, 7.100482509199722, 3.652222710533841, 3.585823573765799, 3.58577924105985, 3.585823402259811, 3.5858243115090906, 3.585823577294576, 3.585823543878566, 3.5858234737…	[4.314800690774135e-06, 0.012347172626905956, 0.024345326942771486, 0.047854003833330744, 0.09202767103538127, 0.16988228283941775, 0.3080793149426367, 0.5608050118678357, 0.9602232586451986, 0.9930315087036511, 1.0]	0.99931
1	23.6455	0.0012631	7.85194e-05	0.0421971	1.56089	2.2632	0.540395	12.7033	46.6704	0.00212113	49.2124	0.99162	2.01731	leastsq	0.108079	TRUE	model A	[16.50022008680192, 16.500220086502736, 16.500220086502736, 16.500220086502736, 16.500262544779567, 16.500220130448767, 16.500589137054035, 16.500220005982555, 16.500219956381724, 16.500220058003194, 2429.602387175524, 2426.5621367325766, 2428.627144386025, 28.60633726327093, 16.17665653753925, 16.176697675674134, 16.176656576633224, 16.177012446536384, 16.176656460860276, 16.17665591537715, 16.1…	[0.004795980488392516, 0.007833322428363, 0.014573595713341133, 0.03555867252335434, 0.08447752825276172, 0.16901852547564636, 0.31162274755163455, 0.5645811060934159, 0.9554700578189199, 0.994889008693924, 1.0]	0.999249
6	7.13334	0.0306837	0.248055	111.832	195.925	1.32987	0.590195	14.2485	5.8999	35.5145	35863	202.877	1.42312	leastsq	0.118039	TRUE	model A	[167.62662552406846, 167.62662608109463, 167.62662608109463, 167.62662608109463, 167.62617131671877, 167.62662325683783, 167.62662776026158, 167.6266267863632, 167.62662737974955, 167.62662761674622, 158.900314942347, 158.90050126595423, 158.90031582461626, 158.90031506690678, 158.90031560852736, 158.90031519068046, 158.90031629294552, 2153.848138782782, 135.82418608672342, 135.82434139703363, 13…	[0.0015847232114365483, 0.011464913060058408, 0.022180436649616452, 0.04438795195687119, 0.0883229766073348, 0.165701465181067, 0.3025924906150201, 0.5529240937045113, 0.9750417970588154, 0.9997406158497234, 1.0]	0.999237
5	7.81681	6.40361e-05	1.64708	3.1869	0.279303	3.05751	0.956076	14.4602	0.126356	2.48113	858.005	17.9091	3.10122	leastsq	0.191215	TRUE	model A	[135.9289195414458, 135.92892853892653, 135.92892853892653, 135.92892853892653, 135.92854269936217, 135.92892941136319, 135.9289264794678, 135.9289258310102, 135.92892996856827, 135.92892166385454, 2429.613911807137, 139.0287984445479, 118.89591812616366, 118.89558810168138, 118.89592207823407, 118.89592080057, 118.89591850648425, 118.89591402970039, 118.89592218552117, 117.51450917384477, 117.51…	[1.2316142585163791e-05, 0.0010035675961351546, 0.007388620901369963, 0.036983297534294565, 0.08523825791802771, 0.16440884964579683, 0.3041551790124081, 0.5602377320410287, 0.9962030885485402, 0.9999190375580461, 1.0]	0.999094
7	0.355115	0.188223	1.3361	2907.06	4582.78	1.01544	210.496	0.34137	0.198621	4.15562	2458.44	4703.21	1	leastsq	42.0992	TRUE	model A	[215.85152663316939, 215.85152674706364, 215.85152674706364, 215.85152674706364, 215.85160534127795, 215.85152133250318, 215.85152827278313, 215.85152766785038, 215.85152551415902, 215.85152725539973, 2423.997373297439, 2429.597588198628, 2429.614207485087, 214.9688727862557, 214.96894863810425, 214.96886710469136, 214.96887301302218, 214.96887417676618, 214.9688718882075, 214.9688726385555, 214.…	[0.1464179107034208, 0.15495366756209833, 0.16065641681739057, 0.1701691818400819, 0.18603743838012746, 0.21250730262909157, 0.25666172606387605, 0.3303157983008109, 0.45317831285993393, 0.6581256555277469, 1.0]	0.773255
9	2.09674	0.0384375	0.294118	24465.3	0.557019	1.10703	306.62	1.46955	0.0337788	0.218571	24396.6	0.956389	1.10564	leastsq	61.324	TRUE	model A	[309.6184676327535, 309.6184644268344, 309.6184644268344, 309.6184644268344, 309.61849365485426, 309.6184652777374, 309.61846664933904, 309.61846621627626, 309.6184677726368, 309.61846463899354, 2429.5280199155495, 2374.3831753254003, 315.5487291265703, 310.0064705370383, 308.1352429806477, 308.1352563593451, 308.1352408854987, 308.1352420138869, 308.1352419741773, 308.1352369833671, 308.13524179…	[1.2386414712871643e-07, 0.006088581250056185, 0.010756831032953829, 0.019035260903449536, 0.03375830801175536, 0.06002617045846115, 0.10697742425031961, 0.1904791116111981, 0.33465707737850436, 0.5774443210623419, 1.0]	0.750588
