## Supplementary Data 1 for "GAMES: A dynamic model development workflow for rigorous characterization of synthetic genetic systems": INITIAL GUESSES.xlsx

### Sheet: initial_guesses
	index	p1	p2	p3	p4	p5	p6	initial params	free params
0	0	12.1002	0.0244823	0.00316583	7960.3	0.143103	1.21144	[12.1002378980611, 0.024482305594947226, 0.003165832011804489, 7960.295912391352, 0.14310278751029026, 1.2114437692159263]	['p1', 'p2', 'p3', 'p4', 'p5', 'p6']
1	1	23.6455	0.0012631	7.85194e-05	0.0421971	1.56089	2.2632	[23.645461840966284, 0.0012630977672456435, 7.851939150667301e-05, 0.042197051604526074, 1.5608946968277237, 2.2632004910200973]	['p1', 'p2', 'p3', 'p4', 'p5', 'p6']
2	2	13.8266	0.000243003	0.000114375	1298.21	17.7874	3.11615	[13.826588931251692, 0.00024300267293413886, 0.00011437526313438963, 1298.213842302964, 17.787373358752696, 3.1161474804090825]	['p1', 'p2', 'p3', 'p4', 'p5', 'p6']
3	3	41.9827	0.00547654	5.7418e-05	692.002	23.439	1.38688	[41.98265501065292, 0.005476544759851074, 5.741803055922176e-05, 692.0022243983553, 23.43901636953333, 1.3868816690159713]	['p1', 'p2', 'p3', 'p4', 'p5', 'p6']
4	4	11.326	0.000310611	0.0146128	466.176	8063.12	2.48314	[11.32598834517601, 0.0003106110762692643, 0.014612762418092324, 466.1755357171317, 8063.118292687565, 2.4831393195549847]	['p1', 'p2', 'p3', 'p4', 'p5', 'p6']
5	5	7.81681	6.40361e-05	1.64708	3.1869	0.279303	3.05751	[7.816810882925506, 6.40360836615839e-05, 1.6470782363642382, 3.186899275634141, 0.2793033261466946, 3.0575112066408585]	['p1', 'p2', 'p3', 'p4', 'p5', 'p6']
6	6	7.13334	0.0306837	0.248055	111.832	195.925	1.32987	[7.133338347583457, 0.03068366080569177, 0.2480548535437715, 111.83237078869375, 195.92535808841208, 1.3298705803811852]	['p1', 'p2', 'p3', 'p4', 'p5', 'p6']
7	7	0.355115	0.188223	1.3361	2907.06	4582.78	1.01544	[0.35511481030925834, 0.18822250333178528, 1.3361018718378528, 2907.058576496123, 4582.780559593516, 1.0154441272203312]	['p1', 'p2', 'p3', 'p4', 'p5', 'p6']
8	8	5.05584	2.00407	0.000725701	7.9393	8.98756	1.88831	[5.0558350943766, 2.004066210745427, 0.0007257014317470954, 7.939295069501867, 8.98755976949271, 1.8883098318419906]	['p1', 'p2', 'p3', 'p4', 'p5', 'p6']
9	9	2.09674	0.0384375	0.294118	24465.3	0.557019	1.10703	[2.096736072413748, 0.03843754274822401, 0.29411802584555663, 24465.290859985944, 0.5570187672408433, 1.1070335573321564]	['p1', 'p2', 'p3', 'p4', 'p5', 'p6']
