## Supplementary Data 1 for "GAMES: A dynamic model development workflow for rigorous characterization of synthetic genetic systems": OPT RESULTS.xlsx

### Sheet: Sheet1
	e	b	k_bind	m	km	n	chi2	e*	b*	k_bind*	m*	km*	n*	method	redchi2	success	model	chi2_list	Simulation results	Rsq
4	11.326	0.000310611	0.0146128	466.176	8063.12	2.48314	0.271992	16.4692	48.925	0.423929	29813.4	82.6248	2.8017	leastsq	0.0543984	TRUE	model A	[101.5255370509747, 101.52553704634757, 101.52553704634757, 101.52553704634757, 101.52542221994308, 101.52657913442398, 101.52552995314569, 101.5255158237644, 101.52555215002003, 101.52553719919233, 2402.3722020248742, 76.7380239759785, 76.73799467425577, 76.73802189227622, 76.73798694716388, 76.73757785470657, 76.78807711802666, 76.73801341334031, 2410.8024534197325, 2410.805618894833, 2.7275163…	[0.008246669837213736, 0.009662234593865632, 0.014143544925353153, 0.03205309430229887, 0.08000390893820658, 0.16647518686321805, 0.32184550916035065, 0.611250092178167, 0.9880157117436301, 0.9965902966885851, 1.0]	0.999634
6	7.13334	0.0306837	0.248055	111.832	195.925	1.32987	0.373101	15.7938	0.0706854	0.0490296	11.4274	37.3033	3.31261	leastsq	0.0746201	TRUE	model A	[194.66100790253188, 194.661008407838, 194.661008407838, 194.661008407838, 194.66052708976767, 194.6610054621618, 194.66101017255616, 194.66100918144124, 194.6610097746656, 194.66101003027046, 210.03673677228605, 2347.3971413779586, 173.3547254909191, 173.35459396621755, 173.35475605872404, 173.3547175550344, 173.35496997940214, 173.35483664487023, 173.3547274683579, 105.61357354244323, 105.61342…	[0.003203262825898377, 0.004199723485970634, 0.009329148212448134, 0.03276580990656298, 0.08293062321004913, 0.16964964015896467, 0.3236939725400809, 0.6084557589513255, 0.985397504172004, 0.9960613596982261, 1.0]	0.999505
8	5.05584	2.00407	0.000725701	7.9393	8.98756	1.88831	0.495079	12.8302	6.29986	0.000911129	5.7778	4.8383	3.48168	leastsq	0.0990159	TRUE	model A	[275.165038101335, 275.165038101368, 275.165038101368, 275.165038101368, 275.1644993609502, 275.1650364043598, 275.16509457951724, 275.1650688479274, 275.16497431986204, 275.1650385688979, 2408.189931877681, 2279.7258706949297, 1293.4333133941923, 1562.7033979054274, 579.2355070370253, 54.57956727470788, 54.57939795038065, 54.57956807298842, 54.57957439450866, 54.57953790698196, 54.57961767217015…	[0.012233405269357504, 0.012440124573587319, 0.013671746610681244, 0.02337692665209548, 0.07181960489425182, 0.17175510226839663, 0.3317442337072538, 0.6081260520815825, 0.9809583426716758, 0.9986412651745049, 1.0]	0.999334
1	23.6455	0.0012631	7.85194e-05	0.0421971	1.56089	2.2632	0.495867	12.8162	0.0362466	0.000869796	0.0368224	5.84592	3.52538	leastsq	0.0991734	TRUE	model A	[12.939783491644045, 12.939783491470111, 12.939783491470111, 12.939783491470111, 12.93980923413846, 12.939783518901391, 12.939974002810676, 12.939783440757823, 12.939783490306048, 12.939783457271655, 2410.245860516418, 1363.6705609547557, 2410.6981627528644, 11.124057534718393, 11.124075025282059, 11.124057532643096, 11.124175428106861, 11.124057527011907, 11.124057531977154, 11.12405752082746, 6…	[0.01282914708380244, 0.013032935536805585, 0.01417969998615738, 0.02332361719097666, 0.07069056198843869, 0.1709820104776506, 0.33161265502934145, 0.6087159784858537, 0.980590048017996, 0.9986081006600709, 1.0]	0.999333
2	13.8266	0.000243003	0.000114375	1298.21	17.7874	3.11615	0.496298	12.8088	49.7582	0.000861593	51.9789	6.23185	3.54973	leastsq	0.0992595	TRUE	model A	[47.36515866798048, 47.365158667469544, 47.365158667469544, 47.365158667469544, 47.364990923620496, 47.36515866735036, 47.3640876929676, 47.365158667467014, 47.3652154783796, 47.36515867647159, 334.8798890566878, 12.267118000722192, 12.26704127931812, 12.267177752205141, 12.266748210609597, 12.257948856070193, 12.26711501544312, 12.267117994243426, 360.7931982213019, 14.412833292217963, 8.5164692…	[0.013143018909915158, 0.013345479988875758, 0.014458858844200515, 0.02341723583717213, 0.07052795274475467, 0.17094361098855684, 0.3316705805933562, 0.6087978113518228, 0.9806815252202026, 0.998623991737639, 1.0]	0.999332
3	41.9827	0.00547654	5.7418e-05	692.002	23.439	1.38688	0.569969	13.2249	18.3302	0.00164826	61.4874	4.83723	2.64397	leastsq	0.113994	TRUE	model A	[99.58998306360544, 99.58998306487173, 99.58998306487173, 99.58998306487173, 99.59006225416518, 99.5899830704532, 99.59066580522025, 99.58998306497537, 99.58997029823323, 99.58998155961396, 2410.440138262004, 28.572008707534447, 28.57203749884312, 28.57200757777568, 28.57198438768766, 28.572010047908186, 28.57200868679275, 28.572008415321836, 214.3298893702823, 21.03997297524883, 21.0399893553936…	[0.004265591322418753, 0.005387416627321055, 0.009580647666328398, 0.028970068016698495, 0.08382934607193472, 0.1775001325591185, 0.33215480292472377, 0.6048740282316808, 0.9796124588884907, 0.9979358470724767, 1.0]	0.999235
0	12.1002	0.0244823	0.00316583	7960.3	0.143103	1.21144	0.60133	13.3437	0.212911	0.00189336	31620.1	0.115154	2.53724	leastsq	0.120266	TRUE	model A	[8.424723921696515, 8.424723921698876, 8.424723921698876, 8.424723921698876, 8.424648411136872, 8.424723921688276, 8.424726297577125, 8.424723921695238, 8.42472398227296, 8.424723855283128, 2409.0389883542716, 99.40022989497598, 9.573597931395595, 8.414802871480244, 8.414727438509846, 8.414802872276983, 8.414805218744524, 8.414802871227225, 8.414802801428353, 8.414802804388549, 8.404473229321795,…	[8.932666119645812e-09, 0.0013755909505003682, 0.006274552211290055, 0.027412697287314193, 0.08308601321455845, 0.17640359103715314, 0.3312250193886082, 0.6051307763481367, 0.9810279056653265, 0.9980603433556232, 1.0]	0.999207
5	7.81681	6.40361e-05	1.64708	3.1869	0.279303	3.05751	0.713378	15.1827	0.0421753	1.65397	18.9144	0.307001	3.08213	leastsq	0.142676	TRUE	model A	[160.9249269477245, 160.92493686325543, 160.92493686325543, 160.92493686325543, 160.92452278324308, 160.92493742866955, 160.92493459881084, 160.92493374809476, 160.92493827422734, 160.92492944705052, 2410.808423225065, 163.16649352295602, 141.33090327551957, 141.33054094262752, 141.33089790831335, 141.3308985171006, 141.33089957298824, 141.33089433252783, 141.3309030035731, 166.87889929248817, 13…	[4.841111676246121e-06, 0.0012767172825934544, 0.009745919175113981, 0.044306252835407935, 0.09497617098867528, 0.17893606802104914, 0.3274701721187134, 0.6007500976650536, 0.9999981429560031, 0.9999998069161299, 1.0]	0.999091
7	0.355115	0.188223	1.3361	2907.06	4582.78	1.01544	234.222	0.330069	0.200232	2.55911	2649.34	4872.77	1.00014	leastsq	46.8443	TRUE	model A	[241.01953432573262, 241.01953442303, 241.01953442303, 241.01953442303, 241.01963892708508, 241.01952711758534, 241.01953607428104, 241.01953560875313, 241.01953277495653, 241.01953486986253, 2035.9384469562913, 1324.6916239768668, 2410.808521686046, 236.86301781944866, 236.8631124179095, 236.8630115223808, 236.8630183099962, 236.86301950296846, 236.8630168795926, 236.86301844916292, 238.93259945…	[0.14681686366758612, 0.15534324154893608, 0.16104072037129122, 0.17054535870373633, 0.18640117069726012, 0.2128521287559224, 0.2569781100934399, 0.3305899067606122, 0.4533905424463543, 0.6582491403433898, 1.0]	0.755372
9	2.09674	0.0384375	0.294118	24465.3	0.557019	1.10703	330.698	1.12731	9.25468e-05	0.217438	24400.1	0.102278	1.06578	leastsq	66.1397	TRUE	model A	[342.4320197984371, 342.4320164915493, 342.4320164915493, 342.4320164915493, 342.4320465422639, 342.43201737461555, 342.4320188184595, 342.4320183558822, 342.43201995057234, 342.43201670004373, 2410.8084834316955, 2365.513511424544, 348.5648521221381, 344.2023275530204, 341.1935853945657, 341.19359849557986, 341.1935872344291, 341.1935846996362, 341.1935843531425, 341.19358311177047, 341.19358722…	[6.882937367121691e-11, 0.007247936192505291, 0.01252628436552674, 0.021666962512581763, 0.03752126637263693, 0.06507225746783558, 0.1130302483041119, 0.19648694202633704, 0.3405463605654024, 0.583438371547499, 1.0]	0.737639
