## Supplementary Data 1 for "GAMES: A dynamic model development workflow for rigorous characterization of synthetic genetic systems": OPT RESULTS.xlsx

### Sheet: Sheet1
	e	b	k_bind	m	km	n	chi2	e*	b*	k_bind*	m*	km*	n*	method	redchi2	success	model	chi2_list	Simulation results	Rsq
4	41.9827	0.00547654	5.7418e-05	692.002	23.439	1.38688	0.689909	13.4338	49.2259	0.00362947	38.6859	4.46904	1.86523	leastsq	0.137982	TRUE	model A	[73.91308755402966, 73.9130875550751, 73.9130875550751, 73.9130875550751, 73.91315374908389, 73.91308755916616, 73.91368042537619, 73.91308755526887, 73.9130759025533, 73.91308636829409, 2246.678312070378, 32.73743270510231, 32.7374815166178, 32.737432397099965, 32.73724386637154, 32.737432580648246, 32.73743526668639, 32.73743208828125, 41.24177850471287, 27.53033546618594, 27.53036658409118, 27…	[0.033161935738207374, 0.03820095921265065, 0.047290713901013776, 0.07190192319418691, 0.12208533923396767, 0.20556932169158773, 0.34779495768816693, 0.6024260640364648, 0.9734615750072683, 0.9965322816346581, 1.0]	0.998989
1	23.6455	0.0012631	7.85194e-05	0.0421971	1.56089	2.2632	0.689931	13.426	0.0591931	0.00357786	0.0469574	4.54181	1.87183	leastsq	0.137986	TRUE	model A	[14.507667852620397, 14.507667852465362, 14.507667852465362, 14.507667852465362, 14.507680900644012, 14.507667728320882, 14.507777386926785, 14.507668078731452, 14.507667697727982, 14.507667851595407, 2223.8476656299463, 2241.312884943978, 2245.5826441663808, 63.223915633538525, 14.36012908469289, 14.360138715808878, 14.360128962216473, 14.360202558342094, 14.360128709479877, 14.360128627614284, …	[0.03324782653748884, 0.03823289386124411, 0.04726752101230626, 0.07182507832340755, 0.12202597015174449, 0.20555583662597268, 0.34781450178606577, 0.6024545729451405, 0.9733923869586676, 0.9965305771567534, 1.0]	0.998989
0	12.1002	0.0244823	0.00316583	7960.3	0.143103	1.21144	0.690123	13.4745	49.9783	0.0037787	75.2494	7.17271	1.87633	leastsq	0.138025	TRUE	model A	[9.583948324756525, 9.583948324758836, 9.583948324758836, 9.583948324758836, 9.583867818881778, 9.58394832480209, 9.583951662222683, 9.583948324759115, 9.583948391167162, 9.583948342814795, 321.81229665790664, 243.1613902620284, 9.944308882548404, 9.559722711361314, 9.559642331025946, 9.55972271082535, 9.559725982753298, 9.559722715104, 9.559722542930151, 9.559722733500255, 9.586061970044605, 9.5…	[0.0330843374001652, 0.03819031514730195, 0.04731917315879483, 0.07198799040493092, 0.12212303461458131, 0.20549950890418459, 0.3476967469293256, 0.602472489881576, 0.9734863273538737, 0.9963790953662928, 1.0]	0.998988
8	5.05584	2.00407	0.000725701	7.9393	8.98756	1.88831	0.700886	14.046	4.57707	0.00729554	38.4767	19.4153	1.78148	leastsq	0.140177	TRUE	model A	[274.2937694612157, 274.29376946124717, 274.29376946124717, 274.29376946124717, 274.29323994716805, 274.2937674938968, 274.2938219280089, 274.2938051058864, 274.29369326751527, 274.29376998386897, 912.3737524467755, 2155.7898416624334, 2242.2692810571943, 2246.6793954014133, 2221.465485911715, 911.5607697102737, 240.74387008471214, 240.74339117258808, 240.74386720396922, 240.74393997584752, 240.7…	[0.03189763151042232, 0.03820998001442316, 0.04837550414716883, 0.07360837110805354, 0.12229178955311983, 0.20410840687615897, 0.3460968728859954, 0.6033909817719119, 0.9732807047069857, 0.9948951451963707, 1.0]	0.99897
3	11.326	0.000310611	0.0146128	466.176	8063.12	2.48314	0.772478	15.057	5.25606e-05	0.0506935	12.6682	25911.5	1.37662	leastsq	0.154496	TRUE	model A	[72.26614118744496, 72.26614118339207, 72.26614118339207, 72.26614118339207, 72.2660298361659, 72.26694141323338, 72.26613526696654, 72.2661248863854, 72.26615278163675, 72.26614130129079, 2246.6791545968294, 2246.679179851659, 2246.679196701716, 2246.6789253415013, 48.44548966589688, 48.445549946183576, 48.44598670954898, 48.44548904086116, 48.44541331936478, 48.445494105190356, 48.4454959385113…	[0.029188441086945655, 0.04055564434570414, 0.05217046232641296, 0.07557081789118332, 0.12060641532162776, 0.20056790330043162, 0.3433329926616079, 0.6059646822733735, 0.9728148185555947, 0.993268385732692, 1.0]	0.998862
5	7.81681	6.40361e-05	1.64708	3.1869	0.279303	3.05751	1.26976	16.4133	0.00776046	0.980026	392.475	557.947	3.19445	leastsq	0.253952	TRUE	model A	[164.2852904277982, 164.2852999394306, 164.2852999394306, 164.2852999394306, 164.28489465558843, 164.28530071815612, 164.2852976497818, 164.28529718294322, 164.2853013980923, 164.28529281299825, 2246.6793743647713, 123.38216794994216, 123.38185013359725, 123.38218299577181, 123.3821709582436, 123.38217511465011, 123.3821983363871, 123.38216142255979, 49.70592603880962, 49.70576765382423, 49.70589…	[0.04964960489995668, 0.05026737008699548, 0.052810782085750366, 0.06579142040449894, 0.11004629677438284, 0.1914645480055894, 0.3380413382025888, 0.6112428435730839, 0.9887592481058349, 0.9968369232441572, 1.0]	0.998203
6	7.13334	0.0306837	0.248055	111.832	195.925	1.32987	1.34831	16.0861	0.0216795	41.6016	34914.5	2674.46	2.77323	leastsq	0.269662	TRUE	model A	[195.56505440999285, 195.5650552898705, 195.5650552898705, 195.5650552898705, 195.5645819448609, 195.56505172040477, 195.56505663414393, 195.5650558382191, 195.56505605121714, 195.5650569232775, 134.48442649191747, 134.48455269291227, 134.48433413014433, 134.48442344786977, 134.48442781961703, 134.48444841526694, 134.48442267766424, 262.615934928522, 31.251906298065798, 31.251723340177083, 31.251…	[0.04455503443961265, 0.045657476380167976, 0.04911138734804714, 0.06338562735032181, 0.10863481001321529, 0.1903313258871265, 0.3361633036367328, 0.6064929974651616, 0.9983537248174312, 0.9995643148916158, 1.0]	0.998222
2	13.8266	0.000243003	0.000114375	1298.21	17.7874	3.11615	3.11722	13.9801	49.7039	0.00139848	27198.9	1.00348	1.37299	leastsq	0.623444	TRUE	model A	[58.15306461321971, 58.15306461271, 58.15306461271, 58.15306461271, 58.15289705527955, 58.153064612560435, 58.15199587034303, 58.15306461270827, 58.1531183477182, 58.153064649310764, 2209.976129832269, 42.1885584394215, 42.18840174324296, 42.18855673907003, 42.18809604117764, 42.18855918512275, 42.18856137079683, 42.188558468155584, 13.04023550891618, 13.040168839336912, 13.040234930912153, 13.04…	[2.2164492233258893e-05, 0.011828479206899936, 0.024862463226235136, 0.051599919981712164, 0.10205391987080689, 0.1906309693843174, 0.3463013425103868, 0.6268609962678559, 0.9294766956776798, 0.9814343982742448, 1.0]	0.997086
7	0.355115	0.188223	1.3361	2907.06	4582.78	1.01544	204.028	0.315911	0.206116	16.1372	2344.32	5143.07	1.00002	leastsq	40.8057	TRUE	model A	[218.12373986061317, 218.1237399645597, 218.1237399645597, 218.1237399645597, 218.12392744257085, 218.12372652984976, 218.12374164931248, 218.12374199514062, 218.12373694407518, 218.12373998052013, 1879.8357475629582, 2212.137621473825, 2246.679420360141, 210.90998478097805, 210.91011195796938, 210.90997622446397, 210.90998527506505, 210.90998676804927, 210.90998292023224, 210.90998443119648, 206…	[0.1807256163725831, 0.18891775796859422, 0.19439104063505466, 0.20352110093587075, 0.21875108379031225, 0.24415643427636868, 0.28653545884182663, 0.3572285131810482, 0.47515260956506267, 0.6718635084561663, 1.0]	0.769597
9	2.09674	0.0384375	0.294118	24465.3	0.557019	1.10703	302.643	0.370146	0.00819306	0.937497	24119	39.8705	1	leastsq	60.5285	TRUE	model A	[340.41093130509523, 340.4109280487167, 340.4109280487167, 340.4109280487167, 340.41095694821314, 340.4109288256654, 340.41093018867576, 340.4109299047293, 340.4109314927929, 340.41092829879847, 2246.679172294447, 2053.7900945190613, 342.81320523488887, 343.3427965606578, 339.75346048264566, 339.7534658372548, 339.7534603750013, 339.7534634856037, 339.75346326904054, 339.7534575915881, 339.753463…	[5.847254710440945e-06, 0.010005567958935367, 0.016686396994553206, 0.027830699105654458, 0.046420529498570354, 0.07743026298385423, 0.12915767403839218, 0.2154443328254988, 0.35937953580732046, 0.5994793332131122, 1.0]	0.769597
