## Supplementary Data 1 for "GAMES: A dynamic model development workflow for rigorous characterization of synthetic genetic systems": OPT RESULTS.xlsx

### Sheet: Sheet1
	e	b	k_bind	m	km	n	chi2	e*	b*	k_bind*	m*	km*	n*	method	redchi2	success	model	chi2_list	Simulation results	Rsq
6	7.13334	0.0306837	0.248055	111.832	195.925	1.32987	0.382751	14.0175	0.000653536	0.00373997	83.3553	21.7087	1.89864	leastsq	0.0765502	TRUE	model A	[174.27173343752284, 174.27173405712944, 174.27173405712944, 174.27173405712944, 174.271292153239, 174.27173120570433, 174.27173553465832, 174.27173466572125, 174.27173507945975, 174.2717355301169, 213.3418341764216, 2385.7644647920015, 1402.9731710918218, 167.87582741640435, 167.87539673880696, 167.8758264380841, 167.8758290670288, 167.87582908427663, 167.8758280139111, 167.8758291286579, 161.89…	[2.3997749898129315e-06, 0.004626452897530424, 0.013540630790057455, 0.037711502407625934, 0.08768597087684195, 0.17343898428108906, 0.32234618670157705, 0.5922571681245727, 0.9598194448953258, 0.9911906530699283, 1.0]	0.999523
2	13.8266	0.000243003	0.000114375	1298.21	17.7874	3.11615	0.391804	13.5728	0.0212061	0.00245072	35994.4	12.3488	1.87858	leastsq	0.0783609	TRUE	model A	[41.662836978776085, 41.66283697831957, 41.66283697831957, 41.66283697831957, 41.66268628625145, 41.66283697820666, 41.661878674346944, 41.6628369783182, 41.66288542899977, 41.66283700591199, 1045.9436215272017, 17.636889435713957, 17.6367920377582, 17.636889336833313, 17.636533051128314, 17.63688993729617, 17.63689067246807, 17.63688943644636, 4.997843307416696, 4.997801475895987, 4.997843352171…	[7.090949045529426e-08, 0.00447632139589289, 0.013077013033445476, 0.0367822001497247, 0.08728360150355384, 0.17420499298381925, 0.3235908028877465, 0.5921024931145357, 0.9583347339090897, 0.99209621372087, 1.0]	0.99951
3	41.9827	0.00547654	5.7418e-05	692.002	23.439	1.38688	0.401334	13.3575	25.1864	0.00215878	30868.7	4.79127	1.82606	leastsq	0.0802668	TRUE	model A	[92.2026842483459, 92.2026842495693, 92.2026842495693, 92.2026842495693, 92.20276326406653, 92.20268425533378, 92.20337922099283, 92.20268424970196, 92.20267064129212, 92.20268277469206, 2417.531278619245, 37.95929633500828, 37.95935961118069, 37.959296368208186, 37.959046524098824, 37.959296372873006, 37.959301433998434, 37.95929554309409, 39.62279149428284, 10.017331937992079, 10.01735733280883…	[2.5636009727861813e-05, 0.004786500463736607, 0.013543681734817042, 0.03725512015319706, 0.08783453421474324, 0.1750091792499997, 0.324212329958547, 0.5913427225573316, 0.9581813412364423, 0.9928991332733029, 1.0]	0.999501
1	23.6455	0.0012631	7.85194e-05	0.0421971	1.56089	2.2632	0.405942	13.2986	0.00790171	0.0020232	0.663169	0.100542	1.83217	leastsq	0.0811884	TRUE	model A	[10.926365967760923, 10.926365967560386, 10.926365967560386, 10.926365967560386, 10.926395136781577, 10.926366003540258, 10.9266214754862, 10.92636590168957, 10.92636588191762, 10.9263659497301, 2417.5266858869336, 2416.765135323592, 2415.947427493631, 41.12949673279315, 10.571889765708884, 10.571916671172026, 10.57188978465396, 10.572122669343853, 10.571889740038067, 10.571889086807216, 10.57188…	[1.610183657034404e-05, 0.00467192826238997, 0.013300698156109198, 0.0368408996507156, 0.08748086915077906, 0.17496210313988306, 0.32446647991483696, 0.5917692819270628, 0.9580929678711355, 0.9931157360706695, 1.0]	0.999497
8	5.05584	2.00407	0.000725701	7.9393	8.98756	1.88831	0.411764	13.2875	12.9489	0.00214284	16.4945	0.100467	1.83893	leastsq	0.0823527	TRUE	model A	[249.63750952083072, 249.637509520861, 249.637509520861, 249.637509520861, 249.63700490174287, 249.63750788806504, 249.63755916475986, 249.63753910401525, 249.63744785985705, 249.63750997451294, 1295.1504353120017, 2140.3651058495047, 2131.1267502659225, 306.29807892752456, 2417.515394431692, 69.75452382314819, 69.75436819230745, 69.75452566873737, 69.75453359162354, 69.75445504132242, 69.7546211…	[0.001057144731763355, 0.005663648571546487, 0.014275838909285209, 0.037875803155004516, 0.08853465355695873, 0.17569614327767397, 0.3245097026439369, 0.5905389702551808, 0.9595483706809724, 0.9935423066547705, 1.0]	0.999502
0	12.1002	0.0244823	0.00316583	7960.3	0.143103	1.21144	0.424647	13.997	1.11847	0.00453767	14130.4	21.0757	1.63057	leastsq	0.0849293	TRUE	model A	[4.961459027021559, 4.961459027022433, 4.961459027022433, 4.961459027022433, 4.961400411719287, 4.961459027027225, 4.96146174276675, 4.961459027017982, 4.961459072796697, 4.961458988870176, 1565.7407166563698, 404.8683383546745, 5.952966515028917, 4.952992740900687, 4.9529342122273246, 4.952992740918118, 4.952995445599762, 4.9529927409170655, 4.952992678222584, 4.952992702788499, 4.94137750026328…	[2.8483801747741366e-05, 0.007366699827395434, 0.018106531684314312, 0.04320122058247386, 0.09212809637673249, 0.1763045310923207, 0.3232729268414493, 0.5900777452951885, 0.9568307835201079, 0.9905490952510237, 1.0]	0.999485
4	11.326	0.000310611	0.0146128	466.176	8063.12	2.48314	0.987993	13.7624	3.21002	0.00729457	19177.3	7.63478	3.98674	leastsq	0.197599	TRUE	model A	[95.59120440518049, 95.59120440058997, 95.59120440058997, 95.59120440058997, 95.5911076350546, 95.59226918768351, 95.59119787455982, 95.5911827157286, 95.59121983325458, 95.59120455640118, 19.62016176639288, 19.62000059964033, 19.620161764010778, 19.620158400096095, 19.62016176644674, 19.620155503475576, 19.62016175677733, 2416.8765351444613, 100.63627305684857, 2417.5320443508276, 2417.530573355…	[2.626216828394766e-06, 0.0002237204748237926, 0.003111185516417567, 0.031666149251812804, 0.09041639488081239, 0.17735192865836474, 0.32452348969530875, 0.5885792939591177, 0.9989197215155218, 0.9999216137465191, 1.0]	0.999362
5	7.81681	6.40361e-05	1.64708	3.1869	0.279303	3.05751	1.05593	14.8304	0.00286235	1.53971	1219.54	1.00456	3.11706	leastsq	0.211187	TRUE	model A	[144.22326821299288, 144.22327731570607, 144.22327731570607, 144.22327731570607, 144.22290541011577, 144.22327824324918, 144.22327499912427, 144.22327440457033, 144.22327892156733, 144.22327078615743, 2417.5319465180264, 145.74855195896916, 130.52059542182434, 130.52026581975775, 130.52059719855583, 130.52059487913604, 130.52059727078534, 130.5205683474749, 130.5205933693707, 108.28856830511563, …	[9.818604498349983e-09, 0.001111003955593593, 0.008747378527638697, 0.042183367561754025, 0.09205398263056463, 0.17393208541044522, 0.31854836792686153, 0.5840438119201335, 0.9998966728327077, 0.9999997763329976, 1.0]	0.999163
7	0.355115	0.188223	1.3361	2907.06	4582.78	1.01544	211.528	0.338708	0.196339	1.15218	2715.34	4832.15	1.00437	leastsq	42.3057	TRUE	model A	[216.07819224286558, 216.078192331786, 216.078192331786, 216.078192331786, 216.0782781864279, 216.07818637007796, 216.0781938531601, 216.07819330865945, 216.0781909794951, 216.07819282628193, 2024.4344726739453, 2417.526511754554, 2376.1951958428235, 216.46747630452126, 214.44519282672644, 214.4452714923541, 214.44518790816636, 214.44519357211047, 214.4451956325105, 214.44519166118133, 214.445193…	[0.14031291253861744, 0.14873820768268373, 0.15439862228704473, 0.1638619146640804, 0.1796830056586132, 0.2061333337563521, 0.25035408379033036, 0.32428427972925333, 0.4478842623198253, 0.6545250217037226, 1.0]	0.772077
9	2.09674	0.0384375	0.294118	24465.3	0.557019	1.10703	302.303	1.17676	0.000125263	0.194054	24177.5	0.196939	1.07241	leastsq	60.4606	TRUE	model A	[311.86872918450695, 311.868726035317, 311.868726035317, 311.868726035317, 311.8687541972447, 311.8687268811099, 311.86872818172935, 311.8687278311529, 311.868729321818, 311.86872628075145, 2417.53195632432, 2352.3158064874883, 317.20053604121165, 312.81130093396786, 310.5632820935817, 310.56329559723724, 310.56328311022895, 310.56328387820827, 310.5632833930311, 310.56328013698794, 310.563284937…	[1.565637020056446e-10, 0.007031398358560139, 0.012196223424827683, 0.021175123701654114, 0.03681255850568371, 0.06410376765688153, 0.11181967149955271, 0.19519026222362795, 0.3393624657100666, 0.5823378717314824, 1.0]	0.754744
