## Supplementary Data 1 for "GAMES: A dynamic model development workflow for rigorous characterization of synthetic genetic systems": OPT RESULTS.xlsx

### Sheet: Sheet1
	e	b	k_bind	m	km	n	chi2	e*	b*	k_bind*	m*	km*	n*	method	redchi2	success	model	chi2_list	Simulation results	Rsq
3	11.326	0.000310611	0.0146128	466.176	8063.12	2.48314	0.248072	13.5242	0.000433659	0.00200334	0.330241	69.8734	1.43317	leastsq	0.0496144	TRUE	model A	[80.83780128265151, 80.83780127796014, 80.83780127796014, 80.83780127796014, 80.83774702458358, 80.83890264293946, 80.83779541635217, 80.83777884816969, 80.83781724077126, 80.83780143820802, 2423.1757938472806, 2423.1758027284377, 2423.1744782226274, 2423.1756592398565, 43.134326435771925, 43.134388672021906, 43.13472250997126, 43.13432310699964, 43.1342722049052, 43.13433002382872, 43.1343312703…	[0.003012119461338227, 0.012639312367881453, 0.0233279090086656, 0.04536802141189921, 0.08799147885372485, 0.16503506221342545, 0.30313527378158156, 0.5562420545617629, 0.8954370061983795, 0.9709537741137241, 1.0]	0.999631
2	13.8266	0.000243003	0.000114375	1298.21	17.7874	3.11615	0.248072	13.524	41.5322	0.00200296	31604	69.8374	1.43317	leastsq	0.0496144	TRUE	model A	[26.643222462092048, 26.64322246174892, 26.64322246174892, 26.64322246174892, 26.643108344740703, 26.6432224616503, 26.642502235759142, 26.643222461748064, 26.643257564105326, 26.64322249631001, 1625.521606338152, 11.113959161114403, 11.113891281458795, 11.11395882468046, 11.11368642953483, 11.113959149773303, 11.11396370214822, 11.113959196647299, 3.7354125477064803, 3.7353826499380696, 3.735412…	[0.0030121892010155915, 0.012639215349227585, 0.023327804930468276, 0.04536809470732744, 0.08799197318589912, 0.1650359798190534, 0.3031361561555534, 0.5562416192552551, 0.8954363012746255, 0.9709545678338277, 1.0]	0.999631
4	41.9827	0.00547654	5.7418e-05	692.002	23.439	1.38688	0.248072	13.5236	23.3609	0.00200241	17691.2	69.7819	1.43324	leastsq	0.0496145	TRUE	model A	[100.47715489413743, 100.47715489547654, 100.47715489547654, 100.47715489547654, 100.47724027805958, 100.47715490131185, 100.47793800614296, 100.4771548956592, 100.47713853983902, 100.47715340564314, 2423.1757820543094, 81.48930831241734, 81.48942956218404, 81.48930838049648, 81.48866116878996, 81.48930728381829, 81.48933521159361, 81.48930784195532, 13.791990600301324, 13.791998800249013, 13.791…	[0.003023354676828761, 0.012648822787860002, 0.02333669159209004, 0.04537649320388569, 0.0880003788227982, 0.16504439037346608, 0.3031437170775874, 0.55624641307559, 0.8954374792742507, 0.9709560293326595, 1.0]	0.999631
0	12.1002	0.0244823	0.00316583	7960.3	0.143103	1.21144	0.248073	13.5168	4.82979	0.00199228	3581.56	68.78	1.43393	leastsq	0.0496146	TRUE	model A	[0.9038795760383644, 0.9038795760387126, 0.9038795760387126, 0.9038795760387126, 0.9038628931087713, 0.9038795760434984, 0.9038813308740651, 0.9038795760363305, 0.9038795869913857, 0.903879579165879, 1636.1747925654906, 66.29724304723644, 1.0678710423534858, 0.8972129327377966, 0.8971963407691296, 0.8972129327403118, 0.8972146862632996, 0.8972129327405528, 0.8972129046121577, 0.8972129357879903, …	[0.0030257838834333176, 0.012634266203609985, 0.023315858421038425, 0.04535522142502543, 0.08798888774873916, 0.16504623081439176, 0.3031506809832009, 0.5562348237823453, 0.8954287468451817, 0.9709770752672134, 1.0]	0.999631
8	5.05584	2.00407	0.000725701	7.9393	8.98756	1.88831	0.248074	13.5119	0.00778856	0.00198522	5.68279	68.0933	1.43435	leastsq	0.0496149	TRUE	model A	[205.69879217607618, 205.69879217610492, 205.69879217610492, 205.69879217610492, 205.69832212098964, 205.69879064313756, 205.69884169890952, 205.6988199505539, 205.6987340852176, 205.6987925970377, 2423.052826661994, 2422.5580024425954, 2422.7710929247496, 2322.7093211281713, 20.366042064142317, 20.365919149386176, 20.366042183402957, 20.366045606384958, 20.366040570590464, 20.36604587311617, 20.…	[0.003032329154101374, 0.012630280185807138, 0.023308113047136324, 0.04534768309664798, 0.08798829139290852, 0.1650545832406388, 0.30316150540253256, 0.5562297804368722, 0.8954231315331544, 0.9709922997420134, 1.0]	0.999631
1	23.6455	0.0012631	7.85194e-05	0.0421971	1.56089	2.2632	0.416837	14.1258	0.155169	0.00156712	8.95708	42.181	2.35254	leastsq	0.0833674	TRUE	model A	[13.545343354119066, 13.545343353770821, 13.545343353770821, 13.545343353770821, 13.54539277982055, 13.545343396208397, 13.5458167803627, 13.545343276676906, 13.545343092240095, 13.545343341965422, 2316.8854611372694, 100.02163838841695, 838.2602373739949, 19.254491406024233, 12.997601623893274, 12.997649142136307, 12.997601717201944, 12.998053635153985, 12.997601418635822, 12.997599483078673, 12…	[0.016249599958582737, 0.018533412822276753, 0.02364190598696887, 0.03988112899803643, 0.08021006577824906, 0.15802959770616282, 0.2992124588907989, 0.5607254879178661, 0.8995503846103307, 0.9712053469055303, 1.0]	0.999384
5	7.81681	6.40361e-05	1.64708	3.1869	0.279303	3.05751	2.89849	13.1545	0.0312912	1.61776	7.88473	1.97116	3.07186	leastsq	0.579699	TRUE	model A	[109.84538778702644, 109.84539591042093, 109.84539591042093, 109.84539591042093, 109.84506778331556, 109.84539635803819, 109.84539371978157, 109.84539330644482, 109.84539700167345, 109.84539002620596, 2423.1756806427275, 113.42186799976658, 95.06084223079448, 95.06056334815992, 95.060843706793, 95.0608424593365, 95.06084214909835, 95.06083136821194, 95.06084210385038, 107.33102818775161, 88.41814…	[2.5012836201097853e-05, 0.0007704678623155271, 0.005584394458453327, 0.03229294603226627, 0.07861545737649339, 0.15059072979300986, 0.27676266892190926, 0.5060275899878808, 0.9384515162865863, 0.9999996220936207, 1.0]	0.997192
6	7.13334	0.0306837	0.248055	111.832	195.925	1.32987	5.2817	16.0243	0.0715275	38.4908	29812.9	505.08	3.83536	leastsq	1.05634	TRUE	model A	[136.62621734807092, 136.62621793840754, 136.62621793840754, 136.62621793840754, 136.62581646717126, 136.6262152332353, 136.6262192358849, 136.6262185056383, 136.62621892119964, 136.6262193147605, 131.92914735479815, 131.92927902422193, 131.92914653671582, 131.9291477810751, 131.92914611802513, 131.92915133065546, 131.9291466016254, 2332.8193311103905, 130.1030965408401, 130.10322327405567, 130.1…	[0.01909240819607386, 0.01931853593352192, 0.02070063964666661, 0.030535072257956507, 0.07519207316765873, 0.15778271217082462, 0.3053855625526478, 0.579073914075974, 0.9975366512647318, 0.9993540339289638, 1.0]	0.995757
7	0.355115	0.188223	1.3361	2907.06	4582.78	1.01544	173.775	0.342057	0.194321	2.77001	2829.36	4826.06	1.00023	leastsq	34.7549	TRUE	model A	[177.76077848440474, 177.7607785786519, 177.7607785786519, 177.7607785786519, 177.76083853996485, 177.76077450674734, 177.76077996791088, 177.7607793047544, 177.7607776559519, 177.76077911258375, 2328.735237925682, 2421.3267699736966, 2423.1758715219553, 176.44016543941547, 176.44023111729427, 176.44016059811105, 176.44016489645614, 176.4401659110832, 176.44016389892113, 176.44016434652735, 176.9…	[0.13008214479526709, 0.13877196014840462, 0.1445793547471107, 0.1542678288078256, 0.17043110038721276, 0.19739628134782902, 0.24238228424005892, 0.31743243637883184, 0.44263865588984846, 0.6515204666297169, 1.0]	0.8051
9	2.09674	0.0384375	0.294118	24465.3	0.557019	1.10703	257.97	1.18736	0.00165054	0.222725	24202.4	1.97862	1.07995	leastsq	51.594	TRUE	model A	[265.31466099981714, 265.3146580818035, 265.3146580818035, 265.3146580818035, 265.31468468742105, 265.3146588244347, 265.3146601007335, 265.3146597378626, 265.31466117687023, 265.31465828854385, 2341.902043526838, 2239.2596416809206, 269.79255699703884, 265.52122218815936, 263.9301772866241, 263.9301922399676, 263.93017767107096, 263.9301765354573, 263.93017808329233, 263.9301738390367, 263.93017…	[1.6701013598803658e-08, 0.006799951196421465, 0.011842233131191515, 0.02064494291433062, 0.03604227384103815, 0.06303622307074297, 0.11045295910120144, 0.1936771834528617, 0.33807298181047246, 0.5814679641485724, 1.0]	0.786265
