## Supplementary Data 1 for "GAMES: A dynamic model development workflow for rigorous characterization of synthetic genetic systems": OPT RESULTS.xlsx

### Sheet: Sheet1
	e	b	k_bind	m	km	n	chi2	e*	b*	k_bind*	m*	km*	n*	method	redchi2	success	model	chi2_list	Simulation results	Rsq
2	13.8266	0.000243003	0.000114375	1298.21	17.7874	3.11615	0.270239	14.8016	12.3123	0.000585891	686.886	33.4601	2.88038	leastsq	0.0540477	TRUE	model A	[24.75152775466048, 24.751527754304867, 24.751527754304867, 24.751527754304867, 24.751406942161, 24.75152775421379, 24.750781215313705, 24.751527754303865, 24.75156399422815, 24.751527790379672, 135.04949429959555, 4.441576642426325, 4.441543728299452, 4.441576474227001, 4.441425140444014, 4.441576575804547, 4.441580218306604, 4.441576645010263, 1.3143150191942374, 1.314289355941835, 1.3143150365…	[0.008405355647789693, 0.009419515933629047, 0.012194227485844639, 0.023643236803495817, 0.06049252696357031, 0.1430974447433851, 0.29947393123413946, 0.5916348050339112, 0.8831709645152389, 0.9639758249261693, 1.0]	0.999613
8	5.05584	2.00407	0.000725701	7.9393	8.98756	1.88831	0.283098	13.2667	17.5157	0.000297939	3.32543	0.107913	2.09692	leastsq	0.0566197	TRUE	model A	[206.41701701948503, 206.4170170195138, 206.4170170195138, 206.4170170195138, 206.41654613673853, 206.41701556830705, 206.4170656829966, 206.41704331261624, 206.41696269107177, 206.4170174232255, 2471.5019599749453, 2077.5099523964, 2315.4226251373957, 2472.9166881346523, 23.41278898789897, 23.412671626130322, 23.412789115795754, 23.412792141352814, 23.412785395974563, 23.412798129577826, 23.4127…	[0.007143771433090873, 0.009001775633044893, 0.012955094548294382, 0.025299687281424905, 0.06038094054649575, 0.14203149409198992, 0.30148568652918806, 0.5908822946224874, 0.8803533939691183, 0.9704467138810257, 1.0]	0.999591
0	12.1002	0.0244823	0.00316583	7960.3	0.143103	1.21144	0.2831	13.2669	49.9999	0.000297876	9.94421	0.117961	2.09725	leastsq	0.05662	TRUE	model A	[3.6030043052486094, 3.6030043052486462, 3.6030043052486462, 3.6030043052486462, 3.6029871115680763, 3.603004305240387, 3.603007224323935, 3.6030043052456926, 3.60300431366151, 3.603004283888046, 2472.360697998502, 3.0758093317797814, 3.0757830545732405, 3.0758093365227523, 3.075804656740016, 3.0758093324477316, 3.0758078307590337, 3.075809342466089, 2.0474015929723017, 2.0473909537254444, 2.0474…	[0.00714918727072288, 0.009005815333566095, 0.012957089054693505, 0.02529746278549701, 0.06037299422938913, 0.14202128256604243, 0.3014800203598248, 0.5908869196778027, 0.8803606744195352, 0.9704509557445617, 1.0]	0.999591
1	23.6455	0.0012631	7.85194e-05	0.0421971	1.56089	2.2632	0.283108	13.2665	0.44905	0.000297952	0.108221	0.168607	2.097	leastsq	0.0566216	TRUE	model A	[10.063601939269532, 10.063601938926672, 10.063601938926672, 10.063601938926672, 10.06365148537631, 10.063602029958373, 10.064062232979758, 10.063601773322961, 10.063601752441993, 10.063601914080289, 21.410970774309543, 548.8700332173607, 2383.720077804832, 2299.5968455410625, 6.784324407859041, 6.7843584955968685, 6.784324352652471, 6.784623524854799, 6.7843243722657185, 6.784317426117424, 6.784…	[0.0071462583701650895, 0.009004539176067715, 0.01295779018684753, 0.02530211942197974, 0.060383168937921866, 0.14203400595054128, 0.3014879158523411, 0.5908834014491202, 0.8803619677805172, 0.9704509342933585, 1.0]	0.999591
4	41.9827	0.00547654	5.7418e-05	692.002	23.439	1.38688	0.283189	13.268	34.5	0.000297443	14.9823	0.476047	2.0979	leastsq	0.0566379	TRUE	model A	[107.88202057163542, 107.8820205730826, 107.8820205730826, 107.8820205730826, 107.88211124285202, 107.88202057936279, 107.88282885973143, 107.88202057320258, 107.88200415790705, 107.88201892003744, 2472.8007191397633, 49.435846255399625, 49.435951236463175, 49.43584625697403, 49.43492745521127, 49.43584625605829, 49.43584627882249, 49.43584608343026, 35.06254139325694, 35.06248991975713, 35.06254…	[0.007127216409317208, 0.008986129061893255, 0.012936041836517498, 0.025270169664717488, 0.06033283100326591, 0.1419763643483046, 0.3014605503339666, 0.5909039933608996, 0.8803199717691277, 0.9704395827106094, 1.0]	0.999591
3	11.326	0.000310611	0.0146128	466.176	8063.12	2.48314	0.407359	16.958	0.000610344	0.00302047	147.16	731.272	2.38334	leastsq	0.0814719	TRUE	model A	[91.65642597724174, 91.65642597202448, 91.65642597202448, 91.65642597202448, 91.65637411147748, 91.65759717060959, 91.65641971613218, 91.65640212003403, 91.65644294698475, 91.65642614231007, 2472.9359640037446, 2435.840798898541, 1565.3417611167938, 2472.933938521714, 47.50503822345667, 47.505098542570124, 47.505427596331835, 47.505038311487404, 47.504985989499474, 47.50504181765116, 47.505043057…	[0.0033832712907717545, 0.005832208086458645, 0.01137133050866717, 0.027777949305744096, 0.06732583580937725, 0.14652287718496787, 0.29791022353076685, 0.5904987866177918, 0.8832459792172968, 0.9594810476003893, 1.0]	0.999427
5	7.81681	6.40361e-05	1.64708	3.1869	0.279303	3.05751	5.40114	13.0888	0.0531933	1.94275	395.369	1.03385	3.11062	leastsq	1.08023	TRUE	model A	[109.6501447313084, 109.65015332210605, 109.65015332210605, 109.65015332210605, 109.64982635343344, 109.65015284511054, 109.65015086861159, 109.65015035053497, 109.65015389142232, 109.65014728571042, 2472.93608865976, 108.24819557922477, 108.2478984946281, 108.24819560554397, 108.24819549897356, 108.24819630316152, 108.24816992211883, 108.24819639594679, 73.2827759934048, 73.28251981923395, 73.28…	[5.724422042182625e-07, 0.0006924387768299738, 0.005310831329358791, 0.031756506008253395, 0.07792155173312773, 0.14943471418706686, 0.27480000989045394, 0.5025352428526023, 0.9328242405432947, 0.9999997931160604, 1.0]	0.992686
6	7.13334	0.0306837	0.248055	111.832	195.925	1.32987	109.974	25.6798	0.409275	48.0037	20355.4	192.313	2.88365	leastsq	21.9948	TRUE	model A	[137.31764498454066, 137.31764544203534, 137.31764544203534, 137.31764544203534, 137.31724479856496, 137.31764284307124, 137.31764672921514, 137.3176460604195, 137.3176466403922, 137.3176468446873, 135.01135247847594, 135.01150497843366, 135.0113501239766, 135.0113511811183, 135.0113521970398, 135.01135165487366, 135.01135340140823, 2472.754825296636, 128.17731249164004, 128.1774543026889, 128.17…	[0.0011764968013150147, 0.00497480468070106, 0.01777363816696456, 0.06188388888657305, 0.14315886994565308, 0.2878767894513709, 0.5550863361197876, 0.9976633866492339, 0.9992747274996076, 0.999729100734251, 1.0]	0.919493
7	0.355115	0.188223	1.3361	2907.06	4582.78	1.01544	181.744	0.329573	0.189845	7.32289	2795.48	4540.47	1.00143	leastsq	36.3487	TRUE	model A	[185.02844867905242, 185.02844875306468, 185.02844875306468, 185.02844875306468, 185.0284837973379, 185.02844653117896, 185.02845017616454, 185.02844923989016, 185.0284482665325, 185.0284494191319, 2469.5170147920944, 2422.809773057647, 2472.936471373496, 182.84083443393507, 182.84088988233987, 182.84083144264287, 182.840834753904, 182.84083492244835, 182.84083385798806, 182.8408345361906, 181.74…	[0.12696270776279445, 0.13563564150134672, 0.14144063422554698, 0.15113104269131997, 0.16730747222353873, 0.19431117702074743, 0.2393891303057218, 0.3146389109366401, 0.440255355399291, 0.6499503099607568, 1.0]	0.800427
9	2.09674	0.0384375	0.294118	24465.3	0.557019	1.10703	261.468	1.39517	0.00105177	0.219153	24339.5	0.465798	1.09391	leastsq	52.2936	TRUE	model A	[266.1400413932758, 266.1400385494485, 266.1400385494485, 266.1400385494485, 266.1400650823249, 266.1400392196567, 266.14004060998957, 266.1400401556191, 266.1400416327786, 266.1400386299514, 2472.784878245843, 2463.2638918343046, 272.8626059045117, 266.9304005890415, 264.9227505142774, 264.9227650043891, 264.9227519798102, 264.9227523188287, 264.92275081852836, 264.9227498612703, 264.92275175245…	[2.1624467859556634e-09, 0.006401734727776932, 0.011237268013872042, 0.019752889558961297, 0.03478710451171874, 0.061404522281389325, 0.1086164397350394, 0.19207207296447246, 0.33625906973049363, 0.578879511794026, 1.0]	0.780319
