## Supplementary Data 1 for "GAMES: A dynamic model development workflow for rigorous characterization of synthetic genetic systems": OPT RESULTS.xlsx

### Sheet: Sheet1
	e	b	k_bind	m	km	n	chi2	e*	b*	k_bind*	m*	km*	n*	method	redchi2	success	model	chi2_list	Simulation results	Rsq
1	23.6455	0.0012631	7.85194e-05	0.0421971	1.56089	2.2632	0.58823	16.0314	0.0454018	0.0034815	4733.85	908.165	1.81131	leastsq	0.117646	TRUE	model A	[9.017424140941461, 9.017424140669725, 9.017424140669725, 9.017424140669725, 9.01746308491245, 9.017424183944424, 9.017775059350484, 9.017424061715218, 9.017423987011945, 9.017424119914649, 2419.049573267099, 2415.2349355488186, 24.908679740157606, 8.73095172236251, 8.730989370651345, 8.730951768392124, 8.73128967363812, 8.730951630565944, 8.730950911932624, 8.730951702620834, 8.25466095517846, 8…	[0.0025114337883537174, 0.00831815301434525, 0.016972888074515934, 0.03752090700275523, 0.08100537152166289, 0.1631659647948208, 0.31533182357024525, 0.6025411341744393, 0.906665472370406, 0.969342943275246, 1.0]	0.99915
2	13.8266	0.000243003	0.000114375	1298.21	17.7874	3.11615	0.588435	16.0323	0.0197946	0.00348478	1420.17	743.641	1.8142	leastsq	0.117687	TRUE	model A	[32.90046129201902, 32.90046129161161, 32.90046129161161, 32.90046129161161, 32.90032340502464, 32.90046129150535, 32.89960605208408, 32.900461291610554, 32.90050331744018, 32.90046132726895, 195.6385804802419, 6.735709336824895, 6.735660417544624, 6.735568772309223, 6.735457187859319, 6.736866392394669, 6.735714275078894, 6.735709338174455, 6.4777321959448635, 6.477670503813508, 6.47771660759625…	[0.0025607794845508352, 0.008340453998895114, 0.01697825541350004, 0.03751289780812629, 0.08099407337995862, 0.16315441595082272, 0.31531909502415845, 0.6025348577896873, 0.9067399530841146, 0.9693731862705448, 1.0]	0.99915
4	41.9827	0.00547654	5.7418e-05	692.002	23.439	1.38688	0.589349	15.9588	0.0369801	0.00338298	1642.89	515.31	1.78717	leastsq	0.11787	TRUE	model A	[96.18301746826302, 96.18301746961573, 96.18301746961573, 96.18301746961573, 96.1831008153972, 96.18301747540345, 96.18376524444861, 96.18301746972375, 96.1830023886963, 96.18301597109895, 2413.896244584049, 51.73092848816845, 51.731028241089035, 51.730928659748216, 51.73026129777169, 51.73092850685639, 51.73094468100588, 51.73092814234054, 23.717001227311304, 23.716940036562583, 23.7170012272717…	[0.002000353245969807, 0.008032910038380605, 0.016859871811659405, 0.037608531033326245, 0.08123933800156326, 0.16347222701010766, 0.3155641824198889, 0.6022801670229081, 0.906706705389821, 0.9694402372055781, 1.0]	0.999148
0	12.1002	0.0244823	0.00316583	7960.3	0.143103	1.21144	0.601599	15.8471	12.7548	0.00300086	34602.3	145.983	1.85226	leastsq	0.12032	TRUE	model A	[3.961854810919982, 3.961854810919985, 3.961854810919985, 3.961854810919985, 3.9618146537963357, 3.9618548109081817, 3.9618584673146975, 3.9618548109178535, 3.9618548376997946, 3.961854808200507, 2419.9762993485724, 10.068709563921026, 4.2631083928998414, 3.9502995517214896, 3.9502594915839677, 3.950299551725054, 3.9503032102083195, 3.950299551743845, 3.9502995070555036, 3.9502995489544306, 3.935…	[0.0036915627119614987, 0.009109820417181216, 0.01759386228193284, 0.03814043897719629, 0.08178062826469508, 0.16401520252443133, 0.315862547492307, 0.6018793495599573, 0.9064441880404337, 0.9695581740280581, 1.0]	0.999132
3	11.326	0.000310611	0.0146128	466.176	8063.12	2.48314	0.601669	16.006	0.000462814	0.00333552	176.81	300.033	1.81066	leastsq	0.120334	TRUE	model A	[89.17111984690345, 89.17111984224054, 89.17111984224054, 89.17111984224054, 89.17104712690012, 89.17220325733135, 89.1711137471647, 89.17109777800957, 89.17113554489245, 89.17112000026803, 2421.499622156585, 2421.4996209999063, 2421.499624158756, 2421.4994894679976, 44.835814572229445, 44.83586797070303, 44.83620757577009, 44.83581356885515, 44.83576137868864, 44.83581812917435, 44.8358193571681…	[9.244602117125076e-05, 0.005941135943799296, 0.014695161095258072, 0.03547936089024125, 0.07934182667705167, 0.162040028507884, 0.3150076237943127, 0.6034634184943134, 0.9070346385744794, 0.9695099107385036, 1.0]	0.999146
6	7.13334	0.0306837	0.248055	111.832	195.925	1.32987	3.17944	13.8047	0.0117786	0.151394	685.142	2028.93	1.13335	leastsq	0.635889	TRUE	model A	[154.48164758032598, 154.48164807075935, 154.48164807075935, 154.48164807075935, 154.4812337435386, 154.48164534247212, 154.4816494409057, 154.481648799737, 154.481649218476, 154.48164950669226, 1428.244841541841, 65.50919650592346, 65.50902939809758, 65.50919812312915, 65.50918822404765, 65.50919941503624, 65.50919966546141, 65.50919745465426, 31.08829136309131, 31.088268605082455, 31.0882994881…	[0.0015260659280703825, 0.01912843066855806, 0.03296880495913654, 0.0576825404336108, 0.10151168849292638, 0.1778435554095331, 0.3127302705869417, 0.5578639062373365, 0.9560909189058363, 0.9962919321131013, 1.0]	0.996143
8	5.05584	2.00407	0.000725701	7.9393	8.98756	1.88831	4.73935	14.7162	14.5534	0.0636556	8.59721	0.18418	3.89621	leastsq	0.947869	TRUE	model A	[225.56293299846845, 225.56293299849727, 225.56293299849727, 225.56293299849727, 225.562451595695, 225.5629314225548, 225.56298033690305, 225.56296155157364, 225.5628733818804, 225.5629334318628, 2421.49962628538, 2421.4996256092377, 1940.9888238373421, 4.873320718242306, 4.87332876739734, 4.8733207635544575, 4.873320613855988, 4.873320560700984, 4.873319694736595, 4.873320757732224, 2219.9413759…	[0.0027383925858261013, 0.003138298938131111, 0.008566840590965793, 0.042838793550735305, 0.09532227026638698, 0.17953723403595417, 0.32665563139735254, 0.5953167675759407, 0.9999698730018111, 0.999995337555518, 1.0]	0.995974
5	7.81681	6.40361e-05	1.64708	3.1869	0.279303	3.05751	5.76113	14.8416	0.00327856	1.93436	110.731	432.127	3.02577	leastsq	1.15223	TRUE	model A	[126.97625683855988, 126.97626595255127, 126.97626595255127, 126.97626595255127, 126.97592419047463, 126.976265703041, 126.97626322670901, 126.97626272151017, 126.97626669050204, 126.97625958319784, 2421.4996103348903, 123.29729523529613, 123.29698402300772, 123.29729645069885, 123.29729545786742, 123.29729462115591, 123.29729621085062, 123.29729180610656, 86.72650492664921, 86.72623205971655, 86…	[0.023642226502848758, 0.02424483692615223, 0.026470608472591157, 0.03692429823341067, 0.07629653891180614, 0.15165572440447006, 0.2863086760338759, 0.5347672257256461, 0.9812498438376503, 0.997517591342135, 1.0]	0.992369
7	0.355115	0.188223	1.3361	2907.06	4582.78	1.01544	189.974	0.331197	0.19655	4.54023	2628.72	4684.71	1.00083	leastsq	37.9948	TRUE	model A	[194.65701638142633, 194.65701645241325, 194.65701645241325, 194.65701645241325, 194.65708741424575, 194.65701158629406, 194.65701794755083, 194.65701729543684, 194.6570153724849, 194.6570169747367, 2381.590553880537, 2421.499607789784, 218.56368045888127, 192.2015831622835, 192.2016586484891, 192.2015782555365, 192.20158330977762, 192.20158370098844, 192.20158241161488, 192.20158296925163, 195.0…	[0.14074168915771132, 0.1493016209824649, 0.1550265462484959, 0.1645803329038408, 0.18052374622075215, 0.20713021000922235, 0.25153124463873283, 0.3256279972265539, 0.4492812184069602, 0.6556347706183253, 1.0]	0.788777
9	2.09674	0.0384375	0.294118	24465.3	0.557019	1.10703	283.84	1.43641	0.0195928	0.184438	24359.2	7.98254	1.10534	leastsq	56.768	TRUE	model A	[285.6375783452966, 285.63757540939343, 285.63757540939343, 285.63757540939343, 285.63760238100735, 285.63757616861574, 285.6375775224905, 285.6375770627977, 285.6375785346112, 285.6375755793587, 2421.4895079908792, 2385.563963086028, 291.82206700989974, 286.2243414716094, 284.3805060885559, 284.3805205259757, 284.380505747797, 284.3805070995329, 284.3805052705581, 284.3805014278087, 284.38050715…	[6.261118988093646e-07, 0.006103886817026175, 0.010777485056913194, 0.01905715592195762, 0.03376287600473229, 0.05995608548172172, 0.1066912780800906, 0.18974587356371475, 0.3337314604826173, 0.5769825039266774, 1.0]	0.765527
