## Supplementary Data 1 for "GAMES: A dynamic model development workflow for rigorous characterization of synthetic genetic systems": GLOBAL SEARCH RESULTS.xlsx

### Sheet: GS results
	p1	p2	p3	p4	p5	p6	model	names	bounds	chi2
0	5.05584	2.00407	0.000725701	7.9393	8.98756	1.88831	model A	['p1', 'p2', 'p3', 'p4', 'p5', 'p6']	[[-1.8239087409443187, 4.176091259055681], [-4.301029995663981, 1.6989700043360187], [-4.301029995663981, 1.6989700043360187], [-1.4436974992327127, 4.556302500767288], [-1.0, 5.0], [0, 0.602]]	254.047
1	896.306	0.121668	0.0405317	17.5905	451.221	2.20268	model A	['p1', 'p2', 'p3', 'p4', 'p5', 'p6']	[[-1.8239087409443187, 4.176091259055681], [-4.301029995663981, 1.6989700043360187], [-4.301029995663981, 1.6989700043360187], [-1.4436974992327127, 4.556302500767288], [-1.0, 5.0], [0, 0.602]]	2041.56
2	9941.82	1.04348	0.0144088	22.2952	32654.4	1.45155	model A	['p1', 'p2', 'p3', 'p4', 'p5', 'p6']	[[-1.8239087409443187, 4.176091259055681], [-4.301029995663981, 1.6989700043360187], [-4.301029995663981, 1.6989700043360187], [-1.4436974992327127, 4.556302500767288], [-1.0, 5.0], [0, 0.602]]	2363.86
3	92.7123	0.00422005	0.00112037	18.562	2.42936	3.80641	model A	['p1', 'p2', 'p3', 'p4', 'p5', 'p6']	[[-1.8239087409443187, 4.176091259055681], [-4.301029995663981, 1.6989700043360187], [-4.301029995663981, 1.6989700043360187], [-1.4436974992327127, 4.556302500767288], [-1.0, 5.0], [0, 0.602]]	972.138
4	144.864	0.00726647	0.00755335	45.5439	0.305591	3.98115	model A	['p1', 'p2', 'p3', 'p4', 'p5', 'p6']	[[-1.8239087409443187, 4.176091259055681], [-4.301029995663981, 1.6989700043360187], [-4.301029995663981, 1.6989700043360187], [-1.4436974992327127, 4.556302500767288], [-1.0, 5.0], [0, 0.602]]	1207.37
5	288.593	0.00116101	6.99424e-05	0.326375	9026.64	2.17295	model A	['p1', 'p2', 'p3', 'p4', 'p5', 'p6']	[[-1.8239087409443187, 4.176091259055681], [-4.301029995663981, 1.6989700043360187], [-4.301029995663981, 1.6989700043360187], [-1.4436974992327127, 4.556302500767288], [-1.0, 5.0], [0, 0.602]]	2357.45
6	0.183648	2.16146	3.00072	1567.53	14974.3	1.24809	model A	['p1', 'p2', 'p3', 'p4', 'p5', 'p6']	[[-1.8239087409443187, 4.176091259055681], [-4.301029995663981, 1.6989700043360187], [-4.301029995663981, 1.6989700043360187], [-1.4436974992327127, 4.556302500767288], [-1.0, 5.0], [0, 0.602]]	2320.33
7	977.892	0.0211978	1.03575	0.406667	1.77128	2.09687	model A	['p1', 'p2', 'p3', 'p4', 'p5', 'p6']	[[-1.8239087409443187, 4.176091259055681], [-4.301029995663981, 1.6989700043360187], [-4.301029995663981, 1.6989700043360187], [-1.4436974992327127, 4.556302500767288], [-1.0, 5.0], [0, 0.602]]	1972.34
8	0.149984	0.00248579	0.00189568	229.528	553.603	1.82067	model A	['p1', 'p2', 'p3', 'p4', 'p5', 'p6']	[[-1.8239087409443187, 4.176091259055681], [-4.301029995663981, 1.6989700043360187], [-4.301029995663981, 1.6989700043360187], [-1.4436974992327127, 4.556302500767288], [-1.0, 5.0], [0, 0.602]]	357.208
9	2.09674	0.0384375	0.294118	24465.3	0.557019	1.10703	model A	['p1', 'p2', 'p3', 'p4', 'p5', 'p6']	[[-1.8239087409443187, 4.176091259055681], [-4.301029995663981, 1.6989700043360187], [-4.301029995663981, 1.6989700043360187], [-1.4436974992327127, 4.556302500767288], [-1.0, 5.0], [0, 0.602]]	318.975
10	1402.99	0.00100498	27.8655	0.264364	10.6628	2.99005	model A	['p1', 'p2', 'p3', 'p4', 'p5', 'p6']	[[-1.8239087409443187, 4.176091259055681], [-4.301029995663981, 1.6989700043360187], [-4.301029995663981, 1.6989700043360187], [-1.4436974992327127, 4.556302500767288], [-1.0, 5.0], [0, 0.602]]	1972.34
11	0.168076	0.000511161	9.85405	775.98	0.733526	1.29157	model A	['p1', 'p2', 'p3', 'p4', 'p5', 'p6']	[[-1.8239087409443187, 4.176091259055681], [-4.301029995663981, 1.6989700043360187], [-4.301029995663981, 1.6989700043360187], [-1.4436974992327127, 4.556302500767288], [-1.0, 5.0], [0, 0.602]]	423.468
12	3571.54	0.588458	5.33981e-05	3268.42	28.5892	1.04678	model A	['p1', 'p2', 'p3', 'p4', 'p5', 'p6']	[[-1.8239087409443187, 4.176091259055681], [-4.301029995663981, 1.6989700043360187], [-4.301029995663981, 1.6989700043360187], [-1.4436974992327127, 4.556302500767288], [-1.0, 5.0], [0, 0.602]]	1585.13
13	0.355115	0.188223	1.3361	2907.06	4582.78	1.01544	model A	['p1', 'p2', 'p3', 'p4', 'p5', 'p6']	[[-1.8239087409443187, 4.176091259055681], [-4.301029995663981, 1.6989700043360187], [-4.301029995663981, 1.6989700043360187], [-1.4436974992327127, 4.556302500767288], [-1.0, 5.0], [0, 0.602]]	215.464
14	239.9	0.000846986	21.9346	76.11	0.356956	2.30711	model A	['p1', 'p2', 'p3', 'p4', 'p5', 'p6']	[[-1.8239087409443187, 4.176091259055681], [-4.301029995663981, 1.6989700043360187], [-4.301029995663981, 1.6989700043360187], [-1.4436974992327127, 4.556302500767288], [-1.0, 5.0], [0, 0.602]]	1496.55
15	13.8266	0.000243003	0.000114375	1298.21	17.7874	3.11615	model A	['p1', 'p2', 'p3', 'p4', 'p5', 'p6']	[[-1.8239087409443187, 4.176091259055681], [-4.301029995663981, 1.6989700043360187], [-4.301029995663981, 1.6989700043360187], [-1.4436974992327127, 4.556302500767288], [-1.0, 5.0], [0, 0.602]]	42.5814
16	6451.7	0.0131893	0.000297647	0.729474	91197.3	1.60618	model A	['p1', 'p2', 'p3', 'p4', 'p5', 'p6']	[[-1.8239087409443187, 4.176091259055681], [-4.301029995663981, 1.6989700043360187], [-4.301029995663981, 1.6989700043360187], [-1.4436974992327127, 4.556302500767288], [-1.0, 5.0], [0, 0.602]]	2364.7
17	0.468735	18.0826	17.602	2.58385	3466.3	3.77114	model A	['p1', 'p2', 'p3', 'p4', 'p5', 'p6']	[[-1.8239087409443187, 4.176091259055681], [-4.301029995663981, 1.6989700043360187], [-4.301029995663981, 1.6989700043360187], [-1.4436974992327127, 4.556302500767288], [-1.0, 5.0], [0, 0.602]]	2364.95
18	13432.7	0.00319612	1.9021	163.647	11.8206	2.39159	model A	['p1', 'p2', 'p3', 'p4', 'p5', 'p6']	[[-1.8239087409443187, 4.176091259055681], [-4.301029995663981, 1.6989700043360187], [-4.301029995663981, 1.6989700043360187], [-1.4436974992327127, 4.556302500767288], [-1.0, 5.0], [0, 0.602]]	1972.29
19	1.09096	0.0691316	0.00584551	5.19556	4.22242	2.13421	model A	['p1', 'p2', 'p3', 'p4', 'p5', 'p6']	[[-1.8239087409443187, 4.176091259055681], [-4.301029995663981, 1.6989700043360187], [-4.301029995663981, 1.6989700043360187], [-1.4436974992327127, 4.556302500767288], [-1.0, 5.0], [0, 0.602]]	471.089
20	3273.46	21.5002	5.89446	0.0376531	49917.5	2.86957	model A	['p1', 'p2', 'p3', 'p4', 'p5', 'p6']	[[-1.8239087409443187, 4.176091259055681], [-4.301029995663981, 1.6989700043360187], [-4.301029995663981, 1.6989700043360187], [-1.4436974992327127, 4.556302500767288], [-1.0, 5.0], [0, 0.602]]	2364.95
21	520.123	22.1646	4.58787	0.143132	708.48	2.35516	model A	['p1', 'p2', 'p3', 'p4', 'p5', 'p6']	[[-1.8239087409443187, 4.176091259055681], [-4.301029995663981, 1.6989700043360187], [-4.301029995663981, 1.6989700043360187], [-1.4436974992327127, 4.556302500767288], [-1.0, 5.0], [0, 0.602]]	2364.75
22	0.0621336	13.7216	0.00250828	564.126	0.497126	2.85934	model A	['p1', 'p2', 'p3', 'p4', 'p5', 'p6']	[[-1.8239087409443187, 4.176091259055681], [-4.301029995663981, 1.6989700043360187], [-4.301029995663981, 1.6989700043360187], [-1.4436974992327127, 4.556302500767288], [-1.0, 5.0], [0, 0.602]]	589.435
23	4.89716	0.0118664	0.0891688	48.6956	141.313	3.16633	model A	['p1', 'p2', 'p3', 'p4', 'p5', 'p6']	[[-1.8239087409443187, 4.176091259055681], [-4.301029995663981, 1.6989700043360187], [-4.301029995663981, 1.6989700043360187], [-1.4436974992327127, 4.556302500767288], [-1.0, 5.0], [0, 0.602]]	409.053
24	2656.72	4.93821	0.528332	6323.77	66928.4	1.22547	model A	['p1', 'p2', 'p3', 'p4', 'p5', 'p6']	[[-1.8239087409443187, 4.176091259055681], [-4.301029995663981, 1.6989700043360187], [-4.301029995663981, 1.6989700043360187], [-1.4436974992327127, 4.556302500767288], [-1.0, 5.0], [0, 0.602]]	2271.22
25	0.984739	2.9924	0.188552	0.0640108	0.915089	3.68701	model A	['p1', 'p2', 'p3', 'p4', 'p5', 'p6']	[[-1.8239087409443187, 4.176091259055681], [-4.301029995663981, 1.6989700043360187], [-4.301029995663981, 1.6989700043360187], [-1.4436974992327127, 4.556302500767288], [-1.0, 5.0], [0, 0.602]]	667.582
26	127.181	0.00190004	0.00944059	32092	5896.71	2.2235	model A	['p1', 'p2', 'p3', 'p4', 'p5', 'p6']	[[-1.8239087409443187, 4.176091259055681], [-4.301029995663981, 1.6989700043360187], [-4.301029995663981, 1.6989700043360187], [-1.4436974992327127, 4.556302500767288], [-1.0, 5.0], [0, 0.602]]	866.403
27	409.935	3.48784	0.0124385	10385	1608.89	1.74768	model A	['p1', 'p2', 'p3', 'p4', 'p5', 'p6']	[[-1.8239087409443187, 4.176091259055681], [-4.301029995663981, 1.6989700043360187], [-4.301029995663981, 1.6989700043360187], [-1.4436974992327127, 4.556302500767288], [-1.0, 5.0], [0, 0.602]]	1724.21
28	1643.45	0.164417	0.00122364	0.158278	0.171675	1.94627	model A	['p1', 'p2', 'p3', 'p4', 'p5', 'p6']	[[-1.8239087409443187, 4.176091259055681], [-4.301029995663981, 1.6989700043360187], [-4.301029995663981, 1.6989700043360187], [-1.4436974992327127, 4.556302500767288], [-1.0, 5.0], [0, 0.602]]	1962.17
29	5025.64	0.000117548	0.0614746	5.21465	294.564	2.95675	model A	['p1', 'p2', 'p3', 'p4', 'p5', 'p6']	[[-1.8239087409443187, 4.176091259055681], [-4.301029995663981, 1.6989700043360187], [-4.301029995663981, 1.6989700043360187], [-1.4436974992327127, 4.556302500767288], [-1.0, 5.0], [0, 0.602]]	1940.5
30	32.1259	0.000182044	40.5209	10.2929	19352.9	1.68412	model A	['p1', 'p2', 'p3', 'p4', 'p5', 'p6']	[[-1.8239087409443187, 4.176091259055681], [-4.301029995663981, 1.6989700043360187], [-4.301029995663981, 1.6989700043360187], [-1.4436974992327127, 4.556302500767288], [-1.0, 5.0], [0, 0.602]]	516.843
31	323.458	0.0107006	7.97417	626.525	57720.9	2.53107	model A	['p1', 'p2', 'p3', 'p4', 'p5', 'p6']	[[-1.8239087409443187, 4.176091259055681], [-4.301029995663981, 1.6989700043360187], [-4.301029995663981, 1.6989700043360187], [-1.4436974992327127, 4.556302500767288], [-1.0, 5.0], [0, 0.602]]	2363.97
32	21.4871	0.0165056	2.32475	0.0739938	476.919	1.06122	model A	['p1', 'p2', 'p3', 'p4', 'p5', 'p6']	[[-1.8239087409443187, 4.176091259055681], [-4.301029995663981, 1.6989700043360187], [-4.301029995663981, 1.6989700043360187], [-1.4436974992327127, 4.556302500767288], [-1.0, 5.0], [0, 0.602]]	1466.35
33	1189.77	3.80852	0.00445613	0.0550525	94.6849	1.56044	model A	['p1', 'p2', 'p3', 'p4', 'p5', 'p6']	[[-1.8239087409443187, 4.176091259055681], [-4.301029995663981, 1.6989700043360187], [-4.301029995663981, 1.6989700043360187], [-1.4436974992327127, 4.556302500767288], [-1.0, 5.0], [0, 0.602]]	2328.57
34	0.803262	0.000598606	0.156675	0.367321	17625.8	1.42478	model A	['p1', 'p2', 'p3', 'p4', 'p5', 'p6']	[[-1.8239087409443187, 4.176091259055681], [-4.301029995663981, 1.6989700043360187], [-4.301029995663981, 1.6989700043360187], [-1.4436974992327127, 4.556302500767288], [-1.0, 5.0], [0, 0.602]]	2302.69
35	0.0214528	0.00709762	0.895896	258.826	43.6165	2.91607	model A	['p1', 'p2', 'p3', 'p4', 'p5', 'p6']	[[-1.8239087409443187, 4.176091259055681], [-4.301029995663981, 1.6989700043360187], [-4.301029995663981, 1.6989700043360187], [-1.4436974992327127, 4.556302500767288], [-1.0, 5.0], [0, 0.602]]	1837.26
36	0.400451	0.00155773	0.44657	0.202259	1518.86	2.80322	model A	['p1', 'p2', 'p3', 'p4', 'p5', 'p6']	[[-1.8239087409443187, 4.176091259055681], [-4.301029995663981, 1.6989700043360187], [-4.301029995663981, 1.6989700043360187], [-1.4436974992327127, 4.556302500767288], [-1.0, 5.0], [0, 0.602]]	2364.34
37	777.645	0.301478	0.0214601	39.3529	250.143	1.45743	model A	['p1', 'p2', 'p3', 'p4', 'p5', 'p6']	[[-1.8239087409443187, 4.176091259055681], [-4.301029995663981, 1.6989700043360187], [-4.301029995663981, 1.6989700043360187], [-1.4436974992327127, 4.556302500767288], [-1.0, 5.0], [0, 0.602]]	1910.06
38	1982.62	1.15177	0.00016563	5855.82	10414.8	3.12186	model A	['p1', 'p2', 'p3', 'p4', 'p5', 'p6']	[[-1.8239087409443187, 4.176091259055681], [-4.301029995663981, 1.6989700043360187], [-4.301029995663981, 1.6989700043360187], [-1.4436974992327127, 4.556302500767288], [-1.0, 5.0], [0, 0.602]]	2364.54
39	2.4148	0.628875	0.0189075	1015.04	15.1809	1.54839	model A	['p1', 'p2', 'p3', 'p4', 'p5', 'p6']	[[-1.8239087409443187, 4.176091259055681], [-4.301029995663981, 1.6989700043360187], [-4.301029995663981, 1.6989700043360187], [-1.4436974992327127, 4.556302500767288], [-1.0, 5.0], [0, 0.602]]	358.976
40	23.6455	0.0012631	7.85194e-05	0.0421971	1.56089	2.2632	model A	['p1', 'p2', 'p3', 'p4', 'p5', 'p6']	[[-1.8239087409443187, 4.176091259055681], [-4.301029995663981, 1.6989700043360187], [-4.301029995663981, 1.6989700043360187], [-1.4436974992327127, 4.556302500767288], [-1.0, 5.0], [0, 0.602]]	17.3252
41	455.634	0.825407	0.00680508	0.106966	645.842	3.66936	model A	['p1', 'p2', 'p3', 'p4', 'p5', 'p6']	[[-1.8239087409443187, 4.176091259055681], [-4.301029995663981, 1.6989700043360187], [-4.301029995663981, 1.6989700043360187], [-1.4436974992327127, 4.556302500767288], [-1.0, 5.0], [0, 0.602]]	2364.87
42	6.11832	0.112038	0.0700177	0.523005	172.015	1.49024	model A	['p1', 'p2', 'p3', 'p4', 'p5', 'p6']	[[-1.8239087409443187, 4.176091259055681], [-4.301029995663981, 1.6989700043360187], [-4.301029995663981, 1.6989700043360187], [-1.4436974992327127, 4.556302500767288], [-1.0, 5.0], [0, 0.602]]	913.735
43	232.091	0.000385708	1.5515	16508	1.16755	3.22788	model A	['p1', 'p2', 'p3', 'p4', 'p5', 'p6']	[[-1.8239087409443187, 4.176091259055681], [-4.301029995663981, 1.6989700043360187], [-4.301029995663981, 1.6989700043360187], [-1.4436974992327127, 4.556302500767288], [-1.0, 5.0], [0, 0.602]]	1473
44	9653.68	0.428566	19.3518	0.0544521	4.8989	3.31694	model A	['p1', 'p2', 'p3', 'p4', 'p5', 'p6']	[[-1.8239087409443187, 4.176091259055681], [-4.301029995663981, 1.6989700043360187], [-4.301029995663981, 1.6989700043360187], [-1.4436974992327127, 4.556302500767288], [-1.0, 5.0], [0, 0.602]]	1974.6
45	12.1002	0.0244823	0.00316583	7960.3	0.143103	1.21144	model A	['p1', 'p2', 'p3', 'p4', 'p5', 'p6']	[[-1.8239087409443187, 4.176091259055681], [-4.301029995663981, 1.6989700043360187], [-4.301029995663981, 1.6989700043360187], [-1.4436974992327127, 4.556302500767288], [-1.0, 5.0], [0, 0.602]]	4.8365
46	0.0512368	5.17153e-05	9.64672e-05	13285.1	2.03175	1.1527	model A	['p1', 'p2', 'p3', 'p4', 'p5', 'p6']	[[-1.8239087409443187, 4.176091259055681], [-4.301029995663981, 1.6989700043360187], [-4.301029995663981, 1.6989700043360187], [-1.4436974992327127, 4.556302500767288], [-1.0, 5.0], [0, 0.602]]	349.735
47	0.126882	15.6437	0.000876271	31.0327	79130.2	1.79277	model A	['p1', 'p2', 'p3', 'p4', 'p5', 'p6']	[[-1.8239087409443187, 4.176091259055681], [-4.301029995663981, 1.6989700043360187], [-4.301029995663981, 1.6989700043360187], [-1.4436974992327127, 4.556302500767288], [-1.0, 5.0], [0, 0.602]]	2364.95
48	0.0155421	0.0801662	49.4274	0.247333	0.896721	1.31556	model A	['p1', 'p2', 'p3', 'p4', 'p5', 'p6']	[[-1.8239087409443187, 4.176091259055681], [-4.301029995663981, 1.6989700043360187], [-4.301029995663981, 1.6989700043360187], [-1.4436974992327127, 4.556302500767288], [-1.0, 5.0], [0, 0.602]]	1662.06
49	8598.87	0.375274	0.0279154	29418	60.4658	1.52232	model A	['p1', 'p2', 'p3', 'p4', 'p5', 'p6']	[[-1.8239087409443187, 4.176091259055681], [-4.301029995663981, 1.6989700043360187], [-4.301029995663981, 1.6989700043360187], [-1.4436974992327127, 4.556302500767288], [-1.0, 5.0], [0, 0.602]]	1961.67
50	0.0415365	0.0022751	0.030682	12.9202	3.81588	1.77859	model A	['p1', 'p2', 'p3', 'p4', 'p5', 'p6']	[[-1.8239087409443187, 4.176091259055681], [-4.301029995663981, 1.6989700043360187], [-4.301029995663981, 1.6989700043360187], [-1.4436974992327127, 4.556302500767288], [-1.0, 5.0], [0, 0.602]]	555.774
51	0.217976	0.145245	2.5003	0.166155	19.3199	1.51289	model A	['p1', 'p2', 'p3', 'p4', 'p5', 'p6']	[[-1.8239087409443187, 4.176091259055681], [-4.301029995663981, 1.6989700043360187], [-4.301029995663981, 1.6989700043360187], [-1.4436974992327127, 4.556302500767288], [-1.0, 5.0], [0, 0.602]]	1971.04
52	27.9567	1.74867	0.000116009	3.733	387.016	1.18609	model A	['p1', 'p2', 'p3', 'p4', 'p5', 'p6']	[[-1.8239087409443187, 4.176091259055681], [-4.301029995663981, 1.6989700043360187], [-4.301029995663981, 1.6989700043360187], [-1.4436974992327127, 4.556302500767288], [-1.0, 5.0], [0, 0.602]]	1945.53
53	12725.9	0.00282909	35.4878	0.654167	0.117538	2.43659	model A	['p1', 'p2', 'p3', 'p4', 'p5', 'p6']	[[-1.8239087409443187, 4.176091259055681], [-4.301029995663981, 1.6989700043360187], [-4.301029995663981, 1.6989700043360187], [-1.4436974992327127, 4.556302500767288], [-1.0, 5.0], [0, 0.602]]	1972.37
54	0.0846626	2.50476	0.00139019	133.322	0.232418	1.64797	model A	['p1', 'p2', 'p3', 'p4', 'p5', 'p6']	[[-1.8239087409443187, 4.176091259055681], [-4.301029995663981, 1.6989700043360187], [-4.301029995663981, 1.6989700043360187], [-1.4436974992327127, 4.556302500767288], [-1.0, 5.0], [0, 0.602]]	513.908
55	669.734	0.000789866	0.478519	319.532	48.6518	3.4888	model A	['p1', 'p2', 'p3', 'p4', 'p5', 'p6']	[[-1.8239087409443187, 4.176091259055681], [-4.301029995663981, 1.6989700043360187], [-4.301029995663981, 1.6989700043360187], [-1.4436974992327127, 4.556302500767288], [-1.0, 5.0], [0, 0.602]]	1952.49
56	7.81681	6.40361e-05	1.64708	3.1869	0.279303	3.05751	model A	['p1', 'p2', 'p3', 'p4', 'p5', 'p6']	[[-1.8239087409443187, 4.176091259055681], [-4.301029995663981, 1.6989700043360187], [-4.301029995663981, 1.6989700043360187], [-1.4436974992327127, 4.556302500767288], [-1.0, 5.0], [0, 0.602]]	147.188
57	0.0693197	0.0015818	6.75012	7148.4	3115.1	1.89603	model A	['p1', 'p2', 'p3', 'p4', 'p5', 'p6']	[[-1.8239087409443187, 4.176091259055681], [-4.301029995663981, 1.6989700043360187], [-4.301029995663981, 1.6989700043360187], [-1.4436974992327127, 4.556302500767288], [-1.0, 5.0], [0, 0.602]]	458.955
58	0.0260707	7.23514	0.0355583	0.815955	2677.41	1.17243	model A	['p1', 'p2', 'p3', 'p4', 'p5', 'p6']	[[-1.8239087409443187, 4.176091259055681], [-4.301029995663981, 1.6989700043360187], [-4.301029995663981, 1.6989700043360187], [-1.4436974992327127, 4.556302500767288], [-1.0, 5.0], [0, 0.602]]	2364.83
59	0.0316272	0.000420749	0.000686879	4.03307	29.3263	1.35726	model A	['p1', 'p2', 'p3', 'p4', 'p5', 'p6']	[[-1.8239087409443187, 4.176091259055681], [-4.301029995663981, 1.6989700043360187], [-4.301029995663981, 1.6989700043360187], [-1.4436974992327127, 4.556302500767288], [-1.0, 5.0], [0, 0.602]]	369.762
60	0.019648	0.000297977	0.0029481	198.765	54490.4	1.13908	model A	['p1', 'p2', 'p3', 'p4', 'p5', 'p6']	[[-1.8239087409443187, 4.176091259055681], [-4.301029995663981, 1.6989700043360187], [-4.301029995663981, 1.6989700043360187], [-1.4436974992327127, 4.556302500767288], [-1.0, 5.0], [0, 0.602]]	1278.22
61	17.0814	7.78094e-05	5.21429	0.11601	43509.3	2.63217	model A	['p1', 'p2', 'p3', 'p4', 'p5', 'p6']	[[-1.8239087409443187, 4.176091259055681], [-4.301029995663981, 1.6989700043360187], [-4.301029995663981, 1.6989700043360187], [-1.4436974992327127, 4.556302500767288], [-1.0, 5.0], [0, 0.602]]	2364.84
62	1.86223	1.29015	13.3325	2.10262	7233.35	1.26299	model A	['p1', 'p2', 'p3', 'p4', 'p5', 'p6']	[[-1.8239087409443187, 4.176091259055681], [-4.301029995663981, 1.6989700043360187], [-4.301029995663981, 1.6989700043360187], [-1.4436974992327127, 4.556302500767288], [-1.0, 5.0], [0, 0.602]]	2360.9
63	109.777	0.0186335	8.98892	0.445416	33990.8	2.41782	model A	['p1', 'p2', 'p3', 'p4', 'p5', 'p6']	[[-1.8239087409443187, 4.176091259055681], [-4.301029995663981, 1.6989700043360187], [-4.301029995663981, 1.6989700043360187], [-1.4436974992327127, 4.556302500767288], [-1.0, 5.0], [0, 0.602]]	2364.94
64	46.4085	0.0955185	3.65133	11.4271	7.30252	1.62892	model A	['p1', 'p2', 'p3', 'p4', 'p5', 'p6']	[[-1.8239087409443187, 4.176091259055681], [-4.301029995663981, 1.6989700043360187], [-4.301029995663981, 1.6989700043360187], [-1.4436974992327127, 4.556302500767288], [-1.0, 5.0], [0, 0.602]]	412.518
65	69.5866	0.00385128	0.00385854	66.4819	201.513	1.84598	model A	['p1', 'p2', 'p3', 'p4', 'p5', 'p6']	[[-1.8239087409443187, 4.176091259055681], [-4.301029995663981, 1.6989700043360187], [-4.301029995663981, 1.6989700043360187], [-1.4436974992327127, 4.556302500767288], [-1.0, 5.0], [0, 0.602]]	508.763
66	3.58763	0.052014	0.000213579	4017.47	0.101859	2.59804	model A	['p1', 'p2', 'p3', 'p4', 'p5', 'p6']	[[-1.8239087409443187, 4.176091259055681], [-4.301029995663981, 1.6989700043360187], [-4.301029995663981, 1.6989700043360187], [-1.4436974992327127, 4.556302500767288], [-1.0, 5.0], [0, 0.602]]	469.338
67	7.13334	0.0306837	0.248055	111.832	195.925	1.32987	model A	['p1', 'p2', 'p3', 'p4', 'p5', 'p6']	[[-1.8239087409443187, 4.176091259055681], [-4.301029995663981, 1.6989700043360187], [-4.301029995663981, 1.6989700043360187], [-1.4436974992327127, 4.556302500767288], [-1.0, 5.0], [0, 0.602]]	177.871
68	11.326	0.000310611	0.0146128	466.176	8063.12	2.48314	model A	['p1', 'p2', 'p3', 'p4', 'p5', 'p6']	[[-1.8239087409443187, 4.176091259055681], [-4.301029995663981, 1.6989700043360187], [-4.301029995663981, 1.6989700043360187], [-1.4436974992327127, 4.556302500767288], [-1.0, 5.0], [0, 0.602]]	85.1621
69	1724.39	0.000106734	30.906	421.105	2.26784	1.07935	model A	['p1', 'p2', 'p3', 'p4', 'p5', 'p6']	[[-1.8239087409443187, 4.176091259055681], [-4.301029995663981, 1.6989700043360187], [-4.301029995663981, 1.6989700043360187], [-1.4436974992327127, 4.556302500767288], [-1.0, 5.0], [0, 0.602]]	1971.88
70	0.0357271	30.902	0.0822393	7.00062	131.109	3.26651	model A	['p1', 'p2', 'p3', 'p4', 'p5', 'p6']	[[-1.8239087409443187, 4.176091259055681], [-4.301029995663981, 1.6989700043360187], [-4.301029995663981, 1.6989700043360187], [-1.4436974992327127, 4.556302500767288], [-1.0, 5.0], [0, 0.602]]	2361.5
71	4.11452	49.7879	12.2298	2.63584	3745.01	3.91419	model A	['p1', 'p2', 'p3', 'p4', 'p5', 'p6']	[[-1.8239087409443187, 4.176091259055681], [-4.301029995663981, 1.6989700043360187], [-4.301029995663981, 1.6989700043360187], [-1.4436974992327127, 4.556302500767288], [-1.0, 5.0], [0, 0.602]]	2364.95
72	88.9869	0.257261	1.14718	331.705	13.7295	1.03374	model A	['p1', 'p2', 'p3', 'p4', 'p5', 'p6']	[[-1.8239087409443187, 4.176091259055681], [-4.301029995663981, 1.6989700043360187], [-4.301029995663981, 1.6989700043360187], [-1.4436974992327127, 4.556302500767288], [-1.0, 5.0], [0, 0.602]]	832.56
73	0.0522826	0.00940769	0.363214	941.086	2338.03	2.07455	model A	['p1', 'p2', 'p3', 'p4', 'p5', 'p6']	[[-1.8239087409443187, 4.176091259055681], [-4.301029995663981, 1.6989700043360187], [-4.301029995663981, 1.6989700043360187], [-1.4436974992327127, 4.556302500767288], [-1.0, 5.0], [0, 0.602]]	2314.75
74	54.5913	9.83953	0.0504245	1.76903	72.8401	2.03639	model A	['p1', 'p2', 'p3', 'p4', 'p5', 'p6']	[[-1.8239087409443187, 4.176091259055681], [-4.301029995663981, 1.6989700043360187], [-4.301029995663981, 1.6989700043360187], [-1.4436974992327127, 4.556302500767288], [-1.0, 5.0], [0, 0.602]]	2157.48
75	9.78562	0.00628594	0.000135733	59.4586	11472.4	3.38357	model A	['p1', 'p2', 'p3', 'p4', 'p5', 'p6']	[[-1.8239087409443187, 4.176091259055681], [-4.301029995663981, 1.6989700043360187], [-4.301029995663981, 1.6989700043360187], [-1.4436974992327127, 4.556302500767288], [-1.0, 5.0], [0, 0.602]]	2364.78
76	41.9827	0.00547654	5.7418e-05	692.002	23.439	1.38688	model A	['p1', 'p2', 'p3', 'p4', 'p5', 'p6']	[[-1.8239087409443187, 4.176091259055681], [-4.301029995663981, 1.6989700043360187], [-4.301029995663981, 1.6989700043360187], [-1.4436974992327127, 4.556302500767288], [-1.0, 5.0], [0, 0.602]]	97.9127
77	0.101104	0.06012	0.000529408	4947.65	14092.5	1.928	model A	['p1', 'p2', 'p3', 'p4', 'p5', 'p6']	[[-1.8239087409443187, 4.176091259055681], [-4.301029995663981, 1.6989700043360187], [-4.301029995663981, 1.6989700043360187], [-1.4436974992327127, 4.556302500767288], [-1.0, 5.0], [0, 0.602]]	2355.02
78	0.48043	6.24558	0.0236079	21730.3	55.1963	3.88389	model A	['p1', 'p2', 'p3', 'p4', 'p5', 'p6']	[[-1.8239087409443187, 4.176091259055681], [-4.301029995663981, 1.6989700043360187], [-4.301029995663981, 1.6989700043360187], [-1.4436974992327127, 4.556302500767288], [-1.0, 5.0], [0, 0.602]]	765.589
79	2385.18	0.000165278	0.000339001	3474	2048.02	3.57845	model A	['p1', 'p2', 'p3', 'p4', 'p5', 'p6']	[[-1.8239087409443187, 4.176091259055681], [-4.301029995663981, 1.6989700043360187], [-4.301029995663981, 1.6989700043360187], [-1.4436974992327127, 4.556302500767288], [-1.0, 5.0], [0, 0.602]]	1356.7
80	1.36983	0.29271	0.000910161	34.7429	33.9025	2.6625	model A	['p1', 'p2', 'p3', 'p4', 'p5', 'p6']	[[-1.8239087409443187, 4.176091259055681], [-4.301029995663981, 1.6989700043360187], [-4.301029995663981, 1.6989700043360187], [-1.4436974992327127, 4.556302500767288], [-1.0, 5.0], [0, 0.602]]	510.444
81	0.0256844	36.7963	0.0107632	178.584	827.942	1.59707	model A	['p1', 'p2', 'p3', 'p4', 'p5', 'p6']	[[-1.8239087409443187, 4.176091259055681], [-4.301029995663981, 1.6989700043360187], [-4.301029995663981, 1.6989700043360187], [-1.4436974992327127, 4.556302500767288], [-1.0, 5.0], [0, 0.602]]	2364.56
82	0.105317	0.0439917	0.000182937	82.7645	0.685584	2.56613	model A	['p1', 'p2', 'p3', 'p4', 'p5', 'p6']	[[-1.8239087409443187, 4.176091259055681], [-4.301029995663981, 1.6989700043360187], [-4.301029995663981, 1.6989700043360187], [-1.4436974992327127, 4.556302500767288], [-1.0, 5.0], [0, 0.602]]	705.323
83	3.04836	9.69315e-05	0.00236857	6.03135	1200.68	1.39852	model A	['p1', 'p2', 'p3', 'p4', 'p5', 'p6']	[[-1.8239087409443187, 4.176091259055681], [-4.301029995663981, 1.6989700043360187], [-4.301029995663981, 1.6989700043360187], [-1.4436974992327127, 4.556302500767288], [-1.0, 5.0], [0, 0.602]]	368.675
84	3979.59	0.000140597	0.640681	1.32768	0.223854	1.01233	model A	['p1', 'p2', 'p3', 'p4', 'p5', 'p6']	[[-1.8239087409443187, 4.176091259055681], [-4.301029995663981, 1.6989700043360187], [-4.301029995663981, 1.6989700043360187], [-1.4436974992327127, 4.556302500767288], [-1.0, 5.0], [0, 0.602]]	1968.81
85	0.848862	1.5609	0.766718	9708.9	5.67051	2.2701	model A	['p1', 'p2', 'p3', 'p4', 'p5', 'p6']	[[-1.8239087409443187, 4.176091259055681], [-4.301029995663981, 1.6989700043360187], [-4.301029995663981, 1.6989700043360187], [-1.4436974992327127, 4.556302500767288], [-1.0, 5.0], [0, 0.602]]	500.888
86	7307.19	4.21831	0.000484006	2233.55	320.51	1.714	model A	['p1', 'p2', 'p3', 'p4', 'p5', 'p6']	[[-1.8239087409443187, 4.176091259055681], [-4.301029995663981, 1.6989700043360187], [-4.301029995663981, 1.6989700043360187], [-1.4436974992327127, 4.556302500767288], [-1.0, 5.0], [0, 0.602]]	1821.49
87	0.614333	0.520934	0.00044847	0.0880789	6.79856	2.69139	model A	['p1', 'p2', 'p3', 'p4', 'p5', 'p6']	[[-1.8239087409443187, 4.176091259055681], [-4.301029995663981, 1.6989700043360187], [-4.301029995663981, 1.6989700043360187], [-1.4436974992327127, 4.556302500767288], [-1.0, 5.0], [0, 0.602]]	992.944
88	0.656883	6.49424	0.199247	14.64	0.182329	2.74864	model A	['p1', 'p2', 'p3', 'p4', 'p5', 'p6']	[[-1.8239087409443187, 4.176091259055681], [-4.301029995663981, 1.6989700043360187], [-4.301029995663981, 1.6989700043360187], [-1.4436974992327127, 4.556302500767288], [-1.0, 5.0], [0, 0.602]]	591.351
89	594.455	0.000654584	0.000256541	18310.1	2.85602	3.38732	model A	['p1', 'p2', 'p3', 'p4', 'p5', 'p6']	[[-1.8239087409443187, 4.176091259055681], [-4.301029995663981, 1.6989700043360187], [-4.301029995663981, 1.6989700043360187], [-1.4436974992327127, 4.556302500767288], [-1.0, 5.0], [0, 0.602]]	1933.56
90	0.267493	0.000201056	0.00525354	1331.34	1302.68	1.98738	model A	['p1', 'p2', 'p3', 'p4', 'p5', 'p6']	[[-1.8239087409443187, 4.176091259055681], [-4.301029995663981, 1.6989700043360187], [-4.301029995663981, 1.6989700043360187], [-1.4436974992327127, 4.556302500767288], [-1.0, 5.0], [0, 0.602]]	580.278
91	0.278224	0.779459	0.00175561	1730.42	107.223	3.46439	model A	['p1', 'p2', 'p3', 'p4', 'p5', 'p6']	[[-1.8239087409443187, 4.176091259055681], [-4.301029995663981, 1.6989700043360187], [-4.301029995663981, 1.6989700043360187], [-1.4436974992327127, 4.556302500767288], [-1.0, 5.0], [0, 0.602]]	1420.05
92	200.453	8.37604	3.55613	1.25162	27762	1.28141	model A	['p1', 'p2', 'p3', 'p4', 'p5', 'p6']	[[-1.8239087409443187, 4.176091259055681], [-4.301029995663981, 1.6989700043360187], [-4.301029995663981, 1.6989700043360187], [-1.4436974992327127, 4.556302500767288], [-1.0, 5.0], [0, 0.602]]	2364.91
93	1.47161	7.51133e-05	0.0477128	14962.2	5042.92	1.73849	model A	['p1', 'p2', 'p3', 'p4', 'p5', 'p6']	[[-1.8239087409443187, 4.176091259055681], [-4.301029995663981, 1.6989700043360187], [-4.301029995663981, 1.6989700043360187], [-1.4436974992327127, 4.556302500767288], [-1.0, 5.0], [0, 0.602]]	443.791
94	171.289	0.0351627	0.109511	1.62856	1.24342	1.12619	model A	['p1', 'p2', 'p3', 'p4', 'p5', 'p6']	[[-1.8239087409443187, 4.176091259055681], [-4.301029995663981, 1.6989700043360187], [-4.301029995663981, 1.6989700043360187], [-1.4436974992327127, 4.556302500767288], [-1.0, 5.0], [0, 0.602]]	1299.44
95	35.5999	0.0259374	16.5323	1.08216	23620.1	1.10157	model A	['p1', 'p2', 'p3', 'p4', 'p5', 'p6']	[[-1.8239087409443187, 4.176091259055681], [-4.301029995663981, 1.6989700043360187], [-4.301029995663981, 1.6989700043360187], [-1.4436974992327127, 4.556302500767288], [-1.0, 5.0], [0, 0.602]]	2238.04
96	18.876	12.2685	0.14985	0.892008	76.3796	2.01999	model A	['p1', 'p2', 'p3', 'p4', 'p5', 'p6']	[[-1.8239087409443187, 4.176091259055681], [-4.301029995663981, 1.6989700043360187], [-4.301029995663981, 1.6989700043360187], [-1.4436974992327127, 4.556302500767288], [-1.0, 5.0], [0, 0.602]]	2215.53
97	2.77652	0.219334	0.34389	2555.64	3.34419	2.75908	model A	['p1', 'p2', 'p3', 'p4', 'p5', 'p6']	[[-1.8239087409443187, 4.176091259055681], [-4.301029995663981, 1.6989700043360187], [-4.301029995663981, 1.6989700043360187], [-1.4436974992327127, 4.556302500767288], [-1.0, 5.0], [0, 0.602]]	371.748
98	62.7479	27.9231	0.000367107	103.795	0.428268	3.58587	model A	['p1', 'p2', 'p3', 'p4', 'p5', 'p6']	[[-1.8239087409443187, 4.176091259055681], [-4.301029995663981, 1.6989700043360187], [-4.301029995663981, 1.6989700043360187], [-1.4436974992327127, 4.556302500767288], [-1.0, 5.0], [0, 0.602]]	651.877
99	4809.03	42.6896	0.118037	24.5011	947.617	1.35486	model A	['p1', 'p2', 'p3', 'p4', 'p5', 'p6']	[[-1.8239087409443187, 4.176091259055681], [-4.301029995663981, 1.6989700043360187], [-4.301029995663981, 1.6989700043360187], [-1.4436974992327127, 4.556302500767288], [-1.0, 5.0], [0, 0.602]]	2358.52
