## Supplementary Data 1 for "GAMES: A dynamic model development workflow for rigorous characterization of synthetic genetic systems": OPT RESULTS.xlsx

### Sheet: OPT Results
	e	b	k_bind	m	km	n	chi2	e*	b*	k_bind*	m*	km*	n*	method	redchi2	success	model	chi2_list	Simulation results	Rsq
3	11.326	0.000310611	0.0146128	466.176	8063.12	2.48314	0.20822	14.5097	0.00142142	0.462093	3.08076	354.992	1.40856	leastsq	0.041644	TRUE	model A	[85.16210297995185, 85.16210297551133, 85.16210297551133, 85.16210297551133, 85.16200265788757, 85.16309217177542, 85.16209672411199, 85.16208283009904, 85.16211731258274, 85.16210312037522, 2359.063703360481, 2362.4589023247977, 2361.962446555101, 2263.0688031768263, 51.19875498963302, 51.19883406717665, 51.199204311110954, 51.198752023549964, 51.19868872202231, 51.19875902014729, 51.19876054438…	[0.009514836617025256, 0.019834775579002963, 0.03078996309353068, 0.05330007779761542, 0.0976003046156336, 0.1758937152200189, 0.3148245033392975, 0.5694147941332497, 0.9799655741310538, 0.9976691545656117, 1.0]	0.999743
8	5.05584	2.00407	0.000725701	7.9393	8.98756	1.88831	0.286808	13.6559	43.0468	0.0326825	88.6883	3.67033	1.74886	leastsq	0.0573616	TRUE	model A	[254.04665845905572, 254.04665845908715, 254.04665845908715, 254.04665845908715, 254.046143859195, 254.04665673072245, 254.04671323656072, 254.04668977376616, 254.04659266773768, 254.04665892629052, 2364.949762981961, 2364.9504556875713, 2364.9502071817446, 2364.862481884615, 36.72284505162086, 36.72270288737983, 36.72284567438722, 36.72284932405191, 36.72281894122463, 36.72289208831531, 36.72284…	[0.011888390836791165, 0.018063665106611677, 0.02869221531397329, 0.05545187321802205, 0.10384269649168636, 0.18257625951144021, 0.31906203388836224, 0.5661785999202786, 0.9802437694953368, 0.9992694651520992, 1.0]	0.999637
4	41.9827	0.00547654	5.7418e-05	692.002	23.439	1.38688	0.345098	12.9952	49.9747	0.00508427	37.9965	3.19873	2.18321	leastsq	0.0690195	TRUE	model A	[97.91274944529067, 97.9127494465151, 97.9127494465151, 97.9127494465151, 97.91282753373481, 97.91274945168978, 97.91345214202919, 97.91274944669907, 97.91273547846481, 97.91274805065994, 2364.9150530570764, 48.41230646864223, 48.412382803007645, 48.41230638895757, 48.412101530543055, 48.412306466004644, 48.41230948531184, 48.41230552235869, 44.79060943717528, 44.79047078744441, 44.79060944690311…	[0.01622422910712808, 0.018909122228282914, 0.025844236502624733, 0.049402665464952096, 0.10035798180231607, 0.18234289842359586, 0.3204879667194935, 0.5667292873865082, 0.9755020580608939, 0.9986654440244209, 1.0]	0.999532
0	12.1002	0.0244823	0.00316583	7960.3	0.143103	1.21144	0.364918	13.9323	5.70735	0.161365	18795.5	1.92144	1.26623	leastsq	0.0729837	TRUE	model A	[4.8364982335594835, 4.8364982335614854, 4.8364982335614854, 4.8364982335614854, 4.836440368403178, 4.836498233566347, 4.8364994388856966, 4.836498233559368, 4.836498280872924, 4.836498199552255, 1804.706611075233, 2147.3867115407925, 9.490593090495855, 4.973141347355635, 4.830614425255853, 4.8305566214886735, 4.8306144252572665, 4.830615624725549, 4.8306144252487435, 4.830614397802064, 4.8306143…	[9.179614507666084e-06, 0.01443804275152559, 0.02855584963467173, 0.055745575416686025, 0.10245657452994276, 0.18108340157515437, 0.3191482624834786, 0.5700567215263291, 0.9750988099594802, 0.9988209740148788, 1.0]	0.999526
2	13.8266	0.000243003	0.000114375	1298.21	17.7874	3.11615	0.374854	12.7944	49.9236	0.00376433	7.41645	0.48703	2.52802	leastsq	0.0749708	TRUE	model A	[42.58136407511654, 42.581364074666304, 42.581364074666304, 42.581364074666304, 42.58121803839277, 42.5813640745463, 42.58042080237628, 42.58136407466428, 42.581413697064164, 42.581364086547346, 307.04496471284546, 33.62366518810528, 33.62350635689462, 33.62366522853016, 33.623174140626986, 33.623665263850874, 33.62366584767217, 33.62366518702299, 9.861516437095561, 9.861468430655034, 9.861516188…	[0.01905097795968231, 0.020390097977911067, 0.02529039693111061, 0.04672193640231051, 0.09903705982085738, 0.18235339341569498, 0.3208264032549524, 0.5661319367211263, 0.9770982547463954, 0.999071525497256, 1.0]	0.999496
1	23.6455	0.0012631	7.85194e-05	0.0421971	1.56089	2.2632	0.412042	13.7411	0.00854996	0.0226766	8344.12	3.49198	1.37477	leastsq	0.0824083	TRUE	model A	[17.325231196125202, 17.325231195868373, 17.325231195868373, 17.325231195868373, 17.325265889164367, 17.325231179413727, 17.325531114021288, 17.3252312256281, 17.325231044724728, 17.325231175358663, 2363.0854080981385, 2363.6536847815564, 2364.5161445405115, 56.68048978329213, 16.860557203769773, 16.86058958857567, 16.860557207492814, 16.86083270057334, 16.860557207231032, 16.860556042147333, 16.…	[4.749725299342114e-08, 0.01161517610978103, 0.024673071952744093, 0.051446448801992936, 0.09914559449483742, 0.17914902119338325, 0.3186687538154725, 0.5714475582799294, 0.971648396709499, 0.9968908979738026, 1.0]	0.999495
6	7.13334	0.0306837	0.248055	111.832	195.925	1.32987	0.849019	14.7199	0.131779	42.8383	29656.2	3.76692	2.67286	leastsq	0.169804	TRUE	model A	[177.8710077722239, 177.8710084197691, 177.8710084197691, 177.8710084197691, 177.87055364630865, 177.87100544944911, 177.8710100739844, 177.8710091215939, 177.87100945736748, 177.87100992760037, 147.37966693477796, 147.37984166349185, 147.37966845620255, 147.37966852178255, 147.3796696740131, 147.37966909394913, 147.3796711388848, 2364.949669391427, 132.829845632793, 132.82999381348213, 132.82984…	[4.914501161385765e-08, 0.0019220238060051, 0.010654109227231381, 0.04288541213688149, 0.09184323117740321, 0.1724304010377544, 0.31507283897310306, 0.5770385145414624, 0.9992460908301855, 0.9999995753388123, 1.0]	0.999596
5	7.81681	6.40361e-05	1.64708	3.1869	0.279303	3.05751	0.923179	14.5617	0.00550956	0.628615	52.1767	0.585081	3.09586	leastsq	0.184636	TRUE	model A	[147.18797020006002, 147.18797924021368, 147.18797924021368, 147.18797924021368, 147.18759345116024, 147.18798067051475, 147.18797707360537, 147.18797649384015, 147.18798108585565, 147.18797250137865, 2364.9503206069344, 151.0384586582594, 131.65684051242008, 131.65649851684444, 131.6568380847479, 131.65683776100724, 131.6568362155702, 131.65681944413947, 131.656837786647, 114.82259307310845, 114…	[3.2571779413547485e-07, 0.001062643711312787, 0.008212830352840145, 0.0406721470005836, 0.0903558386629575, 0.17113147785403673, 0.3133874844426459, 0.573937675765226, 0.9993638687797324, 0.9999994410801966, 1.0]	0.999613
7	0.355115	0.188223	1.3361	2907.06	4582.78	1.01544	207.932	0.330301	0.199804	3.65467	2513.89	4996.49	1.00001	leastsq	41.5864	TRUE	model A	[215.46437176766793, 215.46437188124426, 215.46437188124426, 215.46437188124426, 215.46448824867917, 215.46436367255075, 215.46437342533628, 215.46437317123574, 215.46437001446253, 215.46437220390004, 2318.3438332010596, 2364.8425121485357, 2364.950459778137, 212.24241244145185, 212.24250925063004, 212.2424053859193, 212.24241202638402, 212.2424142905152, 212.24241099939152, 212.24241155224084, 2…	[0.15631715515505884, 0.16475374889542896, 0.1703902784882805, 0.17979260330032218, 0.19547667078066475, 0.22163934739304184, 0.2652814486627025, 0.33808108102941076, 0.45951857923272177, 0.6620893178255302, 1.0]	0.773879
9	2.09674	0.0384375	0.294118	24465.3	0.557019	1.10703	210.864	0.0153493	0.753121	0.229996	23901.1	448.456	1.00067	leastsq	42.1729	TRUE	model A	[318.9751614508781, 318.97515819913855, 318.97515819913855, 318.97515819913855, 318.97518726668386, 318.97515906965725, 318.9751603969546, 318.9751600216464, 318.9751615554522, 318.975158454724, 2364.9456119327197, 2364.051167431558, 324.2629088842019, 319.69153529322557, 317.5365117083171, 317.5365255178654, 317.5365108514553, 317.53650971647573, 317.5365088695076, 317.53650564305315, 317.536513…	[0.12071995743718467, 0.13392660963649275, 0.13975796646900826, 0.14948861900156313, 0.16572593732148572, 0.1928207853638227, 0.2380333517781705, 0.31347857494579984, 0.4393724329996282, 0.6494490135935352, 1.0]	0.774413
