## Supplementary Data 1 for "GAMES: A dynamic model development workflow for rigorous characterization of synthetic genetic systems": INITIAL GUESSES.xlsx

### Sheet: initial_guesses
	index	p1	p2	p3	p4	p5	p6	initial params	free params
0	0	14.3257	0.012723	0.00899803	0.388275	17.0982	1.42261	[14.325674942671034, 0.012722970001272944, 0.008998025842331106, 0.38827487570874614, 17.098162466082904, 1.4226120299024683]	['p1', 'p2', 'p3', 'p4', 'p5', 'p6']
1	1	15.5015	7.40508e-05	0.422366	0.0554218	0.135587	3.03964	[15.501451813096237, 7.405076701890236e-05, 0.42236579010651537, 0.05542183821601643, 0.13558716130744478, 3.039642332476165]	['p1', 'p2', 'p3', 'p4', 'p5', 'p6']
2	2	14.9565	0.341483	0.249536	1057.74	1.33507	3.02797	[14.95649234108899, 0.34148317463089595, 0.24953609096395274, 1057.7445360027393, 1.3350655486417078, 3.0279683360999416]	['p1', 'p2', 'p3', 'p4', 'p5', 'p6']
3	3	13.7257	1.59588	0.00516686	4486.72	3.38958	2.42794	[13.725738684013265, 1.5958753399298669, 0.005166860663553597, 4486.723673717232, 3.389578317257374, 2.4279430576376506]	['p1', 'p2', 'p3', 'p4', 'p5', 'p6']
4	4	14.784	0.0578894	0.584694	1840.04	5.76489	2.72142	[14.783963456972018, 0.05788942586781802, 0.584694124320597, 1840.0432553674852, 5.764885653118091, 2.7214174327528937]	['p1', 'p2', 'p3', 'p4', 'p5', 'p6']
5	5	13.1114	0.000180726	0.0013594	396.062	0.794342	1.25253	[13.111374458914275, 0.00018072641524504156, 0.001359402521920078, 396.06207230099744, 0.7943417973544102, 1.252529411308966]	['p1', 'p2', 'p3', 'p4', 'p5', 'p6']
6	6	16.183	1.57838	0.0529013	2.82739	0.169417	3.80882	[16.18298837300842, 1.5783784829919427, 0.05290130530268567, 2.827393886623195, 0.16941737957179556, 3.8088150495833206]	['p1', 'p2', 'p3', 'p4', 'p5', 'p6']
7	7	12.3811	0.00048916	0.00220928	0.602238	693.687	1.02213	[12.38112868353738, 0.0004891598886497943, 0.0022092761122034857, 0.6022378824096704, 693.6871487307033, 1.0221288612036907]	['p1', 'p2', 'p3', 'p4', 'p5', 'p6']
8	8	15.322	0.0156928	0.00357828	2882.98	2082.97	1.66782	[15.32204614409451, 0.015692840029698975, 0.003578277748253317, 2882.981512167242, 2082.9717805004743, 1.6678175354882832]	['p1', 'p2', 'p3', 'p4', 'p5', 'p6']
9	9	14.4273	0.0677583	0.00216325	30957.9	91.2345	1.53912	[14.427313382612528, 0.06775829160853128, 0.0021632451358044136, 30957.87981445288, 91.23447074527823, 1.5391241052035722]	['p1', 'p2', 'p3', 'p4', 'p5', 'p6']
10	10	17.7845	0.000508086	39.6079	9.69209	54.6805	2.17249	[17.78447505328852, 0.0005080856689213009, 39.60788963480838, 9.692092652297303, 54.680540428707026, 2.17249089718639]	['p1', 'p2', 'p3', 'p4', 'p5', 'p6']
11	11	16.84	0.103936	0.0177565	11105.7	1.36984	2.32897	[16.83997509918983, 0.10393587062695026, 0.017756526697386806, 11105.702181654451, 1.3698407631344953, 2.3289747846143767]	['p1', 'p2', 'p3', 'p4', 'p5', 'p6']
12	12	15.7431	0.0106334	0.000868294	57.0505	17.7425	3.07836	[15.743061867697056, 0.010633418133749531, 0.0008682938578848417, 57.050493195003746, 17.742538590338942, 3.078357309717649]	['p1', 'p2', 'p3', 'p4', 'p5', 'p6']
13	13	11.4598	0.634619	0.00241327	2.95715	7.52094	3.70605	[11.459780431003498, 0.634619484980513, 0.002413269161633101, 2.957148638045885, 7.520943199420001, 3.7060497701294954]	['p1', 'p2', 'p3', 'p4', 'p5', 'p6']
14	14	18.4528	0.0910973	2.32636	3.45793	0.334834	2.90843	[18.45280975155025, 0.09109731345965218, 2.326356856469882, 3.457931973891663, 0.3348343232224391, 2.9084314430565366]	['p1', 'p2', 'p3', 'p4', 'p5', 'p6']
15	15	11.98	10.8502	0.107988	18316.4	25.3076	1.07434	[11.979984062613534, 10.850218449360387, 0.10798785971935605, 18316.439146870798, 25.307566367323506, 1.0743380833407]	['p1', 'p2', 'p3', 'p4', 'p5', 'p6']
16	16	12.7699	0.0288804	0.000262112	0.205523	15.9011	2.7729	[12.769929891831614, 0.028880422727012633, 0.000262112207677822, 0.20552320547168237, 15.901079848102157, 2.7728992590474593]	['p1', 'p2', 'p3', 'p4', 'p5', 'p6']
17	17	17.9883	0.000374968	0.000162354	3.23202	1.27764	1.26043	[17.988262630039458, 0.0003749676686665567, 0.00016235389845884344, 3.232015731903527, 1.2776413269476308, 1.260431504759495]	['p1', 'p2', 'p3', 'p4', 'p5', 'p6']
18	18	10.9055	0.023218	0.000795899	7.44714	5.08628	3.80221	[10.90546735405575, 0.023217982355570453, 0.0007958986529117248, 7.447144840003183, 5.086284829461641, 3.80221451733171]	['p1', 'p2', 'p3', 'p4', 'p5', 'p6']
19	19	19.3619	0.116445	0.00127852	846.259	844.647	1.39307	[19.3619099844734, 0.11644496702988988, 0.0012785245166835458, 846.258692107699, 844.6471498693868, 1.3930705791121467]	['p1', 'p2', 'p3', 'p4', 'p5', 'p6']
20	20	23.6608	0.00400868	0.000725218	159.962	63.9337	2.44579	[23.660824623982947, 0.004008678715051555, 0.0007252180944130087, 159.9623783338482, 63.93373752868708, 2.445793360910026]	['p1', 'p2', 'p3', 'p4', 'p5', 'p6']
21	21	25.9204	0.00333121	0.000471039	941.838	150.952	3.24605	[25.92037720820324, 0.003331208038922614, 0.00047103916756667264, 941.8383120983772, 150.9517768528286, 3.2460518329132007]	['p1', 'p2', 'p3', 'p4', 'p5', 'p6']
22	22	16.7169	0.235567	0.000418209	961.303	1.97539	3.5106	[16.71691376832346, 0.23556718976849575, 0.0004182086537770209, 961.303324693393, 1.9753939682084445, 3.5105985825161823]	['p1', 'p2', 'p3', 'p4', 'p5', 'p6']
23	23	19.7418	0.0761061	0.760821	0.24369	12.2598	3.19715	[19.74175071028693, 0.07610610240357656, 0.7608208156205183, 0.24368970539620707, 12.25977347091353, 3.1971491468188407]	['p1', 'p2', 'p3', 'p4', 'p5', 'p6']
24	24	17.4867	0.000534814	0.00101575	7484.81	0.112022	2.03715	[17.48670073619974, 0.0005348143354090036, 0.0010157548642153863, 7484.8071792071005, 0.11202178751462492, 2.037148660257414]	['p1', 'p2', 'p3', 'p4', 'p5', 'p6']
25	25	11.5385	2.64815	7.79741e-05	13673.3	191.014	1.01592	[11.53847472459552, 2.648148468486693, 7.797412133464307e-05, 13673.30817021369, 191.01421812444127, 1.0159163275156817]	['p1', 'p2', 'p3', 'p4', 'p5', 'p6']
26	26	21.6113	0.000606395	2.23029	556.379	1437.54	2.53248	[21.61131460685038, 0.0006063951399386753, 2.2302856597344647, 556.3794155607718, 1437.5357612717337, 2.532475572094764]	['p1', 'p2', 'p3', 'p4', 'p5', 'p6']
27	27	10.0242	0.0048382	0.00058167	66.1992	6.29157	1.15383	[10.024171557550497, 0.0048381987958147354, 0.0005816695239481279, 66.19923366273235, 6.291568710768624, 1.1538264214854423]	['p1', 'p2', 'p3', 'p4', 'p5', 'p6']
28	28	13.0181	0.00150636	1.17443	1554.73	329.906	3.47466	[13.018108718772158, 0.0015063594304005241, 1.1744306795714887, 1554.7323130774153, 329.90604110812313, 3.474660454248194]	['p1', 'p2', 'p3', 'p4', 'p5', 'p6']
29	29	10.3639	0.0170416	0.00437548	7614.63	0.452679	1.23913	[10.363889797437078, 0.017041645817982724, 0.004375481538483874, 7614.629867548867, 0.45267864172949895, 1.2391280542567873]	['p1', 'p2', 'p3', 'p4', 'p5', 'p6']
30	30	21.0403	0.000296721	38.9305	155.301	5.63972	3.37871	[21.040294271766367, 0.0002967210976079667, 38.93045260620677, 155.30122106121146, 5.639716268889944, 3.378710253679005]	['p1', 'p2', 'p3', 'p4', 'p5', 'p6']
31	31	23.1372	0.000234826	0.00118977	5.86518	1519.17	1.3762	[23.137242049877834, 0.00023482596490043177, 0.0011897650536904795, 5.865175819847439, 1519.1714842277736, 1.3761972918868954]	['p1', 'p2', 'p3', 'p4', 'p5', 'p6']
32	32	19.0274	0.000355045	0.000481074	8.17093	19.043	3.74652	[19.027447160562758, 0.0003550449811437717, 0.0004810739696073389, 8.170932405810841, 19.043031233956643, 3.7465225674503486]	['p1', 'p2', 'p3', 'p4', 'p5', 'p6']
33	33	34.8051	0.00206094	5.49157e-05	148.015	93.4563	1.32364	[34.805108469213934, 0.002060944512386691, 5.4915694564878836e-05, 148.01489354812742, 93.4563443749606, 1.3236417245371395]	['p1', 'p2', 'p3', 'p4', 'p5', 'p6']
34	34	22.0715	0.00121081	0.132532	24.7819	1326.38	1.39748	[22.071543392466882, 0.0012108137768546319, 0.13253182709205277, 24.781909631438335, 1326.37540195055, 1.3974842064025803]	['p1', 'p2', 'p3', 'p4', 'p5', 'p6']
35	35	21.4679	0.00168116	0.0573198	1899.35	0.216218	2.94852	[21.467878971011896, 0.0016811595551641057, 0.05731976754334191, 1899.347842162545, 0.2162175240553254, 2.9485194426019077]	['p1', 'p2', 'p3', 'p4', 'p5', 'p6']
36	36	9.82013	5.79098	5.31738	24998.6	1546.61	1.20958	[9.820131015623055, 5.790976604894883, 5.317378927337196, 24998.575453691737, 1546.6123706254389, 1.2095842528942622]	['p1', 'p2', 'p3', 'p4', 'p5', 'p6']
37	37	22.334	0.00534783	0.00267079	2.22902	16.1611	1.33397	[22.333950298369054, 0.005347827612928984, 0.0026707901171965187, 2.2290161218391753, 16.161099997561656, 1.3339716581113694]	['p1', 'p2', 'p3', 'p4', 'p5', 'p6']
38	38	10.1264	0.00212275	10.9366	0.905986	7.68778	2.55508	[10.126416022462001, 0.0021227527218574, 10.936585400565063, 0.9059860855891048, 7.687782436840045, 2.555079177458919]	['p1', 'p2', 'p3', 'p4', 'p5', 'p6']
39	39	22.7687	0.0100049	0.00349969	2835.2	0.325497	1.17042	[22.76866764744525, 0.010004901731577049, 0.0034996876233603486, 2835.1985776299052, 0.3254970427285467, 1.1704190290273273]	['p1', 'p2', 'p3', 'p4', 'p5', 'p6']
40	40	27.1449	0.00631325	0.956982	10651.2	1398.48	2.8073	[27.144865368160023, 0.006313254313815037, 0.9569818025643377, 10651.184305948287, 1398.478819841539, 2.807296614351543]	['p1', 'p2', 'p3', 'p4', 'p5', 'p6']
41	41	24.8823	0.000149453	0.0141058	24432.5	113.789	1.15716	[24.88228268142432, 0.00014945320530127725, 0.014105827050845475, 24432.52076710073, 113.78902650903544, 1.1571624194869023]	['p1', 'p2', 'p3', 'p4', 'p5', 'p6']
42	42	8.71507	2.03963	0.00714525	11287.3	0.397696	1.49432	[8.715071449014197, 2.03962744640382, 0.007145250411285311, 11287.324908497565, 0.3976958887210661, 1.4943179893810294]	['p1', 'p2', 'p3', 'p4', 'p5', 'p6']
43	43	9.38851	0.000557974	7.61338	31.0816	28.2059	1.64915	[9.388505893747311, 0.000557974379163138, 7.613378035983657, 31.08164572973718, 28.205891746608543, 1.6491523991614196]	['p1', 'p2', 'p3', 'p4', 'p5', 'p6']
44	44	25.3963	7.82349	0.00951952	442.024	11.5032	1.06284	[25.39629619764399, 7.823485205956096, 0.009519516558852411, 442.024283588163, 11.503199514029756, 1.0628381329817462]	['p1', 'p2', 'p3', 'p4', 'p5', 'p6']
45	45	27.7203	0.000127579	0.189997	1148.75	3029.27	1.66684	[27.72029468031228, 0.00012757939746384025, 0.18999678226570207, 1148.75312535457, 3029.268570321632, 1.6668356664490707]	['p1', 'p2', 'p3', 'p4', 'p5', 'p6']
46	46	28.3808	0.000356218	0.00758043	34.1229	41.6527	2.68138	[28.38080007390814, 0.00035621752523772146, 0.007580427594385973, 34.1229231338874, 41.65271367361275, 2.681378628866802]	['p1', 'p2', 'p3', 'p4', 'p5', 'p6']
47	47	8.9018	0.0550647	0.123178	14.5154	13.902	1.93807	[8.901798637807008, 0.05506472928008759, 0.1231781809505357, 14.515431322355175, 13.901998814513249, 1.9380661021903618]	['p1', 'p2', 'p3', 'p4', 'p5', 'p6']
48	48	9.19814	0.0130336	3.56284	449.433	1786.09	1.62272	[9.198144514620639, 0.013033621903329145, 3.5628384785406046, 449.4332392767929, 1786.0915255696236, 1.622724591615122]	['p1', 'p2', 'p3', 'p4', 'p5', 'p6']
49	49	26.1357	8.56571e-05	23.7173	1252.34	33.603	1.07517	[26.13572863431063, 8.565714927974838e-05, 23.717265527136178, 1252.3433198225227, 33.60301075470218, 1.0751731573349361]	['p1', 'p2', 'p3', 'p4', 'p5', 'p6']
50	50	8.84265	6.8288e-05	14.0375	986.839	853.285	1.31685	[8.842645922535812, 6.828797011731285e-05, 14.037528883015005, 986.8390818812773, 853.2853680688777, 1.3168520716925107]	['p1', 'p2', 'p3', 'p4', 'p5', 'p6']
51	51	8.31667	0.000404548	0.137264	13253.8	1.58937	1.19133	[8.316668154418608, 0.00040454772294386683, 0.13726442953513704, 13253.788736618104, 1.589373033837578, 1.1913301931717666]	['p1', 'p2', 'p3', 'p4', 'p5', 'p6']
52	52	28.1622	6.98559	2.45537	5.5486	2.39152	2.81518	[28.162216703821297, 6.985586337052356, 2.455374690057379, 5.548604782879546, 2.391521160151286, 2.8151794532629877]	['p1', 'p2', 'p3', 'p4', 'p5', 'p6']
53	53	9.33741	0.00722741	0.000485853	1360.42	377.695	1.88084	[9.33740963847653, 0.007227406046842514, 0.0004858527486312869, 1360.4207676673916, 377.6954082466591, 1.8808427562013064]	['p1', 'p2', 'p3', 'p4', 'p5', 'p6']
54	54	7.47105	0.140403	0.000642679	85.7792	1.07249	1.78525	[7.471048367768246, 0.14040265819533074, 0.000642679337816769, 85.77915990092791, 1.0724944136801806, 1.7852495705144549]	['p1', 'p2', 'p3', 'p4', 'p5', 'p6']
55	55	7.99216	0.00107997	1.1135	18794.5	1.22433	1.12953	[7.992163270629045, 0.0010799736432448505, 1.1134968087517298, 18794.534802860955, 1.2243302436627654, 1.1295305820362282]	['p1', 'p2', 'p3', 'p4', 'p5', 'p6']
56	56	8.54238	0.0294923	4.61998	61.9308	13.7301	2.42375	[8.542384267892745, 0.029492297998190063, 4.619975719645509, 61.93082493711243, 13.730076551120627, 2.423748315588246]	['p1', 'p2', 'p3', 'p4', 'p5', 'p6']
57	57	33.9922	0.960673	0.000194394	0.992271	0.547232	1.757	[33.99222877471385, 0.960672830607234, 0.00019439368709001358, 0.9922705465420738, 0.5472318958282677, 1.7570028014380699]	['p1', 'p2', 'p3', 'p4', 'p5', 'p6']
58	58	29.1195	1.52715	0.0502689	20.1969	3.84941	2.80371	[29.119474440149418, 1.5271490658610116, 0.0502688503464218, 20.196891396270914, 3.849413466091545, 2.803707096137964]	['p1', 'p2', 'p3', 'p4', 'p5', 'p6']
59	59	12.2856	0.19609	1.02713	0.0835727	19.0732	2.32394	[12.285590469653046, 0.19608974401890492, 1.0271301655074847, 0.08357271747516636, 19.07317989334486, 2.323936520478191]	['p1', 'p2', 'p3', 'p4', 'p5', 'p6']
60	60	31.1684	2.99214	20.2164	208.079	20.0995	2.82064	[31.16841229086324, 2.9921405159985177, 20.21638829873193, 208.07937260918712, 20.099525341346762, 2.8206410357848553]	['p1', 'p2', 'p3', 'p4', 'p5', 'p6']
61	61	20.5307	0.000183762	8.07335e-05	3.30053	130.643	3.19478	[20.53066363849814, 0.00018376182463678253, 8.073345380229038e-05, 3.3005326287386767, 130.64307885678153, 3.1947816889182885]	['p1', 'p2', 'p3', 'p4', 'p5', 'p6']
62	62	55.4491	0.00799104	9.05358e-05	864.387	14567.5	1.26148	[55.4491372286728, 0.007991035582682089, 9.053575338329093e-05, 864.3874574037042, 14567.538774639554, 1.2614840375288057]	['p1', 'p2', 'p3', 'p4', 'p5', 'p6']
63	63	32.8843	0.00439487	11.2207	0.555931	12.7396	2.25921	[32.88431792919331, 0.004394868923927563, 11.220699596802525, 0.5559313375393938, 12.739571565249436, 2.259205884273594]	['p1', 'p2', 'p3', 'p4', 'p5', 'p6']
64	64	6.98851	0.0146591	4.32571	272.413	44.9846	1.08336	[6.98850922232638, 0.014659125728490667, 4.325709686127947, 272.4125152507717, 44.98455008841282, 1.0833604845505116]	['p1', 'p2', 'p3', 'p4', 'p5', 'p6']
65	65	32.2861	0.0061635	0.0818113	6692.24	0.30047	3.76212	[32.28605744811081, 0.006163500761774848, 0.08181130925296612, 6692.239317769677, 0.3004695287791789, 3.7621194120018493]	['p1', 'p2', 'p3', 'p4', 'p5', 'p6']
66	66	7.18379	9.56598	0.0327791	828.793	16.0878	2.78125	[7.18379141183201, 9.56597550686365, 0.03277911937871441, 828.7931162467007, 16.087816984683887, 2.7812520142784285]	['p1', 'p2', 'p3', 'p4', 'p5', 'p6']
67	67	7.58993	0.015218	0.00213488	0.146985	98.7397	1.60117	[7.589925159929445, 0.01521801277658758, 0.002134876509935065, 0.14698511343118636, 98.73969157422765, 1.6011653816655484]	['p1', 'p2', 'p3', 'p4', 'p5', 'p6']
68	68	99.72	0.00165182	0.000145369	6816.72	2229.57	2.17663	[99.71996105035234, 0.001651817644723059, 0.0001453694382716346, 6816.716860132005, 2229.572412754047, 2.1766322245002985]	['p1', 'p2', 'p3', 'p4', 'p5', 'p6']
69	69	41.4615	4.80955	0.00272242	32329.5	529.374	2.78393	[41.46152631816715, 4.8095527311355655, 0.0027224155328634237, 32329.54449327536, 529.3743330975358, 2.783934714821428]	['p1', 'p2', 'p3', 'p4', 'p5', 'p6']
70	70	7.08513	0.0724777	45.0595	11.3361	2.48933	1.64079	[7.085128790140874, 0.0724777424167935, 45.05945929690755, 11.33610770371373, 2.4893337361161696, 1.640793708302298]	['p1', 'p2', 'p3', 'p4', 'p5', 'p6']
71	71	33.673	0.298262	1.32117	54.1057	0.188186	2.03014	[33.67302023699018, 0.2982620478046574, 1.3211710488740565, 54.10570402251072, 0.18818644387815897, 2.03014456206337]	['p1', 'p2', 'p3', 'p4', 'p5', 'p6']
72	72	58.7787	0.000110051	9.1439e-05	13.4353	118.382	1.19299	[58.77867176685614, 0.00011005094504050618, 9.14390334883248e-05, 13.435332747811154, 118.38236820757255, 1.1929858849060433]	['p1', 'p2', 'p3', 'p4', 'p5', 'p6']
73	73	6.6772	0.688961	0.000231038	1000.92	132.622	1.71721	[6.67719841506067, 0.6889605771536211, 0.00023103847268041584, 1000.917901986079, 132.62150083365427, 1.7172120535081172]	['p1', 'p2', 'p3', 'p4', 'p5', 'p6']
74	74	3.30605	12.2962	0.000217532	0.440646	0.341225	1.28496	[3.3060530546436593, 12.296157679714458, 0.00021753176586746347, 0.44064595653858574, 0.34122482710301255, 1.284957296302284]	['p1', 'p2', 'p3', 'p4', 'p5', 'p6']
75	75	6.2143	0.000195382	0.00121699	0.0691409	57.5149	1.45625	[6.214297382584612, 0.0001953821391820026, 0.0012169885379044352, 0.06914087732598562, 57.514888059732584, 1.4562454904769762]	['p1', 'p2', 'p3', 'p4', 'p5', 'p6']
76	76	57.7964	0.00113909	6.51773e-05	2121.1	0.269064	3.85868	[57.79641911242297, 0.0011390924510250456, 6.517725433847273e-05, 2121.095625603727, 0.26906384564103836, 3.8586788548549924]	['p1', 'p2', 'p3', 'p4', 'p5', 'p6']
77	77	4.28688	3.9837	0.000413387	0.414555	1.35668	1.10446	[4.286882257917478, 3.983702979756538, 0.00041338699120431856, 0.41455527398236874, 1.3566791523385247, 1.1044595114511573]	['p1', 'p2', 'p3', 'p4', 'p5', 'p6']
78	78	6.85694	0.602928	8.58192	1074.1	1.77249	2.81963	[6.8569430571306205, 0.6029275041391093, 8.581921859957838, 1074.095402634626, 1.7724936621156928, 2.8196323280165387]	['p1', 'p2', 'p3', 'p4', 'p5', 'p6']
79	79	43.9453	3.42489	0.000129184	5.73218	11.2566	2.84541	[43.94530211405102, 3.4248855792593758, 0.00012918382523802, 5.732181197385201, 11.256601949727827, 2.8454126839280294]	['p1', 'p2', 'p3', 'p4', 'p5', 'p6']
80	80	7.90741	0.000959744	1.88934	0.285516	915.745	1.65066	[7.907412109961728, 0.0009597441661531788, 1.8893437633636418, 0.28551583248825346, 915.7450361859987, 1.6506559631493478]	['p1', 'p2', 'p3', 'p4', 'p5', 'p6']
81	81	0.196207	0.0111473	6.92937	4630.52	42505.1	1.10123	[0.196206710975228, 0.011147291218872096, 6.929369052674299, 4630.515059393902, 42505.136120690935, 1.1012260184662568]	['p1', 'p2', 'p3', 'p4', 'p5', 'p6']
82	82	6.80114	5.67783e-05	0.0156869	221.639	35.6531	2.51241	[6.801144757714903, 5.6778318288062516e-05, 0.015686910895724174, 221.63948081335303, 35.65309675022756, 2.5124082730166073]	['p1', 'p2', 'p3', 'p4', 'p5', 'p6']
83	83	0.195735	0.00121914	0.000446405	462.146	58251.6	1.10737	[0.19573546600758293, 0.0012191443833867621, 0.0004464049515807586, 462.1460589761702, 58251.61678345177, 1.1073743622903076]	['p1', 'p2', 'p3', 'p4', 'p5', 'p6']
84	84	3.01092	0.0145637	8.48086e-05	0.0845322	0.105509	1.04948	[3.010922108659016, 0.014563746913929315, 8.480858697168201e-05, 0.08453223334738566, 0.10550859008233753, 1.0494781895667569]	['p1', 'p2', 'p3', 'p4', 'p5', 'p6']
85	85	1.93707	32.2876	3.80615	307.698	15.4662	1.06457	[1.9370698385759686, 32.287627377759726, 3.806147762360065, 307.69786813148187, 15.466183272469937, 1.0645679927029952]	['p1', 'p2', 'p3', 'p4', 'p5', 'p6']
86	86	1.04438	14.9041	45.6446	5.26353	1.18312	1.16257	[1.0443805810163156, 14.90413926043583, 45.64458270022672, 5.2635268578105965, 1.1831152858363678, 1.1625687847637958]	['p1', 'p2', 'p3', 'p4', 'p5', 'p6']
87	87	4.79089	0.12519	0.00632031	1083.44	10058.4	1.45572	[4.790887377199813, 0.12519013141751878, 0.006320314939775535, 1083.4386178832845, 10058.442850202815, 1.455718772825615]	['p1', 'p2', 'p3', 'p4', 'p5', 'p6']
88	88	5.90613	6.57282e-05	0.0242338	2.62532	1.26178	1.16148	[5.906125659298916, 6.572819297441549e-05, 0.024233771807413144, 2.6253241182266467, 1.2617779071266766, 1.161476427003313]	['p1', 'p2', 'p3', 'p4', 'p5', 'p6']
89	89	45.6369	0.000708691	0.0181007	15246.8	3635.66	2.41422	[45.6368811504397, 0.0007086908503585784, 0.018100652732277924, 15246.772121842356, 3635.663976482674, 2.414215034791114]	['p1', 'p2', 'p3', 'p4', 'p5', 'p6']
90	90	36.4091	46.5815	0.00174475	184.989	6.98873	1.34402	[36.40910533062232, 46.58149832667457, 0.001744749781597592, 184.98927224198707, 6.988725659832721, 1.344023568962411]	['p1', 'p2', 'p3', 'p4', 'p5', 'p6']
91	91	0.356125	0.157289	0.935958	2.37578	5.02608	1.14564	[0.3561252690529949, 0.15728869894975706, 0.9359581533544814, 2.3757767814134496, 5.026082299355073, 1.145639345562319]	['p1', 'p2', 'p3', 'p4', 'p5', 'p6']
92	92	5.31646	33.1447	9.84067e-05	0.149527	0.157217	2.36765	[5.316457935334969, 33.144671319536116, 9.840667263316638e-05, 0.14952682211732105, 0.1572167749635788, 2.3676502300666282]	['p1', 'p2', 'p3', 'p4', 'p5', 'p6']
93	93	5.40157	0.000918997	0.00569261	0.11572	19.4493	1.13584	[5.401566044119291, 0.0009189967029472706, 0.0056926148392084045, 0.11571985248251743, 19.44930559289145, 1.135843483189984]	['p1', 'p2', 'p3', 'p4', 'p5', 'p6']
94	94	0.0249328	22.2192	3.75897	331.28	0.248115	1.27863	[0.02493275437222455, 22.219179680406896, 3.7589705906918365, 331.27960660032767, 0.24811480755928017, 1.2786321144940456]	['p1', 'p2', 'p3', 'p4', 'p5', 'p6']
95	95	35.6417	6.05383e-05	0.00965363	226.385	2.34235	2.3824	[35.64172306314963, 6.0538286871736986e-05, 0.009653632997182275, 226.3846100832679, 2.342354257327936, 2.3824027881841956]	['p1', 'p2', 'p3', 'p4', 'p5', 'p6']
96	96	6.08808	0.000461513	0.648531	140.799	2491.79	1.33025	[6.088084937676947, 0.000461512659067674, 0.6485312334181211, 140.79870631112038, 2491.7927514194557, 1.3302478379989278]	['p1', 'p2', 'p3', 'p4', 'p5', 'p6']
97	97	5.70346	0.171964	0.163373	1.39625	0.12729	1.1818	[5.703460655512878, 0.17196434204240488, 0.16337325343779138, 1.3962476215199375, 0.127289706638933, 1.1818013820431448]	['p1', 'p2', 'p3', 'p4', 'p5', 'p6']
98	98	0.134065	0.00180169	0.0012085	0.0604627	8.21054	1.34815	[0.13406523576112483, 0.0018016870711238205, 0.0012085020540907197, 0.060462675788132386, 8.210544945117505, 1.3481548380933475]	['p1', 'p2', 'p3', 'p4', 'p5', 'p6']
99	99	2.20037	0.00641828	3.33915	0.228687	27.7117	1.09878	[2.200373654412653, 0.0064182820403161905, 3.3391544197489718, 0.2286865203277299, 27.711658938001783, 1.0987821974591507]	['p1', 'p2', 'p3', 'p4', 'p5', 'p6']
