## Supplementary Data 1 for "GAMES: A dynamic model development workflow for rigorous characterization of synthetic genetic systems": INITIAL GUESSES.xlsx

### Sheet: initial_guesses
	index	p1	p2	p3	p4	p5	p6	initial params	free params
0	0	14.784	0.0578894	0.584694	1840.04	5.76489	4.18796	[14.783963456972018, 0.05788942586781802, 0.584694124320597, 1840.0432553674852, 5.764885653118091, 4.18796]	['p1', 'p2', 'p3', 'p4', 'p5']
1	1	14.9565	0.341483	0.249536	1057.74	1.33507	4.18796	[14.95649234108899, 0.34148317463089595, 0.24953609096395274, 1057.7445360027393, 1.3350655486417078, 4.18796]	['p1', 'p2', 'p3', 'p4', 'p5']
2	2	13.7257	1.59588	0.00516686	4486.72	3.38958	4.18796	[13.725738684013265, 1.5958753399298669, 0.005166860663553597, 4486.723673717232, 3.389578317257374, 4.18796]	['p1', 'p2', 'p3', 'p4', 'p5']
3	3	14.3257	0.012723	0.00899803	0.388275	17.0982	4.18796	[14.325674942671034, 0.012722970001272944, 0.008998025842331106, 0.38827487570874614, 17.098162466082904, 4.18796]	['p1', 'p2', 'p3', 'p4', 'p5']
4	4	15.5015	7.40508e-05	0.422366	0.0554218	0.135587	4.18796	[15.501451813096237, 7.405076701890236e-05, 0.42236579010651537, 0.05542183821601643, 0.13558716130744478, 4.18796]	['p1', 'p2', 'p3', 'p4', 'p5']
5	5	13.1114	0.000180726	0.0013594	396.062	0.794342	4.18796	[13.111374458914275, 0.00018072641524504156, 0.001359402521920078, 396.06207230099744, 0.7943417973544102, 4.18796]	['p1', 'p2', 'p3', 'p4', 'p5']
6	6	11.4598	0.634619	0.00241327	2.95715	7.52094	4.18796	[11.459780431003498, 0.634619484980513, 0.002413269161633101, 2.957148638045885, 7.520943199420001, 4.18796]	['p1', 'p2', 'p3', 'p4', 'p5']
7	7	17.7845	0.000508086	39.6079	9.69209	54.6805	4.18796	[17.78447505328852, 0.0005080856689213009, 39.60788963480838, 9.692092652297303, 54.680540428707026, 4.18796]	['p1', 'p2', 'p3', 'p4', 'p5']
8	8	16.183	1.57838	0.0529013	2.82739	0.169417	4.18796	[16.18298837300842, 1.5783784829919427, 0.05290130530268567, 2.827393886623195, 0.16941737957179556, 4.18796]	['p1', 'p2', 'p3', 'p4', 'p5']
9	9	10.9055	0.023218	0.000795899	7.44714	5.08628	4.18796	[10.90546735405575, 0.023217982355570453, 0.0007958986529117248, 7.447144840003183, 5.086284829461641, 4.18796]	['p1', 'p2', 'p3', 'p4', 'p5']
10	10	12.7699	0.0288804	0.000262112	0.205523	15.9011	4.18796	[12.769929891831614, 0.028880422727012633, 0.000262112207677822, 0.20552320547168237, 15.901079848102157, 4.18796]	['p1', 'p2', 'p3', 'p4', 'p5']
11	11	16.84	0.103936	0.0177565	11105.7	1.36984	4.18796	[16.83997509918983, 0.10393587062695026, 0.017756526697386806, 11105.702181654451, 1.3698407631344953, 4.18796]	['p1', 'p2', 'p3', 'p4', 'p5']
12	12	23.6608	0.00400868	0.000725218	159.962	63.9337	4.18796	[23.660824623982947, 0.004008678715051555, 0.0007252180944130087, 159.9623783338482, 63.93373752868708, 4.18796]	['p1', 'p2', 'p3', 'p4', 'p5']
13	13	11.98	10.8502	0.107988	18316.4	25.3076	4.18796	[11.979984062613534, 10.850218449360387, 0.10798785971935605, 18316.439146870798, 25.307566367323506, 4.18796]	['p1', 'p2', 'p3', 'p4', 'p5']
14	14	18.4528	0.0910973	2.32636	3.45793	0.334834	4.18796	[18.45280975155025, 0.09109731345965218, 2.326356856469882, 3.457931973891663, 0.3348343232224391, 4.18796]	['p1', 'p2', 'p3', 'p4', 'p5']
15	15	15.7431	0.0106334	0.000868294	57.0505	17.7425	4.18796	[15.743061867697056, 0.010633418133749531, 0.0008682938578848417, 57.050493195003746, 17.742538590338942, 4.18796]	['p1', 'p2', 'p3', 'p4', 'p5']
16	16	12.2856	0.19609	1.02713	0.0835727	19.0732	4.18796	[12.285590469653046, 0.19608974401890492, 1.0271301655074847, 0.08357271747516636, 19.07317989334486, 4.18796]	['p1', 'p2', 'p3', 'p4', 'p5']
17	17	17.9883	0.000374968	0.000162354	3.23202	1.27764	4.18796	[17.988262630039458, 0.0003749676686665567, 0.00016235389845884344, 3.232015731903527, 1.2776413269476308, 4.18796]	['p1', 'p2', 'p3', 'p4', 'p5']
18	18	10.0242	0.0048382	0.00058167	66.1992	6.29157	4.18796	[10.024171557550497, 0.0048381987958147354, 0.0005816695239481279, 66.19923366273235, 6.291568710768624, 4.18796]	['p1', 'p2', 'p3', 'p4', 'p5']
19	19	13.0181	0.00150636	1.17443	1554.73	329.906	4.18796	[13.018108718772158, 0.0015063594304005241, 1.1744306795714887, 1554.7323130774153, 329.90604110812313, 4.18796]	['p1', 'p2', 'p3', 'p4', 'p5']
20	20	10.3639	0.0170416	0.00437548	7614.63	0.452679	4.18796	[10.363889797437078, 0.017041645817982724, 0.004375481538483874, 7614.629867548867, 0.45267864172949895, 4.18796]	['p1', 'p2', 'p3', 'p4', 'p5']
21	21	25.9204	0.00333121	0.000471039	941.838	150.952	4.18796	[25.92037720820324, 0.003331208038922614, 0.00047103916756667264, 941.8383120983772, 150.9517768528286, 4.18796]	['p1', 'p2', 'p3', 'p4', 'p5']
22	22	16.7169	0.235567	0.000418209	961.303	1.97539	4.18796	[16.71691376832346, 0.23556718976849575, 0.0004182086537770209, 961.303324693393, 1.9753939682084445, 4.18796]	['p1', 'p2', 'p3', 'p4', 'p5']
23	23	19.7418	0.0761061	0.760821	0.24369	12.2598	4.18796	[19.74175071028693, 0.07610610240357656, 0.7608208156205183, 0.24368970539620707, 12.25977347091353, 4.18796]	['p1', 'p2', 'p3', 'p4', 'p5']
24	24	24.8823	0.000149453	0.0141058	24432.5	113.789	4.18796	[24.88228268142432, 0.00014945320530127725, 0.014105827050845475, 24432.52076710073, 113.78902650903544, 4.18796]	['p1', 'p2', 'p3', 'p4', 'p5']
25	25	58.7787	0.000110051	9.1439e-05	13.4353	118.382	4.18796	[58.77867176685614, 0.00011005094504050618, 9.14390334883248e-05, 13.435332747811154, 118.38236820757255, 4.18796]	['p1', 'p2', 'p3', 'p4', 'p5']
26	26	17.4867	0.000534814	0.00101575	7484.81	0.112022	4.18796	[17.48670073619974, 0.0005348143354090036, 0.0010157548642153863, 7484.8071792071005, 0.11202178751462492, 4.18796]	['p1', 'p2', 'p3', 'p4', 'p5']
27	27	21.0403	0.000296721	38.9305	155.301	5.63972	4.18796	[21.040294271766367, 0.0002967210976079667, 38.93045260620677, 155.30122106121146, 5.639716268889944, 4.18796]	['p1', 'p2', 'p3', 'p4', 'p5']
28	28	14.4273	0.0677583	0.00216325	30957.9	91.2345	4.18796	[14.427313382612528, 0.06775829160853128, 0.0021632451358044136, 30957.87981445288, 91.23447074527823, 4.18796]	['p1', 'p2', 'p3', 'p4', 'p5']
29	29	19.0274	0.000355045	0.000481074	8.17093	19.043	4.18796	[19.027447160562758, 0.0003550449811437717, 0.0004810739696073389, 8.170932405810841, 19.043031233956643, 4.18796]	['p1', 'p2', 'p3', 'p4', 'p5']
30	30	10.1264	0.00212275	10.9366	0.905986	7.68778	4.18796	[10.126416022462001, 0.0021227527218574, 10.936585400565063, 0.9059860855891048, 7.687782436840045, 4.18796]	['p1', 'p2', 'p3', 'p4', 'p5']
31	31	21.4679	0.00168116	0.0573198	1899.35	0.216218	4.18796	[21.467878971011896, 0.0016811595551641057, 0.05731976754334191, 1899.347842162545, 0.2162175240553254, 4.18796]	['p1', 'p2', 'p3', 'p4', 'p5']
32	32	8.71507	2.03963	0.00714525	11287.3	0.397696	4.18796	[8.715071449014197, 2.03962744640382, 0.007145250411285311, 11287.324908497565, 0.3976958887210661, 4.18796]	['p1', 'p2', 'p3', 'p4', 'p5']
33	33	9.38851	0.000557974	7.61338	31.0816	28.2059	4.18796	[9.388505893747311, 0.000557974379163138, 7.613378035983657, 31.08164572973718, 28.205891746608543, 4.18796]	['p1', 'p2', 'p3', 'p4', 'p5']
34	34	8.9018	0.0550647	0.123178	14.5154	13.902	4.18796	[8.901798637807008, 0.05506472928008759, 0.1231781809505357, 14.515431322355175, 13.901998814513249, 4.18796]	['p1', 'p2', 'p3', 'p4', 'p5']
35	35	28.3808	0.000356218	0.00758043	34.1229	41.6527	4.18796	[28.38080007390814, 0.00035621752523772146, 0.007580427594385973, 34.1229231338874, 41.65271367361275, 4.18796]	['p1', 'p2', 'p3', 'p4', 'p5']
36	36	7.47105	0.140403	0.000642679	85.7792	1.07249	4.18796	[7.471048367768246, 0.14040265819533074, 0.000642679337816769, 85.77915990092791, 1.0724944136801806, 4.18796]	['p1', 'p2', 'p3', 'p4', 'p5']
37	37	26.1357	8.56571e-05	23.7173	1252.34	33.603	4.18796	[26.13572863431063, 8.565714927974838e-05, 23.717265527136178, 1252.3433198225227, 33.60301075470218, 4.18796]	['p1', 'p2', 'p3', 'p4', 'p5']
38	38	22.334	0.00534783	0.00267079	2.22902	16.1611	4.18796	[22.333950298369054, 0.005347827612928984, 0.0026707901171965187, 2.2290161218391753, 16.161099997561656, 4.18796]	['p1', 'p2', 'p3', 'p4', 'p5']
39	39	8.54238	0.0294923	4.61998	61.9308	13.7301	4.18796	[8.542384267892745, 0.029492297998190063, 4.619975719645509, 61.93082493711243, 13.730076551120627, 4.18796]	['p1', 'p2', 'p3', 'p4', 'p5']
40	40	8.31667	0.000404548	0.137264	13253.8	1.58937	4.18796	[8.316668154418608, 0.00040454772294386683, 0.13726442953513704, 13253.788736618104, 1.589373033837578, 4.18796]	['p1', 'p2', 'p3', 'p4', 'p5']
41	41	22.7687	0.0100049	0.00349969	2835.2	0.325497	4.18796	[22.76866764744525, 0.010004901731577049, 0.0034996876233603486, 2835.1985776299052, 0.3254970427285467, 4.18796]	['p1', 'p2', 'p3', 'p4', 'p5']
42	42	7.99216	0.00107997	1.1135	18794.5	1.22433	4.18796	[7.992163270629045, 0.0010799736432448505, 1.1134968087517298, 18794.534802860955, 1.2243302436627654, 4.18796]	['p1', 'p2', 'p3', 'p4', 'p5']
43	43	25.3963	7.82349	0.00951952	442.024	11.5032	4.18796	[25.39629619764399, 7.823485205956096, 0.009519516558852411, 442.024283588163, 11.503199514029756, 4.18796]	['p1', 'p2', 'p3', 'p4', 'p5']
44	44	8.84265	6.8288e-05	14.0375	986.839	853.285	4.18796	[8.842645922535812, 6.828797011731285e-05, 14.037528883015005, 986.8390818812773, 853.2853680688777, 4.18796]	['p1', 'p2', 'p3', 'p4', 'p5']
45	45	28.1622	6.98559	2.45537	5.5486	2.39152	4.18796	[28.162216703821297, 6.985586337052356, 2.455374690057379, 5.548604782879546, 2.391521160151286, 4.18796]	['p1', 'p2', 'p3', 'p4', 'p5']
46	46	34.8051	0.00206094	5.49157e-05	148.015	93.4563	4.18796	[34.805108469213934, 0.002060944512386691, 5.4915694564878836e-05, 148.01489354812742, 93.4563443749606, 4.18796]	['p1', 'p2', 'p3', 'p4', 'p5']
47	47	7.18379	9.56598	0.0327791	828.793	16.0878	4.18796	[7.18379141183201, 9.56597550686365, 0.03277911937871441, 828.7931162467007, 16.087816984683887, 4.18796]	['p1', 'p2', 'p3', 'p4', 'p5']
48	48	29.1195	1.52715	0.0502689	20.1969	3.84941	4.18796	[29.119474440149418, 1.5271490658610116, 0.0502688503464218, 20.196891396270914, 3.849413466091545, 4.18796]	['p1', 'p2', 'p3', 'p4', 'p5']
49	49	31.1684	2.99214	20.2164	208.079	20.0995	4.18796	[31.16841229086324, 2.9921405159985177, 20.21638829873193, 208.07937260918712, 20.099525341346762, 4.18796]	['p1', 'p2', 'p3', 'p4', 'p5']
50	50	7.08513	0.0724777	45.0595	11.3361	2.48933	4.18796	[7.085128790140874, 0.0724777424167935, 45.05945929690755, 11.33610770371373, 2.4893337361161696, 4.18796]	['p1', 'p2', 'p3', 'p4', 'p5']
51	51	6.85694	0.602928	8.58192	1074.1	1.77249	4.18796	[6.8569430571306205, 0.6029275041391093, 8.581921859957838, 1074.095402634626, 1.7724936621156928, 4.18796]	['p1', 'p2', 'p3', 'p4', 'p5']
52	52	20.5307	0.000183762	8.07335e-05	3.30053	130.643	4.18796	[20.53066363849814, 0.00018376182463678253, 8.073345380229038e-05, 3.3005326287386767, 130.64307885678153, 4.18796]	['p1', 'p2', 'p3', 'p4', 'p5']
53	53	32.8843	0.00439487	11.2207	0.555931	12.7396	4.18796	[32.88431792919331, 0.004394868923927563, 11.220699596802525, 0.5559313375393938, 12.739571565249436, 4.18796]	['p1', 'p2', 'p3', 'p4', 'p5']
54	54	32.2861	0.0061635	0.0818113	6692.24	0.30047	4.18796	[32.28605744811081, 0.006163500761774848, 0.08181130925296612, 6692.239317769677, 0.3004695287791789, 4.18796]	['p1', 'p2', 'p3', 'p4', 'p5']
55	55	6.80114	5.67783e-05	0.0156869	221.639	35.6531	4.18796	[6.801144757714903, 5.6778318288062516e-05, 0.015686910895724174, 221.63948081335303, 35.65309675022756, 4.18796]	['p1', 'p2', 'p3', 'p4', 'p5']
56	56	33.673	0.298262	1.32117	54.1057	0.188186	4.18796	[33.67302023699018, 0.2982620478046574, 1.3211710488740565, 54.10570402251072, 0.18818644387815897, 4.18796]	['p1', 'p2', 'p3', 'p4', 'p5']
57	57	9.33741	0.00722741	0.000485853	1360.42	377.695	4.18796	[9.33740963847653, 0.007227406046842514, 0.0004858527486312869, 1360.4207676673916, 377.6954082466591, 4.18796]	['p1', 'p2', 'p3', 'p4', 'p5']
58	58	11.5385	2.64815	7.79741e-05	13673.3	191.014	4.18796	[11.53847472459552, 2.648148468486693, 7.797412133464307e-05, 13673.30817021369, 191.01421812444127, 4.18796]	['p1', 'p2', 'p3', 'p4', 'p5']
59	59	6.98851	0.0146591	4.32571	272.413	44.9846	4.18796	[6.98850922232638, 0.014659125728490667, 4.325709686127947, 272.4125152507717, 44.98455008841282, 4.18796]	['p1', 'p2', 'p3', 'p4', 'p5']
60	60	33.9922	0.960673	0.000194394	0.992271	0.547232	4.18796	[33.99222877471385, 0.960672830607234, 0.00019439368709001358, 0.9922705465420738, 0.5472318958282677, 4.18796]	['p1', 'p2', 'p3', 'p4', 'p5']
61	61	6.17965	33.6575	0.80344	19.2076	33.1266	4.18796	[6.179649662673287, 33.65752946598922, 0.8034404080244413, 19.207607816542033, 33.12660258006802, 4.18796]	['p1', 'p2', 'p3', 'p4', 'p5']
62	62	2.76836	13.3505	0.154651	1.78512	12.4839	4.18796	[2.768359525079371, 13.350512499283658, 0.15465124599413727, 1.785118337631319, 12.483860917859667, 4.18796]	['p1', 'p2', 'p3', 'p4', 'p5']
63	63	5.90613	6.57282e-05	0.0242338	2.62532	1.26178	4.18796	[5.906125659298916, 6.572819297441549e-05, 0.024233771807413144, 2.6253241182266467, 1.2617779071266766, 4.18796]	['p1', 'p2', 'p3', 'p4', 'p5']
64	64	57.7964	0.00113909	6.51773e-05	2121.1	0.269064	4.18796	[57.79641911242297, 0.0011390924510250456, 6.517725433847273e-05, 2121.095625603727, 0.26906384564103836, 4.18796]	['p1', 'p2', 'p3', 'p4', 'p5']
65	65	5.40157	0.000918997	0.00569261	0.11572	19.4493	4.18796	[5.401566044119291, 0.0009189967029472706, 0.0056926148392084045, 0.11571985248251743, 19.44930559289145, 4.18796]	['p1', 'p2', 'p3', 'p4', 'p5']
66	66	5.70346	0.171964	0.163373	1.39625	0.12729	4.18796	[5.703460655512878, 0.17196434204240488, 0.16337325343779138, 1.3962476215199375, 0.127289706638933, 4.18796]	['p1', 'p2', 'p3', 'p4', 'p5']
67	67	5.58408	0.00275717	0.0540628	52.681	8.88938	4.18796	[5.584082706552482, 0.0027571699120363074, 0.05406281311971875, 52.68100606798041, 8.889376349254507, 4.18796]	['p1', 'p2', 'p3', 'p4', 'p5']
68	68	43.9453	3.42489	0.000129184	5.73218	11.2566	4.18796	[43.94530211405102, 3.4248855792593758, 0.00012918382523802, 5.732181197385201, 11.256601949727827, 4.18796]	['p1', 'p2', 'p3', 'p4', 'p5']
69	69	2.51403	0.000321763	49.9007	1.94607	214.921	4.18796	[2.5140320691893225, 0.0003217627738177429, 49.90065428869374, 1.9460693511560767, 214.92103733709874, 4.18796]	['p1', 'p2', 'p3', 'p4', 'p5']
70	70	6.6772	0.688961	0.000231038	1000.92	132.622	4.18796	[6.67719841506067, 0.6889605771536211, 0.00023103847268041584, 1000.917901986079, 132.62150083365427, 4.18796]	['p1', 'p2', 'p3', 'p4', 'p5']
71	71	5.31646	33.1447	9.84067e-05	0.149527	0.157217	4.18796	[5.316457935334969, 33.144671319536116, 9.840667263316638e-05, 0.14952682211732105, 0.1572167749635788, 4.18796]	['p1', 'p2', 'p3', 'p4', 'p5']
72	72	35.6417	6.05383e-05	0.00965363	226.385	2.34235	4.18796	[35.64172306314963, 6.0538286871736986e-05, 0.009653632997182275, 226.3846100832679, 2.342354257327936, 4.18796]	['p1', 'p2', 'p3', 'p4', 'p5']
73	73	3.81553	0.000154537	16.7587	2247.2	1309.64	4.18796	[3.8155285478195906, 0.000154537050372844, 16.758652480922375, 2247.2022945152657, 1309.636398921226, 4.18796]	['p1', 'p2', 'p3', 'p4', 'p5']
74	74	4.28688	3.9837	0.000413387	0.414555	1.35668	4.18796	[4.286882257917478, 3.983702979756538, 0.00041338699120431856, 0.41455527398236874, 1.3566791523385247, 4.18796]	['p1', 'p2', 'p3', 'p4', 'p5']
75	75	4.76289	5.57701	0.00550975	2014.87	0.353635	4.18796	[4.762886288875548, 5.577005437801486, 0.005509748739663216, 2014.87367017939, 0.35363477478652067, 4.18796]	['p1', 'p2', 'p3', 'p4', 'p5']
76	76	0.881296	31.8187	0.022128	4.37369	2.11779	4.18796	[0.8812962487553779, 31.81872828075768, 0.022128021371098042, 4.373686361804371, 2.1177920690109504, 4.18796]	['p1', 'p2', 'p3', 'p4', 'p5']
77	77	4.42399	0.000362013	0.00163401	7770.16	6.47007	4.18796	[4.423987436670981, 0.0003620132800122584, 0.0016340112921629743, 7770.158587035006, 6.47007031311719, 4.18796]	['p1', 'p2', 'p3', 'p4', 'p5']
78	78	5.15547	0.0363601	3.02097	1019.91	1.48329	4.18796	[5.155469585807854, 0.036360129776775676, 3.0209709804582805, 1019.9105799289429, 1.483288259491473, 4.18796]	['p1', 'p2', 'p3', 'p4', 'p5']
79	79	5.48408	0.025976	1.71957	3848.31	34.5599	4.18796	[5.484079877529035, 0.025975950641023263, 1.719571352363746, 3848.3105105073655, 34.55994242428264, 4.18796]	['p1', 'p2', 'p3', 'p4', 'p5']
80	80	6.2143	0.000195382	0.00121699	0.0691409	57.5149	4.18796	[6.214297382584612, 0.0001953821391820026, 0.0012169885379044352, 0.06914087732598562, 57.514888059732584, 4.18796]	['p1', 'p2', 'p3', 'p4', 'p5']
81	81	3.88165	13.6597	0.730039	25341	233.353	4.18796	[3.8816507608616884, 13.65973539908529, 0.7300388181941743, 25341.008304305742, 233.35346981466043, 4.18796]	['p1', 'p2', 'p3', 'p4', 'p5']
82	82	5.0918	0.00216862	24.4335	333.261	0.229621	4.18796	[5.091802155129024, 0.002168615331082139, 24.433484556013198, 333.26086185779155, 0.22962120843678738, 4.18796]	['p1', 'p2', 'p3', 'p4', 'p5']
83	83	0.935821	1.27358	0.00456622	0.175159	1.69949	4.18796	[0.9358210222909085, 1.273584381761201, 0.004566219535707158, 0.17515885054856659, 1.6994858192545792, 4.18796]	['p1', 'p2', 'p3', 'p4', 'p5']
84	84	5.95936	0.000179558	0.0766025	144.353	345.383	4.18796	[5.9593616405206395, 0.00017955764270321105, 0.07660246971802694, 144.35329684167922, 345.3832067043578, 4.18796]	['p1', 'p2', 'p3', 'p4', 'p5']
85	85	5.0254	0.00454308	2.16106	3718.16	0.128809	4.18796	[5.025403790961137, 0.004543078781121214, 2.161059279931704, 3718.162886488692, 0.12880910592820669, 4.18796]	['p1', 'p2', 'p3', 'p4', 'p5']
86	86	36.4091	46.5815	0.00174475	184.989	6.98873	4.18796	[36.40910533062232, 46.58149832667457, 0.001744749781597592, 184.98927224198707, 6.988725659832721, 4.18796]	['p1', 'p2', 'p3', 'p4', 'p5']
87	87	4.32778	2.79459	19.8424	8.99237	7.40043	4.18796	[4.32778386372541, 2.794591102788533, 19.84241237975798, 8.992369272564314, 7.4004323690384295, 4.18796]	['p1', 'p2', 'p3', 'p4', 'p5']
88	88	4.63436	0.000577186	0.200214	428.292	3.69378	4.18796	[4.634355485109065, 0.0005771856365573281, 0.20021390048119314, 428.29245564580066, 3.693775786785609, 4.18796]	['p1', 'p2', 'p3', 'p4', 'p5']
89	89	3.03861	0.0318619	0.00705568	608.489	3.56075	4.18796	[3.0386134924442283, 0.03186193951028903, 0.007055683022161004, 608.4888638839145, 3.5607548638021007, 4.18796]	['p1', 'p2', 'p3', 'p4', 'p5']
90	90	3.98646	0.416057	31.5721	317.693	0.927851	4.18796	[3.98645773032881, 0.41605706545004295, 31.572148529439815, 317.6934202936194, 0.9278508811553665, 4.18796]	['p1', 'p2', 'p3', 'p4', 'p5']
91	91	4.16012	0.019825	16.4978	2.27434	0.515126	4.18796	[4.160122897701235, 0.019825023163193695, 16.49777245055733, 2.274335185868291, 0.5151261294537659, 4.18796]	['p1', 'p2', 'p3', 'p4', 'p5']
92	92	3.50261	0.445056	2.40556	2430.56	0.221415	4.18796	[3.5026067603551234, 0.4450555355045917, 2.4055594905238946, 2430.556082645596, 0.22141487007089158, 4.18796]	['p1', 'p2', 'p3', 'p4', 'p5']
93	93	2.82451	8.64653e-05	0.41235	0.213768	2.13181	4.18796	[2.8245146426868954, 8.646529713877511e-05, 0.4123503121399124, 0.21376817564316047, 2.13181116045315, 4.18796]	['p1', 'p2', 'p3', 'p4', 'p5']
94	94	4.50648	0.00012991	1.44186	0.0742076	22.686	4.18796	[4.506479132051301, 0.0001299097302302618, 1.441863187030816, 0.07420757033711466, 22.68596004006053, 4.18796]	['p1', 'p2', 'p3', 'p4', 'p5']
95	95	44.1099	5.1193	0.849295	1533.81	1.5689	4.18796	[44.10990777706738, 5.119296753116383, 0.8492952292516556, 1533.8123291438117, 1.5688953120965283, 4.18796]	['p1', 'p2', 'p3', 'p4', 'p5']
96	96	2.52995	0.0621217	32.0417	12.2592	2.64158	4.18796	[2.5299517671083414, 0.06212170092951484, 32.04171325771576, 12.259169869157287, 2.641583378563611, 4.18796]	['p1', 'p2', 'p3', 'p4', 'p5']
97	97	50.5587	0.019258	7.32094	3821.96	172.382	4.18796	[50.55866903234157, 0.019258036183402223, 7.320939220199428, 3821.9615047804737, 172.3819343508327, 4.18796]	['p1', 'p2', 'p3', 'p4', 'p5']
98	98	1.93707	32.2876	3.80615	307.698	15.4662	4.18796	[1.9370698385759686, 32.287627377759726, 3.806147762360065, 307.69786813148187, 15.466183272469937, 4.18796]	['p1', 'p2', 'p3', 'p4', 'p5']
99	99	2.19279	0.0865691	0.92917	0.238732	0.392225	4.18796	[2.1927944945395255, 0.08656914261960803, 0.9291695009390182, 0.238731646620351, 0.39222527833515153, 4.18796]	['p1', 'p2', 'p3', 'p4', 'p5']
