## Supplementary Data 1 for "GAMES: A dynamic model development workflow for rigorous characterization of synthetic genetic systems": PROFILE LIKELIHOOD RESULTS b.xlsx

### Sheet: b
	fixed b	fixed b PL	fixed b all params
0	1.875e-05	0.193921	[14.67012143835464, 1.8750000000000442e-05, 0.20682322297833391, 0.07586253672903286, 598.0054788255868, 1.5340777920914332]
1	9.375e-05	0.193805	[14.697264275457153, 9.375000000000044e-05, 0.21701792626828015, 4.233898600054715, 2835.609084714726, 1.5487028051051257]
2	0.0001875	0.192893	[14.660143858896735, 0.00018750000000000044, 0.26500521761366597, 1171.792832552232, 75831.60478708008, 1.5219899040961038]
3	0.000375	0.193412	[14.638626090094967, 0.00037500000000000044, 0.25912070968348855, 11.736826314333962, 2417.6462935304758, 1.5059888702859134]
4	0.00075	0.195006	[14.62492820993284, 0.0007500000000000004, 0.21013088351846587, 2324.439956872502, 53645.75387752668, 1.4877044200911593]
5	0.0015	0.193354	[14.632276335911518, 0.0015000000000000005, 0.33755254521508604, 244.83272620784558, 7206.744330559735, 1.502750699633756]
6	0.003	0.193979	[14.718678453774737, 0.0030000000000000005, 0.23755639013239763, 7392.266786226815, 35864.29973716795, 1.5655322523993709]
7	0.0045	0.193148	[14.6905858861768, 0.0045000000000000005, 0.25067316332738165, 1917.965278921177, 12231.940070268263, 1.5436423220609459]
8	0.006	0.193129	[14.661357652156205, 0.006, 0.26589037911060903, 44.34202233460168, 906.2368647369667, 1.5301220378046723]
9	0.0075	0.194647	[14.62317065177446, 0.0075, 0.4359349702615457, 624.9556357993989, 4634.771710769053, 1.5043755779916945]
10	0.0075	0.194647	[14.62317065177446, 0.0075, 0.4359349702615457, 624.9556357993989, 4634.771710769053, 1.5043755779916945]
11	0.009	0.193398	[14.647735665348058, 0.009, 0.32893762690040085, 115.25103564556258, 1308.8350011001291, 1.5102613147707402]
12	0.0105	0.193904	[14.681703903708884, 0.010499999999999999, 0.24165734063120747, 13.515479327226213, 282.55419740915096, 1.5793530024479123]
13	0.012	0.193933	[14.655167968527701, 0.011999999999999999, 0.21353249673940236, 31714.290928366514, 44101.437771799276, 1.514758463814883]
14	0.0135	0.196946	[14.551691316602724, 0.013499999999999998, 0.13467756759109303, 2.2998464178234967, 74.72634404845927, 1.6762247966069186]
15	0.015	0.19357	[14.677082090122553, 0.014999999999999998, 0.3182760179941977, 223.4180829166663, 1413.7541928406547, 1.5442243450268944]
16	0.0165	0.193923	[14.695833298036884, 0.016499999999999997, 0.25848254985074576, 160.89511439241423, 1027.0155353383857, 1.5461691905910544]
17	0.018	0.194527	[14.595928601977347, 0.018, 0.32826290822139037, 19856.223662833017, 28417.20983380943, 1.4713268606117755]
18	0.0195	0.19754	[14.503944518945476, 0.0195, 0.21347782058329742, 3.5477448989468297, 76.55064407852697, 1.6218220991642065]
19	0.021	0.193062	[14.639130452925032, 0.021, 0.2891355458840138, 30927.769374688636, 30960.42539882892, 1.5036612434502208]
20	0.0225	0.193093	[14.651216959926586, 0.022500000000000003, 0.2542847318742446, 17946.446464461183, 20088.706096142207, 1.5103171040334118]
21	0.024	0.193526	[14.630426470322988, 0.024000000000000004, 0.28544544721793647, 1356.6562329011658, 3579.4960539163435, 1.491169112920709]
22	0.0255	0.19371	[14.628423344099492, 0.025500000000000005, 0.24174537088053286, 10223.6994118671, 13335.277388766739, 1.4971400377545605]
23	0.027	0.19412	[14.700559786881087, 0.027000000000000007, 0.28359324982866296, 24051.735845376017, 19007.215851324363, 1.5646078404072836]
24	0.0285	0.193534	[14.651334447326313, 0.028500000000000008, 0.22635002846718716, 887.777757940772, 2345.9103152053485, 1.513973111647731]
25	0.03	0.194015	[14.627905933408025, 0.03000000000000001, 0.2695588368889656, 2108.2400979470917, 4134.177163915413, 1.4854977281443018]
26	0.0315	0.194479	[14.625128197539167, 0.03150000000000001, 0.27195121610475786, 16.865222705176325, 154.59622393847565, 1.577294045156293]
27	0.033	0.19338	[14.64562562167334, 0.03300000000000001, 0.30633233160247564, 168.9331751900896, 716.5743508231438, 1.5269051157276685]
28	0.0345	0.193605	[14.69809015609782, 0.03450000000000001, 0.23264656553568017, 16260.267639583926, 12959.950984842817, 1.5510090216975003]
29	0.036	0.196584	[14.667347533166886, 0.03600000000000001, 0.1509441902357955, 17.035630403908034, 144.77436495586733, 1.6216839716598357]
30	0.0375	0.193729	[14.616663327599154, 0.03750000000000001, 0.28394230390455316, 35969.05775190883, 24602.861949447713, 1.490287301937157]
31	0.039	0.193009	[14.67222449593548, 0.039000000000000014, 0.2822204037226017, 1034.657443620725, 2078.476845241881, 1.5263540257973311]
32	0.0405	0.193081	[14.65299949872752, 0.040500000000000015, 0.29305297477897024, 166.83357246111225, 611.9182512424122, 1.5292927097295608]
33	0.042	0.193279	[14.62936298971208, 0.042000000000000016, 0.2861269615492479, 1632.18208881115, 2799.1735970160516, 1.497890287163575]
34	0.0435	0.194684	[14.646186800504282, 0.04350000000000002, 0.26985735625459506, 22343.586184355827, 15521.629142757574, 1.5158657802938063]
35	0.045	0.192955	[14.664761020732904, 0.04500000000000002, 0.2924131705915818, 1629.2505010609473, 2552.781663305143, 1.5285583756969339]
36	0.0465	0.194582	[14.70660420193114, 0.04650000000000002, 0.3508604473381529, 27023.42542339765, 14415.323993007436, 1.5570895260983786]
37	0.048	0.193277	[14.628096003236013, 0.04800000000000002, 0.30516381941457466, 1331.289197723763, 2223.065301189941, 1.4980689474677362]
38	0.0495	0.193075	[14.636539986254736, 0.04950000000000002, 0.28361220227700884, 4392.436162091393, 4790.960061745424, 1.5042883392584236]
39	0.051	0.195053	[14.616290822075532, 0.051000000000000024, 0.2577817170034953, 2413.3635727462192, 3163.3027920285217, 1.4764177779828043]
40	0.0525	0.192974	[14.643084314160589, 0.052500000000000026, 0.2833974400272425, 29667.777846878784, 16185.991132481124, 1.5086015131565738]
41	0.054	0.194539	[14.630460182821208, 0.05400000000000003, 0.2246785559393479, 35702.6151137173, 18958.65285201821, 1.4866430109290563]
42	0.0555	0.194193	[14.605558721290668, 0.05550000000000003, 0.2834574963457591, 35380.7449591201, 19166.18931597014, 1.4752668189621416]
43	0.057	0.194418	[14.596159284995833, 0.05700000000000003, 0.3064867348774282, 3909.8120185031535, 4283.077851274468, 1.4724422204070045]
44	0.0585	0.194456	[14.734569025872103, 0.05850000000000003, 0.24597152555210663, 1205.019438006718, 1636.4193768971204, 1.580358977311585]
45	0.06	0.193363	[14.635557147499647, 0.06000000000000003, 0.26081980786373454, 504.92178919258873, 998.3501853022777, 1.5026327881527082]
46	0.0615	0.193793	[14.625021557310077, 0.061500000000000034, 0.24769413800241177, 19235.473018075107, 11436.62155811548, 1.4911482628153936]
47	0.063	0.193628	[14.668214868465771, 0.06300000000000003, 0.21806604578368335, 3558.6259607877505, 3413.1812510875634, 1.5232943068690181]
48	0.0645	0.195542	[14.680313923880409, 0.06450000000000003, 0.18104725807709535, 12343.301398689486, 7498.904679823038, 1.5290640707611898]
49	0.066	0.194105	[14.670161973788248, 0.06600000000000003, 0.2208482314712914, 102.32809564841634, 308.42981403362563, 1.5527503199311536]
50	0.0675	0.193013	[14.644759583198304, 0.06750000000000003, 0.28736979376795996, 795.4780085946442, 1227.8238519171036, 1.5138144887906544]
51	0.069	0.193842	[14.658419009943465, 0.06900000000000003, 0.20598546471983975, 70.53051210531719, 240.3179181310563, 1.5639482323034417]
52	0.0705	0.193826	[14.651052952977704, 0.07050000000000003, 0.37450757091943954, 2025.9764075344576, 2208.8967921004405, 1.5243864337453128]
53	0.072	0.196105	[14.607970273264463, 0.07200000000000004, 0.18781888321288415, 127.17369917421777, 352.5295479833865, 1.503507677952799]
54	0.0735	0.193654	[14.64969462457736, 0.07350000000000004, 0.22373705079400505, 24700.611608461655, 11342.362885036595, 1.5112698321315254]
55	0.075	0.196029	[14.573784679924652, 0.07500000000000004, 0.36640790266233664, 28883.76507891814, 14530.102969102241, 1.451913237464575]
56	0.0765	0.195637	[14.620801277525599, 0.07650000000000004, 0.235280899639707, 70.47205688667566, 218.35418243176792, 1.5145439621955852]
57	0.078	0.194859	[14.666688855723503, 0.07800000000000004, 0.25374974833028613, 8788.359907326476, 5598.45479449604, 1.496584495990879]
58	0.0795	0.19329	[14.678237095661999, 0.07950000000000004, 0.2938844226462758, 579.4456710071878, 869.2429671957723, 1.5431563078141886]
59	0.081	0.195194	[14.697713909781932, 0.08100000000000004, 0.3508541502199532, 230.83616824096237, 463.119833768433, 1.566842493267526]
