## Supplementary Data 1 for "GAMES: A dynamic model development workflow for rigorous characterization of synthetic genetic systems": PROFILE LIKELIHOOD RESULTS e.xlsx

### Sheet: e
	fixed e	fixed e PL	fixed e all params
0	11.0404	2.44158	[11.0404405, 37.11829889293289, 0.0008223930175834981, 29.80466983510289, 15.424546650726443, 3.9994474972354848]
1	11.1867	1.92998	[11.186671500000001, 31.245109808244447, 0.0008812153098955601, 25.915632651707806, 15.061800382007116, 3.9994474974863254]
2	11.3329	1.51834	[11.332902500000001, 47.993586390784884, 0.000953690833394639, 41.253996330175674, 14.70267849845804, 3.9994474445276773]
3	11.5157	1.13003	[11.515691250000001, 45.98411168826264, 0.0010730609840013615, 41.66557587635503, 14.289850736291331, 3.9994474884143494]
4	11.6985	0.86157	[11.698480000000002, 22.930781265307775, 0.0012439193456539159, 22.21204324484349, 13.972008874674328, 3.9994474895586256]
5	12.4296	0.445195	[12.429635000000001, 0.20911692785493005, 0.002759769064157063, 0.27429027407561174, 10.808746084896889, 3.1811754682677393]
6	13.1608	0.310968	[13.16079, 0.009631616082056482, 0.006943866039374457, 0.046490852889144896, 15.300965051747282, 2.5701585587584246]
7	14.6231	0.197954	[14.6231, 0.013129372248081, 0.6279792112012191, 70.99570227602267, 748.6719874491437, 1.5039085278819757]
8	14.6231	0.197954	[14.6231, 0.013129372248081, 0.6279792112012191, 70.99570227602267, 748.6719874491437, 1.5039085278819757]
9	16.0854	0.518704	[16.08541, 0.001789671987828439, 0.2624113975940549, 1080.3131589593268, 1059.7700674254347, 3.150100153771679]
10	16.8166	0.890224	[16.816565, 0.11302631423316344, 0.13408760230209238, 7698.02241897186, 338.029405238132, 3.91429846324835]
11	17.1821	1.21674	[17.1821425, 3.3464815112493747, 0.08205409054111046, 35647.20767560079, 202.09035808358996, 3.9989855726077326]
12	17.5477	1.65585	[17.54772, 5.001524670530603e-05, 0.05572682147368509, 70.13181279137007, 675.2681392566664, 3.9992068413345714]
13	17.7305	1.91767	[17.730508750000002, 5.0103178298755003e-05, 0.044666775097190935, 126.57137518458151, 779.7801853578886, 3.9956438005990362]
14	17.9133	2.2008	[17.913297500000002, 5.00727529447463e-05, 0.036039928713363784, 239.98860887124127, 907.9559197692802, 3.9994243099779943]
15	18.0961	2.50786	[18.096086250000003, 5.000001480758478e-05, 0.030808931905085983, 35964.46585918256, 3163.291008868966, 3.999446879930917]
