## Supplementary Data 1 for "GAMES: A dynamic model development workflow for rigorous characterization of synthetic genetic systems": PROFILE LIKELIHOOD RESULTS k_bind.xlsx

### Sheet: k_bind
	fixed k_bind	fixed k_bind PL	fixed k_bind all params
0	0.000297536	2.58623	[12.477189156865967, 49.84832086408731, 0.000297535625, 48.38672710891805, 16.786950437817776, 3.9994474704211953]
1	0.000321016	2.38646	[12.376734446873318, 45.881116091167684, 0.000321015625, 45.30245310777511, 16.72222773104272, 3.99944707222592]
2	0.000366875	2.07045	[12.230305788672228, 49.762540961405236, 0.000366875, 50.82994719633985, 16.629526297166993, 3.9994474330739695]
3	0.000458594	1.63736	[12.061888385040527, 39.55287644027466, 0.00045859375, 43.46552405646666, 16.58230876459959, 3.9994472113974977]
4	0.000550313	1.35902	[12.016556077766149, 12.491922960954868, 0.0005503125, 13.903718579640838, 15.528701109662755, 3.8447052140502302]
5	0.00073375	1.02225	[12.029746529403578, 1.8462920273140857, 0.00073375, 2.018473649980385, 13.354746781364321, 3.549645541628147]
6	0.0014675	0.58045	[12.270124980788074, 40.82334868747429, 0.0014675, 51.016750293473955, 10.524326293492445, 3.0585424231894804]
7	0.002935	0.398755	[12.804692800335525, 0.008646401763030115, 0.002935, 0.03600714854460199, 18.777597561837947, 3.1623607114238412]
8	0.00587	0.304965	[13.371184748802838, 0.031239116516281643, 0.00587, 0.22483928135352185, 23.535875038790046, 3.240530939423949]
9	0.01174	0.25588	[13.801400066222, 48.05058412356694, 0.01174, 601.0956723260176, 25.633439321406215, 2.7531102766189024]
10	0.02348	0.228674	[14.083342918920392, 2.5886835782274247, 0.02348, 53.434903995808625, 28.39407215936269, 2.364873306991412]
11	0.04696	0.211479	[14.328883358618894, 0.0012139555020298988, 0.04696, 0.04893526682603717, 35.959501149443916, 2.059252281275194]
12	0.09392	0.201154	[14.483232749236198, 0.02353778425369631, 0.09392, 2.0619824438704457, 50.760531472295476, 1.8057582903089415]
13	0.14088	0.196567	[14.564155210440038, 0.03499676034933046, 0.14088, 8.062400682517424, 89.45456591105012, 1.6255051634828117]
14	0.18784	0.194872	[14.627681227611442, 0.06704175125101869, 0.18784, 80.40397499733831, 268.40673465054886, 1.5311911643657046]
15	0.2348	0.193303	[14.655496628526329, 0.0010081821763392044, 0.2348, 3474.119886947402, 52238.860141648955, 1.5168720181685753]
16	0.2348	0.193303	[14.655496628526329, 0.0010081821763392044, 0.2348, 3474.119886947402, 52238.860141648955, 1.5168720181685753]
17	0.28176	0.193106	[14.676105986332475, 5.516378537026681e-05, 0.28176, 3.058993427816828, 3329.9128027847937, 1.5395074608745358]
18	0.32872	0.193503	[14.619108767177591, 0.13070377519852053, 0.32872, 2362.8136858449434, 1674.7108543414324, 1.4964759205801845]
19	0.37568	0.194169	[14.63475132185574, 0.2982051486806684, 0.37568, 3496.1203280491995, 1253.7481105782072, 1.5180779131398592]
20	0.42264	0.195301	[14.5991515979219, 0.31723988627344574, 0.42264, 570.5994125503066, 353.69912686282726, 1.503394523915678]
21	0.4696	0.195394	[14.63712205410279, 0.016490424301458688, 0.4696, 945.2621587569412, 3570.412842151765, 1.5168617275320977]
22	0.51656	0.196234	[14.644058822331958, 0.00022897065631977964, 0.51656, 151.8638576668334, 17378.564315909527, 1.5259196640766137]
23	0.56352	0.198641	[14.549588811186313, 0.006885023855399541, 0.56352, 626.3684844076513, 5503.243714487248, 1.4398616958181434]
24	0.61048	0.197219	[14.593200034243843, 0.19067366983229392, 0.61048, 20772.918886929998, 5768.505922996346, 1.485909820294672]
25	0.65744	0.198292	[14.566158572741122, 0.00040939564822213244, 0.65744, 1020.8041818986327, 49669.474142976505, 1.4722742313295394]
26	0.7044	0.198875	[14.60697707971355, 0.005683682138514638, 0.7044, 1083.0702428430805, 8163.64426011333, 1.4837448940891513]
27	0.75136	0.20039	[14.535921495183967, 0.023841401855392925, 0.75136, 238.26664589816602, 1189.3938066192402, 1.4450504518616545]
28	0.79832	0.199514	[14.593638808501645, 0.00036047933157202215, 0.79832, 60.88694629507441, 7697.965951645555, 1.49182375103639]
29	0.84528	0.200907	[14.606183957605985, 0.0036073599366004665, 0.84528, 14.19132399955675, 610.3650281240625, 1.5164027381929412]
30	0.89224	0.200445	[14.582880993400172, 0.5784288675305501, 0.89224, 6150.5651263986965, 1197.4734445550184, 1.4809859199191133]
31	0.9392	0.202343	[14.532999942328221, 0.006433877697483836, 0.9392, 799.2002839760872, 6929.628903807104, 1.4310066464653588]
32	0.98616	0.201188	[14.584519148521425, 0.003322121878094201, 0.98616, 117.62004325552299, 2720.4015007499715, 1.4806076148535028]
33	1.03312	0.203327	[14.530210450876286, 0.021042092877802634, 1.03312, 181.13924083010815, 1070.5495590841897, 1.4315418590504372]
34	1.08008	0.202106	[14.564656207888833, 0.00041584744309963023, 1.0800800000000002, 10.549724804848042, 2227.243651506719, 1.4699955398504174]
35	1.12704	0.202614	[14.55084236591261, 0.0026872057696636863, 1.12704, 297.691274395922, 6230.076881898931, 1.4581622389145137]
36	1.174	0.202628	[14.578559969372737, 9.063877994764879e-05, 1.174, 185.39910168718026, 42346.710991269516, 1.478350801217484]
37	1.22096	0.203357	[14.576769649538775, 0.17906009401760115, 1.2209599999999998, 863.7465535207041, 697.9422276521369, 1.4776065129839444]
38	1.26792	0.20334	[14.57499929313241, 0.0037947091839725714, 1.2679199999999997, 371.55307124476394, 5469.784432506143, 1.4795399281229002]
39	1.31488	0.203616	[14.553183322031229, 0.0012256614828270148, 1.3148799999999996, 392.362428191792, 12802.124035375491, 1.454987978752998]
40	1.36184	0.203798	[14.559177172513524, 0.0022451617923810578, 1.3618399999999995, 370.95949523380614, 7978.502864489287, 1.465188146647482]
41	1.4088	0.205322	[14.52086405859921, 2.8474926746645144, 1.4087999999999994, 26883.859891577984, 1142.4444360627094, 1.4305348779805764]
42	1.45576	0.205005	[14.588369847451528, 0.0020019786283169715, 1.4557599999999993, 275.44622200325074, 6755.145963219968, 1.4931533722448709]
43	1.50272	0.20474	[14.564733681303148, 0.01815119102097248, 1.5027199999999992, 183.12831933168604, 1170.9933664413606, 1.4746164551567926]
44	1.54968	0.209337	[14.487908212058057, 4.220465156366697, 1.549679999999999, 7531.041442930324, 339.46910718321544, 1.4133894569722862]
45	1.59664	0.205383	[14.569483885670659, 2.4416143399510495, 1.596639999999999, 17500.98017767418, 930.3423965594442, 1.4806466674595187]
46	1.6436	0.205995	[14.581884376933235, 0.008314847151057179, 1.6435999999999988, 688.9851154117619, 4813.860599600487, 1.4685160921981097]
47	1.69056	0.206126	[14.576538545865532, 1.3147916300234335, 1.6905599999999987, 10777.92431840602, 1023.6842653211089, 1.4864336455879008]
48	1.73752	0.206401	[14.575237814962652, 0.0012182931657169984, 1.7375199999999986, 2779.392748375599, 44272.340525008956, 1.4900802244186213]
49	1.78448	0.206531	[14.573227401874503, 0.01735373356300586, 1.7844799999999985, 3926.263248530935, 9434.332925495006, 1.4754569811153546]
50	1.83144	0.206439	[14.538991459442684, 0.1083626265569434, 1.8314399999999984, 2843.642641962287, 2267.568025108018, 1.4569817357121329]
51	1.8784	0.2064	[14.569002558561701, 0.23302634069795777, 1.8783999999999983, 31239.095158058586, 6860.651444079649, 1.4652841572300328]
52	1.92536	0.206524	[14.538840870368016, 0.0014344455255441558, 1.9253599999999982, 222.2016568889747, 7892.903719635913, 1.446313074378268]
53	1.97232	0.206895	[14.542828765973166, 0.0004355461190950049, 1.972319999999998, 1.9611557612808432, 682.0769635770977, 1.461271586399701]
54	2.01928	0.20678	[14.544921965001565, 0.0015199340990156834, 2.019279999999998, 3678.9654618825334, 52394.74018366826, 1.4518242987978156]
55	2.06624	0.207435	[14.531645252237224, 1.1275824303254038, 2.066239999999998, 3468.064032952018, 521.4311601535617, 1.4546904160278515]
56	2.1132	0.208779	[14.490601569624518, 0.35708753770912227, 2.1131999999999977, 32463.323198188464, 5705.3135581666165, 1.4194005219194594]
57	2.16016	0.207573	[14.54492758860169, 0.4952797958072134, 2.1601599999999976, 10806.979615128846, 2009.7727799906988, 1.4462064371864678]
58	2.20712	0.207479	[14.546916437948127, 0.019632433832259235, 2.2071199999999975, 1021.2973562147685, 3676.413123380066, 1.4501973320567538]
59	2.25408	0.208184	[14.52021379341413, 0.38089653022736736, 2.2540799999999974, 2964.155978529618, 1021.023971648404, 1.4398380543273186]
60	2.30104	0.207867	[14.529921765171528, 0.0026303395061912623, 2.3010399999999973, 2092.5098129620146, 25158.89367862882, 1.4377887359636372]
61	2.348	0.208238	[14.536326385461724, 3.549317412976448, 2.347999999999997, 16213.568538086223, 684.6943120395666, 1.4488860418058354]
62	2.39496	0.20873	[14.511538552638074, 0.003500150477968384, 2.394959999999997, 10324.541665809696, 64189.39229627291, 1.4259056234071406]
63	2.44192	0.208798	[14.519961146343716, 0.0021768038978349676, 2.441919999999997, 12.031525807978573, 806.6831876302718, 1.4498508901425304]
64	2.48888	0.208652	[14.537363282673756, 8.242996156300551e-05, 2.488879999999997, 119.74920506090216, 36117.63931553659, 1.4633179164492123]
65	2.53584	0.208519	[14.524927756431326, 0.0015287064638125313, 2.5358399999999968, 190.5359040277682, 6990.679436119825, 1.4373281615876232]
