## Supplementary Data 1 for "GAMES: A dynamic model development workflow for rigorous characterization of synthetic genetic systems": PROFILE LIKELIHOOD RESULTS km.xlsx

### Sheet: km
	fixed km	fixed km PL	fixed km all params
0	4.40483	0.274273	[14.08265401847732, 0.38998082632898123, 0.9585781988366736, 1.185595564150435, 4.404828999999662, 1.7167515754995086]
1	22.0241	0.234892	[14.008380306595507, 8.961677256350812, 0.06007488654979442, 246.51749251856904, 22.02414499999966, 1.7536866247625917]
2	44.0483	0.203999	[14.403642627375302, 29.42322283507877, 0.1323204224055652, 2117.6401481099983, 44.04828999999966, 1.775806073571951]
3	88.0966	0.195991	[14.567149799239981, 42.89629779637169, 0.15191863895355232, 9541.659358643315, 88.09657999999966, 1.637016537756549]
4	176.193	0.194915	[14.590584335114343, 6.348544696818686, 0.23529467477878913, 3992.6786073503645, 176.19315999999966, 1.5343768513760911]
5	352.386	0.194239	[14.657684009511037, 8.319266420628971e-05, 0.3458859994831131, 0.1501352299685277, 352.38631999999967, 1.5534014607003317]
6	704.773	0.193555	[14.615074154748786, 2.355327505239849, 0.2926019378933447, 11697.642493420659, 704.7726399999997, 1.4969427106144058]
7	1057.16	0.194145	[14.600324288801838, 3.054676053042605, 0.3091971205979996, 27100.84232097019, 1057.1589599999998, 1.4808930062782475]
8	1409.55	0.193106	[14.676295969064387, 0.5360593499126116, 0.2554627069866635, 8133.24217739735, 1409.5452799999998, 1.5345803061520282]
9	1761.93	0.193202	[14.644345328041048, 0.8482826495980124, 0.26979306764709765, 16856.647080341965, 1761.9316, 1.5042346032943494]
10	1761.93	0.193202	[14.644345328041048, 0.8482826495980124, 0.26979306764709765, 16856.647080341965, 1761.9316, 1.5042346032943494]
11	2114.32	0.193368	[14.69397277875359, 0.06280870477486519, 0.2592738832809703, 1818.7601021414298, 2114.31792, 1.5541392083984868]
12	2466.7	0.194016	[14.621596045082795, 0.04804329876594569, 0.27622873471213955, 1561.3692628763688, 2466.70424, 1.4840828663368624]
13	2819.09	0.194982	[14.619190612020752, 0.90696834054959, 0.23729832246690133, 34010.194109337965, 2819.09056, 1.4953957520852097]
14	3171.48	0.193996	[14.7162929919124, 0.20204173382007118, 0.27852801568205054, 10939.222883983652, 3171.47688, 1.558540952703161]
15	3523.86	0.194477	[14.653149957796309, 0.5147397694560926, 0.20553706326191387, 29493.869083161127, 3523.8632000000002, 1.519795821628791]
16	3876.25	0.19333	[14.636813726039117, 0.15414768198548895, 0.33945207732631505, 10008.94729480936, 3876.2495200000003, 1.5072393070949737]
17	4228.64	0.193852	[14.679143066969942, 0.020803751600803517, 0.339511760442203, 1683.3455789447416, 4228.63584, 1.5451576791070232]
18	4581.02	0.194409	[14.634391839932114, 0.12234827589923344, 0.33938646665131583, 9791.59208274812, 4581.0221599999995, 1.5091465371636028]
19	4933.41	0.194106	[14.726542996396867, 0.1838479427377652, 0.2300032664292629, 20717.69501993122, 4933.408479999999, 1.565972460608329]
20	5285.79	0.193448	[14.61785310256614, 0.0014480017190726016, 0.31066838919844464, 143.98738636387003, 5285.794799999999, 1.4955828807419778]
21	5638.18	0.194565	[14.644974503807022, 0.0009741512699017568, 0.2046895249954957, 111.17986608501971, 5638.181119999998, 1.5032780948180533]
22	5990.57	0.192893	[14.655403036590794, 0.000526543128086404, 0.2780802270792363, 68.57305983351877, 5990.567439999998, 1.5167656170008077]
23	6342.95	0.195144	[14.58381556466856, 0.18857571550276225, 0.3911566196254447, 22764.11367584327, 6342.953759999998, 1.4666128013757245]
24	6695.34	0.193439	[14.659982188274144, 0.013618994919381441, 0.33542865966091934, 2079.7932260818975, 6695.340079999997, 1.5150766005543261]
25	7047.73	0.193245	[14.663587462489318, 0.15572446442942306, 0.2482041069836476, 25904.758422309802, 7047.726399999997, 1.5129818896995075]
26	7400.11	0.193385	[14.66872429789624, 0.05398672988706809, 0.32965468003086246, 10106.335086754409, 7400.112719999996, 1.5266889958730725]
27	7752.5	0.193376	[14.623927414117382, 0.12801650300894793, 0.2972132954146941, 22552.701494143468, 7752.499039999996, 1.4955446355669086]
28	8104.89	0.193067	[14.65950172274097, 0.08758292726353326, 0.29037937404344794, 18234.297900327336, 8104.885359999996, 1.5156881139765375]
29	8457.27	0.193116	[14.64377115641127, 0.02090907509221013, 0.3143288789101497, 4427.218587618615, 8457.271679999996, 1.5112720469005962]
30	8809.66	0.196943	[14.56181132896772, 0.01271427769195814, 0.3700094153298982, 2346.876095822405, 8809.657999999996, 1.441080341929465]
31	9162.04	0.194809	[14.702908804138396, 5.0016865356121684e-05, 0.19355970084044666, 13.918565020249401, 9162.044319999995, 1.5481881888128468]
32	9514.43	0.193278	[14.654933782529815, 0.021984231464247234, 0.2769204137318941, 5708.089833912261, 9514.430639999995, 1.5072591480987536]
33	9866.82	0.193231	[14.687424273785723, 0.008596786540046664, 0.26174622035705125, 2622.033939851225, 9866.816959999995, 1.537489157661095]
34	10219.2	0.193564	[14.637954061896943, 0.09149306724931927, 0.3528570032589031, 25301.399112716128, 10219.203279999994, 1.507582494878906]
35	10571.6	0.194378	[14.60439120856928, 0.023137442694849124, 0.3197074138857905, 6317.215885964619, 10571.589599999994, 1.4971912280113275]
36	10924	0.193521	[14.631625901799236, 0.0024607265474203524, 0.25326794441995765, 730.8564523837191, 10923.975919999993, 1.4967092611610522]
37	11276.4	0.193243	[14.683320704223426, 8.615233239644553e-05, 0.2342015228092443, 31.430799606779587, 11276.362239999993, 1.535759142865987]
38	11628.7	0.196658	[14.655280110392932, 0.06874184161716074, 0.23255223775645426, 23171.600015618624, 11628.748559999993, 1.525905044566989]
39	11981.1	0.193993	[14.67563844539526, 0.09075848843124072, 0.20860306736832648, 34968.885080499735, 11981.134879999992, 1.5238319782880034]
40	12333.5	0.194007	[14.711637712295449, 0.01753391868570988, 0.21924213863020955, 8040.280634422592, 12333.521199999992, 1.5564234193902697]
41	12685.9	0.194004	[14.60229817346043, 0.0004750985712327, 0.3375448294441719, 166.9649622360632, 12685.907519999992, 1.4819630187137391]
42	13038.3	0.19391	[14.660142236282981, 0.0617962817521903, 0.24682117943016285, 26161.373420284235, 13038.293839999991, 1.5059671114541864]
43	13390.7	0.194028	[14.709208060653834, 0.00015855929401074935, 0.28157562878430487, 85.16869739134881, 13390.68015999999, 1.5694058336120194]
44	13743.1	0.193804	[14.665372069726935, 0.0002488791012768627, 0.21953244045167083, 116.39688920393678, 13743.06647999999, 1.516433615876858]
45	14095.5	0.193607	[14.62187712709582, 0.016444130383149225, 0.29964679972032027, 6929.760528390582, 14095.45279999999, 1.490649583500526]
46	14447.8	0.193037	[14.685015936831126, 0.0001158264039957579, 0.26911244147315894, 63.0344739307596, 14447.83911999999, 1.5415525633685578]
47	14800.2	0.19362	[14.624715728926034, 0.0005235263835208553, 0.2582779766383544, 241.82590027055866, 14800.22543999999, 1.4957068037109147]
48	15152.6	0.193509	[14.710227248446325, 0.010414735130504962, 0.25489189150351654, 6530.617571724389, 15152.611759999989, 1.5576766019113182]
49	15505	0.193206	[14.6742431522648, 0.004361288001793821, 0.3107796179062683, 2602.066146505539, 15504.998079999988, 1.5367194639971098]
50	15857.4	0.195979	[14.672766285891989, 0.0005475781357091763, 0.1778491139968045, 317.03107355562565, 15857.384399999988, 1.5237544329142834]
51	16209.8	0.195578	[14.753292706778312, 0.003433282319032903, 0.2817898180721417, 2805.3179101221913, 16209.770719999988, 1.5953675966046728]
52	16562.2	0.193389	[14.65185363846762, 8.086190630223557e-05, 0.2527831674798045, 48.499763576579085, 16562.157039999987, 1.507148205568014]
53	16914.5	0.196615	[14.583620323644777, 0.002361495931808765, 0.22535047530163155, 1179.3239407555545, 16914.54335999999, 1.4572552612372482]
54	17266.9	0.194822	[14.597362865579818, 0.024596860372047943, 0.28674552100141315, 13472.433875681227, 17266.92967999999, 1.4680309056502143]
55	17619.3	0.194586	[14.615654213308614, 0.004628188576340405, 0.2568282791452019, 2699.206185857833, 17619.31599999999, 1.4759297183819953]
56	17971.7	0.193086	[14.637038288577106, 0.002966454437275339, 0.2795828012662959, 1918.8156372464548, 17971.702319999993, 1.5048217903845915]
57	18324.1	0.193165	[14.66450866205401, 9.101576403097954e-05, 0.23805777555493504, 65.76876456843807, 18324.088639999994, 1.5226976471016518]
58	18676.5	0.193611	[14.635294404369516, 0.00011504304430818328, 0.23999230454795115, 77.37216666050674, 18676.474959999996, 1.49871821294992]
59	19028.9	0.193762	[14.650788621856089, 0.013571751861285668, 0.22117654215912877, 9850.395819178158, 19028.861279999997, 1.5087245925635648]
