## Supplementary Data 1 for "GAMES: A dynamic model development workflow for rigorous characterization of synthetic genetic systems": PROFILE LIKELIHOOD RESULTS m.xlsx

### Sheet: m
	fixed m	fixed m PL	fixed m all params
0	0.0423301	0.200938	[14.733996682008437, 0.00016092180632934372, 0.17407539636153366, 0.0423301125000071, 102.33459265893767, 1.7591553206502417]
1	0.0568953	0.194121	[14.681297752299523, 5.0000035707512314e-05, 0.21806749109962603, 0.0568953125000071, 260.91883983105527, 1.581222977704309]
2	0.113791	0.195262	[14.571519968680972, 0.00023529114821297804, 0.19774546038779678, 0.1137906250000071, 143.3190907216882, 1.5404920021020059]
3	0.227581	0.194385	[14.6414268342594, 0.00023062520713525893, 0.19335827453011703, 0.2275812500000071, 231.93649886319955, 1.544649503600857]
4	0.455163	0.19323	[14.655354681211987, 9.808656493818729e-05, 0.23565161227295217, 0.4551625000000071, 659.1313078274522, 1.527160695182587]
5	0.910325	0.195522	[14.549131573984148, 0.0031586531737876618, 0.19773777835582165, 0.910325000000007, 102.68817720158715, 1.5832200976210702]
6	1.82065	0.195384	[14.584770283926726, 0.003972092866461582, 0.1785173825560431, 1.820650000000007, 138.19618363682815, 1.5538958877021427]
7	3.6413	0.196382	[14.660910730580403, 0.011380386586247222, 0.21076380505262016, 3.641300000000007, 115.00275541222194, 1.6714540094583679]
8	7.2826	0.197994	[14.540851797536096, 0.03735519044125362, 0.16367829591798752, 7.282600000000007, 77.86397935413322, 1.6179493429973695]
9	14.5652	0.200766	[14.47197659306339, 0.16682492061849338, 0.1354677256875302, 14.565200000000006, 51.42229646978983, 1.7838492877448209]
10	29.1304	0.196628	[14.572867596093594, 0.16930411768899806, 0.1480417011099537, 29.130400000000005, 75.58405654515335, 1.6890468038878013]
11	58.2608	0.195432	[14.603444349025295, 8.336140878349915e-05, 0.23900877413290578, 58.2608, 20936.174265850586, 1.4696877085292528]
12	87.3912	0.194353	[14.608767333478763, 5.01201722546566e-05, 0.25370733426725295, 87.3912, 37620.46319932907, 1.4822210947215861]
13	116.522	0.192953	[14.665454299559249, 0.0005023160537195484, 0.26325177949576495, 116.52159999999999, 8670.609818900815, 1.5263271633056463]
14	145.652	0.194403	[14.684457167333004, 0.00028614966734872454, 0.19875386242597828, 145.652, 14110.85488060294, 1.5312830507590631]
15	145.652	0.194403	[14.684457167333004, 0.00028614966734872454, 0.19875386242597828, 145.652, 14110.85488060294, 1.5312830507590631]
16	174.782	0.196402	[14.552705932277107, 0.13866746917542674, 0.33991850494299103, 174.7824, 273.59830513624456, 1.4743567277232688]
17	203.913	0.194366	[14.63922733408367, 8.767515550390544e-05, 0.21584504321396253, 203.9128, 42774.492757888256, 1.4957425883252953]
18	233.043	0.194398	[14.67437679898807, 0.04168249934080825, 0.3704301119096928, 233.0432, 739.4206470034729, 1.5484783580528791]
19	262.174	0.194066	[14.693232559380274, 6.368518281305111e-05, 0.30002557132916463, 262.1736, 50839.471706356875, 1.5619882388790698]
20	291.304	0.194065	[14.695230157120797, 0.0012882966645828664, 0.2092477392719262, 291.30400000000003, 8217.809696658229, 1.535072356892111]
21	320.434	0.198971	[14.514916206296148, 0.8307007703442619, 0.18923029846759523, 320.43440000000004, 118.17273977991668, 1.5109502401287287]
22	349.565	0.195608	[14.580575424406033, 0.3723034013786818, 0.2285741679370055, 349.56480000000005, 224.8546613113058, 1.4977446991039494]
23	378.695	0.195945	[14.58640503987627, 0.0014207901036478287, 0.25870770994994013, 378.69520000000006, 11068.594185111646, 1.4556003130533754]
24	407.826	0.195078	[14.637128682240029, 1.283185618952061, 0.1961048345533385, 407.82560000000007, 112.59612571574607, 1.6425716897457954]
25	436.956	0.195849	[14.650129284445452, 1.5394841465419886, 0.1749831226225678, 436.9560000000001, 105.2744022960049, 1.668785024288557]
26	466.086	0.196017	[14.56050945031076, 0.683726972414307, 0.21894006293951587, 466.0864000000001, 186.05768781232456, 1.5150416530784887]
27	495.217	0.194739	[14.717327909795545, 0.002431289528308659, 0.20317298317686355, 495.2168000000001, 7273.725791080893, 1.5642684434101022]
28	524.347	0.199467	[14.506112062843064, 0.9369099316340439, 0.25432291024246917, 524.3472, 154.9462914147513, 1.475033150727507]
29	553.478	0.196685	[14.552530866691951, 3.356618104010644, 0.1542839072838101, 553.4776, 73.28964935678468, 1.6837756421138872]
30	582.608	0.198259	[14.568466756993153, 0.005793984277399566, 0.6189920343789601, 582.6080000000001, 5725.898156259969, 1.4537199206445]
31	611.738	0.197984	[14.557086297916777, 0.7487580843214956, 0.4948364388821609, 611.7384000000001, 202.727639730829, 1.5003763290931302]
32	640.869	0.19878	[14.496285748449246, 2.6183681044235763, 0.16844809970117466, 640.8688000000001, 88.68279844874814, 1.5553776906437506]
33	669.999	0.196011	[14.600106043848148, 3.055806109629256, 0.19505078059846798, 669.9992000000001, 88.89296191967031, 1.658075004293023]
34	699.13	0.197839	[14.595009188834377, 0.0002727386076938367, 0.19447605953945865, 699.1296000000001, 50645.236269464585, 1.460683684524608]
35	728.26	0.195353	[14.686731539324217, 0.11829427333897204, 0.2065961474118523, 728.2600000000001, 761.6541495966684, 1.5267552299226639]
36	757.39	0.198614	[14.692228840836517, 1.6591262395950181, 0.1470598621657345, 757.3904000000001, 145.2668752414783, 1.6287564549172675]
37	786.521	0.193209	[14.679015019322275, 0.19119875335688388, 0.26646840441204944, 786.5208000000001, 597.6047411798671, 1.5480882377790848]
38	815.651	0.196525	[14.549597507694456, 0.9815524701897312, 0.3375961588535798, 815.6512000000001, 204.70157284132003, 1.4885589635431669]
39	844.782	0.195826	[14.760474024828962, 0.016956661356050916, 0.27193962494698026, 844.7816000000001, 2791.4995395048354, 1.5995788979200816]
40	873.912	0.19355	[14.616592660292872, 0.004334233347300658, 0.2926824800452332, 873.9120000000001, 8574.56974409131, 1.4890991509560307]
41	903.042	0.195555	[14.603861018844439, 0.045347698923762114, 0.22698692017531044, 903.0424000000002, 1815.108644139026, 1.4699748298873008]
42	932.173	0.193291	[14.659832399404413, 0.21484586421328433, 0.3119364125843032, 932.1728000000002, 627.1280113409483, 1.5367426878300898]
43	961.303	0.193768	[14.63424077469881, 0.22287521677073244, 0.3589657816497885, 961.3032000000002, 632.4802678696174, 1.515230981038787]
44	990.434	0.194239	[14.61928344992104, 0.035926434686688664, 0.2845713121129216, 990.4336000000002, 2224.603957802423, 1.4794260896483467]
45	1019.56	0.194757	[14.590939045410485, 0.16380783985090394, 0.28665113709744133, 1019.5640000000002, 812.4984886451964, 1.4755199117390545]
46	1048.69	0.193986	[14.691062712154961, 0.6608865214299248, 0.2817393548228467, 1048.6944, 318.4808561783265, 1.56890649322227]
47	1077.82	0.197679	[14.614350958718667, 0.02031769415620441, 0.17844730324801916, 1077.8248, 3525.5105089479553, 1.4776884052426602]
48	1106.96	0.196692	[14.57495495420259, 2.946421055525316, 0.3546381889819479, 1106.9552, 123.56939218779945, 1.573870747666374]
49	1136.09	0.194014	[14.651619719144481, 0.0028533155450638625, 0.21724445321771182, 1136.0856, 12805.326264209734, 1.5050156673507318]
50	1165.22	0.194627	[14.600906360645858, 0.005055376785391797, 0.28352430058604655, 1165.2160000000001, 9724.581192887397, 1.468640036251639]
51	1194.35	0.194584	[14.629718122352457, 2.076514236096953, 0.18192458165084716, 1194.3464000000001, 164.70017069666403, 1.5761082498419874]
52	1223.48	0.198361	[14.6970222205308, 0.3394741475382768, 0.1518407145218735, 1223.4768000000001, 548.7798620892366, 1.5528471776201243]
53	1252.61	0.196196	[14.576909220063397, 0.0016458805555295576, 0.2656752460767659, 1252.6072000000001, 23177.22198774938, 1.4531376597473755]
54	1281.74	0.193837	[14.701297446295554, 0.0060246811323982664, 0.30138883031907254, 1281.7376000000002, 7533.269408004267, 1.5613800758995269]
55	1310.87	0.193942	[14.609506506172051, 0.2698789411372547, 0.28113788502819215, 1310.8680000000002, 691.9339697902733, 1.4874734622900214]
56	1340	0.19435	[14.70583924402053, 0.024487156228689858, 0.24364488960897482, 1339.9984000000002, 3271.6562906762083, 1.5526063563523969]
57	1369.13	0.19368	[14.619556362444655, 1.3089223755973833, 0.28866522363567676, 1369.1288000000002, 244.46731435174075, 1.534606032443064]
58	1398.26	0.193014	[14.666548623253211, 0.04896542982037437, 0.24933823487306025, 1398.2592000000002, 2185.2596058477243, 1.5238740750075024]
59	1427.39	0.194002	[14.643179314346563, 0.005157022850970486, 0.356605628512031, 1427.3896000000002, 10058.804934818076, 1.5009725510798764]
60	1456.52	0.197679	[14.683035636752427, 5.569312632546017, 0.15664307309808, 1456.5200000000002, 100.83757209002701, 1.7081403351114735]
61	1485.65	0.193877	[14.711593379078552, 0.004613003525670732, 0.293897791278556, 1485.6504000000002, 9776.273321653356, 1.5577084853929097]
62	1514.78	0.200068	[14.708313176770773, 3.3730609178828583, 0.1292873576203048, 1514.7808000000002, 139.67992592589096, 1.6518977522704414]
63	1543.91	0.193251	[14.674822982363441, 0.6241777171150882, 0.26113801922697494, 1543.9112000000002, 431.2101758823446, 1.5542148412040078]
64	1573.04	0.193497	[14.624650099506484, 0.0003741457184696157, 0.2568822923912379, 1573.0416000000002, 63099.09507129988, 1.500805027240638]
