## Supplementary Data 1 for "GAMES: A dynamic model development workflow for rigorous characterization of synthetic genetic systems": PROFILE LIKELIHOOD RESULTS n.xlsx

### Sheet: n
	fixed n	fixed n PL	fixed n all params
0	0.994641	0.719026	[13.858987819479994, 0.008186752899237325, 29.882194360370956, 345.36581540710324, 0.5465229977906176, 0.9946405000000001]
1	1.0096	0.6542	[13.891350742909768, 7.764442897938655e-05, 49.91510942302917, 1790.1706690725712, 685.7920124869258, 1.0095975000000001]
2	1.04699	0.519068	[13.970355769429052, 0.00010118956180604825, 9.773161468050551, 1479.7990308506064, 6668.506979584502, 1.04699]
3	1.19656	0.288401	[14.241576280221517, 0.03440962255735323, 12.24826995656885, 8736.196538462347, 12903.776272792515, 1.19656]
4	1.4957	0.19331	[14.62263512871285, 0.002071760648752233, 0.29657664110512016, 3898.9884156162734, 37433.9450416302, 1.4957]
5	1.4957	0.19331	[14.62263512871285, 0.002071760648752233, 0.29657664110512016, 3898.9884156162734, 37433.9450416302, 1.4957]
6	1.79484	0.199901	[14.551139871236074, 7.984718153412062, 0.10355089904201074, 861.3587307543071, 58.593567406354296, 1.79484]
7	2.09398	0.20871	[14.462930211680524, 12.301417855355224, 0.07869592907301934, 565.5321535404197, 39.52856582399525, 2.09398]
8	2.39312	0.217003	[14.433200794518191, 12.022385730965398, 0.05654816288873848, 370.2941742293187, 35.39588599283141, 2.39312]
9	2.69226	0.224408	[14.371247560487301, 29.177354304650944, 0.04070539300021439, 648.3122870747205, 32.8591068371216, 2.69226]
10	2.9914	0.23036	[14.37968934637075, 3.392987951152383, 0.03876219573182324, 62.243190879132285, 32.42909337063362, 2.9914]
11	3.29054	0.235442	[14.352371376009781, 35.01684462866571, 0.03444120455446067, 532.3582848866112, 31.895969632761837, 3.29054]
12	3.58968	0.239771	[14.33360838989965, 27.385825555349214, 0.03172906336816502, 358.22855814034335, 31.74421975701241, 3.58968]
13	3.88882	0.243542	[14.312681990961618, 4.485366131219408, 0.0295613846579195, 51.44670860305299, 31.70663375018273, 3.88882]
14	4.18796	0.246913	[14.301745359239263, 14.56436705721058, 0.028434967255178183, 149.9612915474559, 31.838162753104175, 4.18796]
