## Supplementary Data 1 for "GAMES: A dynamic model development workflow for rigorous characterization of synthetic genetic systems": PEM EVALUATION DATA NOISE.xlsx

### Sheet:  PEM EVALUATION DATA NOISE 1
	L	DBD_20	DBD_10
0	0.00771713	0.0165683	0
1	0	0.0513288	0.0315892
2	0.0419384	0.109742	0.128981
3	0.0352079	0.399106	0.351163
4	0.07168	1	0.399953
5	0.176833	0.953867	0.338679
6	0.319094	0.625396	0.194875
7	0.558482	0.316816	0.108113
8	0.885827
9	0.915755
10	1

### Sheet:  PEM EVALUATION DATA NOISE 2
	L	DBD_20	DBD_10
0	0.00122467	0.00134267	0.0397491
1	0.025155	0.0325879	0.0397349
2	0.010082	0.0672637	0.0353707
3	0.0448531	0.236784	0.240365
4	0.0970795	1	0.247342
5	0.181563	0.795423	0.186526
6	0.333569	0.309402	0.0647256
7	0.675024	0.0561614	0.0323724
8	0.960858
9	1
10	0.987292

### Sheet:  PEM EVALUATION DATA NOISE 3
	L	DBD_20	DBD_10
0	0	0	0.00257717
1	0.0168182	0	0
2	0.0290835	0.0465552	0.0516914
3	0.0413129	0.232958	0.171589
4	0.0979872	0.958437	0.238492
5	0.197611	1	0.190778
6	0.469614	0.428269	0.0573866
7	0.787806	0.0674154	0.0306975
8	0.904248
9	0.968465
10	1

### Sheet:  PEM EVALUATION DATA NOISE 4
	L	DBD_20	DBD_10
0	0.0278399	0	0.0128989
1	0.0355044	0.0589732	0.0351264
2	0.0948421	0.215898	0.170346
3	0.139858	0.51767	0.339196
4	0.224897	0.920496	0.422465
5	0.41393	1	0.429101
6	0.535331	0.715084	0.302195
7	0.688036	0.378714	0.167892
8	0.824652
9	0.916963
10	1

### Sheet:  PEM EVALUATION DATA NOISE 5
	L	DBD_20	DBD_10
0	0	0	0.0124494
1	0	0	0
2	0	0.00929378	0.0319886
3	0.0160478	0.0852751	0.0843209
4	0.0570295	0.660162	0.0919448
5	0.139699	1	0.0726571
6	0.344883	0.889468	0.0921381
7	0.575841	0.345592	0
8	0.758274
9	0.882607
10	1

### Sheet:  PEM EVALUATION DATA NOISE 6
	L	DBD_20	DBD_10
0	0.0024111	0	0
1	0.0429449	0.0881994	0.0600445
2	0.0395435	0.22121	0.248712
3	0.107285	0.523771	0.500381
4	0.186795	1	0.496372
5	0.336049	0.876934	0.376663
6	0.586335	0.635352	0.288487
7	0.932368	0.40056	0.202472
8	0.974309
9	0.989155
10	1

### Sheet:  PEM EVALUATION DATA NOISE 7
	L	DBD_20	DBD_10
0	0.0232117	0.0329085	0.00357516
1	0.0100372	0.0695427	0.0767683
2	0	0.22455	0.170936
3	0	0.511176	0.404778
4	0.0160983	1	0.476006
5	0.0567243	0.89523	0.325684
6	0.116963	0.499056	0.188442
7	0.249168	0.222211	0.0677899
8	0.41459
9	0.801797
10	1

### Sheet:  PEM EVALUATION DATA NOISE 8
	L	DBD_20	DBD_10
0	0	0.0172609	0
1	0	0.148469	0.147115
2	0.0266395	0.370109	0.343256
3	0.0822785	0.628444	0.612954
4	0.0860772	1	0.490795
5	0.139929	0.6124	0.302372
6	0.278155	0.346216	0.156077
7	0.510399	0.151997	0.0856928
8	0.863145
9	0.988416
10	1
