## Supplementary Data 1 for "GAMES: A dynamic model development workflow for rigorous characterization of synthetic genetic systems": PEM EVALUATION DATA RAW.xlsx

### Sheet:  PEM EVALUATION DATA RAW 1
	L	DBD_20	DBD_10
0	7.79208e-06	3.64322e-05	3.64322e-05
1	0.00850283	0.0354419	0.0349678
2	0.0188638	0.143434	0.139918
3	0.0410936	0.404688	0.347952
4	0.0850637	1	0.390743
5	0.165436	0.947143	0.316721
6	0.310884	0.6206	0.202704
7	0.579796	0.294808	0.0968574
8	0.902545
9	0.970685
10	1

### Sheet:  PEM EVALUATION DATA RAW 2
	L	DBD_20	DBD_10
0	8.34721e-05	0.000657132	0.000657132
1	0.00471604	0.00823028	0.00823027
2	0.0151326	0.0557963	0.0557962
3	0.0438478	0.24392	0.243537
4	0.0997254	1	0.2374
5	0.197264	0.786857	0.156617
6	0.372146	0.304073	0.0574669
7	0.698868	0.0697882	0.013987
8	0.999453
9	0.999831
10	1

### Sheet:  PEM EVALUATION DATA RAW 3
	L	DBD_20	DBD_10
0	6.52887e-05	0.000673437	0.000673437
1	0.00463725	0.00509012	0.00492534
2	0.0150898	0.0418663	0.0391337
3	0.0433061	0.219045	0.160378
4	0.105359	0.928195	0.216271
5	0.228088	1	0.167535
6	0.46656	0.413458	0.0635358
7	0.768406	0.0818411	0.0133641
8	0.893606
9	0.958498
10	1

### Sheet:  PEM EVALUATION DATA RAW 4
	L	DBD_20	DBD_10
0	5.39325e-05	0.000212016	0.000212016
1	0.0359676	0.061756	0.0531521
2	0.069017	0.199683	0.161284
3	0.129205	0.459849	0.316151
4	0.229999	0.879676	0.433885
5	0.373905	1	0.399935
6	0.538261	0.721073	0.280623
7	0.691929	0.400452	0.155774
8	0.819843
9	0.921168
10	1

### Sheet:  PEM EVALUATION DATA RAW 5
	L	DBD_20	DBD_10
0	0.000196582	0.00306617	0.00306617
1	0.00158294	0.00362422	0.00358668
2	0.00600428	0.0138668	0.012611
3	0.0207871	0.102263	0.0643643
4	0.0604161	0.689151	0.102242
5	0.151979	1	0.108219
6	0.349024	0.892371	0.0911259
7	0.611397	0.331967	0.0318451
8	0.789286
9	0.910946
10	1

### Sheet:  PEM EVALUATION DATA RAW 6
	L	DBD_20	DBD_10
0	2.16529e-08	7.10171e-08	7.10172e-08
1	0.0339353	0.0808044	0.0807305
2	0.0614653	0.229014	0.228621
3	0.109988	0.493593	0.476
4	0.194461	1	0.465558
5	0.344419	0.855029	0.380273
6	0.617535	0.632866	0.280012
7	0.957497	0.396515	0.175516
8	0.984616
9	0.994246
10	1

### Sheet:  PEM EVALUATION DATA RAW 7
	L	DBD_20	DBD_10
0	0.0053632	0.0259345	0.0259345
1	0.00848653	0.0760691	0.073606
2	0.0120214	0.210558	0.195374
3	0.0195992	0.496664	0.389861
4	0.0356653	1	0.458203
5	0.0682934	0.90194	0.32809
6	0.129774	0.509036	0.18098
7	0.240594	0.220685	0.079528
8	0.441882
9	0.798348
10	1

### Sheet:  PEM EVALUATION DATA RAW 8
	L	DBD_20	DBD_10
0	0.000403425	0.00187175	0.00166643
1	0.0180326	0.147074	0.147041
2	0.0311283	0.352271	0.352125
3	0.0539137	0.630596	0.619986
4	0.0929815	1	0.492055
5	0.159635	0.595526	0.280558
6	0.276182	0.336761	0.158379
7	0.485778	0.17475	0.0823931
8	0.855998
9	0.995752
10	1
