## Supplementary Data 1 for "GAMES: A dynamic model development workflow for rigorous characterization of synthetic genetic systems": INITIAL GUESSES.xlsx

### Sheet: initial_guesses
	index	p1	p2	p3	p4	p5	p6	initial params	free params
0	0	17.7845	0.000508086	39.6079	9.69209	54.6805	2.17249	[17.78447505328852, 0.0005080856689213009, 39.60788963480838, 9.692092652297303, 54.680540428707026, 2.17249089718639]	['p1', 'p2', 'p3', 'p4', 'p5', 'p6']
1	1	23.6608	0.00400868	0.000725218	159.962	63.9337	2.44579	[23.660824623982947, 0.004008678715051555, 0.0007252180944130087, 159.9623783338482, 63.93373752868708, 2.445793360910026]	['p1', 'p2', 'p3', 'p4', 'p5', 'p6']
2	2	28.3808	0.000356218	0.00758043	34.1229	41.6527	2.68138	[28.38080007390814, 0.00035621752523772146, 0.007580427594385973, 34.1229231338874, 41.65271367361275, 2.681378628866802]	['p1', 'p2', 'p3', 'p4', 'p5', 'p6']
3	3	14.4273	0.0677583	0.00216325	30957.9	91.2345	1.53912	[14.427313382612528, 0.06775829160853128, 0.0021632451358044136, 30957.87981445288, 91.23447074527823, 1.5391241052035722]	['p1', 'p2', 'p3', 'p4', 'p5', 'p6']
4	4	15.7431	0.0106334	0.000868294	57.0505	17.7425	3.07836	[15.743061867697056, 0.010633418133749531, 0.0008682938578848417, 57.050493195003746, 17.742538590338942, 3.078357309717649]	['p1', 'p2', 'p3', 'p4', 'p5', 'p6']
5	5	9.38851	0.000557974	7.61338	31.0816	28.2059	1.64915	[9.388505893747311, 0.000557974379163138, 7.613378035983657, 31.08164572973718, 28.205891746608543, 1.6491523991614196]	['p1', 'p2', 'p3', 'p4', 'p5', 'p6']
6	6	19.0274	0.000355045	0.000481074	8.17093	19.043	3.74652	[19.027447160562758, 0.0003550449811437717, 0.0004810739696073389, 8.170932405810841, 19.043031233956643, 3.7465225674503486]	['p1', 'p2', 'p3', 'p4', 'p5', 'p6']
7	7	14.3257	0.012723	0.00899803	0.388275	17.0982	1.42261	[14.325674942671034, 0.012722970001272944, 0.008998025842331106, 0.38827487570874614, 17.098162466082904, 1.4226120299024683]	['p1', 'p2', 'p3', 'p4', 'p5', 'p6']
8	8	31.1684	2.99214	20.2164	208.079	20.0995	2.82064	[31.16841229086324, 2.9921405159985177, 20.21638829873193, 208.07937260918712, 20.099525341346762, 2.8206410357848553]	['p1', 'p2', 'p3', 'p4', 'p5', 'p6']
9	9	6.80114	5.67783e-05	0.0156869	221.639	35.6531	2.51241	[6.801144757714903, 5.6778318288062516e-05, 0.015686910895724174, 221.63948081335303, 35.65309675022756, 2.5124082730166073]	['p1', 'p2', 'p3', 'p4', 'p5', 'p6']
10	10	25.9204	0.00333121	0.000471039	941.838	150.952	3.24605	[25.92037720820324, 0.003331208038922614, 0.00047103916756667264, 941.8383120983772, 150.9517768528286, 3.2460518329132007]	['p1', 'p2', 'p3', 'p4', 'p5', 'p6']
11	11	11.98	10.8502	0.107988	18316.4	25.3076	1.07434	[11.979984062613534, 10.850218449360387, 0.10798785971935605, 18316.439146870798, 25.307566367323506, 1.0743380833407]	['p1', 'p2', 'p3', 'p4', 'p5', 'p6']
12	12	34.8051	0.00206094	5.49157e-05	148.015	93.4563	1.32364	[34.805108469213934, 0.002060944512386691, 5.4915694564878836e-05, 148.01489354812742, 93.4563443749606, 1.3236417245371395]	['p1', 'p2', 'p3', 'p4', 'p5', 'p6']
13	13	22.334	0.00534783	0.00267079	2.22902	16.1611	1.33397	[22.333950298369054, 0.005347827612928984, 0.0026707901171965187, 2.2290161218391753, 16.161099997561656, 1.3339716581113694]	['p1', 'p2', 'p3', 'p4', 'p5', 'p6']
14	14	8.9018	0.0550647	0.123178	14.5154	13.902	1.93807	[8.901798637807008, 0.05506472928008759, 0.1231781809505357, 14.515431322355175, 13.901998814513249, 1.9380661021903618]	['p1', 'p2', 'p3', 'p4', 'p5', 'p6']
15	15	24.8823	0.000149453	0.0141058	24432.5	113.789	1.15716	[24.88228268142432, 0.00014945320530127725, 0.014105827050845475, 24432.52076710073, 113.78902650903544, 1.1571624194869023]	['p1', 'p2', 'p3', 'p4', 'p5', 'p6']
16	16	8.54238	0.0294923	4.61998	61.9308	13.7301	2.42375	[8.542384267892745, 0.029492297998190063, 4.619975719645509, 61.93082493711243, 13.730076551120627, 2.423748315588246]	['p1', 'p2', 'p3', 'p4', 'p5', 'p6']
17	17	26.1357	8.56571e-05	23.7173	1252.34	33.603	1.07517	[26.13572863431063, 8.565714927974838e-05, 23.717265527136178, 1252.3433198225227, 33.60301075470218, 1.0751731573349361]	['p1', 'p2', 'p3', 'p4', 'p5', 'p6']
18	18	7.18379	9.56598	0.0327791	828.793	16.0878	2.78125	[7.18379141183201, 9.56597550686365, 0.03277911937871441, 828.7931162467007, 16.087816984683887, 2.7812520142784285]	['p1', 'p2', 'p3', 'p4', 'p5', 'p6']
19	19	6.2143	0.000195382	0.00121699	0.0691409	57.5149	1.45625	[6.214297382584612, 0.0001953821391820026, 0.0012169885379044352, 0.06914087732598562, 57.514888059732584, 1.4562454904769762]	['p1', 'p2', 'p3', 'p4', 'p5', 'p6']
20	20	32.8843	0.00439487	11.2207	0.555931	12.7396	2.25921	[32.88431792919331, 0.004394868923927563, 11.220699596802525, 0.5559313375393938, 12.739571565249436, 2.259205884273594]	['p1', 'p2', 'p3', 'p4', 'p5', 'p6']
21	21	6.98851	0.0146591	4.32571	272.413	44.9846	1.08336	[6.98850922232638, 0.014659125728490667, 4.325709686127947, 272.4125152507717, 44.98455008841282, 1.0833604845505116]	['p1', 'p2', 'p3', 'p4', 'p5', 'p6']
22	22	5.48408	0.025976	1.71957	3848.31	34.5599	2.18397	[5.484079877529035, 0.025975950641023263, 1.719571352363746, 3848.3105105073655, 34.55994242428264, 2.183970270889463]	['p1', 'p2', 'p3', 'p4', 'p5', 'p6']
23	23	12.7699	0.0288804	0.000262112	0.205523	15.9011	2.7729	[12.769929891831614, 0.028880422727012633, 0.000262112207677822, 0.20552320547168237, 15.901079848102157, 2.7728992590474593]	['p1', 'p2', 'p3', 'p4', 'p5', 'p6']
24	24	4.96629	0.428541	3.48717	1665.51	44.3231	1.34949	[4.966293476563465, 0.42854090046740045, 3.4871697791059115, 1665.5075954420506, 44.32306112640106, 1.3494889627412707]	['p1', 'p2', 'p3', 'p4', 'p5', 'p6']
25	25	2.69519	0.000164056	0.0744208	0.319507	26.4217	2.20546	[2.695194864630789, 0.00016405558021411238, 0.07442075734458108, 0.3195067257404952, 26.421695447565842, 2.2054600160106754]	['p1', 'p2', 'p3', 'p4', 'p5', 'p6']
26	26	6.6772	0.688961	0.000231038	1000.92	132.622	1.71721	[6.67719841506067, 0.6889605771536211, 0.00023103847268041584, 1000.917901986079, 132.62150083365427, 1.7172120535081172]	['p1', 'p2', 'p3', 'p4', 'p5', 'p6']
27	27	1.79203	0.000157319	0.0844784	0.0882657	58.3265	2.26843	[1.7920330672675067, 0.00015731899758940032, 0.08447837825458508, 0.08826565666936914, 58.3265383294274, 2.2684349655197202]	['p1', 'p2', 'p3', 'p4', 'p5', 'p6']
28	28	4.50648	0.00012991	1.44186	0.0742076	22.686	2.16296	[4.506479132051301, 0.0001299097302302618, 1.441863187030816, 0.07420757033711466, 22.68596004006053, 2.162958979458515]	['p1', 'p2', 'p3', 'p4', 'p5', 'p6']
29	29	10.1264	0.00212275	10.9366	0.905986	7.68778	2.55508	[10.126416022462001, 0.0021227527218574, 10.936585400565063, 0.9059860855891048, 7.687782436840045, 2.555079177458919]	['p1', 'p2', 'p3', 'p4', 'p5', 'p6']
30	30	2.47645	8.8606e-05	8.77351	25557.7	21.4182	2.09328	[2.476449517580219, 8.8606008663571e-05, 8.773511249209637, 25557.719186277944, 21.418185532406483, 2.0932750153143997]	['p1', 'p2', 'p3', 'p4', 'p5', 'p6']
31	31	20.5307	0.000183762	8.07335e-05	3.30053	130.643	3.19478	[20.53066363849814, 0.00018376182463678253, 8.073345380229038e-05, 3.3005326287386767, 130.64307885678153, 3.1947816889182885]	['p1', 'p2', 'p3', 'p4', 'p5', 'p6']
32	32	13.0181	0.00150636	1.17443	1554.73	329.906	3.47466	[13.018108718772158, 0.0015063594304005241, 1.1744306795714887, 1554.7323130774153, 329.90604110812313, 3.474660454248194]	['p1', 'p2', 'p3', 'p4', 'p5', 'p6']
33	33	58.7787	0.000110051	9.1439e-05	13.4353	118.382	1.19299	[58.77867176685614, 0.00011005094504050618, 9.14390334883248e-05, 13.435332747811154, 118.38236820757255, 1.1929858849060433]	['p1', 'p2', 'p3', 'p4', 'p5', 'p6']
34	34	2.3167	0.00116595	0.0273384	13.6651	81.8136	1.28104	[2.3167042618027818, 0.001165949421341506, 0.027338429447548763, 13.665058219873481, 81.81359149877758, 1.2810381090020004]	['p1', 'p2', 'p3', 'p4', 'p5', 'p6']
35	35	50.5587	0.019258	7.32094	3821.96	172.382	2.03383	[50.55866903234157, 0.019258036183402223, 7.320939220199428, 3821.9615047804737, 172.3819343508327, 2.033828565158126]	['p1', 'p2', 'p3', 'p4', 'p5', 'p6']
36	36	25.3963	7.82349	0.00951952	442.024	11.5032	1.06284	[25.39629619764399, 7.823485205956096, 0.009519516558852411, 442.024283588163, 11.503199514029756, 1.0628381329817462]	['p1', 'p2', 'p3', 'p4', 'p5', 'p6']
37	37	1.49191	0.370496	2.94996	1096.64	39.5414	3.13454	[1.491906265776155, 0.37049636973812705, 2.9499622640570373, 1096.6352479891439, 39.541380367688156, 3.1345355307979523]	['p1', 'p2', 'p3', 'p4', 'p5', 'p6']
38	38	4.87613	7.31145e-05	21.8095	6253.54	31.1425	1.08178	[4.876128381898867, 7.311451191100736e-05, 21.809503634441608, 6253.537814288009, 31.14252080765973, 1.0817822392903778]	['p1', 'p2', 'p3', 'p4', 'p5', 'p6']
39	39	11.5385	2.64815	7.79741e-05	13673.3	191.014	1.01592	[11.53847472459552, 2.648148468486693, 7.797412133464307e-05, 13673.30817021369, 191.01421812444127, 1.0159163275156817]	['p1', 'p2', 'p3', 'p4', 'p5', 'p6']
40	40	4.50928	0.000501261	29.2308	0.0991666	64.506	1.05945	[4.509284549243205, 0.0005012610121906682, 29.230763350009262, 0.09916657048648161, 64.50601402168695, 1.0594483058426103]	['p1', 'p2', 'p3', 'p4', 'p5', 'p6']
41	41	5.40157	0.000918997	0.00569261	0.11572	19.4493	1.13584	[5.401566044119291, 0.0009189967029472706, 0.0056926148392084045, 0.11571985248251743, 19.44930559289145, 1.135843483189984]	['p1', 'p2', 'p3', 'p4', 'p5', 'p6']
42	42	1.3	0.00238265	12.5235	8422.71	74.1676	2.27524	[1.3000022071479391, 0.002382653317249908, 12.523529489766666, 8422.71217650919, 74.1675617721163, 2.2752374316318758]	['p1', 'p2', 'p3', 'p4', 'p5', 'p6']
43	43	1.62444	0.14156	0.000345768	64.6414	42.2963	1.72349	[1.6244413773669366, 0.1415596238634961, 0.00034576777030901566, 64.64136132989006, 42.29625002877085, 1.723485286455273]	['p1', 'p2', 'p3', 'p4', 'p5', 'p6']
44	44	5.24553	7.10864e-05	0.628254	0.895651	181.291	1.47215	[5.245525973011431, 7.108635065170546e-05, 0.6282537913395817, 0.8956506371068997, 181.29077988948632, 1.4721522565293654]	['p1', 'p2', 'p3', 'p4', 'p5', 'p6']
45	45	21.6113	0.000606395	2.23029	556.379	1437.54	2.53248	[21.61131460685038, 0.0006063951399386753, 2.2302856597344647, 556.3794155607718, 1437.5357612717337, 2.532475572094764]	['p1', 'p2', 'p3', 'p4', 'p5', 'p6']
46	46	2.20037	0.00641828	3.33915	0.228687	27.7117	1.09878	[2.200373654412653, 0.0064182820403161905, 3.3391544197489718, 0.2286865203277299, 27.711658938001783, 1.0987821974591507]	['p1', 'p2', 'p3', 'p4', 'p5', 'p6']
47	47	14.784	0.0578894	0.584694	1840.04	5.76489	2.72142	[14.783963456972018, 0.05788942586781802, 0.584694124320597, 1840.0432553674852, 5.764885653118091, 2.7214174327528937]	['p1', 'p2', 'p3', 'p4', 'p5', 'p6']
48	48	59.9628	0.000779333	2.56247	0.0595468	20.4029	2.68812	[59.962800378803365, 0.0007793333660044144, 2.562471758258532, 0.05954679230064332, 20.40286906773327, 2.688118209079617]	['p1', 'p2', 'p3', 'p4', 'p5', 'p6']
49	49	3.4587	0.00301141	0.00218555	755.256	128.496	1.50981	[3.458703386852039, 0.0030114114723632382, 0.0021855492240527657, 755.2564890745864, 128.49642454507816, 1.509807384416104]	['p1', 'p2', 'p3', 'p4', 'p5', 'p6']
50	50	15.322	0.0156928	0.00357828	2882.98	2082.97	1.66782	[15.32204614409451, 0.015692840029698975, 0.003578277748253317, 2882.981512167242, 2082.9717805004743, 1.6678175354882832]	['p1', 'p2', 'p3', 'p4', 'p5', 'p6']
51	51	19.3619	0.116445	0.00127852	846.259	844.647	1.39307	[19.3619099844734, 0.11644496702988988, 0.0012785245166835458, 846.258692107699, 844.6471498693868, 1.3930705791121467]	['p1', 'p2', 'p3', 'p4', 'p5', 'p6']
52	52	80.6002	5.19194e-05	0.0879934	0.479488	65.6645	3.92245	[80.60022972357531, 5.191940817269951e-05, 0.08799337596091605, 0.47948821760095983, 65.66446361163948, 3.922451288691628]	['p1', 'p2', 'p3', 'p4', 'p5', 'p6']
53	53	9.33741	0.00722741	0.000485853	1360.42	377.695	1.88084	[9.33740963847653, 0.007227406046842514, 0.0004858527486312869, 1360.4207676673916, 377.6954082466591, 1.8808427562013064]	['p1', 'p2', 'p3', 'p4', 'p5', 'p6']
54	54	27.1449	0.00631325	0.956982	10651.2	1398.48	2.8073	[27.144865368160023, 0.006313254313815037, 0.9569818025643377, 10651.184305948287, 1398.478819841539, 2.807296614351543]	['p1', 'p2', 'p3', 'p4', 'p5', 'p6']
55	55	1.40642	0.000229546	6.80992e-05	2.93563	15.151	1.46972	[1.4064242816338908, 0.0002295455315754005, 6.809921832681138e-05, 2.9356275637699945, 15.151007757639714, 1.4697241692492007]	['p1', 'p2', 'p3', 'p4', 'p5', 'p6']
56	56	5.58408	0.00275717	0.0540628	52.681	8.88938	3.32516	[5.584082706552482, 0.0027571699120363074, 0.05406281311971875, 52.68100606798041, 8.889376349254507, 3.32515768341259]	['p1', 'p2', 'p3', 'p4', 'p5', 'p6']
57	57	2.63987	0.131184	1.82118	2794.69	142.372	3.89926	[2.6398690801248317, 0.13118443422061307, 1.8211789094428494, 2794.6898283453206, 142.37154697016504, 3.8992646021423045]	['p1', 'p2', 'p3', 'p4', 'p5', 'p6']
58	58	22.0715	0.00121081	0.132532	24.7819	1326.38	1.39748	[22.071543392466882, 0.0012108137768546319, 0.13253182709205277, 24.781909631438335, 1326.37540195055, 1.3974842064025803]	['p1', 'p2', 'p3', 'p4', 'p5', 'p6']
59	59	10.0242	0.0048382	0.00058167	66.1992	6.29157	1.15383	[10.024171557550497, 0.0048381987958147354, 0.0005816695239481279, 66.19923366273235, 6.291568710768624, 1.1538264214854423]	['p1', 'p2', 'p3', 'p4', 'p5', 'p6']
60	60	23.1372	0.000234826	0.00118977	5.86518	1519.17	1.3762	[23.137242049877834, 0.00023482596490043177, 0.0011897650536904795, 5.865175819847439, 1519.1714842277736, 1.3761972918868954]	['p1', 'p2', 'p3', 'p4', 'p5', 'p6']
61	61	8.84265	6.8288e-05	14.0375	986.839	853.285	1.31685	[8.842645922535812, 6.828797011731285e-05, 14.037528883015005, 986.8390818812773, 853.2853680688777, 1.3168520716925107]	['p1', 'p2', 'p3', 'p4', 'p5', 'p6']
62	62	27.7203	0.000127579	0.189997	1148.75	3029.27	1.66684	[27.72029468031228, 0.00012757939746384025, 0.18999678226570207, 1148.75312535457, 3029.268570321632, 1.6668356664490707]	['p1', 'p2', 'p3', 'p4', 'p5', 'p6']
63	63	21.0403	0.000296721	38.9305	155.301	5.63972	3.37871	[21.040294271766367, 0.0002967210976079667, 38.93045260620677, 155.30122106121146, 5.639716268889944, 3.378710253679005]	['p1', 'p2', 'p3', 'p4', 'p5', 'p6']
64	64	12.3811	0.00048916	0.00220928	0.602238	693.687	1.02213	[12.38112868353738, 0.0004891598886497943, 0.0022092761122034857, 0.6022378824096704, 693.6871487307033, 1.0221288612036907]	['p1', 'p2', 'p3', 'p4', 'p5', 'p6']
65	65	10.9055	0.023218	0.000795899	7.44714	5.08628	3.80221	[10.90546735405575, 0.023217982355570453, 0.0007958986529117248, 7.447144840003183, 5.086284829461641, 3.80221451733171]	['p1', 'p2', 'p3', 'p4', 'p5', 'p6']
66	66	5.95936	0.000179558	0.0766025	144.353	345.383	2.09838	[5.9593616405206395, 0.00017955764270321105, 0.07660246971802694, 144.35329684167922, 345.3832067043578, 2.098382812521217]	['p1', 'p2', 'p3', 'p4', 'p5', 'p6']
67	67	70.9869	0.0048712	0.61797	1.4685	16.9194	2.69629	[70.98686005220499, 0.004871197501111935, 0.6179704203005505, 1.4685043353428195, 16.919387966299738, 2.696294621372296]	['p1', 'p2', 'p3', 'p4', 'p5', 'p6']
68	68	9.19814	0.0130336	3.56284	449.433	1786.09	1.62272	[9.198144514620639, 0.013033621903329145, 3.5628384785406046, 449.4332392767929, 1786.0915255696236, 1.622724591615122]	['p1', 'p2', 'p3', 'p4', 'p5', 'p6']
69	69	11.4598	0.634619	0.00241327	2.95715	7.52094	3.70605	[11.459780431003498, 0.634619484980513, 0.002413269161633101, 2.957148638045885, 7.520943199420001, 3.7060497701294954]	['p1', 'p2', 'p3', 'p4', 'p5', 'p6']
70	70	214.923	5.52239e-05	0.000237638	0.101228	59.1042	2.1426	[214.9226118166499, 5.522392286062921e-05, 0.00023763795639702406, 0.10122833303595209, 59.10419324765713, 2.142596201964694]	['p1', 'p2', 'p3', 'p4', 'p5', 'p6']
71	71	1.76812	2.02228	6.08668	32.9441	11.7316	2.34001	[1.768116074628151, 2.0222753319686984, 6.086675479313551, 32.94412411557969, 11.731604342177254, 2.3400081110706763]	['p1', 'p2', 'p3', 'p4', 'p5', 'p6']
72	72	99.72	0.00165182	0.000145369	6816.72	2229.57	2.17663	[99.71996105035234, 0.001651817644723059, 0.0001453694382716346, 6816.716860132005, 2229.572412754047, 2.1766322245002985]	['p1', 'p2', 'p3', 'p4', 'p5', 'p6']
73	73	9.82013	5.79098	5.31738	24998.6	1546.61	1.20958	[9.820131015623055, 5.790976604894883, 5.317378927337196, 24998.575453691737, 1546.6123706254389, 1.2095842528942622]	['p1', 'p2', 'p3', 'p4', 'p5', 'p6']
74	74	2.51403	0.000321763	49.9007	1.94607	214.921	2.93886	[2.5140320691893225, 0.0003217627738177429, 49.90065428869374, 1.9460693511560767, 214.92103733709874, 2.938857001672405]	['p1', 'p2', 'p3', 'p4', 'p5', 'p6']
75	75	106.167	0.000901142	0.0155842	114.372	101.344	2.62723	[106.16747855688963, 0.0009011417521366583, 0.015584225410909905, 114.37178690501894, 101.34351570787763, 2.6272285473423027]	['p1', 'p2', 'p3', 'p4', 'p5', 'p6']
76	76	45.6369	0.000708691	0.0181007	15246.8	3635.66	2.41422	[45.6368811504397, 0.0007086908503585784, 0.018100652732277924, 15246.772121842356, 3635.663976482674, 2.414215034791114]	['p1', 'p2', 'p3', 'p4', 'p5', 'p6']
77	77	0.466362	0.0201736	19.3387	5372.4	77.7703	2.47333	[0.46636222396665994, 0.02017358961728667, 19.33873584692805, 5372.401139211214, 77.77031303451199, 2.473329741584699]	['p1', 'p2', 'p3', 'p4', 'p5', 'p6']
78	78	74.8457	11.5042	0.0410374	1957.79	13.2063	2.35478	[74.84568982242169, 11.504151098173475, 0.04103744985834186, 1957.7942564476134, 13.20634786103064, 2.3547807679734154]	['p1', 'p2', 'p3', 'p4', 'p5', 'p6']
79	79	87.6051	0.189351	0.306666	9006.33	18.7923	2.34956	[87.6050770487886, 0.18935065101867402, 0.30666590672969096, 9006.326222290372, 18.79230248306031, 2.3495553405767495]	['p1', 'p2', 'p3', 'p4', 'p5', 'p6']
80	80	19.7418	0.0761061	0.760821	0.24369	12.2598	3.19715	[19.74175071028693, 0.07610610240357656, 0.7608208156205183, 0.24368970539620707, 12.25977347091353, 3.1971491468188407]	['p1', 'p2', 'p3', 'p4', 'p5', 'p6']
81	81	1.13544	0.0646282	12.8663	48.3921	14.9795	3.21417	[1.1354433559314656, 0.06462821766952476, 12.866281209078966, 48.39209649990741, 14.979536425769853, 3.214170030946446]	['p1', 'p2', 'p3', 'p4', 'p5', 'p6']
82	82	1.88283	0.0168716	0.0047346	0.65195	9.11822	1.45121	[1.8828263854302092, 0.016871613580005104, 0.00473460483102957, 0.6519503431672229, 9.118222776043984, 1.451212600200104]	['p1', 'p2', 'p3', 'p4', 'p5', 'p6']
83	83	4.42399	0.000362013	0.00163401	7770.16	6.47007	1.48689	[4.423987436670981, 0.0003620132800122584, 0.0016340112921629743, 7770.158587035006, 6.47007031311719, 1.4868869613774258]	['p1', 'p2', 'p3', 'p4', 'p5', 'p6']
84	84	0.663676	0.00550985	7.12475e-05	4.91496	70.6872	1.1879	[0.6636757206509304, 0.0055098507557319164, 7.124751354189242e-05, 4.914962514647878, 70.68723024146006, 1.187899917889087]	['p1', 'p2', 'p3', 'p4', 'p5', 'p6']
85	85	0.28067	0.00144785	3.27164	292.93	40.6051	2.71433	[0.2806695019723039, 0.00144785079457709, 3.2716440874523913, 292.9297913850687, 40.605121072153146, 2.7143266325419373]	['p1', 'p2', 'p3', 'p4', 'p5', 'p6']
86	86	0.169938	0.110016	0.000293773	6913.94	35.187	1.30274	[0.1699384963360961, 0.11001579069780787, 0.00029377346632332777, 6913.940794805903, 35.18704024778001, 1.3027351409510501]	['p1', 'p2', 'p3', 'p4', 'p5', 'p6']
87	87	1.93707	32.2876	3.80615	307.698	15.4662	1.06457	[1.9370698385759686, 32.287627377759726, 3.806147762360065, 307.69786813148187, 15.466183272469937, 1.0645679927029952]	['p1', 'p2', 'p3', 'p4', 'p5', 'p6']
88	88	55.4491	0.00799104	9.05358e-05	864.387	14567.5	1.26148	[55.4491372286728, 0.007991035582682089, 9.053575338329093e-05, 864.3874574037042, 14567.538774639554, 1.2614840375288057]	['p1', 'p2', 'p3', 'p4', 'p5', 'p6']
89	89	104.09	1.36598	0.00801942	243.135	85.026	2.84154	[104.08993503982452, 1.3659840606716283, 0.008019416867859891, 243.1353526485376, 85.02604179701315, 2.841537911757443]	['p1', 'p2', 'p3', 'p4', 'p5', 'p6']
90	90	6.08808	0.000461513	0.648531	140.799	2491.79	1.33025	[6.088084937676947, 0.000461512659067674, 0.6485312334181211, 140.79870631112038, 2491.7927514194557, 1.3302478379989278]	['p1', 'p2', 'p3', 'p4', 'p5', 'p6']
91	91	0.125695	0.0121599	0.00270469	34496.4	37.4913	2.73057	[0.12569463241649184, 0.01215994539906251, 0.0027046857724209367, 34496.376274993374, 37.49128254378042, 2.7305656571919843]	['p1', 'p2', 'p3', 'p4', 'p5', 'p6']
92	92	0.738404	0.0517862	6.34396e-05	5.09983	12.9239	1.29757	[0.7384044461222088, 0.05178622965877172, 6.343957177310231e-05, 5.0998305495318865, 12.92389892501401, 1.297565341458104]	['p1', 'p2', 'p3', 'p4', 'p5', 'p6']
93	93	13.7257	1.59588	0.00516686	4486.72	3.38958	2.42794	[13.725738684013265, 1.5958753399298669, 0.005166860663553597, 4486.723673717232, 3.389578317257374, 2.4279430576376506]	['p1', 'p2', 'p3', 'p4', 'p5', 'p6']
94	94	51.5208	20.8871	9.86506	6542.04	5.68333	1.82309	[51.520792076351626, 20.887148819543533, 9.865058729158378, 6542.041519636005, 5.683325164577841, 1.8230943651935825]	['p1', 'p2', 'p3', 'p4', 'p5', 'p6']
95	95	1.54906	0.000598671	0.984109	779.103	9.36824	3.16005	[1.549062999458918, 0.0005986709762484556, 0.9841090252309627, 779.1032514482198, 9.368239428417272, 3.1600516632148565]	['p1', 'p2', 'p3', 'p4', 'p5', 'p6']
96	96	3.81553	0.000154537	16.7587	2247.2	1309.64	1.57336	[3.8155285478195906, 0.000154537050372844, 16.758652480922375, 2247.2022945152657, 1309.636398921226, 1.573360873565129]	['p1', 'p2', 'p3', 'p4', 'p5', 'p6']
97	97	3.95091	0.000540957	0.0971095	105.956	941.814	1.24005	[3.950914872723686, 0.0005409568954634111, 0.09710950139302574, 105.95552146682948, 941.8137062405302, 1.2400532779584965]	['p1', 'p2', 'p3', 'p4', 'p5', 'p6']
98	98	6.56932	0.227837	0.000281627	20985.5	535.241	2.6377	[6.569316428997766, 0.22783701773530124, 0.0002816265549488199, 20985.46477808806, 535.241030896721, 2.6377031028599034]	['p1', 'p2', 'p3', 'p4', 'p5', 'p6']
99	99	2.40661	0.0204015	6.26828	2360.83	2440.98	1.60808	[2.40660938050683, 0.020401451865528726, 6.2682820066292075, 2360.830831099864, 2440.984204099344, 1.6080755536143279]	['p1', 'p2', 'p3', 'p4', 'p5', 'p6']
