## Supplementary Data 1 for "GAMES: A dynamic model development workflow for rigorous characterization of synthetic genetic systems": PROFILE LIKELIHOOD RESULTS b.xlsx

### Sheet: b
	fixed b	fixed b PL	fixed b all params
0	0.0731582	0.672655	[15.256858528005745, 0.07315824999999998, 0.11984131916472653, 42.57006172591847, 103.19788490446605, 2.030655485567053]
1	0.365791	0.672732	[15.256125075484402, 0.36579125, 0.11843363411089154, 212.78865792872284, 103.17655244567727, 2.029951623421006]
2	0.731583	0.672539	[15.255819885820461, 0.7315825, 0.12437262679664503, 425.7496600878665, 103.2531375968516, 2.031169174692484]
3	1.46317	0.672526	[15.255029038260336, 1.463165, 0.12438988374028723, 851.2787971292074, 103.24676788568455, 2.030593346274589]
4	2.92633	0.672537	[15.255612132976786, 2.92633, 0.12500969778646448, 1700.7173620524827, 103.24443763259285, 2.0306997499885657]
5	5.85266	0.672532	[15.25429584367324, 5.85266, 0.12414161841147311, 3403.499737845924, 103.2442951996422, 2.0305987128076413]
6	11.7053	0.67261	[15.254164705320141, 11.70532, 0.12232558482690768, 6802.546864155863, 103.22018321512557, 2.0314386945565106]
7	17.558	0.672685	[15.255294605864963, 17.55798, 0.12382950918664526, 10238.422914723365, 103.27858098965824, 2.032329944784334]
8	23.4106	0.673686	[15.257490528459376, 23.41064, 0.10973660947160033, 13630.840043520697, 103.08557857350517, 2.029898730119579]
9	29.2633	0.672741	[15.254729664201907, 29.2633, 0.12930552168092901, 17075.593417613116, 103.30608868389538, 2.0292523271121645]
10	29.2633	0.672741	[15.254729664201907, 29.2633, 0.12930552168092901, 17075.593417613116, 103.30608868389538, 2.0292523271121645]
11	35.116	0.67288	[15.258683417364853, 35.11596, 0.11640104963793765, 20424.781266220147, 103.16448873454281, 2.0300929436508497]
12	40.9686	0.672759	[15.253550992179871, 40.96862, 0.1208197575734042, 23912.580960188905, 103.219377792714, 2.0292784281451928]
13	46.8213	0.672689	[15.254438766535415, 46.82128, 0.1299149311364635, 27161.665335498816, 103.28214950800657, 2.0310923467290554]
14	52.6739	0.672759	[15.255471114740828, 52.67394, 0.12123461722328992, 30657.43004387653, 103.2669047649567, 2.03230685747004]
