## Supplementary Data 1 for "GAMES: A dynamic model development workflow for rigorous characterization of synthetic genetic systems": PROFILE LIKELIHOOD RESULTS e.xlsx

### Sheet: e
	fixed e	fixed e PL	fixed e all params
0	13.8084	3.72719	[13.8083995, 15.796895908684652, 0.6384060959374005, 8578.649380319683, 103.90589021467855, 1.9888959642243185]
1	13.961	2.99939	[13.9609785, 0.9828970452977408, 0.3238977965688325, 555.9502158811779, 103.3403085116418, 1.9830779061770283]
2	14.1136	2.40173	[14.113557499999999, 0.4555252955876821, 0.25849696216289336, 255.42087684351247, 103.42326895032252, 1.9935845663627032]
3	14.3043	1.8106	[14.304281249999999, 0.056192982322584045, 0.30898840879139394, 31.74254853461956, 103.67993822709683, 1.9963304878104235]
4	14.495	1.37133	[14.495004999999999, 15.551153201353133, 0.2235084463986844, 8942.572995598628, 103.5430810132465, 2.007365238420455]
5	15.2579	0.672842	[15.2579, 6.1141019908208385, 0.12919511632142644, 3549.8547712956406, 103.31906429248586, 2.029032930902853]
6	15.2579	0.672842	[15.2579, 6.1141019908208385, 0.12919511632142644, 3549.8547712956406, 103.31906429248586, 2.029032930902853]
7	16.0208	1.34708	[16.020795, 7.875798476694418, 0.08474876826001972, 4697.903495511678, 103.28092365077879, 2.058399262903559]
8	16.2115	1.72565	[16.21151875, 44.622875027978594, 0.06930197812011178, 26729.586182127838, 103.0041764063323, 2.063596554148875]
9	16.4022	2.18655	[16.4022425, 0.3832925220532885, 0.07012917934061932, 230.36549625711967, 103.16021113387794, 2.0724363594099597]
10	16.593	2.73325	[16.59296625, 1.8902651101999821, 0.06766373817175439, 1141.2552057334863, 103.25133953015002, 2.083082143925707]
11	16.7837	3.36486	[16.78369, 3.8975060944289313, 0.055540665656526024, 2362.1177689330584, 102.9393496486213, 2.0973012397747923]
12	16.9363	3.93054	[16.936269, 0.9164098529181149, 0.04843385450038018, 557.0890354766395, 102.75408248464892, 2.105284621693613]
