## Supplementary Data 1 for "GAMES: A dynamic model development workflow for rigorous characterization of synthetic genetic systems": PROFILE LIKELIHOOD RESULTS k_bind.xlsx

### Sheet: k_bind
	fixed k_bind	fixed k_bind PL	fixed k_bind all params
0	0.00471	3.67908	[15.493109700075845, 0.0006906355932283327, 0.004709999999999978, 0.38897114508840863, 92.33887333373403, 1.965430776125222]
1	0.005495	3.21123	[15.475590305930533, 31.969084492775377, 0.005494999999999978, 18009.858528171728, 93.31440475898371, 1.9721252304521961]
2	0.00628	2.85621	[15.45940315148131, 30.142695475641393, 0.006279999999999978, 17019.896923629032, 94.06506518547381, 1.9775714699290226]
3	0.00785	2.35449	[15.434882573007174, 0.004253799605723307, 0.007849999999999979, 2.409607418341103, 95.2757995130811, 1.9853670869124551]
4	0.00942	2.01832	[15.415970531514017, 0.005676480510175586, 0.009419999999999979, 3.2228818523005915, 96.17467268841922, 1.9914196496545062]
5	0.01256	1.59965	[15.388130222928131, 0.0946197069494882, 0.01255999999999998, 53.9169232944687, 97.44686279966687, 1.9993212853515028]
6	0.02512	0.998503	[15.332637822784957, 0.006616272669474244, 0.02511999999999998, 3.8017539054987526, 99.91763386084736, 2.014087273272037]
7	0.05024	0.748927	[15.289993746304829, 0.18579565383637628, 0.05023999999999998, 107.52951578868976, 101.69086462469265, 2.0234620773778813]
8	0.07536	0.692212	[15.273474269073901, 0.11018536128590836, 0.07535999999999998, 63.92380903689808, 102.47227574189567, 2.027080375146303]
9	0.10048	0.675807	[15.261136112632911, 0.2492342222340739, 0.10047999999999999, 144.76284738856742, 102.9333563659992, 2.0291181044818973]
10	0.1256	0.672552	[15.256788613616438, 18.236582278072294, 0.1256, 10612.548862927159, 103.2810372678142, 2.031426595530747]
11	0.1256	0.672552	[15.256788613616438, 18.236582278072294, 0.1256, 10612.548862927159, 103.2810372678142, 2.031426595530747]
12	0.15072	0.674435	[15.25222948887315, 1.7831636940146016, 0.15072, 1038.3095262299762, 103.48856794929036, 2.0308811154068525]
13	0.17584	0.678522	[15.242584157632502, 24.065623011227636, 0.17584, 14058.431072618057, 103.73338894824688, 2.032682136108459]
14	0.20096	0.683527	[15.243718854142816, 5.091372948499578, 0.20096, 2962.932807785577, 103.80865600895359, 2.0342145793991655]
15	0.22608	0.688827	[15.240132969360797, 3.9650598831239225, 0.22608, 2311.7260134350204, 103.92565762363834, 2.0349351238452913]
16	0.2512	0.694248	[15.236083653861279, 1.405897910273146, 0.2512, 822.5612255456509, 104.01438698067744, 2.032333755951275]
17	0.27632	0.699248	[15.236014261125835, 0.7569102203788987, 0.27631999999999995, 441.7160149604587, 104.13582084711425, 2.033746063903436]
18	0.30144	0.704285	[15.237004368152135, 47.94783070351502, 0.30143999999999993, 28010.513771532216, 104.23203859163017, 2.034352352631644]
19	0.32656	0.710205	[15.229650509109337, 7.798294794226316, 0.3265599999999999, 4536.858268324116, 104.23397408932192, 2.0394517786071664]
20	0.35168	0.713716	[15.233037056161198, 0.3998711890842714, 0.3516799999999999, 234.05063838290536, 104.38448293557863, 2.035425616053523]
21	0.3768	0.718057	[15.23273598121837, 5.028557014854329, 0.37679999999999986, 2937.262605552822, 104.41251213741985, 2.035350830203458]
22	0.40192	0.722201	[15.230010369413245, 4.791943983683638, 0.40191999999999983, 2800.5702372826636, 104.44409892756902, 2.0350600415670193]
23	0.42704	0.726172	[15.231286106869659, 2.37722635504449, 0.4270399999999998, 1388.7198616171029, 104.48536504734668, 2.035610489611746]
24	0.45216	0.729971	[15.22212418902619, 1.3201669353078476, 0.4521599999999998, 773.1208540337567, 104.55806397740432, 2.0345103382916774]
25	0.47728	0.733953	[15.215344761810604, 9.199888386358484, 0.47727999999999976, 5399.647050071953, 104.65781091375477, 2.0376022679945462]
26	0.5024	0.736978	[15.23231975718802, 0.00012115564509955047, 0.5023999999999997, 0.07087734518464608, 104.6399760351633, 2.0366886679378378]
27	0.52752	0.740421	[15.228060380122256, 1.9619403849506862, 0.5275199999999998, 1150.2336263464583, 104.66438313426178, 2.033441639291968]
28	0.55264	0.743809	[15.244952790316963, 9.351036177109411e-05, 0.5526399999999998, 0.054768574812704, 104.6868347549492, 2.035409555950591]
29	0.57776	0.746485	[15.218317426534936, 0.3137080696782235, 0.5777599999999998, 183.21933315095845, 104.6733366478483, 2.033203560204233]
30	0.60288	0.749322	[15.223995497747195, 0.6422662665967442, 0.6028799999999999, 375.55212560818984, 104.72861485800176, 2.038605861406988]
31	0.628	0.751925	[15.227667300407706, 49.98880529058643, 0.6279999999999999, 29258.398390280512, 104.69676768206692, 2.035715094476888]
32	0.65312	0.754435	[15.221726396951686, 0.03364326265676832, 0.6531199999999999, 19.655745364195045, 104.75050253324657, 2.036669434953746]
33	0.67824	0.756993	[15.216276215137041, 0.143432141257333, 0.67824, 84.10871829743878, 104.82987334690036, 2.035282384086453]
34	0.70336	0.759338	[15.21802007761537, 0.0001624647548957392, 0.70336, 0.09513099415675542, 104.84916758910015, 2.035536326124166]
35	0.72848	0.76165	[15.222537380493709, 48.15663242416763, 0.72848, 28205.598593926396, 104.86007372805499, 2.0369104251859564]
36	0.7536	0.764007	[15.219167407233433, 2.571960502907628, 0.7536, 1507.5352216751878, 104.96205335391537, 2.0356894850438003]
37	0.77872	0.76605	[15.218561824827779, 0.3438416237637529, 0.7787200000000001, 201.65507578925804, 104.9148926363105, 2.036606104164886]
38	0.80384	0.768381	[15.222291952748705, 35.45460903634572, 0.8038400000000001, 20779.792449655837, 104.81721957916398, 2.0350187128975397]
39	0.82896	0.77043	[15.2331910771705, 2.080825524730921, 0.8289600000000001, 1219.3466570009425, 105.01098512574546, 2.0368639012406495]
40	0.85408	0.77225	[15.219011281429898, 2.7029711937584104, 0.8540800000000002, 1574.8255538364274, 104.906597163293, 2.037165997906138]
41	0.8792	0.774365	[15.231963425270663, 3.1473157872215194, 0.8792000000000002, 1847.2031987062776, 104.88078142285072, 2.036235665229553]
42	0.90432	0.775736	[15.220257838985354, 0.11432698423364143, 0.9043200000000002, 66.99136748227043, 104.97620153496035, 2.0372481355581464]
43	0.92944	0.777505	[15.21767683164974, 17.679049336598165, 0.9294400000000003, 10359.36053010269, 105.03185369065854, 2.0365770814693693]
44	0.95456	0.779186	[15.217235058083306, 0.000838119634999841, 0.9545600000000003, 0.49099839104320836, 105.01181793893596, 2.0373205525995126]
45	0.97968	0.780913	[15.215793043886757, 49.45797885649508, 0.9796800000000003, 28963.32214384734, 104.99411749413515, 2.0350684304736557]
46	1.0048	0.782581	[15.22676969343728, 24.577067729063963, 1.0048000000000004, 14427.53164267588, 105.05184826440019, 2.0377452436520045]
47	1.02992	0.784537	[15.214711466160153, 5.472289796340532, 1.0299200000000004, 3228.9827874365915, 105.17509911508162, 2.0374637417152894]
48	1.05504	0.785694	[15.2160735663929, 1.2345230837022412, 1.0550400000000004, 726.1328196893747, 105.09280526779918, 2.0380690913594632]
49	1.08016	0.7871	[15.215155152740254, 2.0502740696615342, 1.0801600000000005, 1202.515798962598, 105.06035425021976, 2.038700163880656]
50	1.10528	0.789124	[15.2295870923851, 2.5394882868302426, 1.1052800000000005, 1477.091025789033, 104.9623849214736, 2.0354143441970187]
51	1.1304	0.789865	[15.21952378573681, 2.900362103985353, 1.1304000000000005, 1694.3800987676905, 105.02917363002844, 2.0377674151747813]
52	1.15552	0.791244	[15.225517239993115, 18.367353762742518, 1.1555200000000005, 10758.00798375195, 105.10089892610371, 2.0379758860391064]
53	1.18064	0.792696	[15.218187457581076, 0.08319508336882053, 1.1806400000000006, 48.77738610837573, 105.11254816214317, 2.034437371992615]
54	1.20576	0.79378	[15.216271028126412, 33.36943762412617, 1.2057600000000006, 19507.311175682735, 105.08294353385047, 2.0358924158132115]
55	1.23088	0.795172	[15.208728384193995, 0.20520952824337066, 1.2308800000000006, 120.15684695932845, 105.07105148032679, 2.034686545514898]
56	1.256	0.796226	[15.20963941040754, 5.314222607149278, 1.2560000000000007, 3114.9448138599555, 105.11528530956255, 2.0362321208023273]
57	1.28112	0.797436	[15.208401987903159, 1.4147829279782551, 1.2811200000000007, 827.2149807053981, 105.10963440635594, 2.037252734853122]
58	1.30624	0.798746	[15.220632629099208, 2.822507614735982, 1.3062400000000007, 1646.1605942005215, 105.08817475566522, 2.03686352520317]
59	1.33136	0.799698	[15.217873669067444, 1.6025487951361215, 1.3313600000000008, 940.3319243663491, 105.17051104346184, 2.037497123938633]
60	1.35648	0.801076	[15.211454634858281, 0.369918733980939, 1.3564800000000008, 217.56723763335393, 105.23994492075344, 2.039086945672711]
