## Supplementary Data 1 for "GAMES: A dynamic model development workflow for rigorous characterization of synthetic genetic systems": PROFILE LIKELIHOOD RESULTS km.xlsx

### Sheet: km
	fixed km	fixed km PL	fixed km all params
0	86.5037	3.84328	[15.23389604337205, 0.00010400095047816051, 0.00967062987816626, 0.048770493765746145, 86.5037, 1.9604411092850733]
1	87.7948	3.35347	[15.238770915861453, 3.6125103397980984, 0.01125555396969166, 1714.5362281447537, 87.7948, 1.9676570343937225]
2	89.0859	2.90797	[15.245201349702945, 0.8883048365352151, 0.013072308792040875, 427.8601356904498, 89.0859, 1.974043269668523]
3	90.377	2.50583	[15.247490223869939, 0.030536718885241874, 0.015234813017596521, 14.923164953715554, 90.377, 1.9810625330186595]
4	92.9592	1.82777	[15.256256205171109, 11.641664558896684, 0.02134323739291935, 5864.1876828831555, 92.9592, 1.9913098472689188]
5	95.5414	1.31211	[15.249903229459507, 25.277093579054505, 0.030767534858580997, 13151.780758941099, 95.5414, 2.0023099926913095]
6	98.1236	0.951729	[15.259351850003458, 0.010786503409653238, 0.0458523480615174, 5.824962919990693, 98.1236, 2.0139083464888703]
7	103.288	0.673213	[15.250960996511509, 2.952517743425376, 0.13543153770565827, 1721.2338603167875, 103.288, 2.02870914836741]
8	103.288	0.673213	[15.250960996511509, 2.952517743425376, 0.13543153770565827, 1721.2338603167875, 103.288, 2.02870914836741]
9	108.452	0.943737	[15.254235205323752, 0.6811262901891377, 0.5185811604649964, 430.9843672680867, 108.4524, 2.0424171965079347]
10	111.035	1.27426	[15.255264964208832, 0.19047298312984903, 2.1853848963497735, 123.87923682021484, 111.0346, 2.0424831091564384]
11	113.617	1.7267	[15.267512783892156, 2.6639226553823523, 14.508553770342612, 1844.9386613973054, 113.6168, 2.0520139004875975]
12	116.199	2.3249	[15.259380939814072, 2.5478764166097325, 17.055075737903888, 1831.1114920364955, 116.199, 2.0467137602458365]
13	117.49	2.67198	[15.270011106017677, 2.3790982124970403, 31.62951783457607, 1744.0994745970802, 117.4901, 2.06347669458244]
14	118.781	3.0644	[15.223098307080845, 0.3779104645738621, 44.1732634682383, 280.12281044411026, 118.7812, 2.037706518337375]
15	120.072	3.48988	[15.237040049263657, 6.877136473820147, 19.12405235075094, 5333.184971774051, 120.0723, 2.0654656998951317]
16	121.363	3.92657	[15.285748689260735, 5.510570535710771, 41.95148763091306, 4342.338801690034, 121.3634, 2.061185484998651]
