## Supplementary Data 1 for "GAMES: A dynamic model development workflow for rigorous characterization of synthetic genetic systems": PROFILE LIKELIHOOD RESULTS m.xlsx

### Sheet: m
	fixed m	fixed m PL	fixed m all params
0	1.62712	0.672595	[15.250560278860984, 0.002797023275622068, 0.12722493571117935, 1.627120586091022, 103.27800597620242, 2.029485185747924]
1	3.33426	0.672653	[15.255695868179256, 0.005741809149365134, 0.12558265470693744, 3.334263496091022, 103.17912816975019, 2.0312781922626972]
2	6.66853	0.672559	[15.256524678774936, 0.011460714097198258, 0.12311197523456849, 6.6685269921847725, 103.2533421171143, 2.0310342947105946]
3	13.3371	0.672654	[15.254850054140272, 0.022925321568784306, 0.12960946840642723, 13.337053984372274, 103.31494814781908, 2.032148359386505]
4	26.6741	0.672625	[15.25200633875726, 0.045915699458349266, 0.1226036489128832, 26.674107968747276, 103.2047473046296, 2.0293130412453584]
5	53.3482	0.672616	[15.25292552420676, 0.09165359097281393, 0.12888665690338877, 53.34821593749728, 103.2737372917686, 2.029713912002011]
6	106.696	0.67267	[15.255668344698305, 0.18273967390846874, 0.12879796681085204, 106.69643187499729, 103.33284418255172, 2.0315688223121287]
7	213.393	0.67256	[15.256570917737983, 0.36660426391139, 0.1257121386474306, 213.3928637499973, 103.30687841473019, 2.0307966600432685]
8	426.786	0.6726	[15.256286297938436, 0.7333617003046833, 0.12258742253699907, 426.78572749999734, 103.2309625679646, 2.031613831572533]
9	853.571	0.67288	[15.260626821988787, 1.4637549856705563, 0.11865111401156456, 853.5714549999974, 103.24012876972755, 2.029134074504526]
10	1707.14	0.672527	[15.254486965701837, 2.931570667200557, 0.12557760361763742, 1707.1429099999975, 103.27630071501568, 2.030656494084112]
11	3414.29	0.67274	[15.253643646468884, 5.891194248954437, 0.12068576307092072, 3414.285819999998, 103.17991130445684, 2.0303766957360367]
12	6828.57	0.672599	[15.25550805691068, 11.709253896113824, 0.1264330248313196, 6828.571639999998, 103.32377729572343, 2.03016517676866]
13	10242.9	0.672522	[15.254435047616465, 17.598823423267596, 0.12561055369951837, 10242.85746, 103.2626254901771, 2.030651340165538]
14	13657.1	0.672641	[15.25631796783428, 23.5522323656782, 0.12418870289916799, 13657.14328, 103.22869723915164, 2.0304318931862895]
15	17071.4	0.672731	[15.252202426040759, 29.32030798343846, 0.13314395885052688, 17071.4291, 103.34310380680627, 2.030902057181798]
16	17071.4	0.672731	[15.252202426040759, 29.32030798343846, 0.13314395885052688, 17071.4291, 103.34310380680627, 2.030902057181798]
17	20485.7	0.672937	[15.265320921271037, 35.35104920902478, 0.12190527954761345, 20485.714920000002, 103.23566138318226, 2.0317919843756487]
18	23900	0.672774	[15.253132000256377, 41.01143932688258, 0.1328737829991973, 23900.000740000003, 103.39939509769292, 2.0310271477592163]
19	27314.3	0.673209	[15.259765979226579, 47.00416187597969, 0.114226407084651, 27314.286560000004, 103.11888829710371, 2.0319262595233805]
20	30728.6	0.696775	[15.26199212012028, 49.99344263697741, 0.13782796963699942, 30728.572380000005, 103.95459308049361, 2.0296570881862817]
21	34142.9	0.867681	[15.273988065423492, 49.99975825088066, 0.17079191516540224, 34142.8582, 105.17733363947194, 2.0294353623960095]
22	37557.1	1.13352	[15.312004946363624, 49.95335337715634, 0.1252477334942578, 37557.14402, 105.29193857304062, 2.0172136755945527]
