## Supplementary Data 1 for "GAMES: A dynamic model development workflow for rigorous characterization of synthetic genetic systems": PROFILE LIKELIHOOD RESULTS n.xlsx

### Sheet: n
	fixed n	fixed n PL	fixed n all params
0	1.75794	4.08583	[14.955640373526728, 0.002482842805003353, 0.07529134720688531, 1.7702418898358567, 100.67389080386444, 1.7579395000000002]
1	1.77826	3.5422	[14.977925714590228, 0.0008666213676909249, 0.0742614263360713, 0.5931433517761242, 100.76270518632182, 1.7782625000000003]
2	1.80367	2.94064	[15.007384527354493, 0.07327192857600494, 0.07564458791107954, 48.17693644790351, 100.99832110855661, 1.8036662500000002]
3	1.82907	2.42083	[15.036324728258494, 26.010604261247547, 0.07706249002970571, 16520.14069666398, 101.19589041507722, 1.8290700000000002]
4	1.85447	1.97792	[15.06764531630177, 0.020092713814275305, 0.08050596843841831, 12.397736488678673, 101.4498708945743, 1.8544737500000001]
5	1.87988	1.60734	[15.096802006075109, 0.7105238675471299, 0.08728322097508158, 429.6304557610035, 101.77833860778334, 1.8798775]
6	1.93068	1.06546	[15.149620652307568, 0.028448141993351644, 0.0957017640472127, 16.748673513255362, 102.24802155784033, 1.9306850000000002]
7	2.0323	0.672622	[15.255908222024573, 49.70579463175856, 0.12619003873363818, 28934.34169936816, 103.2763488472657, 2.0323]
8	2.0323	0.672622	[15.255908222024573, 49.70579463175856, 0.12619003873363818, 28934.34169936816, 103.2763488472657, 2.0323]
9	2.13392	1.026	[15.352327449461981, 47.85635585408439, 0.1854618788903505, 28667.88952641512, 104.29424695847422, 2.133915]
10	2.18472	1.42776	[15.398592269833173, 0.31314776402483974, 0.23151474929923138, 192.4120178115633, 104.78503692012914, 2.1847225]
11	2.23553	1.95539	[15.44039696683493, 0.37333928774945563, 0.3128109330730795, 236.32307755887823, 105.24650715318785, 2.23553]
12	2.28634	2.59291	[15.481272428957622, 44.00514650416973, 0.399569279732948, 28934.486962716906, 105.68795157308621, 2.2863374999999997]
13	2.31174	2.94865	[15.49926923778459, 3.5530661040492073, 0.44592809099460023, 2382.0369428264066, 105.86249404789403, 2.31174125]
14	2.33715	3.32694	[15.519382908868486, 0.0698288913571521, 0.5024210964460314, 47.744567790719245, 106.00457084029553, 2.337145]
15	2.36255	3.72603	[15.536856226215036, 40.43000877529922, 0.6368805751223553, 28273.922472160604, 106.26376238960303, 2.36254875]
