## Supplementary Data 1 for "GAMES: A dynamic model development workflow for rigorous characterization of synthetic genetic systems": PEM EVALUATION DATA NOISE.xlsx

### Sheet:  PEM EVALUATION DATA NOISE 1
	L	DBD_20	DBD_10
0	0.00934976	0.0348868	0
1	0	0.0371799	0.0179673
2	0.037212	0.0163609	0.0374872
3	0.0335992	0.198476	0.162535
4	0.0824859	0.918843	0.211435
5	0.217933	1	0.184902
6	0.42822	0.434313	0.0562524
7	0.738453	0.101239	0.0239977
8	0.883408
9	0.907049
10	1

### Sheet:  PEM EVALUATION DATA NOISE 2
	L	DBD_20	DBD_10
0	0.00119504	0.000874344	0.0388749
1	0.0233875	0.0454335	0.0507801
2	0.00150122	0.115421	0.0702654
3	0.0172022	0.326011	0.228491
4	0.0354686	0.856875	0.33414
5	0.0685932	1	0.314821
6	0.135819	0.633169	0.179727
7	0.322066	0.241676	0.0888972
8	0.615523
9	0.905664
10	1

### Sheet:  PEM EVALUATION DATA NOISE 3
	L	DBD_20	DBD_10
0	0	0	0.00431406
1	0.0145046	0	0
2	0.0248031	0.0210587	0.0287074
3	0.0421509	0.133807	0.12908
4	0.104859	1	0.141784
5	0.204	0.962412	0.136691
6	0.4618	0.687368	0.0663582
7	0.904181	0.136001	0.0327449
8	0.994208
9	1
10	0.993776

### Sheet:  PEM EVALUATION DATA NOISE 4
	L	DBD_20	DBD_10
0	0.0277865	0	0.0121594
1	0.00552196	0.0201665	0.00447965
2	0.0422926	0.140996	0.123711
3	0.0537259	0.465723	0.331411
4	0.0959124	1	0.341985
5	0.251817	0.607005	0.165798
6	0.413709	0.165372	0.0581459
7	0.74607	0.0170372	0.0197689
8	0.92033
9	0.967509
10	1

### Sheet:  PEM EVALUATION DATA NOISE 5
	L	DBD_20	DBD_10
0	0.00269331	0.159171	0.201574
1	0.00735021	0.175218	0.185745
2	0.0211149	0.226199	0.250338
3	0.0468763	0.352442	0.387786
4	0.0872367	0.971429	0.358692
5	0.151486	1	0.325546
6	0.290328	0.914411	0.327752
7	0.495881	0.639646	0.188723
8	0.924306
9	0.968117
10	1

### Sheet:  PEM EVALUATION DATA NOISE 6
	L	DBD_20	DBD_10
0	0.0443344	0.203482	0.194966
1	0.0644814	0.224536	0.196459
2	0.052056	0.268219	0.289499
3	0.111126	0.48425	0.413642
4	0.186007	0.923198	0.475789
5	0.339967	1	0.378012
6	0.572084	0.63585	0.246424
7	0.765449	0.261869	0.125793
8	0.881838
9	0.950882
10	1

### Sheet:  PEM EVALUATION DATA NOISE 7
	L	DBD_20	DBD_10
0	0.0180237	0.0074209	0
1	0.00458404	0.0184587	0.0281277
2	0	0.12467	0.0860089
3	0	0.35652	0.336893
4	0.0164806	1	0.35668
5	0.0670622	0.981761	0.310614
6	0.142965	0.797579	0.258615
7	0.302342	0.493288	0.140296
8	0.520585
9	0.963088
10	1

### Sheet:  PEM EVALUATION DATA NOISE 8
	L	DBD_20	DBD_10
0	0	0.0185673	0
1	0	0.034862	0.0335123
2	0.0034161	0.156003	0.129057
3	0.0472328	0.396489	0.375258
4	0.0373975	1	0.361682
5	0.0727117	0.701192	0.224266
6	0.177127	0.301932	0.0827214
7	0.345947	0.0746047	0.0324771
8	0.596846
9	0.979737
10	1
