## Supplementary Data 1 for "GAMES: A dynamic model development workflow for rigorous characterization of synthetic genetic systems": PEM EVALUATION DATA RAW.xlsx

### Sheet:  PEM EVALUATION DATA RAW 1
	L	DBD_20	DBD_10
0	0.00167172	0.0185901	0.0185901
1	0.00516386	0.0215424	0.0214662
2	0.0140468	0.0501591	0.0486734
3	0.0394541	0.205386	0.16041
4	0.0960767	0.925017	0.20364
5	0.207324	1	0.164182
6	0.422101	0.43243	0.0644542
7	0.763216	0.0799036	0.0129006
8	0.900078
9	0.961813
10	1

### Sheet:  PEM EVALUATION DATA RAW 2
	L	DBD_20	DBD_10
0	3.80313e-05	0.000202658	0.000202658
1	0.00262231	0.0214301	0.019704
2	0.00641191	0.104701	0.0910909
3	0.0155865	0.335717	0.234196
4	0.0367914	0.867345	0.32688
5	0.0818224	1	0.286981
6	0.169865	0.631354	0.173239
7	0.336798	0.256035	0.0708962
8	0.64133
9	0.892498
10	1

### Sheet:  PEM EVALUATION DATA RAW 3
	L	DBD_20	DBD_10
0	0.000152938	0.00253083	0.00253083
1	0.00239704	0.00341763	0.00341754
2	0.0109324	0.0171753	0.0171724
3	0.0444168	0.124611	0.122079
4	0.112947	1	0.124507
5	0.235815	0.992014	0.117964
6	0.461599	0.691871	0.0744745
7	0.891402	0.154138	0.0163974
8	0.990547
9	0.996592
10	1

### Sheet:  PEM EVALUATION DATA RAW 4
	L	DBD_20	DBD_10
0	8.22286e-07	7.74593e-06	7.74593e-06
1	0.00613316	0.024694	0.0233952
2	0.0167269	0.1325	0.120987
3	0.0434976	0.428942	0.322673
4	0.101651	1	0.369819
5	0.212592	0.641845	0.149704
6	0.41724	0.190946	0.0446172
7	0.749677	0.0477481	0.0118715
8	0.915049
9	0.971464
10	1

### Sheet:  PEM EVALUATION DATA RAW 5
	L	DBD_20	DBD_10
0	0.0316066	0.195639	0.195639
1	0.0338505	0.200917	0.200917
2	0.0384482	0.234775	0.234774
3	0.0524864	0.373656	0.37275
4	0.0914766	1	0.373144
5	0.164099	0.990473	0.365185
6	0.292928	0.909311	0.330306
7	0.529179	0.628276	0.225683
8	0.960008
9	0.998871
10	1

### Sheet:  PEM EVALUATION DATA RAW 6
	L	DBD_20	DBD_10
0	0.0418988	0.206121	0.206121
1	0.0554592	0.220393	0.219729
2	0.0739705	0.281684	0.275671
3	0.113827	0.466198	0.400432
4	0.193674	0.946339	0.45661
5	0.348336	1	0.390595
6	0.603292	0.648484	0.244457
7	0.790675	0.26618	0.103005
8	0.8922
9	0.955995
10	1

### Sheet:  PEM EVALUATION DATA RAW 7
	L	DBD_20	DBD_10
0	0.000152706	0.000712241	0.000712241
1	0.00300975	0.0255169	0.0254718
2	0.0068119	0.111718	0.11133
3	0.0156815	0.343618	0.322683
4	0.0360493	1	0.340119
5	0.0786762	0.98757	0.313176
6	0.155889	0.804452	0.250423
7	0.293999	0.488941	0.15128
8	0.548336
9	0.960339
10	1

### Sheet:  PEM EVALUATION DATA RAW 8
	L	DBD_20	DBD_10
0	0.000546813	0.00316694	0.00316694
1	0.00375123	0.0344393	0.0344102
2	0.0083071	0.139998	0.139759
3	0.0194749	0.400626	0.384325
4	0.0451449	1	0.364046
5	0.0935818	0.683559	0.203121
6	0.176904	0.292856	0.0856522
7	0.324174	0.0980197	0.0296328
8	0.594311
9	0.987223
10	1
