## Supplementary Data 1 for "GAMES: A dynamic model development workflow for rigorous characterization of synthetic genetic systems": INITIAL GUESSES.xlsx

### Sheet: initial_guesses
	index	p1	p2	p3	p4	p5	p6	initial params	free params
0	0	22.0715	1	0.00121081	1908.46	68.8386	2.59204	[22.071543392466882, 1.0, 0.0012108137768546319, 1908.4583101255603, 68.83863786510649, 2.59203503935231]	['p1', 'p3', 'p4', 'p5', 'p6']
1	1	9.38851	1	0.000557974	109633	86.3379	1.76137	[9.388505893747311, 1.0, 0.000557974379163138, 109632.6437181648, 86.3379048048255, 1.7613706827384104]	['p1', 'p3', 'p4', 'p5', 'p6']
2	2	22.5624	1	0.363192	84251.5	108.302	3.0605	[22.562380705698118, 1.0, 0.36319175559914246, 84251.53008592041, 108.30182163816019, 3.060498228714497]	['p1', 'p3', 'p4', 'p5', 'p6']
3	3	17.7845	1	0.000508086	570354	26.9225	1.88233	[17.78447505328852, 1.0, 0.0005080856689213009, 570353.6107412414, 26.92247958971473, 1.8823305496184506]	['p1', 'p3', 'p4', 'p5', 'p6']
4	4	14.1737	1	5.09871	1187.69	239.995	2.18669	[14.173669498639073, 1.0, 5.0987134103751055, 1187.6880940502483, 239.99526984054742, 2.1866865908333724]	['p1', 'p3', 'p4', 'p5', 'p6']
5	5	28.3808	1	0.000356218	109.158	94.7859	1.83163	[28.38080007390814, 1.0, 0.00035621752523772146, 109.15815735915804, 94.78589759413167, 1.8316291411863388]	['p1', 'p3', 'p4', 'p5', 'p6']
6	6	8.54238	1	0.0294923	66527.7	172.03	1.63863	[8.542384267892745, 1.0, 0.029492297998190063, 66527.65036289541, 172.03006926975675, 1.6386260453051256]	['p1', 'p3', 'p4', 'p5', 'p6']
7	7	8.9018	1	0.0550647	1773.77	40.3206	1.64067	[8.901798637807008, 1.0, 0.05506472928008759, 1773.7658056877144, 40.32064256209771, 1.6406731990155907]	['p1', 'p3', 'p4', 'p5', 'p6']
