## Supplementary Data 1 for "GAMES: A dynamic model development workflow for rigorous characterization of synthetic genetic systems": INITIAL GUESSES.xlsx

### Sheet: initial_guesses
	index	p1	p2	p3	p4	p5	p6	initial params	free params
0	0	8.9018	1	0.0550647	1773.77	40.3206	1.64067	[8.901798637807008, 1.0, 0.05506472928008759, 1773.7658056877144, 40.32064256209771, 1.6406731990155907]	['p1', 'p3', 'p4', 'p5', 'p6']
1	1	7.08513	1	0.0724777	648856	31.4892	1.38062	[7.085128790140874, 1.0, 0.0724777424167935, 648856.2138754682, 31.489188065871474, 1.380618452243955]	['p1', 'p3', 'p4', 'p5', 'p6']
2	2	6.17965	1	33.6575	11569.5	53.3545	1.79002	[6.179649662673287, 1.0, 33.65752946598922, 11569.54187555197, 53.3544661570612, 1.7900194448575097]	['p1', 'p3', 'p4', 'p5', 'p6']
3	3	12.5671	1	40.1127	6514.1	20.3189	2.29896	[12.56712979088964, 1.0, 40.112650944469465, 6514.102250763109, 20.31887995338501, 2.298958939685772]	['p1', 'p3', 'p4', 'p5', 'p6']
4	4	9.38851	1	0.000557974	109633	86.3379	1.76137	[9.388505893747311, 1.0, 0.000557974379163138, 109632.6437181648, 86.3379048048255, 1.7613706827384104]	['p1', 'p3', 'p4', 'p5', 'p6']
5	5	6.34868	1	4.97416	518036	49.7197	2.4155	[6.348680869196817, 1.0, 4.974163002377649, 518036.3443711646, 49.71972908030744, 2.4154988030967277]	['p1', 'p3', 'p4', 'p5', 'p6']
6	6	2.52995	1	0.0621217	461401	34.0532	1.38887	[2.5299517671083414, 1.0, 0.06212170092951484, 461400.67091110756, 34.05324963654802, 1.3888661303580854]	['p1', 'p3', 'p4', 'p5', 'p6']
7	7	17.7845	1	0.000508086	570354	26.9225	1.88233	[17.78447505328852, 1.0, 0.0005080856689213009, 570353.6107412414, 26.92247958971473, 1.8823305496184506]	['p1', 'p3', 'p4', 'p5', 'p6']
8	8	4.32778	1	2.79459	285731	24.9788	1.5401	[4.32778386372541, 1.0, 2.794591102788533, 285730.73826851527, 24.978803534900877, 1.5400995540367062]	['p1', 'p3', 'p4', 'p5', 'p6']
9	9	2.93245	1	0.407112	12823.8	31.1105	2.1621	[2.9324493609465128, 1.0, 0.4071117135822422, 12823.83505677617, 31.11054266577805, 2.162098334252059]	['p1', 'p3', 'p4', 'p5', 'p6']
10	10	2.3167	1	0.00116595	393.673	37.9585	1.95999	[2.3167042618027818, 1.0, 0.001165949421341506, 393.6733840447023, 37.95849505520412, 1.9599883394481377]	['p1', 'p3', 'p4', 'p5', 'p6']
11	11	11.6981	1	0.033576	19.5471	35.2701	2.84624	[11.698101614568083, 1.0, 0.03357599915406318, 19.547149644539484, 35.270098061475686, 2.8462421153043387]	['p1', 'p3', 'p4', 'p5', 'p6']
12	12	2.79814	1	4.60531	7425.05	14.8917	1.87185	[2.798141479981329, 1.0, 4.605308992474433, 7425.051671344028, 14.891664696677873, 1.8718479855319412]	['p1', 'p3', 'p4', 'p5', 'p6']
13	13	1.76812	1	2.02228	87648.1	91.5115	1.61297	[1.768116074628151, 1.0, 2.0222753319686984, 87648.12690211507, 91.51145587661024, 1.6129671648969803]	['p1', 'p3', 'p4', 'p5', 'p6']
14	14	5.35719	1	0.000986809	3154.96	15.0948	3.3755	[5.357188423139877, 1.0, 0.0009868087326392625, 3154.9553767194357, 15.09483333878252, 3.375498286979733]	['p1', 'p3', 'p4', 'p5', 'p6']
15	15	3.65079	1	0.000247392	294677	21.2385	2.47325	[3.650793470036793, 1.0, 0.0002473922579474654, 294676.97739344114, 21.238519542937237, 2.47325200862839]	['p1', 'p3', 'p4', 'p5', 'p6']
16	16	8.54238	1	0.0294923	66527.7	172.03	1.63863	[8.542384267892745, 1.0, 0.029492297998190063, 66527.65036289541, 172.03006926975675, 1.6386260453051256]	['p1', 'p3', 'p4', 'p5', 'p6']
17	17	22.0715	1	0.00121081	1908.46	68.8386	2.59204	[22.071543392466882, 1.0, 0.0012108137768546319, 1908.4583101255603, 68.83863786510649, 2.59203503935231]	['p1', 'p3', 'p4', 'p5', 'p6']
18	18	10.9055	1	0.023218	11.4609	20.6865	1.48323	[10.90546735405575, 1.0, 0.023217982355570453, 11.46094060192884, 20.686513444453286, 1.4832312531303988]	['p1', 'p3', 'p4', 'p5', 'p6']
19	19	18.4731	1	4.34283	86.3168	30.7808	2.99531	[18.47305576104885, 1.0, 4.3428256738904505, 86.31677713690719, 30.780773894764813, 2.995309665549567]	['p1', 'p3', 'p4', 'p5', 'p6']
20	20	9.63371	1	0.00127652	170159	52.9214	3.96156	[9.633712866612585, 1.0, 0.001276515455802958, 170159.0791792262, 52.921414869906094, 3.961556077830158]	['p1', 'p3', 'p4', 'p5', 'p6']
21	21	8.16489	1	0.239156	329.057	7.93945	3.4263	[8.164890678840695, 1.0, 0.2391564433531366, 329.05689940883093, 7.939445356877166, 3.4263035317066626]	['p1', 'p3', 'p4', 'p5', 'p6']
22	22	1.24567	1	0.0573692	405422	69.0046	2.5465	[1.2456721149754972, 1.0, 0.05736918486378198, 405421.59014565643, 69.00457601239071, 2.5464995012225016]	['p1', 'p3', 'p4', 'p5', 'p6']
23	23	11.4598	1	0.634619	34.7511	8.2143	1.5426	[11.459780431003498, 1.0, 0.634619484980513, 34.751075927516645, 8.21430177234968, 1.5425976129100536]	['p1', 'p3', 'p4', 'p5', 'p6']
24	24	5.58408	1	0.00275717	778.505	146.336	1.56869	[5.584082706552482, 1.0, 0.0027571699120363074, 778.5045089239502, 146.33612796661225, 1.5686886456773952]	['p1', 'p3', 'p4', 'p5', 'p6']
25	25	5.63758	1	3.78416	1526.86	8.47594	2.05923	[5.637581637420068, 1.0, 3.784160309326605, 1526.8557374986422, 8.475936235733444, 2.0592310265277454]	['p1', 'p3', 'p4', 'p5', 'p6']
26	26	3.23591	1	7.23571	1641.22	10.1811	2.63041	[3.235905188020509, 1.0, 7.235714434746765, 1641.2185421636586, 10.18106545724735, 2.6304089399982873]	['p1', 'p3', 'p4', 'p5', 'p6']
27	27	17.2268	1	39.1319	466.227	10.025	1.72983	[17.22684075802381, 1.0, 39.13189657685899, 466.2271706035039, 10.024950536769905, 1.729830867992688]	['p1', 'p3', 'p4', 'p5', 'p6']
28	28	5.90613	1	6.57282e-05	348.966	7.29257	1.28963	[5.906125659298916, 1.0, 6.572819297441549e-05, 348.9663140267494, 7.292566995074019, 1.2896304717082596]	['p1', 'p3', 'p4', 'p5', 'p6']
29	29	1.22454	1	4.01702	160.345	23.3367	1.92288	[1.2245397210122067, 1.0, 4.017019483824039, 160.34482363277507, 23.33666409623973, 1.9228784210090484]	['p1', 'p3', 'p4', 'p5', 'p6']
30	30	23.92	1	0.083566	108.053	38.5437	2.338	[23.920045196436416, 1.0, 0.08356604931481453, 108.05321535217207, 38.54370565175786, 2.3380015961842733]	['p1', 'p3', 'p4', 'p5', 'p6']
31	31	23.1372	1	0.000234826	17.1326	16.2922	2.62757	[23.137242049877834, 1.0, 0.00023482596490043177, 17.132616773142903, 16.292155055131776, 2.6275715379836293]	['p1', 'p3', 'p4', 'p5', 'p6']
32	32	0.608165	1	2.48367	6302.08	59.7865	2.21691	[0.6081652057333493, 1.0, 2.4836661556696096, 6302.083944514892, 59.786483587593324, 2.2169086455558835]	['p1', 'p3', 'p4', 'p5', 'p6']
33	33	1.35469	1	0.000764688	22949.7	25.1863	3.26563	[1.3546873011922214, 1.0, 0.0007646878074442672, 22949.74629590868, 25.186253354498234, 3.2656271576276366]	['p1', 'p3', 'p4', 'p5', 'p6']
34	34	0.255469	1	23.2679	12524.2	61.5474	3.34364	[0.2554685261399496, 1.0, 23.267915100146183, 12524.241792857847, 61.54741507822012, 3.343640379678672]	['p1', 'p3', 'p4', 'p5', 'p6']
35	35	22.5624	1	0.363192	84251.5	108.302	3.0605	[22.562380705698118, 1.0, 0.36319175559914246, 84251.53008592041, 108.30182163816019, 3.060498228714497]	['p1', 'p3', 'p4', 'p5', 'p6']
36	36	29.1195	1	1.52715	723.871	56.1025	1.44234	[29.119474440149418, 1.0, 1.5271490658610116, 723.8714449884741, 56.10247610075253, 1.4423409071055222]	['p1', 'p3', 'p4', 'p5', 'p6']
37	37	11.0864	1	27.5437	493.701	5.6882	2.83184	[11.086436183619199, 1.0, 27.54372025474225, 493.7010121166682, 5.6882023835121, 2.831844105458474]	['p1', 'p3', 'p4', 'p5', 'p6']
38	38	28.3808	1	0.000356218	109.158	94.7859	1.83163	[28.38080007390814, 1.0, 0.00035621752523772146, 109.15815735915804, 94.78589759413167, 1.8316291411863388]	['p1', 'p3', 'p4', 'p5', 'p6']
39	39	18.4528	1	0.0910973	33499.5	9.60537	1.12891	[18.45280975155025, 1.0, 0.09109731345965218, 33499.53873316628, 9.60536659414351, 1.1289064135238804]	['p1', 'p3', 'p4', 'p5', 'p6']
40	40	15.9283	1	0.577569	6.61936	11.0467	2.20378	[15.92830946237523, 1.0, 0.5775694920385774, 6.619358431013021, 11.046706744022766, 2.2037812404126598]	['p1', 'p3', 'p4', 'p5', 'p6']
41	41	1.64806	1	42.1577	9.1056	21.5462	3.46096	[1.6480647546863587, 1.0, 42.15771640006325, 9.105604877958712, 21.546184562856787, 3.460962955365723]	['p1', 'p3', 'p4', 'p5', 'p6']
42	42	16.183	1	1.57838	761.779	7.85387	1.05432	[16.18298837300842, 1.0, 1.5783784829919427, 761.7787963586738, 7.853871907286653, 1.0543191997285517]	['p1', 'p3', 'p4', 'p5', 'p6']
43	43	0.439759	1	0.0274022	1575.96	26.5359	3.18599	[0.43975917199334175, 1.0, 0.027402201445356215, 1575.9618991263292, 26.535859023981377, 3.1859869441348625]	['p1', 'p3', 'p4', 'p5', 'p6']
44	44	14.1737	1	5.09871	1187.69	239.995	2.18669	[14.173669498639073, 1.0, 5.0987134103751055, 1187.6880940502483, 239.99526984054742, 2.1866865908333724]	['p1', 'p3', 'p4', 'p5', 'p6']
45	45	28.1622	1	6.98559	35357.4	15.4128	1.37508	[28.162216703821297, 1.0, 6.985586337052356, 35357.39553682623, 15.412791063554295, 1.375076882486519]	['p1', 'p3', 'p4', 'p5', 'p6']
46	46	4.16012	1	0.019825	237568	6.3176	1.17877	[4.160122897701235, 1.0, 0.019825023163193695, 237567.92328802586, 6.317597738523031, 1.1787688819874893]	['p1', 'p3', 'p4', 'p5', 'p6']
47	47	0.410851	1	1.61982	1162.7	73.0952	2.77488	[0.4108509151898741, 1.0, 1.619823686208005, 1162.7011490784314, 73.09523783410843, 2.774884389654935]	['p1', 'p3', 'p4', 'p5', 'p6']
48	48	11.3786	1	0.00074862	11309.2	5.02265	3.12478	[11.378590611326024, 1.0, 0.0007486197832031582, 11309.154412576936, 5.022648151863875, 3.1247752036141714]	['p1', 'p3', 'p4', 'p5', 'p6']
49	49	1.13544	1	0.0646282	185274	134.422	1.65301	[1.1354433559314656, 1.0, 0.06462821766952476, 185274.44941073738, 134.42249027752058, 1.6530081828804402]	['p1', 'p3', 'p4', 'p5', 'p6']
50	50	0.406304	1	0.390829	103630	87.7237	3.47215	[0.4063040625465081, 1.0, 0.3908288019155795, 103630.44566253448, 87.72368263914746, 3.472154048549463]	['p1', 'p3', 'p4', 'p5', 'p6']
51	51	3.27173	1	7.99762e-05	191.572	50.7359	2.85323	[3.271731732216169, 1.0, 7.99762436668512e-05, 191.5718133814092, 50.735873785118486, 2.853232066431404]	['p1', 'p3', 'p4', 'p5', 'p6']
52	52	2.51403	1	0.000321763	718569	5.40575	2.15943	[2.5140320691893225, 1.0, 0.0003217627738177429, 718569.4217571907, 5.405748197655768, 2.159427622812309]	['p1', 'p3', 'p4', 'p5', 'p6']
53	53	2.76836	1	13.3505	2226.98	4.95866	1.62306	[2.768359525079371, 1.0, 13.350512499283658, 2226.9779423155774, 4.958662048975887, 1.6230566378085551]	['p1', 'p3', 'p4', 'p5', 'p6']
54	54	0.0365202	1	5.82998e-05	6297.35	17.2227	1.03378	[0.036520210181970394, 1.0, 5.8299779010126194e-05, 6297.354785290826, 17.222692592470146, 1.0337777674004178]	['p1', 'p3', 'p4', 'p5', 'p6']
55	55	2.04156	1	17.7614	4941.27	5.82567	3.031	[2.041563888163114, 1.0, 17.761353050668234, 4941.2662689958315, 5.825668629701733, 3.031003799902499]	['p1', 'p3', 'p4', 'p5', 'p6']
56	56	7.29304	1	0.202233	487440	4.37138	2.46094	[7.293039764271599, 1.0, 0.20223345313311916, 487440.00275125576, 4.371375117948703, 2.4609435476041495]	['p1', 'p3', 'p4', 'p5', 'p6']
57	57	0.702413	1	0.00459513	13220.1	106.476	3.39226	[0.7024134843266953, 1.0, 0.004595134836615202, 13220.113278127961, 106.4759282613217, 3.3922622496086694]	['p1', 'p3', 'p4', 'p5', 'p6']
58	58	3.7529	1	0.00421824	12.0779	6.93949	1.34482	[3.7529028020943835, 1.0, 0.004218243053407976, 12.077900393390964, 6.939489743533535, 1.344821023680021]	['p1', 'p3', 'p4', 'p5', 'p6']
59	59	30.3696	1	0.000191531	2573.42	12.5165	3.75383	[30.36960919244498, 1.0, 0.0001915311162078835, 2573.4201496516316, 12.51650201428264, 3.7538344835305986]	['p1', 'p3', 'p4', 'p5', 'p6']
60	60	0.212417	1	0.000387977	733.872	49.0778	1.33997	[0.21241710084263682, 1.0, 0.00038797712610199534, 733.8722653119162, 49.07779080729078, 1.3399668211777136]	['p1', 'p3', 'p4', 'p5', 'p6']
61	61	6.98851	1	0.0146591	62290.2	756.701	1.84583	[6.98850922232638, 1.0, 0.014659125728490667, 62290.219480242515, 756.7014312521436, 1.8458257173276407]	['p1', 'p3', 'p4', 'p5', 'p6']
62	62	21.0403	1	0.000296721	560599	431.392	1.49868	[21.040294271766367, 1.0, 0.0002967210976079667, 560598.5175293771, 431.39228072558734, 1.4986819542295307]	['p1', 'p3', 'p4', 'p5', 'p6']
63	63	2.36541	1	1.02611	77438	383.665	2.02317	[2.3654114632868812, 1.0, 1.026108334344841, 77437.97050836815, 383.6646760251551, 2.0231736298882383]	['p1', 'p3', 'p4', 'p5', 'p6']
64	64	1.37417	1	0.200114	14.3255	33.0192	2.55724	[1.374167875286179, 1.0, 0.2001144066119774, 14.32550449186955, 33.01922927390799, 2.557236973226721]	['p1', 'p3', 'p4', 'p5', 'p6']
65	65	19.0274	1	0.000355045	6.92747	22.697	1.6933	[19.027447160562758, 1.0, 0.0003550449811437717, 6.927465162345678, 22.697034460585673, 1.6932984857336422]	['p1', 'p3', 'p4', 'p5', 'p6']
66	66	5.70346	1	0.171964	2352.57	3.87847	1.02451	[5.703460655512878, 1.0, 0.17196434204240488, 2352.5748495041967, 3.87846561533316, 1.0245054184357376]	['p1', 'p3', 'p4', 'p5', 'p6']
67	67	22.334	1	0.00534783	38.4594	6.19171	1.66565	[22.333950298369054, 1.0, 0.005347827612928984, 38.45937768762986, 6.191711449553265, 1.6656480807114598]	['p1', 'p3', 'p4', 'p5', 'p6']
68	68	0.104447	1	9.67198e-05	181182	76.8113	1.01027	[0.10444682091769004, 1.0, 9.671976600444158e-05, 181182.3018974274, 76.81130851974605, 1.0102682578566105]	['p1', 'p3', 'p4', 'p5', 'p6']
69	69	6.85694	1	0.602928	123580	2983.6	1.33437	[6.8569430571306205, 1.0, 0.6029275041391093, 123579.67478339277, 2983.598340651739, 1.3343650674890688]	['p1', 'p3', 'p4', 'p5', 'p6']
70	70	0.681783	1	0.0108554	1077.46	18.8627	1.77701	[0.6817828892020693, 1.0, 0.01085541633370258, 1077.4641799883022, 18.862686554547825, 1.7770088569830669]	['p1', 'p3', 'p4', 'p5', 'p6']
71	71	1.69261	1	0.000143192	4607.12	83.4151	3.52429	[1.6926116107915938, 1.0, 0.0001431922587915911, 4607.116361120895, 83.4150655545235, 3.5242941759503075]	['p1', 'p3', 'p4', 'p5', 'p6']
72	72	39.2716	1	0.373593	29941.6	74.2835	3.40729	[39.27158815037675, 1.0, 0.3735932031634045, 29941.61662423694, 74.2834724873583, 3.4072881477090076]	['p1', 'p3', 'p4', 'p5', 'p6']
73	73	5.0918	1	0.00216862	351842	925.725	1.08698	[5.091802155129024, 1.0, 0.002168615331082139, 351842.1776065905, 925.7246162716432, 1.0869799595489913]	['p1', 'p3', 'p4', 'p5', 'p6']
74	74	13.2769	1	0.000122891	7585.71	2.8768	2.51409	[13.276878652562681, 1.0, 0.00012289089728337725, 7585.706398884505, 2.8767982737156403, 2.5140892881056134]	['p1', 'p3', 'p4', 'p5', 'p6']
75	75	1.01785	1	0.00839853	49356.7	230.265	2.19548	[1.0178459481753492, 1.0, 0.00839853135342679, 49356.71744997141, 230.2650984529766, 2.1954767543910396]	['p1', 'p3', 'p4', 'p5', 'p6']
76	76	3.98646	1	0.416057	454639	882.482	1.25046	[3.98645773032881, 1.0, 0.41605706545004295, 454638.9388239339, 882.4817230378317, 1.2504614603846922]	['p1', 'p3', 'p4', 'p5', 'p6']
77	77	1.04438	1	14.9041	657282	14.6209	1.28133	[1.0443805810163156, 1.0, 14.90413926043583, 657281.9908832643, 14.620907938362768, 1.2813281936630923]	['p1', 'p3', 'p4', 'p5', 'p6']
78	78	5.24553	1	7.10864e-05	9046.85	2.48792	2.12287	[5.245525973011431, 1.0, 7.108635065170546e-05, 9046.854595289979, 2.4879184364080547, 2.1228714529620194]	['p1', 'p3', 'p4', 'p5', 'p6']
79	79	1.93707	1	32.2876	54808.5	854.716	1.65832	[1.9370698385759686, 1.0, 32.287627377759726, 54808.52777798501, 854.7163003652274, 1.6583191258567291]	['p1', 'p3', 'p4', 'p5', 'p6']
80	80	33.673	1	0.298262	19024.9	150.294	1.06549	[33.67302023699018, 1.0, 0.2982620478046574, 19024.8631037864, 150.293622284752, 1.0654924164331427]	['p1', 'p3', 'p4', 'p5', 'p6']
81	81	0.748358	1	0.164158	11678.4	209.916	2.75373	[0.7483580031322129, 1.0, 0.1641583594657821, 11678.444827579046, 209.91566010447147, 2.7537328442567457]	['p1', 'p3', 'p4', 'p5', 'p6']
82	82	0.909562	1	0.000417273	6767.6	5.13604	2.04467	[0.9095624230148176, 1.0, 0.000417272951847967, 6767.601913887939, 5.1360356393978535, 2.044669053310121]	['p1', 'p3', 'p4', 'p5', 'p6']
83	83	26.1357	1	8.56571e-05	341529	3478.73	1.79259	[26.13572863431063, 1.0, 8.565714927974838e-05, 341528.6235907614, 3478.731443951452, 1.7925857724659846]	['p1', 'p3', 'p4', 'p5', 'p6']
84	84	5.15547	1	0.0363601	43502	2833.08	1.31073	[5.155469585807854, 1.0, 0.036360129776775676, 43501.98211859921, 2833.0849442470635, 1.3107291693142853]	['p1', 'p3', 'p4', 'p5', 'p6']
85	85	0.881296	1	31.8187	318.644	12.1491	1.35841	[0.8812962487553779, 1.0, 31.81872828075768, 318.6435077438119, 12.14912878278992, 1.358408194827182]	['p1', 'p3', 'p4', 'p5', 'p6']
86	86	10.1264	1	0.00212275	157487	2.51663	1.546	[10.126416022462001, 1.0, 0.0021227527218574, 157486.8297681371, 2.516628015525291, 1.545997220567891]	['p1', 'p3', 'p4', 'p5', 'p6']
87	87	4.63436	1	0.000577186	2883.08	1189.7	1.43638	[4.634355485109065, 1.0, 0.0005771856365573281, 2883.0801669291823, 1189.7012656827796, 1.4363806408425068]	['p1', 'p3', 'p4', 'p5', 'p6']
88	88	1.743	1	0.0369946	168210	1972.33	1.26058	[1.743001788538127, 1.0, 0.03699457587198489, 168210.36635728448, 1972.327775860322, 1.2605809224751654]	['p1', 'p3', 'p4', 'p5', 'p6']
89	89	0.693819	1	2.0622	1870.84	9.14874	3.84474	[0.6938185857052694, 1.0, 2.062199023394928, 1870.8396574846536, 9.148742132461864, 3.84474252739846]	['p1', 'p3', 'p4', 'p5', 'p6']
90	90	31.496	1	0.0137513	71761.1	340.463	3.25362	[31.49595647219836, 1.0, 0.013751296270786898, 71761.07456829211, 340.4627288946468, 3.253618136703306]	['p1', 'p3', 'p4', 'p5', 'p6']
91	91	3.50261	1	0.445056	34640.1	6751.54	1.08302	[3.5026067603551234, 1.0, 0.4450555355045917, 34640.05666354413, 6751.544674015543, 1.083018181085922]	['p1', 'p3', 'p4', 'p5', 'p6']
92	92	5.0254	1	0.00454308	31119.3	10328.2	1.02573	[5.025403790961137, 1.0, 0.004543078781121214, 31119.253631016578, 10328.230240246367, 1.0257258614179943]	['p1', 'p3', 'p4', 'p5', 'p6']
93	93	1.3041	1	0.000432174	282.089	3.58799	1.01615	[1.3041032237863344, 1.0, 0.0004321739450523014, 282.08903632922016, 3.5879857891861344, 1.0161489549844178]	['p1', 'p3', 'p4', 'p5', 'p6']
94	94	0.454261	1	0.000171602	912.973	3.1892	1.45879	[0.4542611794528104, 1.0, 0.00017160221305248714, 912.972546384577, 3.189199593131718, 1.4587908667064244]	['p1', 'p3', 'p4', 'p5', 'p6']
95	95	1.06619	1	0.0235858	1447.39	178.546	1.25431	[1.0661873152035557, 1.0, 0.023585820201324124, 1447.3882960950245, 178.5460576533763, 1.2543114531060373]	['p1', 'p3', 'p4', 'p5', 'p6']
96	96	0.509455	1	0.0139397	151.813	8.73282	3.32637	[0.509455012056276, 1.0, 0.013939658287541045, 151.81334477666132, 8.732816987024089, 3.326368933222066]	['p1', 'p3', 'p4', 'p5', 'p6']
97	97	2.88383	1	10.6206	187.131	2.83636	2.03096	[2.8838341803647327, 1.0, 10.62062599613605, 187.1305437273256, 2.8363583901640643, 2.0309641100223]	['p1', 'p3', 'p4', 'p5', 'p6']
98	98	31.1684	1	2.99214	291116	577.998	1.7025	[31.16841229086324, 1.0, 2.9921405159985177, 291115.99150173954, 577.998257247742, 1.7024968174884507]	['p1', 'p3', 'p4', 'p5', 'p6']
99	99	6.08808	1	0.000461513	9338.85	391.108	2.76132	[6.088084937676947, 1.0, 0.000461512659067674, 9338.849761220947, 391.10751753089, 2.761319728620357]	['p1', 'p3', 'p4', 'p5', 'p6']
