## Supplementary Data 1 for "GAMES: A dynamic model development workflow for rigorous characterization of synthetic genetic systems": PROFILE LIKELIHOOD RESULTS e.xlsx

### Sheet: e
	fixed e	fixed e PL	fixed e all params
0	13.8034	3.75472	[13.803422000000001, 0.05, 0.2753358767817613, 561.8025588318699, 103.39100894518559, 1.9680307516798203]
1	13.9559	3.02179	[13.955946, 0.05, 0.3272886306216043, 569.7661466393351, 103.65891123772987, 1.9827508070304325]
2	14.1085	2.41633	[14.10847, 0.05, 0.3383643141445376, 566.5587569562073, 103.72443607367634, 1.9942407428396467]
3	14.2991	1.82897	[14.299125, 0.05, 0.2058667487479534, 566.6839874763103, 103.3296149510458, 1.9987309978443082]
4	14.4898	1.38038	[14.48978, 0.05, 0.24921335782820758, 570.2806321121021, 103.68474941819397, 2.0096650345822225]
5	15.2524	0.673317	[15.2524, 0.05, 0.11985393925673164, 583.1842955929072, 103.19998270627106, 2.0263388363650336]
6	15.2524	0.673317	[15.2524, 0.05, 0.11985393925673164, 583.1842955929072, 103.19998270627106, 2.0263388363650336]
7	16.015	1.33676	[16.01502, 0.05, 0.08569340553987136, 594.3069473895782, 103.18509749902917, 2.0578620697385945]
8	16.2057	1.7127	[16.205675, 0.05, 0.07053417926606632, 600.0868172255416, 103.0718520085525, 2.0646863815781957]
9	16.3963	2.17175	[16.39633, 0.05, 0.07610381418572047, 601.4753547213154, 103.2862634501374, 2.0715353252777877]
10	16.587	2.71436	[16.586985, 0.05, 0.061582879920118745, 605.1649579559727, 103.07693332465722, 2.0833821870608538]
11	16.7776	3.34137	[16.777639999999998, 0.05, 0.05303772211184705, 607.5003483643708, 102.92975607157312, 2.088754015638634]
12	16.9683	4.05329	[16.968294999999998, 0.05, 0.05548115052071368, 612.6332083248659, 103.26521724079184, 2.0942108368761794]
