## Supplementary Data 1 for "GAMES: A dynamic model development workflow for rigorous characterization of synthetic genetic systems": PROFILE LIKELIHOOD RESULTS k_bind.xlsx

### Sheet: k_bind
	fixed k_bind	fixed k_bind PL	fixed k_bind all params
0	0.00438281	3.92095	[15.502145995124538, 0.05, 0.004382812500000009, 563.1910914362412, 91.85048267202549, 1.9618614773314236]
1	0.00478125	3.6306	[15.492508596064198, 0.05, 0.0047812500000000095, 563.7323277925043, 92.43754794475137, 1.9661101330868607]
2	0.00557813	3.16906	[15.47329881209668, 0.05, 0.005578125000000009, 564.5838477523259, 93.3866111757652, 1.9724642608183636]
3	0.006375	2.819	[15.457786004345216, 0.05, 0.006375000000000009, 565.2474802225389, 94.16169704335778, 1.977827386348292]
4	0.00796875	2.32446	[15.433068870479998, 0.05, 0.007968750000000009, 566.3621640701074, 95.3543542376109, 1.9859024194777937]
5	0.0095625	1.99327	[15.415021697976037, 0.05, 0.009562500000000008, 567.5983417895676, 96.24966850062371, 1.9916903271845778]
6	0.01275	1.5811	[15.389634876774624, 0.05, 0.012750000000000008, 570.51823110923, 97.53762618828014, 1.9994118692783478]
7	0.0255	0.990192	[15.332166115107457, 0.05, 0.02550000000000001, 574.6554271601466, 99.95780642840955, 2.0143450892145274]
8	0.051	0.745936	[15.290198632774235, 0.05, 0.05100000000000001, 578.7809598393874, 101.73298267736416, 2.0234091857760967]
9	0.0765	0.690946	[15.272308596148989, 0.05, 0.07650000000000001, 580.4894611851962, 102.48927316965548, 2.0273206955911602]
10	0.102	0.675419	[15.260053194503195, 0.05, 0.10200000000000001, 582.8182927043666, 102.99834133968663, 2.029362048059375]
11	0.1275	0.672605	[15.253779495962082, 0.05, 0.1275, 582.048613108365, 103.31376470094077, 2.029655017874355]
12	0.1275	0.672605	[15.253779495962082, 0.05, 0.1275, 582.048613108365, 103.31376470094077, 2.029655017874355]
13	0.153	0.674707	[15.250404400118741, 0.05, 0.153, 582.2310861372326, 103.50995373116616, 2.0314922275639704]
14	0.1785	0.678985	[15.243541055214344, 0.05, 0.1785, 583.6297305800907, 103.74784382129008, 2.032478420824331]
15	0.204	0.684074	[15.240143264707568, 0.05, 0.204, 584.0152925287481, 103.8594026734646, 2.032699165374744]
16	0.2295	0.689456	[15.235478495907339, 0.05, 0.22949999999999998, 583.5909302493337, 103.98466944138941, 2.0330363505380435]
17	0.255	0.69485	[15.235230412543437, 0.05, 0.255, 583.7344568825905, 104.05876334787976, 2.033087784172218]
18	0.2805	0.700202	[15.233769402722492, 0.05, 0.2805, 584.0607507523987, 104.1635555124828, 2.032350715983701]
19	0.306	0.705349	[15.240632016250164, 0.05, 0.30600000000000005, 582.6714564450889, 104.19439013995813, 2.0357745628048045]
20	0.3315	0.710049	[15.231600783531125, 0.05, 0.3315000000000001, 583.7952278487502, 104.30356582859012, 2.0334598132019357]
21	0.357	0.714664	[15.23234777738364, 0.05, 0.3570000000000001, 583.9375645996051, 104.36843119355767, 2.033782876950613]
22	0.3825	0.719108	[15.233602493028469, 0.05, 0.3825000000000001, 583.8953460132707, 104.41381501721997, 2.0336352420988946]
23	0.408	0.727507	[15.21852893265338, 0.05, 0.40800000000000014, 578.2830267258181, 104.31850075283499, 2.025139127957963]
24	0.4335	0.727127	[15.227735526223588, 0.05, 0.43350000000000016, 584.7024467476892, 104.51752084602778, 2.0352684164944352]
25	0.459	0.730895	[15.228064713895426, 0.05, 0.4590000000000002, 584.5666156270779, 104.55606623101868, 2.0354719008712756]
26	0.4845	0.734677	[15.236564806146921, 0.05, 0.4845000000000002, 586.256732588311, 104.66045411471757, 2.036008819723493]
27	0.51	0.738123	[15.225124257180953, 0.05, 0.5100000000000002, 581.9442316383227, 104.61932593245214, 2.0355719438555413]
28	0.5355	0.741262	[15.220415195981138, 0.05, 0.5355000000000002, 583.6500609044081, 104.68953960498614, 2.0347751721882488]
29	0.561	0.744259	[15.221931372888603, 0.05, 0.5610000000000002, 584.508792678438, 104.67239033019891, 2.03557220345116]
30	0.5865	0.747857	[15.21856851286704, 0.05, 0.5865000000000001, 580.1122128625661, 104.57504988064987, 2.035569977800945]
31	0.612	0.750259	[15.219533572329386, 0.05, 0.6120000000000001, 585.9443156669652, 104.7889853222495, 2.0339076288444575]
32	0.6375	0.752825	[15.217843269422566, 0.05, 0.6375000000000001, 584.0312532898872, 104.75585495478474, 2.0355367321529645]
33	0.663	0.755457	[15.221028074448245, 0.05, 0.663, 583.4780846775428, 104.75832375377921, 2.035874591911412]
34	0.6885	0.757916	[15.22108631815065, 0.05, 0.6885, 584.5855333064881, 104.79552349520912, 2.0366327678838525]
35	0.714	0.760318	[15.222357042634545, 0.05, 0.714, 585.7419231542106, 104.84123819324043, 2.0359975509093484]
36	0.7395	0.762735	[15.214992283973947, 0.05, 0.7394999999999999, 584.5607353260767, 104.84468547918597, 2.0346324422554867]
37	0.765	0.765048	[15.231959556116205, 0.05, 0.7649999999999999, 584.4411150837614, 104.85890527533425, 2.037071071139235]
38	0.7905	0.77019	[15.232454609842103, 0.05, 0.7904999999999999, 587.4772697481769, 104.93483524857459, 2.045784198076565]
39	0.816	0.769073	[15.218809491635309, 0.05, 0.8159999999999998, 585.3651445482559, 104.92796371777948, 2.0361822606550013]
40	0.8415	0.771143	[15.223778101615336, 0.05, 0.8414999999999998, 584.642457634969, 104.89910742618044, 2.037384823659403]
41	0.867	0.773035	[15.218157353331279, 0.05, 0.8669999999999998, 584.6124896032649, 104.93468594654216, 2.035759241242147]
42	0.8925	0.774885	[15.216531730629253, 0.05, 0.8924999999999997, 585.3141981076969, 104.96752316515622, 2.0359526105047285]
43	0.918	0.776777	[15.22116625263052, 0.05, 0.9179999999999997, 585.4574896543987, 105.00922941662449, 2.0381392857736746]
44	0.9435	0.778466	[15.218101674650336, 0.05, 0.9434999999999997, 586.7420007950323, 105.00338695717763, 2.0367613218845486]
45	0.969	0.78016	[15.221384526461081, 0.05, 0.9689999999999996, 584.7182121915415, 104.97970923454174, 2.036861580503599]
46	0.9945	0.781788	[15.21834640271156, 0.05, 0.9944999999999996, 585.4276367655946, 105.0284459546756, 2.0361574902394954]
47	1.02	0.783374	[15.21769800329632, 0.05, 1.0199999999999996, 585.0606663372939, 105.01888339050532, 2.0371310902177098]
48	1.0455	0.78536	[15.209351891526586, 0.05, 1.0454999999999997, 583.7461471338979, 105.0944623384104, 2.038712129274286]
49	1.071	0.786429	[15.216896043179775, 0.05, 1.0709999999999997, 585.406537231591, 105.03279936946959, 2.037335172211347]
50	1.0965	0.787892	[15.218841883476268, 0.05, 1.0964999999999998, 585.1748979956633, 105.05164124972974, 2.03709634865408]
51	1.122	0.789548	[15.207906935435421, 0.05, 1.1219999999999999, 584.9501001106545, 105.05219776795984, 2.0344195847536124]
52	1.1475	0.79069	[15.216305411242521, 0.05, 1.1475, 586.2350556334942, 105.09912835379804, 2.0370387962596874]
53	1.173	0.792095	[15.213708796514648, 0.05, 1.173, 584.1660752638622, 105.06215780001871, 2.0362715403497487]
54	1.1985	0.793357	[15.215657520583976, 0.05, 1.1985000000000001, 585.8861884644076, 105.10596826197583, 2.037651599479858]
55	1.224	0.794687	[15.208113761313188, 0.05, 1.2240000000000002, 585.8201106218607, 105.13215349641705, 2.0372921832664117]
56	1.2495	0.795869	[15.214834703323959, 0.05, 1.2495000000000003, 585.3490495804853, 105.12091242862941, 2.0371148347671593]
57	1.275	0.797125	[15.210663572993964, 0.05, 1.2750000000000004, 584.6939440941774, 105.12403201037803, 2.0368931333809064]
58	1.3005	0.798321	[15.214864657886144, 0.05, 1.3005000000000004, 584.2444248214917, 105.10679313210584, 2.036911348398206]
59	1.326	0.799479	[15.215777138090163, 0.05, 1.3260000000000005, 585.731744723259, 105.14455229234828, 2.0358636498181215]
60	1.3515	0.800639	[15.213721886772925, 0.05, 1.3515000000000006, 586.2765954605393, 105.15599678752949, 2.0355754360650984]
61	1.377	0.801663	[15.215230437251869, 0.05, 1.3770000000000007, 586.1424354176118, 105.14868679831473, 2.0370190609861556]
