## Supplementary Data 1 for "GAMES: A dynamic model development workflow for rigorous characterization of synthetic genetic systems": PROFILE LIKELIHOOD RESULTS km.xlsx

### Sheet: km
	fixed km	fixed km PL	fixed km all params
0	86.5007	3.84447	[15.235569051074243, 0.05, 0.009665560787170232, 469.1829914142045, 86.500685, 1.960729952875281]
1	87.7917	3.35459	[15.239723403406206, 0.05, 0.011192455372227121, 475.1641809515564, 87.79174, 1.9667753077829335]
2	89.0828	2.909	[15.245372968867567, 0.05, 0.013070608255980805, 481.78400101870517, 89.082795, 1.973766021814574]
3	90.3739	2.50673	[15.251628464739193, 0.05, 0.01511434053865884, 489.0119420459143, 90.37385, 1.9802202717041297]
4	92.956	1.82846	[15.256749674848198, 0.05, 0.02104123553007619, 503.7243617712157, 92.95596, 1.992694471399374]
5	95.5381	1.31256	[15.258879088089483, 0.05, 0.030719735172246018, 521.4074576068849, 95.53807, 2.004328239732294]
6	98.1202	0.952234	[15.258747201708825, 0.05, 0.04694394926066045, 539.6848208970164, 98.12018, 2.013536819593498]
7	103.284	0.672559	[15.259213421869708, 0.05, 0.12639444104966185, 582.0143993045361, 103.2844, 2.0307259175720285]
8	103.284	0.672559	[15.259213421869708, 0.05, 0.12639444104966185, 582.0143993045361, 103.2844, 2.0307259175720285]
9	108.449	0.948098	[15.261784367145042, 0.05, 0.9863796128414118, 632.2535525619908, 108.44862, 2.044180187413607]
10	111.031	1.27513	[15.286201980832193, 0.05, 2.0289706640037948, 652.1306800493101, 111.03073, 2.0443524205788943]
11	113.613	1.72282	[15.230109531215273, 0.05, 31.06702693409541, 684.4319099019211, 113.61284, 2.047695602929344]
12	116.195	2.31598	[15.222166910099281, 0.05, 40.668541873701265, 719.3177329120442, 116.19495, 2.046414053225722]
13	117.486	2.66557	[15.221085379743903, 0.05, 39.90044015157275, 732.9316332902179, 117.486005, 2.05453065254728]
14	118.777	3.09557	[15.286250217533551, 0.05, 17.412153117553956, 749.4520163217742, 118.77706, 2.027443868273175]
15	120.068	3.47496	[15.228037193960803, 0.05, 33.66076691643182, 775.2376062689103, 120.068115, 2.0501755376211612]
16	121.359	3.96012	[15.235819848871609, 0.05, 28.218511832939964, 787.7981785906384, 121.35917, 2.0262967057130394]
