## Supplementary Data 1 for "GAMES: A dynamic model development workflow for rigorous characterization of synthetic genetic systems": PROFILE LIKELIHOOD RESULTS m.xlsx

### Sheet: m
	fixed m	fixed m PL	fixed m all params
0	334.768	3.74694	[15.067662221494597, 0.05, 0.06387973302582764, 334.767645, 94.53021869542421, 1.972319130294315]
1	349.323	3.25807	[15.103276882994672, 0.05, 0.06765380993626241, 349.32276, 95.33306292497299, 1.9803231279656919]
2	363.878	2.83354	[15.122849648491252, 0.05, 0.07432248363283918, 363.877875, 96.13198710976725, 1.9856977789151178]
3	378.433	2.46512	[15.128470702333916, 0.05, 0.07884963611358746, 378.43299, 96.78394304377818, 1.9910076744974696]
4	407.543	1.87131	[15.157331290861736, 0.05, 0.08302733708325302, 407.54322, 97.98018010943677, 1.9998979021586705]
5	436.653	1.43367	[15.178058362174852, 0.05, 0.09821064472929537, 436.65345, 99.25990672543993, 2.008422029281864]
6	465.764	1.11918	[15.198044126387495, 0.05, 0.10266686784155399, 465.76368, 100.18566538845161, 2.0159401214774126]
7	582.205	0.672558	[15.25491800693399, 0.05, 0.12256899347163581, 582.2046, 103.23634229253527, 2.0304887605234105]
8	582.205	0.672558	[15.25491800693399, 0.05, 0.12256899347163581, 582.2046, 103.23634229253527, 2.0304887605234105]
9	698.646	0.919304	[15.2791582586552, 0.05, 0.12865839356512884, 698.64552, 104.9631306006735, 2.025177533165046]
10	815.086	1.4181	[15.284403999931616, 0.05, 0.12178256934028214, 815.08644, 105.67817749705293, 2.004493856723132]
11	931.527	1.95555	[15.275642101491242, 0.05, 0.09969178076144235, 931.52736, 105.47473782567428, 1.9759473448634726]
12	1047.97	2.44658	[15.26450405125943, 0.05, 0.0824688803596226, 1047.96828, 105.01239429369528, 1.9515726724878122]
13	1164.41	2.87139	[15.25051590918579, 0.05, 0.07082750763975192, 1164.4092, 104.50536160805805, 1.9299891462479737]
14	1280.85	3.23392	[15.23900963230749, 0.05, 0.06215287186928224, 1280.85012, 103.9551561758393, 1.9123954510199366]
15	1397.29	3.5436	[15.226940078282158, 0.05, 0.05721794228574771, 1397.29104, 103.56677965593823, 1.8988022624118905]
16	1513.73	3.80976	[15.218787674855427, 0.05, 0.053024156956385265, 1513.73196, 103.2139543397606, 1.887224393312507]
