## Supplementary Data 1 for "GAMES: A dynamic model development workflow for rigorous characterization of synthetic genetic systems": PROFILE LIKELIHOOD RESULTS n.xlsx

### Sheet: n
	fixed n	fixed n PL	fixed n all params
0	1.75664	4.12271	[14.959763607088108, 0.05, 0.07119671690503544, 709.6430722947819, 100.50381311351374, 1.7566420000000003]
1	1.77695	3.57565	[14.976724505473557, 0.05, 0.07542601933023894, 685.5496575585098, 100.73107921978861, 1.7769500000000003]
2	1.80234	2.97011	[15.003843045764159, 0.05, 0.07658994425400674, 658.1080671829154, 101.00302000525348, 1.8023350000000002]
3	1.82772	2.44653	[15.035862331940859, 0.05, 0.0759324510770178, 634.6865883201511, 101.1683737297523, 1.8277200000000002]
4	1.85311	2.00003	[15.07099656255251, 0.05, 0.07832860675637247, 618.7092918142639, 101.45966888082414, 1.8531050000000002]
5	1.87849	1.62568	[15.092292146292127, 0.05, 0.08270388961841728, 606.0983377397882, 101.6765107902314, 1.8784900000000002]
6	1.92926	1.07725	[15.146693537887845, 0.05, 0.09488476076482912, 589.0711607940373, 102.20579337738326, 1.9292600000000002]
7	2.0308	0.672524	[15.254097115233424, 0.05, 0.12585775968116047, 582.0499944421898, 103.27179178766339, 2.0308]
8	2.0308	0.672524	[15.254097115233424, 0.05, 0.12585775968116047, 582.0499944421898, 103.27179178766339, 2.0308]
9	2.13234	1.01575	[15.351501356742007, 0.05, 0.18170798462974888, 598.9641990233006, 104.27411442364475, 2.13234]
10	2.18311	1.41298	[15.396563253243238, 0.05, 0.2304159840045469, 614.195345880388, 104.75978598119384, 2.18311]
11	2.23388	1.93634	[15.437592423702323, 0.05, 0.30151121504553174, 634.2404274042971, 105.26416985726587, 2.23388]
12	2.28465	2.57011	[15.480270118221327, 0.05, 0.3827061967966593, 657.1426082984289, 105.65555036953762, 2.28465]
13	2.33542	3.30058	[15.514330792813311, 0.05, 0.5683389899847235, 684.0185286561994, 106.1076471254273, 2.33542]
14	2.36081	3.698	[15.534943616468599, 0.05, 0.6184789871320794, 699.5237485992204, 106.27878447644892, 2.360805]
15	2.38111	4.03022	[15.549772180388258, 0.05, 0.7210776211056441, 712.1999422024636, 106.43130942867565, 2.381113]
