## Supplementary Data 1 for "GAMES: A dynamic model development workflow for rigorous characterization of synthetic genetic systems": PEM EVALUATION DATA NOISE.xlsx

### Sheet:  PEM EVALUATION DATA NOISE 1
	L	DBD_20	DBD_10
0	0.00789154	0.0173502	0
1	0	0.0473253	0.028059
2	0.044888	0.0928405	0.115588
3	0.0421598	0.356519	0.362642
4	0.0853994	1	0.361632
5	0.19895	0.886066	0.315126
6	0.354103	0.612608	0.190485
7	0.617182	0.326956	0.111057
8	0.976997
9	0.94331
10	1

### Sheet:  PEM EVALUATION DATA NOISE 2
	L	DBD_20	DBD_10
0	0.00114673	0.000696585	0.039103
1	0.0307452	0.0548171	0.0619634
2	0.0188897	0.139841	0.107941
3	0.0548159	0.364135	0.365437
4	0.106116	1	0.362355
5	0.188762	0.796152	0.28054
6	0.337076	0.44188	0.142772
7	0.669486	0.162416	0.0738668
8	0.959062
9	1
10	0.988026

### Sheet:  PEM EVALUATION DATA NOISE 3
	L	DBD_20	DBD_10
0	0	0	0.00353755
1	0.0146548	0	0
2	0.0213235	0.0541257	0.0617732
3	0.0202978	0.232085	0.227343
4	0.0550146	1	0.239617
5	0.106652	0.952345	0.230761
6	0.272719	0.812004	0.162784
7	0.531669	0.403915	0.103505
8	0.960302
9	1
10	0.992898

### Sheet:  PEM EVALUATION DATA NOISE 4
	L	DBD_20	DBD_10
0	0.0277912	0	0.0121758
1	0.00543504	0.0323108	0.0178962
2	0.0388944	0.152464	0.146458
3	0.0395656	0.430207	0.396839
4	0.0566931	1	0.343623
5	0.16084	0.75482	0.283286
6	0.221382	0.432432	0.165841
7	0.407086	0.169397	0.0753081
8	0.762969
9	0.994391
10	1

### Sheet:  PEM EVALUATION DATA NOISE 5
	L	DBD_20	DBD_10
0	0	0	0.0245015
1	0	0	0.0032931
2	0	0.0156559	0.0402055
3	0.00722912	0.0723472	0.107813
4	0.0491865	0.98796	0.0791377
5	0.118446	1	0.0436887
6	0.267518	0.396289	0.0274639
7	0.493914	0.0501966	0
8	0.946271
9	0.965912
10	1

### Sheet:  PEM EVALUATION DATA NOISE 6
	L	DBD_20	DBD_10
0	0.0026312	0.00037394	0
1	0.0258685	0.0213436	0
2	0.0215794	0.0680364	0.0959348
3	0.095126	0.309733	0.302283
4	0.185567	1	0.306813
5	0.355997	0.929585	0.231319
6	0.652244	0.597659	0.156125
7	0.969414	0.242511	0.0860887
8	0.987419
9	0.994034
10	1

### Sheet:  PEM EVALUATION DATA NOISE 7
	L	DBD_20	DBD_10
0	0.0250353	0.12064	0.0913066
1	0.0139691	0.107309	0.117023
2	0.00114513	0.137863	0.0995938
3	0.0539827	0.228668	0.22901
4	0.154745	1	0.231674
5	0.32769	0.943604	0.185056
6	0.635161	0.444463	0.0865513
7	0.99515	0.0645363	0.0015315
8	0.965446
9	1
10	0.998872

### Sheet:  PEM EVALUATION DATA NOISE 8
	L	DBD_20	DBD_10
0	0.00204909	0.0285711	0.00624734
1	0.00548768	0.0922193	0.0908976
2	0.0430468	0.267272	0.24056
3	0.115294	0.523545	0.516318
4	0.147845	1	0.444497
5	0.253483	0.650952	0.277908
6	0.488877	0.34002	0.130342
7	0.897081	0.126358	0.0638156
8	1
9	0.984191
10	0.991904
