## Supplementary Data 1 for "GAMES: A dynamic model development workflow for rigorous characterization of synthetic genetic systems": PEM EVALUATION DATA RAW.xlsx

### Sheet:  PEM EVALUATION DATA RAW 1
	L	DBD_20	DBD_10
0	0.000185546	0.000818359	0.000818359
1	0.00983815	0.0314383	0.0314375
2	0.0218699	0.126531	0.126525
3	0.0481787	0.362099	0.359431
4	0.0990461	1	0.352421
5	0.187977	0.87934	0.293168
6	0.346564	0.607811	0.198313
7	0.63962	0.304948	0.0998016
8	0.995462
9	0.998768
10	1

### Sheet:  PEM EVALUATION DATA RAW 2
	L	DBD_20	DBD_10
0	3.57786e-06	1.73991e-05	1.73991e-05
1	0.0103616	0.0302409	0.0302402
2	0.02405	0.12766	0.127653
3	0.0539093	0.370019	0.367378
4	0.108809	1	0.351283
5	0.204422	0.787579	0.249707
6	0.375447	0.435248	0.134746
7	0.692748	0.174998	0.0550734
8	0.996909
9	0.999077
10	1

### Sheet:  PEM EVALUATION DATA RAW 3
	L	DBD_20	DBD_10
0	0.000233017	0.00173559	0.00173559
1	0.00256249	0.00840676	0.00840648
2	0.0074226	0.0510397	0.0510356
3	0.0222724	0.225259	0.222711
4	0.0624454	1	0.2247
5	0.137184	0.981705	0.214302
6	0.270086	0.819513	0.173225
7	0.514091	0.428512	0.0888637
8	0.957023
9	0.99749
10	1

### Sheet:  PEM EVALUATION DATA RAW 4
	L	DBD_20	DBD_10
0	5.43044e-06	2.44854e-05	2.44854e-05
1	0.00604667	0.0370791	0.0370777
2	0.0133455	0.144195	0.144185
3	0.0294072	0.392722	0.389399
4	0.0626251	1	0.371491
5	0.122064	0.792591	0.269522
6	0.225862	0.463303	0.154447
7	0.412366	0.20313	0.0685121
8	0.758464
9	0.998214
10	1

### Sheet:  PEM EVALUATION DATA RAW 5
	L	DBD_20	DBD_10
0	0.000464759	0.0148093	0.0148093
1	0.000693122	0.0149685	0.0149685
2	0.00210109	0.0199934	0.0199927
3	0.0117192	0.0870452	0.0856586
4	0.0523515	1	0.0869678
5	0.130125	0.973425	0.0772672
6	0.269473	0.37466	0.0238859
7	0.527156	0.0268523	0.00218332
8	0.982593
9	0.996604
10	1

### Sheet:  PEM EVALUATION DATA RAW 6
	L	DBD_20	DBD_10
0	0.000219992	0.00128554	0.00128554
1	0.0168688	0.0149734	0.0149731
2	0.0435117	0.0781886	0.078186
3	0.0978364	0.282836	0.280939
4	0.193235	1	0.278904
5	0.364356	0.906873	0.237157
6	0.683405	0.595751	0.149679
7	0.994521	0.240888	0.0609169
8	0.997719
9	0.999122
10	1

### Sheet:  PEM EVALUATION DATA RAW 7
	L	DBD_20	DBD_10
0	0.00722308	0.112753	0.112753
1	0.0124513	0.113442	0.113442
2	0.0314845	0.124774	0.124774
3	0.0830451	0.217097	0.215922
4	0.175089	1	0.216414
5	0.340806	0.94981	0.188925
6	0.650941	0.455011	0.0801504
7	0.990942	0.0646521	0.0139594
8	0.996223
9	0.998546
10	1

### Sheet:  PEM EVALUATION DATA RAW 8
	L	DBD_20	DBD_10
0	0.00281129	0.0130851	0.0130851
1	0.0257376	0.0913057	0.0913044
2	0.0475967	0.250315	0.250307
3	0.0872819	0.526595	0.524177
4	0.154866	1	0.446152
5	0.273255	0.633748	0.256303
6	0.487176	0.330618	0.132865
7	0.872959	0.14933	0.0607031
8	0.998503
9	0.999494
10	1
