## Supplementary Data 1 for "GAMES: A dynamic model development workflow for rigorous characterization of synthetic genetic systems": INITIAL GUESSES.xlsx

### Sheet: initial_guesses
	index	p1	p2	p3	p4	p5	p6	initial params	free params
0	0	16.183	1	1	22728.7	105.803	1.54932	[16.18298837300842, 1.0, 1.0, 22728.650155084004, 105.80261060537136, 1.549316249977513]	['p1', 'p4', 'p5', 'p6']
1	1	17.2268	1	1	563499	64.7538	1.58772	[17.22684075802381, 1.0, 1.0, 563499.3107067703, 64.7537736949311, 1.5877248834148485]	['p1', 'p4', 'p5', 'p6']
2	2	14.1737	1	1	73421.5	164.957	2.18347	[14.173669498639073, 1.0, 1.0, 73421.47310940146, 164.9566797292011, 2.1834688595962697]	['p1', 'p4', 'p5', 'p6']
3	3	11.0864	1	1	396630	68.5696	1.49997	[11.086436183619199, 1.0, 1.0, 396629.5716682889, 68.5695850162039, 1.4999697326731878]	['p1', 'p4', 'p5', 'p6']
4	4	15.0497	1	1	10870.2	73.3834	3.80144	[15.04965645712343, 1.0, 1.0, 10870.194312564852, 73.38337060136122, 3.8014373202500376]	['p1', 'p4', 'p5', 'p6']
5	5	29.1195	1	1	21990.9	100.538	1.88719	[29.119474440149418, 1.0, 1.0, 21990.946548398595, 100.5377006928436, 1.8871852360221943]	['p1', 'p4', 'p5', 'p6']
6	6	29.1088	1	1	702.701	79.2542	3.12003	[29.108795945382607, 1.0, 1.0, 702.7011279225998, 79.25420714110666, 3.1200335132785266]	['p1', 'p4', 'p5', 'p6']
7	7	20.6306	1	1	309.244	34.7186	1.27532	[20.630618289835716, 1.0, 1.0, 309.2439021860934, 34.71858990470735, 1.2753186436249708]	['p1', 'p4', 'p5', 'p6']
