## Supplementary Data 1 for "GAMES: A dynamic model development workflow for rigorous characterization of synthetic genetic systems": INITIAL GUESSES.xlsx

### Sheet: initial_guesses
	index	p1	p2	p3	p4	p5	p6	initial params	free params
0	0	16.183	1	1	22728.7	105.803	1.54932	[16.18298837300842, 1.0, 1.0, 22728.650155084004, 105.80261060537136, 1.549316249977513]	['p1', 'p4', 'p5', 'p6']
1	1	17.2268	1	1	563499	64.7538	1.58772	[17.22684075802381, 1.0, 1.0, 563499.3107067703, 64.7537736949311, 1.5877248834148485]	['p1', 'p4', 'p5', 'p6']
2	2	14.1737	1	1	73421.5	164.957	2.18347	[14.173669498639073, 1.0, 1.0, 73421.47310940146, 164.9566797292011, 2.1834688595962697]	['p1', 'p4', 'p5', 'p6']
3	3	11.0864	1	1	396630	68.5696	1.49997	[11.086436183619199, 1.0, 1.0, 396629.5716682889, 68.5695850162039, 1.4999697326731878]	['p1', 'p4', 'p5', 'p6']
4	4	15.0497	1	1	10870.2	73.3834	3.80144	[15.04965645712343, 1.0, 1.0, 10870.194312564852, 73.38337060136122, 3.8014373202500376]	['p1', 'p4', 'p5', 'p6']
5	5	29.1195	1	1	21990.9	100.538	1.88719	[29.119474440149418, 1.0, 1.0, 21990.946548398595, 100.5377006928436, 1.8871852360221943]	['p1', 'p4', 'p5', 'p6']
6	6	29.1088	1	1	702.701	79.2542	3.12003	[29.108795945382607, 1.0, 1.0, 702.7011279225998, 79.25420714110666, 3.1200335132785266]	['p1', 'p4', 'p5', 'p6']
7	7	20.6306	1	1	309.244	34.7186	1.27532	[20.630618289835716, 1.0, 1.0, 309.2439021860934, 34.71858990470735, 1.2753186436249708]	['p1', 'p4', 'p5', 'p6']
8	8	11.98	1	1	156243	215.976	3.73728	[11.979984062613534, 1.0, 1.0, 156243.14567078947, 215.97571943871213, 3.7372834200000002]	['p1', 'p4', 'p5', 'p6']
9	9	8.16489	1	1	3443.85	45.7023	1.551	[8.164890678840695, 1.0, 1.0, 3443.8527842851677, 45.7023471401154, 1.5510017212919578]	['p1', 'p4', 'p5', 'p6']
10	10	9.06588	1	1	136.471	69.2057	1.00869	[9.065880284261361, 1.0, 1.0, 136.47103101028577, 69.20570935626205, 1.0086870594717863]	['p1', 'p4', 'p5', 'p6']
11	11	8.9018	1	1	792.932	246.356	1.82567	[8.901798637807008, 1.0, 1.0, 792.9321016332615, 246.35636190107144, 1.8256656888458302]	['p1', 'p4', 'p5', 'p6']
12	12	14.3257	1	1	183.211	17.9961	1.26949	[14.325674942671034, 1.0, 1.0, 183.21076801833044, 17.996051684662213, 1.269486122736187]	['p1', 'p4', 'p5', 'p6']
13	13	16.84	1	1	1496.68	35.5131	3.5543	[16.83997509918983, 1.0, 1.0, 1496.676537028084, 35.513053394773614, 3.554300151413035]	['p1', 'p4', 'p5', 'p6']
14	14	12.5671	1	1	577622	904.736	1.70435	[12.56712979088964, 1.0, 1.0, 577622.1736003611, 904.7364237170983, 1.7043519285288289]	['p1', 'p4', 'p5', 'p6']
15	15	10.5433	1	1	139925	528.94	1.01179	[10.543268625949327, 1.0, 1.0, 139924.72990316062, 528.9397907983123, 1.0117932957951303]	['p1', 'p4', 'p5', 'p6']
16	16	7.18379	1	1	137750	65.5582	2.73948	[7.18379141183201, 1.0, 1.0, 137750.04729883673, 65.55823875742882, 2.7394817484253746]	['p1', 'p4', 'p5', 'p6']
17	17	18.4731	1	1	62536.7	11.9884	1.77688	[18.47305576104885, 1.0, 1.0, 62536.68970402257, 11.988441269014887, 1.7768770577735136]	['p1', 'p4', 'p5', 'p6']
18	18	5.63758	1	1	54491.9	212.063	1.56121	[5.637581637420068, 1.0, 1.0, 54491.908454303186, 212.06329687481139, 1.5612106215943153]	['p1', 'p4', 'p5', 'p6']
19	19	23.92	1	1	1203.35	15.0074	1.81743	[23.920045196436416, 1.0, 1.0, 1203.3511101333295, 15.007391021135009, 1.817428487187793]	['p1', 'p4', 'p5', 'p6']
20	20	18.7537	1	1	399.963	13.574	3.26015	[18.753673411416326, 1.0, 1.0, 399.9627972724412, 13.574046483388104, 3.2601472879411846]	['p1', 'p4', 'p5', 'p6']
21	21	25.3963	1	1	112658	19.039	2.57204	[25.39629619764399, 1.0, 1.0, 112658.18696576793, 19.03903311770482, 2.5720381777113355]	['p1', 'p4', 'p5', 'p6']
22	22	2.33695	1	1	90.4069	48.0033	1.18446	[2.3369500538393075, 1.0, 1.0, 90.40689607153524, 48.00334298882831, 1.184461868389827]	['p1', 'p4', 'p5', 'p6']
23	23	37.1435	1	1	346659	45.273	1.1369	[37.143468934280854, 1.0, 1.0, 346659.26093238126, 45.27297785079362, 1.13690190684342]	['p1', 'p4', 'p5', 'p6']
24	24	5.70346	1	1	2476.29	326.747	1.44343	[5.703460655512878, 1.0, 1.0, 2476.286525410631, 326.74650687558284, 1.4434294034520294]	['p1', 'p4', 'p5', 'p6']
25	25	12.2856	1	1	2823.69	2054.26	1.08817	[12.285590469653046, 1.0, 1.0, 2823.692313872232, 2054.26033101497, 1.0881734437779598]	['p1', 'p4', 'p5', 'p6']
26	26	3.23591	1	1	104194	227.947	1.59019	[3.235905188020509, 1.0, 1.0, 104194.28786035355, 227.94701974495257, 1.59018842308945]	['p1', 'p4', 'p5', 'p6']
27	27	13.7257	1	1	22980.6	10.3337	3.24535	[13.725738684013265, 1.0, 1.0, 22980.604894990112, 10.333721327107195, 3.245347636161609]	['p1', 'p4', 'p5', 'p6']
28	28	45.1752	1	1	250.861	66.808	1.23854	[45.17519990160448, 1.0, 1.0, 250.8614588558958, 66.80801664319857, 1.2385372686912473]	['p1', 'p4', 'p5', 'p6']
29	29	2.76836	1	1	192247	309.302	1.47945	[2.768359525079371, 1.0, 1.0, 192247.3799896849, 309.3024919882746, 1.479454361689758]	['p1', 'p4', 'p5', 'p6']
30	30	28.1622	1	1	100592	4910.75	1.65774	[28.162216703821297, 1.0, 1.0, 100592.44325355407, 4910.749380114759, 1.657743840314294]	['p1', 'p4', 'p5', 'p6']
31	31	2.88383	1	1	152937	25.9904	1.39882	[2.8838341803647327, 1.0, 1.0, 152937.0143443593, 25.990353295461887, 1.398815268946061]	['p1', 'p4', 'p5', 'p6']
32	32	8.71507	1	1	29370.6	14.2905	3.56009	[8.715071449014197, 1.0, 1.0, 29370.635228214986, 14.290500822570625, 3.560089766862659]	['p1', 'p4', 'p5', 'p6']
33	33	17.0977	1	1	427.096	8.84315	3.03592	[17.097660178629607, 1.0, 1.0, 427.0958679196796, 8.843153425679818, 3.0359224196671626]	['p1', 'p4', 'p5', 'p6']
34	34	3.38482	1	1	33346.3	40.9925	2.39092	[3.384815857747293, 1.0, 1.0, 33346.31348719648, 40.992535337438284, 2.3909243064435084]	['p1', 'p4', 'p5', 'p6']
35	35	7.64028	1	1	14.4066	16.9195	3.33517	[7.640280930695847, 1.0, 1.0, 14.406621645546885, 16.9195372202004, 3.3351668019939806]	['p1', 'p4', 'p5', 'p6']
36	36	38.072	1	1	186307	408.2	3.47087	[38.07195559486554, 1.0, 1.0, 186306.8752573528, 408.19994810242076, 3.4708656489933767]	['p1', 'p4', 'p5', 'p6']
37	37	8.43738	1	1	101398	21428.2	1.1402	[8.437379736896066, 1.0, 1.0, 101398.49353513631, 21428.207941655448, 1.1402006241500888]	['p1', 'p4', 'p5', 'p6']
38	38	62.2446	1	1	4371.61	159.437	1.89339	[62.24458029420017, 1.0, 1.0, 4371.605826681521, 159.43651240159969, 1.89339333675828]	['p1', 'p4', 'p5', 'p6']
39	39	6.17965	1	1	484668	1606.88	1.8777	[6.179649662673287, 1.0, 1.0, 484668.42431024445, 1606.8808160488827, 1.8776996910484505]	['p1', 'p4', 'p5', 'p6']
40	40	19.7418	1	1	1095.93	1521.64	1.21152	[19.74175071028693, 1.0, 1.0, 1095.9278746115026, 1521.6416312410367, 1.2115192333042388]	['p1', 'p4', 'p5', 'p6']
41	41	10.3639	1	1	245.4	8.75096	3.42223	[10.363889797437078, 1.0, 1.0, 245.39969977895132, 8.75096307696775, 3.422234342339639]	['p1', 'p4', 'p5', 'p6']
42	42	60.6113	1	1	391261	205.237	2.23942	[60.611346235436606, 1.0, 1.0, 391261.3397107585, 205.237402196806, 2.2394241830376647]	['p1', 'p4', 'p5', 'p6']
43	43	55.7884	1	1	6965.91	258.754	1.33857	[55.788410325561, 1.0, 1.0, 6965.914538642324, 258.75411369523437, 1.338572089229884]	['p1', 'p4', 'p5', 'p6']
44	44	2.3167	1	1	16.7897	54.6769	1.81464	[2.3167042618027818, 1.0, 1.0, 16.78967166731769, 54.67685889509753, 1.8146407873934174]	['p1', 'p4', 'p5', 'p6']
45	45	15.322	1	1	225.977	7.15656	3.10448	[15.32204614409451, 1.0, 1.0, 225.97689642766528, 7.1565554965066385, 3.104477015182768]	['p1', 'p4', 'p5', 'p6']
46	46	2.04156	1	1	255763	686.287	1.50357	[2.041563888163114, 1.0, 1.0, 255763.4839296229, 686.2869818049764, 1.503567834516094]	['p1', 'p4', 'p5', 'p6']
47	47	2.79814	1	1	66316.4	1031.26	1.65203	[2.798141479981329, 1.0, 1.0, 66316.44949163192, 1031.2571765755595, 1.652032699660161]	['p1', 'p4', 'p5', 'p6']
48	48	29.5463	1	1	120041	20317.3	1.00745	[29.5462573212247, 1.0, 1.0, 120040.79049843161, 20317.28357150951, 1.0074472415233258]	['p1', 'p4', 'p5', 'p6']
49	49	74.8457	1	1	165660	82.0749	2.98624	[74.84568982242169, 1.0, 1.0, 165659.77581369824, 82.07489971668373, 2.9862416136340335]	['p1', 'p4', 'p5', 'p6']
50	50	27.199	1	1	1653.09	2911.58	1.02345	[27.19899409921514, 1.0, 1.0, 1653.0933960986706, 2911.5793066333185, 1.023447368200617]	['p1', 'p4', 'p5', 'p6']
51	51	69.0752	1	1	39751.8	225.033	1.50646	[69.07522692506916, 1.0, 1.0, 39751.79206859458, 225.03302315894038, 1.506456670990841]	['p1', 'p4', 'p5', 'p6']
52	52	3.03861	1	1	458.812	14.1114	2.65585	[3.0386134924442283, 1.0, 1.0, 458.8119289481621, 14.111366044322011, 2.655854814317982]	['p1', 'p4', 'p5', 'p6']
53	53	50.6862	1	1	581.13	24.276	1.01075	[50.686215040479716, 1.0, 1.0, 581.1302387150802, 24.275998567087868, 1.0107483125291825]	['p1', 'p4', 'p5', 'p6']
54	54	11.4598	1	1	9138.52	4.82654	1.55631	[11.459780431003498, 1.0, 1.0, 9138.52058371939, 4.8265383232662, 1.5563069453417644]	['p1', 'p4', 'p5', 'p6']
55	55	22.7687	1	1	144.071	6.99938	3.09928	[22.76866764744525, 1.0, 1.0, 144.07058493470956, 6.999375246720699, 3.0992755618590193]	['p1', 'p4', 'p5', 'p6']
56	56	4.79089	1	1	1802.74	12.6406	2.81412	[4.790887377199813, 1.0, 1.0, 1802.737892412271, 12.640629879551073, 2.814122606672656]	['p1', 'p4', 'p5', 'p6']
57	57	22.334	1	1	77.0087	5.34158	1.51279	[22.333950298369054, 1.0, 1.0, 77.00871762617739, 5.341580234393035, 1.5127889413931115]	['p1', 'p4', 'p5', 'p6']
58	58	74.1999	1	1	942.172	43.2748	1.91914	[74.19990264478481, 1.0, 1.0, 942.1715628416453, 43.274822839762564, 1.9191422571987784]	['p1', 'p4', 'p5', 'p6']
59	59	79.4075	1	1	4003.42	63.5046	1.28787	[79.4075159641174, 1.0, 1.0, 4003.417817765237, 63.50458535148085, 1.2878732437570535]	['p1', 'p4', 'p5', 'p6']
60	60	5.40157	1	1	13.2336	11.3852	1.12429	[5.401566044119291, 1.0, 1.0, 13.233552522440695, 11.385229678416811, 1.1242931695263294]	['p1', 'p4', 'p5', 'p6']
61	61	4.76289	1	1	80308.9	11.0195	2.99486	[4.762886288875548, 1.0, 1.0, 80308.87830434152, 11.019497479326434, 2.99486451813802]	['p1', 'p4', 'p5', 'p6']
62	62	28.3808	1	1	5.12953	15.1609	1.98915	[28.38080007390814, 1.0, 1.0, 5.129532363423188, 15.160855188771949, 1.98914581602164]	['p1', 'p4', 'p5', 'p6']
63	63	31.8851	1	1	42535.7	55019.9	1.03028	[31.885103515466753, 1.0, 1.0, 42535.68882355402, 55019.90179524034, 1.0302778035148437]	['p1', 'p4', 'p5', 'p6']
64	64	2.19279	1	1	1246.6	1858.34	1.20902	[2.1927944945395255, 1.0, 1.0, 1246.595653722356, 1858.3390018780367, 1.20902315491471]	['p1', 'p4', 'p5', 'p6']
65	65	63.7966	1	1	266128	598.556	1.93481	[63.79661200056476, 1.0, 1.0, 266128.38420919626, 598.5556856763083, 1.9348081148718228]	['p1', 'p4', 'p5', 'p6']
66	66	7.76715	1	1	3511.23	7658.81	1.13186	[7.767154066909086, 1.0, 1.0, 3511.2330802543406, 7658.806991459204, 1.1318574156271999]	['p1', 'p4', 'p5', 'p6']
67	67	1.88283	1	1	242.951	9.46921	1.33724	[1.8828263854302092, 1.0, 1.0, 242.95123555207354, 9.469209662059141, 1.3372435313394408]	['p1', 'p4', 'p5', 'p6']
68	68	4.08899	1	1	316830	7.76687	1.37554	[4.08899048070089, 1.0, 1.0, 316830.4091870458, 7.766874123841782, 1.3755352531776939]	['p1', 'p4', 'p5', 'p6']
69	69	1.52232	1	1	74.7316	198.377	1.10581	[1.522323654106456, 1.0, 1.0, 74.73156102038175, 198.37682570971938, 1.1058148619270327]	['p1', 'p4', 'p5', 'p6']
70	70	0.80931	1	1	696933	39.8831	3.65698	[0.8093099847419519, 1.0, 1.0, 696932.8086216565, 39.88308203554668, 3.6569767875297097]	['p1', 'p4', 'p5', 'p6']
71	71	0.929788	1	1	344463	24.595	2.8389	[0.9297875478258144, 1.0, 1.0, 344463.04547808203, 24.59499890300098, 2.838902066996747]	['p1', 'p4', 'p5', 'p6']
72	72	3.09436	1	1	85307.7	8.37624	2.14428	[3.094359658370255, 1.0, 1.0, 85307.74382108843, 8.376244623708871, 2.1442809991712415]	['p1', 'p4', 'p5', 'p6']
73	73	1.22454	1	1	57845.1	22.2701	1.7282	[1.2245397210122067, 1.0, 1.0, 57845.080567066114, 22.27011439344098, 1.7281969079410657]	['p1', 'p4', 'p5', 'p6']
74	74	7.58993	1	1	219.139	4.26975	1.1516	[7.589925159929445, 1.0, 1.0, 219.1393839828612, 4.269753019870131, 1.1515975760043382]	['p1', 'p4', 'p5', 'p6']
75	75	1.0725	1	1	146829	18.6609	3.13009	[1.0724974331122692, 1.0, 1.0, 146829.2514468664, 18.660912043824204, 3.130092912626124]	['p1', 'p4', 'p5', 'p6']
76	76	93.413	1	1	50825.3	44.7775	1.95757	[93.41295366671818, 1.0, 1.0, 50825.28540121601, 44.777519360315814, 1.9575697182937957]	['p1', 'p4', 'p5', 'p6']
77	77	0.410851	1	1	23325.5	161.486	1.93795	[0.4108509151898741, 1.0, 1.0, 23325.461081395253, 161.48627070533766, 1.93795432925665]	['p1', 'p4', 'p5', 'p6']
78	78	5.58408	1	1	39.7032	108.126	2.07774	[5.584082706552482, 1.0, 1.0, 39.703246733322835, 108.12562623943751, 2.0777355620729803]	['p1', 'p4', 'p5', 'p6']
79	79	59.2323	1	1	9711.35	11.8176	1.20929	[59.232304773601015, 1.0, 1.0, 9711.3528580036, 11.817566116473653, 1.2092870412077792]	['p1', 'p4', 'p5', 'p6']
80	80	12.3811	1	1	7.0439	4.41855	1.32664	[12.38112868353738, 1.0, 1.0, 7.043902396557038, 4.4185522244069695, 1.3266439438866051]	['p1', 'p4', 'p5', 'p6']
81	81	0.881296	1	1	458190	44.256	1.61864	[0.8812962487553779, 1.0, 1.0, 458189.68724291114, 44.25604274219609, 1.6186366211548617]	['p1', 'p4', 'p5', 'p6']
82	82	47.4757	1	1	1048.76	1799.55	1.02199	[47.47574166775064, 1.0, 1.0, 1048.7637866386776, 1799.5539522133563, 1.0219874672791178]	['p1', 'p4', 'p5', 'p6']
83	83	0.55086	1	1	167187	417.1	2.74757	[0.5508603178753674, 1.0, 1.0, 167187.343819188, 417.100269017658, 2.7475725939975497]	['p1', 'p4', 'p5', 'p6']
84	84	119.123	1	1	2104.16	134.606	2.36787	[119.12276305462206, 1.0, 1.0, 2104.1553257660507, 134.60606730787364, 2.3678713914527156]	['p1', 'p4', 'p5', 'p6']
85	85	0.220054	1	1	1024.91	58.4553	2.26351	[0.2200539447357597, 1.0, 1.0, 1024.9051502507273, 58.45526665574893, 2.263505197248794]	['p1', 'p4', 'p5', 'p6']
86	86	41.9078	1	1	30733	43657.9	1.12311	[41.9078145095459, 1.0, 1.0, 30732.98403130729, 43657.943316946315, 1.1231139843676252]	['p1', 'p4', 'p5', 'p6']
87	87	2.93245	1	1	5862.41	1781.09	1.77878	[2.9324493609465128, 1.0, 1.0, 5862.408675584289, 1781.0882023300253, 1.7787779116182965]	['p1', 'p4', 'p5', 'p6']
88	88	14.4273	1	1	975.719	4.32649	3.93935	[14.427313382612528, 1.0, 1.0, 975.7193991628507, 4.326490271608826, 3.9393541616287497]	['p1', 'p4', 'p5', 'p6']
89	89	11.6981	1	1	483.494	2.71488	1.80132	[11.698101614568083, 1.0, 1.0, 483.49438781850995, 2.714881895074928, 1.801315567225722]	['p1', 'p4', 'p5', 'p6']
90	90	109.729	1	1	4845.57	29.7914	1.80796	[109.72865766508289, 1.0, 1.0, 4845.5675680527565, 29.791437542029986, 1.80796484773291]	['p1', 'p4', 'p5', 'p6']
91	91	121.377	1	1	446102	55.8913	3.081	[121.37707122281, 1.0, 1.0, 446102.45139934914, 55.891325824220445, 3.081001734045647]	['p1', 'p4', 'p5', 'p6']
92	92	47.0062	1	1	133709	87456.2	1.23487	[47.00616463706275, 1.0, 1.0, 133709.4558161535, 87456.22339585437, 1.2348736912978486]	['p1', 'p4', 'p5', 'p6']
93	93	0.495187	1	1	14506	317.043	2.47644	[0.495187278943614, 1.0, 1.0, 14506.00888004474, 317.04310883061345, 2.4764351029815033]	['p1', 'p4', 'p5', 'p6']
94	94	1.57079	1	1	75009.7	8.25455	1.33408	[1.5707928697366567, 1.0, 1.0, 75009.69807589593, 8.254548166121586, 1.33407646232529]	['p1', 'p4', 'p5', 'p6']
95	95	111.513	1	1	548948	30.4308	2.173	[111.51326026218135, 1.0, 1.0, 548947.8001374225, 30.430817879005353, 2.1730012386893747]	['p1', 'p4', 'p5', 'p6']
96	96	69.6788	1	1	78533.3	6314.94	1.69388	[69.67880466995943, 1.0, 1.0, 78533.34372582413, 6314.938624177623, 1.6938836456044202]	['p1', 'p4', 'p5', 'p6']
97	97	0.387562	1	1	908.817	56.6166	3.99318	[0.38756212256623135, 1.0, 1.0, 908.8170660236199, 56.61660729586008, 3.993184439686503]	['p1', 'p4', 'p5', 'p6']
98	98	65.8764	1	1	41.7921	8.10658	2.26996	[65.87644212080816, 1.0, 1.0, 41.79211404464588, 8.106583600507143, 2.2699605100755442]	['p1', 'p4', 'p5', 'p6']
99	99	0.693819	1	1	29695.7	259.839	1.57322	[0.6938185857052694, 1.0, 1.0, 29695.66593688694, 259.838841317313, 1.5732216914600854]	['p1', 'p4', 'p5', 'p6']
