## Supplementary Data 1 for "GAMES: A dynamic model development workflow for rigorous characterization of synthetic genetic systems": INITIAL GUESSES.xlsx

### Sheet: initial_guesses
	index	p1	p2	p3	p4	p5	p6	initial params	free params
0	0	16.183	1	1	22728.7	105.803	2.44248	[16.18298837300842, 1.0, 1.0, 22728.650155084004, 105.80261060537136, 2.4424800000000007]	['p1', 'p4', 'p5']
1	1	15.0497	1	1	10870.2	73.3834	2.44248	[15.04965645712343, 1.0, 1.0, 10870.194312564852, 73.38337060136122, 2.4424800000000007]	['p1', 'p4', 'p5']
2	2	14.1737	1	1	73421.5	164.957	2.44248	[14.173669498639073, 1.0, 1.0, 73421.47310940146, 164.9566797292011, 2.4424800000000007]	['p1', 'p4', 'p5']
3	3	17.2268	1	1	563499	64.7538	2.44248	[17.22684075802381, 1.0, 1.0, 563499.3107067703, 64.7537736949311, 2.4424800000000007]	['p1', 'p4', 'p5']
4	4	11.0864	1	1	396630	68.5696	2.44248	[11.086436183619199, 1.0, 1.0, 396629.5716682889, 68.5695850162039, 2.4424800000000007]	['p1', 'p4', 'p5']
5	5	11.98	1	1	156243	215.976	2.44248	[11.979984062613534, 1.0, 1.0, 156243.14567078947, 215.97571943871213, 2.4424800000000007]	['p1', 'p4', 'p5']
6	6	9.06588	1	1	136.471	69.2057	2.44248	[9.065880284261361, 1.0, 1.0, 136.47103101028577, 69.20570935626205, 2.4424800000000007]	['p1', 'p4', 'p5']
7	7	29.1088	1	1	702.701	79.2542	2.44248	[29.108795945382607, 1.0, 1.0, 702.7011279225998, 79.25420714110666, 2.4424800000000007]	['p1', 'p4', 'p5']
8	8	29.1195	1	1	21990.9	100.538	2.44248	[29.119474440149418, 1.0, 1.0, 21990.946548398595, 100.5377006928436, 2.4424800000000007]	['p1', 'p4', 'p5']
9	9	16.84	1	1	1496.68	35.5131	2.44248	[16.83997509918983, 1.0, 1.0, 1496.676537028084, 35.513053394773614, 2.4424800000000007]	['p1', 'p4', 'p5']
10	10	20.6306	1	1	309.244	34.7186	2.44248	[20.630618289835716, 1.0, 1.0, 309.2439021860934, 34.71858990470735, 2.4424800000000007]	['p1', 'p4', 'p5']
11	11	8.16489	1	1	3443.85	45.7023	2.44248	[8.164890678840695, 1.0, 1.0, 3443.8527842851677, 45.7023471401154, 2.4424800000000007]	['p1', 'p4', 'p5']
12	12	7.18379	1	1	137750	65.5582	2.44248	[7.18379141183201, 1.0, 1.0, 137750.04729883673, 65.55823875742882, 2.4424800000000007]	['p1', 'p4', 'p5']
13	13	14.3257	1	1	183.211	17.9961	2.44248	[14.325674942671034, 1.0, 1.0, 183.21076801833044, 17.996051684662213, 2.4424800000000007]	['p1', 'p4', 'p5']
14	14	12.5671	1	1	577622	904.736	2.44248	[12.56712979088964, 1.0, 1.0, 577622.1736003611, 904.7364237170983, 2.4424800000000007]	['p1', 'p4', 'p5']
15	15	10.5433	1	1	139925	528.94	2.44248	[10.543268625949327, 1.0, 1.0, 139924.72990316062, 528.9397907983123, 2.4424800000000007]	['p1', 'p4', 'p5']
16	16	18.7537	1	1	399.963	13.574	2.44248	[18.753673411416326, 1.0, 1.0, 399.9627972724412, 13.574046483388104, 2.4424800000000007]	['p1', 'p4', 'p5']
17	17	45.1752	1	1	250.861	66.808	2.44248	[45.17519990160448, 1.0, 1.0, 250.8614588558958, 66.80801664319857, 2.4424800000000007]	['p1', 'p4', 'p5']
18	18	18.4731	1	1	62536.7	11.9884	2.44248	[18.47305576104885, 1.0, 1.0, 62536.68970402257, 11.988441269014887, 2.4424800000000007]	['p1', 'p4', 'p5']
19	19	37.1435	1	1	346659	45.273	2.44248	[37.143468934280854, 1.0, 1.0, 346659.26093238126, 45.27297785079362, 2.4424800000000007]	['p1', 'p4', 'p5']
20	20	25.3963	1	1	112658	19.039	2.44248	[25.39629619764399, 1.0, 1.0, 112658.18696576793, 19.03903311770482, 2.4424800000000007]	['p1', 'p4', 'p5']
21	21	13.7257	1	1	22980.6	10.3337	2.44248	[13.725738684013265, 1.0, 1.0, 22980.604894990112, 10.333721327107195, 2.4424800000000007]	['p1', 'p4', 'p5']
22	22	23.92	1	1	1203.35	15.0074	2.44248	[23.920045196436416, 1.0, 1.0, 1203.3511101333295, 15.007391021135009, 2.4424800000000007]	['p1', 'p4', 'p5']
23	23	8.71507	1	1	29370.6	14.2905	2.44248	[8.715071449014197, 1.0, 1.0, 29370.635228214986, 14.290500822570625, 2.4424800000000007]	['p1', 'p4', 'p5']
24	24	5.63758	1	1	54491.9	212.063	2.44248	[5.637581637420068, 1.0, 1.0, 54491.908454303186, 212.06329687481139, 2.4424800000000007]	['p1', 'p4', 'p5']
25	25	2.33695	1	1	90.4069	48.0033	2.44248	[2.3369500538393075, 1.0, 1.0, 90.40689607153524, 48.00334298882831, 2.4424800000000007]	['p1', 'p4', 'p5']
26	26	7.64028	1	1	14.4066	16.9195	2.44248	[7.640280930695847, 1.0, 1.0, 14.406621645546885, 16.9195372202004, 2.4424800000000007]	['p1', 'p4', 'p5']
27	27	17.0977	1	1	427.096	8.84315	2.44248	[17.097660178629607, 1.0, 1.0, 427.0958679196796, 8.843153425679818, 2.4424800000000007]	['p1', 'p4', 'p5']
28	28	38.072	1	1	186307	408.2	2.44248	[38.07195559486554, 1.0, 1.0, 186306.8752573528, 408.19994810242076, 2.4424800000000007]	['p1', 'p4', 'p5']
29	29	3.23591	1	1	104194	227.947	2.44248	[3.235905188020509, 1.0, 1.0, 104194.28786035355, 227.94701974495257, 2.4424800000000007]	['p1', 'p4', 'p5']
30	30	3.38482	1	1	33346.3	40.9925	2.44248	[3.384815857747293, 1.0, 1.0, 33346.31348719648, 40.992535337438284, 2.4424800000000007]	['p1', 'p4', 'p5']
31	31	10.3639	1	1	245.4	8.75096	2.44248	[10.363889797437078, 1.0, 1.0, 245.39969977895132, 8.75096307696775, 2.4424800000000007]	['p1', 'p4', 'p5']
32	32	62.2446	1	1	4371.61	159.437	2.44248	[62.24458029420017, 1.0, 1.0, 4371.605826681521, 159.43651240159969, 2.4424800000000007]	['p1', 'p4', 'p5']
33	33	55.7884	1	1	6965.91	258.754	2.44248	[55.788410325561, 1.0, 1.0, 6965.914538642324, 258.75411369523437, 2.4424800000000007]	['p1', 'p4', 'p5']
34	34	15.322	1	1	225.977	7.15656	2.44248	[15.32204614409451, 1.0, 1.0, 225.97689642766528, 7.1565554965066385, 2.4424800000000007]	['p1', 'p4', 'p5']
35	35	6.17965	1	1	484668	1606.88	2.44248	[6.179649662673287, 1.0, 1.0, 484668.42431024445, 1606.8808160488827, 2.4424800000000007]	['p1', 'p4', 'p5']
36	36	60.6113	1	1	391261	205.237	2.44248	[60.611346235436606, 1.0, 1.0, 391261.3397107585, 205.237402196806, 2.4424800000000007]	['p1', 'p4', 'p5']
37	37	2.76836	1	1	192247	309.302	2.44248	[2.768359525079371, 1.0, 1.0, 192247.3799896849, 309.3024919882746, 2.4424800000000007]	['p1', 'p4', 'p5']
38	38	2.88383	1	1	152937	25.9904	2.44248	[2.8838341803647327, 1.0, 1.0, 152937.0143443593, 25.990353295461887, 2.4424800000000007]	['p1', 'p4', 'p5']
39	39	8.9018	1	1	792.932	246.356	2.44248	[8.901798637807008, 1.0, 1.0, 792.9321016332615, 246.35636190107144, 2.4424800000000007]	['p1', 'p4', 'p5']
40	40	14.9565	1	1	4917.36	499.072	2.44248	[14.95649234108899, 1.0, 1.0, 4917.357714684903, 499.07218192790555, 2.4424800000000007]	['p1', 'p4', 'p5']
41	41	50.6862	1	1	581.13	24.276	2.44248	[50.686215040479716, 1.0, 1.0, 581.1302387150802, 24.275998567087868, 2.4424800000000007]	['p1', 'p4', 'p5']
42	42	22.7687	1	1	144.071	6.99938	2.44248	[22.76866764744525, 1.0, 1.0, 144.07058493470956, 6.999375246720699, 2.4424800000000007]	['p1', 'p4', 'p5']
43	43	5.70346	1	1	2476.29	326.747	2.44248	[5.703460655512878, 1.0, 1.0, 2476.286525410631, 326.74650687558284, 2.4424800000000007]	['p1', 'p4', 'p5']
44	44	74.8457	1	1	165660	82.0749	2.44248	[74.84568982242169, 1.0, 1.0, 165659.77581369824, 82.07489971668373, 2.4424800000000007]	['p1', 'p4', 'p5']
45	45	3.03861	1	1	458.812	14.1114	2.44248	[3.0386134924442283, 1.0, 1.0, 458.8119289481621, 14.111366044322011, 2.4424800000000007]	['p1', 'p4', 'p5']
46	46	0.881296	1	1	458190	44.256	2.44248	[0.8812962487553779, 1.0, 1.0, 458189.68724291114, 44.25604274219609, 2.4424800000000007]	['p1', 'p4', 'p5']
47	47	3.88165	1	1	196700	1460.08	2.44248	[3.8816507608616884, 1.0, 1.0, 196700.18974682843, 1460.0776363883485, 2.4424800000000007]	['p1', 'p4', 'p5']
48	48	69.0752	1	1	39751.8	225.033	2.44248	[69.07522692506916, 1.0, 1.0, 39751.79206859458, 225.03302315894038, 2.4424800000000007]	['p1', 'p4', 'p5']
49	49	4.79089	1	1	1802.74	12.6406	2.44248	[4.790887377199813, 1.0, 1.0, 1802.737892412271, 12.640629879551073, 2.4424800000000007]	['p1', 'p4', 'p5']
50	50	2.04156	1	1	255763	686.287	2.44248	[2.041563888163114, 1.0, 1.0, 255763.4839296229, 686.2869818049764, 2.4424800000000007]	['p1', 'p4', 'p5']
51	51	2.79814	1	1	66316.4	1031.26	2.44248	[2.798141479981329, 1.0, 1.0, 66316.44949163192, 1031.2571765755595, 2.4424800000000007]	['p1', 'p4', 'p5']
52	52	0.80931	1	1	696933	39.8831	2.44248	[0.8093099847419519, 1.0, 1.0, 696932.8086216565, 39.88308203554668, 2.4424800000000007]	['p1', 'p4', 'p5']
53	53	0.410851	1	1	23325.5	161.486	2.44248	[0.4108509151898741, 1.0, 1.0, 23325.461081395253, 161.48627070533766, 2.4424800000000007]	['p1', 'p4', 'p5']
54	54	5.40157	1	1	13.2336	11.3852	2.44248	[5.401566044119291, 1.0, 1.0, 13.233552522440695, 11.385229678416811, 2.4424800000000007]	['p1', 'p4', 'p5']
55	55	79.4075	1	1	4003.42	63.5046	2.44248	[79.4075159641174, 1.0, 1.0, 4003.417817765237, 63.50458535148085, 2.4424800000000007]	['p1', 'p4', 'p5']
56	56	4.76289	1	1	80308.9	11.0195	2.44248	[4.762886288875548, 1.0, 1.0, 80308.87830434152, 11.019497479326434, 2.4424800000000007]	['p1', 'p4', 'p5']
57	57	0.609734	1	1	1961.66	49.0512	2.44248	[0.6097338121115533, 1.0, 1.0, 1961.6553673516464, 49.05116932464437, 2.4424800000000007]	['p1', 'p4', 'p5']
58	58	28.3808	1	1	5.12953	15.1609	2.44248	[28.38080007390814, 1.0, 1.0, 5.129532363423188, 15.160855188771949, 2.4424800000000007]	['p1', 'p4', 'p5']
59	59	1.22454	1	1	57845.1	22.2701	2.44248	[1.2245397210122067, 1.0, 1.0, 57845.080567066114, 22.27011439344098, 2.4424800000000007]	['p1', 'p4', 'p5']
60	60	0.387562	1	1	908.817	56.6166	2.44248	[0.38756212256623135, 1.0, 1.0, 908.8170660236199, 56.61660729586008, 2.4424800000000007]	['p1', 'p4', 'p5']
61	61	74.1999	1	1	942.172	43.2748	2.44248	[74.19990264478481, 1.0, 1.0, 942.1715628416453, 43.274822839762564, 2.4424800000000007]	['p1', 'p4', 'p5']
62	62	0.471597	1	1	1432.69	47.0384	2.44248	[0.47159738764872283, 1.0, 1.0, 1432.6869529533071, 47.03841110109723, 2.4424800000000007]	['p1', 'p4', 'p5']
63	63	63.7966	1	1	266128	598.556	2.44248	[63.79661200056476, 1.0, 1.0, 266128.38420919626, 598.5556856763083, 2.4424800000000007]	['p1', 'p4', 'p5']
64	64	0.693819	1	1	29695.7	259.839	2.44248	[0.6938185857052694, 1.0, 1.0, 29695.66593688694, 259.838841317313, 2.4424800000000007]	['p1', 'p4', 'p5']
65	65	11.4598	1	1	9138.52	4.82654	2.44248	[11.459780431003498, 1.0, 1.0, 9138.52058371939, 4.8265383232662, 2.4424800000000007]	['p1', 'p4', 'p5']
66	66	22.334	1	1	77.0087	5.34158	2.44248	[22.333950298369054, 1.0, 1.0, 77.00871762617739, 5.341580234393035, 2.4424800000000007]	['p1', 'p4', 'p5']
67	67	0.888758	1	1	31507.1	26.9978	2.44248	[0.8887584221872457, 1.0, 1.0, 31507.121877954844, 26.99775177466324, 2.4424800000000007]	['p1', 'p4', 'p5']
68	68	0.648914	1	1	1994.93	32.1362	2.44248	[0.6489143170555747, 1.0, 1.0, 1994.9267465317848, 32.13619846974545, 2.4424800000000007]	['p1', 'p4', 'p5']
69	69	3.09436	1	1	85307.7	8.37624	2.44248	[3.094359658370255, 1.0, 1.0, 85307.74382108843, 8.376244623708871, 2.4424800000000007]	['p1', 'p4', 'p5']
70	70	0.929788	1	1	344463	24.595	2.44248	[0.9297875478258144, 1.0, 1.0, 344463.04547808203, 24.59499890300098, 2.4424800000000007]	['p1', 'p4', 'p5']
71	71	1.88283	1	1	242.951	9.46921	2.44248	[1.8828263854302092, 1.0, 1.0, 242.95123555207354, 9.469209662059141, 2.4424800000000007]	['p1', 'p4', 'p5']
72	72	14.4273	1	1	975.719	4.32649	2.44248	[14.427313382612528, 1.0, 1.0, 975.7193991628507, 4.326490271608826, 2.4424800000000007]	['p1', 'p4', 'p5']
73	73	2.3167	1	1	16.7897	54.6769	2.44248	[2.3167042618027818, 1.0, 1.0, 16.78967166731769, 54.67685889509753, 2.4424800000000007]	['p1', 'p4', 'p5']
74	74	4.08899	1	1	316830	7.76687	2.44248	[4.08899048070089, 1.0, 1.0, 316830.4091870458, 7.766874123841782, 2.4424800000000007]	['p1', 'p4', 'p5']
75	75	0.277049	1	1	44590.6	49.9173	2.44248	[0.27704912372483265, 1.0, 1.0, 44590.62295437659, 49.91725996405716, 2.4424800000000007]	['p1', 'p4', 'p5']
76	76	0.311984	1	1	114362	288.235	2.44248	[0.31198413217744814, 1.0, 1.0, 114362.16237843473, 288.23534653416294, 2.4424800000000007]	['p1', 'p4', 'p5']
77	77	45.6369	1	1	10.2051	36.2013	2.44248	[45.6368811504397, 1.0, 1.0, 10.205148245163526, 36.20130546455585, 2.4424800000000007]	['p1', 'p4', 'p5']
78	78	93.413	1	1	50825.3	44.7775	2.44248	[93.41295366671818, 1.0, 1.0, 50825.28540121601, 44.777519360315814, 2.4424800000000007]	['p1', 'p4', 'p5']
79	79	59.2323	1	1	9711.35	11.8176	2.44248	[59.232304773601015, 1.0, 1.0, 9711.3528580036, 11.817566116473653, 2.4424800000000007]	['p1', 'p4', 'p5']
80	80	1.0725	1	1	146829	18.6609	2.44248	[1.0724974331122692, 1.0, 1.0, 146829.2514468664, 18.660912043824204, 2.4424800000000007]	['p1', 'p4', 'p5']
81	81	119.123	1	1	2104.16	134.606	2.44248	[119.12276305462206, 1.0, 1.0, 2104.1553257660507, 134.60606730787364, 2.4424800000000007]	['p1', 'p4', 'p5']
82	82	0.55086	1	1	167187	417.1	2.44248	[0.5508603178753674, 1.0, 1.0, 167187.343819188, 417.100269017658, 2.4424800000000007]	['p1', 'p4', 'p5']
83	83	12.3811	1	1	7.0439	4.41855	2.44248	[12.38112868353738, 1.0, 1.0, 7.043902396557038, 4.4185522244069695, 2.4424800000000007]	['p1', 'p4', 'p5']
84	84	0.220054	1	1	1024.91	58.4553	2.44248	[0.2200539447357597, 1.0, 1.0, 1024.9051502507273, 58.45526665574893, 2.4424800000000007]	['p1', 'p4', 'p5']
85	85	135.113	1	1	1408.3	96.0458	2.44248	[135.11270537961485, 1.0, 1.0, 1408.301463260794, 96.04579078966937, 2.4424800000000007]	['p1', 'p4', 'p5']
86	86	7.58993	1	1	219.139	4.26975	2.44248	[7.589925159929445, 1.0, 1.0, 219.1393839828612, 4.269753019870131, 2.4424800000000007]	['p1', 'p4', 'p5']
87	87	121.377	1	1	446102	55.8913	2.44248	[121.37707122281, 1.0, 1.0, 446102.45139934914, 55.891325824220445, 2.4424800000000007]	['p1', 'p4', 'p5']
88	88	41.4615	1	1	69257.6	5.44483	2.44248	[41.46152631816715, 1.0, 1.0, 69257.55932835209, 5.444831065726848, 2.4424800000000007]	['p1', 'p4', 'p5']
89	89	0.495187	1	1	14506	317.043	2.44248	[0.495187278943614, 1.0, 1.0, 14506.00888004474, 317.04310883061345, 2.4424800000000007]	['p1', 'p4', 'p5']
90	90	0.164582	1	1	16256.6	109.066	2.44248	[0.1645819539800347, 1.0, 1.0, 16256.561973082027, 109.06566289853562, 2.4424800000000007]	['p1', 'p4', 'p5']
91	91	10.2262	1	1	5.79158	4.5032	2.44248	[10.226204624823719, 1.0, 1.0, 5.791584273464498, 4.503201672489977, 2.4424800000000007]	['p1', 'p4', 'p5']
92	92	0.955053	1	1	557.969	16.1489	2.44248	[0.9550531577456951, 1.0, 1.0, 557.9693479996137, 16.148914221903834, 2.4424800000000007]	['p1', 'p4', 'p5']
93	93	1.57079	1	1	75009.7	8.25455	2.44248	[1.5707928697366567, 1.0, 1.0, 75009.69807589593, 8.254548166121586, 2.4424800000000007]	['p1', 'p4', 'p5']
94	94	109.729	1	1	4845.57	29.7914	2.44248	[109.72865766508289, 1.0, 1.0, 4845.5675680527565, 29.791437542029986, 2.4424800000000007]	['p1', 'p4', 'p5']
95	95	65.8764	1	1	41.7921	8.10658	2.44248	[65.87644212080816, 1.0, 1.0, 41.79211404464588, 8.106583600507143, 2.4424800000000007]	['p1', 'p4', 'p5']
96	96	111.513	1	1	548948	30.4308	2.44248	[111.51326026218135, 1.0, 1.0, 548947.8001374225, 30.430817879005353, 2.4424800000000007]	['p1', 'p4', 'p5']
97	97	162.717	1	1	2142.63	89.7777	2.44248	[162.71706591184864, 1.0, 1.0, 2142.6262107455923, 89.77772272803055, 2.4424800000000007]	['p1', 'p4', 'p5']
98	98	0.509455	1	1	200.731	21.0852	2.44248	[0.509455012056276, 1.0, 1.0, 200.73107934059112, 21.08518677453629, 2.4424800000000007]	['p1', 'p4', 'p5']
99	99	129.454	1	1	602.561	36.9004	2.44248	[129.4537244164634, 1.0, 1.0, 602.5613908337281, 36.9004160602422, 2.4424800000000007]	['p1', 'p4', 'p5']
