## Supplementary Data 1 for "GAMES: A dynamic model development workflow for rigorous characterization of synthetic genetic systems": PROFILE LIKELIHOOD RESULTS e.xlsx

### Sheet: e
	fixed e	fixed e PL	fixed e all params
0	13.5829	5.05376	[13.58286825, 1.0, 1.0, 553.945773578677, 104.01145330905784, 1.975248590797576]
1	13.7351	4.12181	[13.73505725, 1.0, 1.0, 553.8506162662408, 104.1162712574102, 1.9850869783598353]
2	13.8872	3.33383	[13.88724625, 1.0, 1.0, 562.7224143210163, 104.52019218569822, 1.9954251877055034]
3	14.0775	2.53199	[14.0774825, 1.0, 1.0, 566.3870575086645, 104.44973757541338, 1.9998335132719633]
4	14.2677	1.9182	[14.26771875, 1.0, 1.0, 568.7985881313948, 104.63406710334424, 2.0087690265775002]
5	14.458	1.46536	[14.457955, 1.0, 1.0, 570.2905775234433, 104.6241795821712, 2.0142888951260254]
6	15.2189	0.782831	[15.2189, 1.0, 1.0, 583.2462050607005, 104.8744890923248, 2.033162976165264]
7	15.2189	0.782831	[15.2189, 1.0, 1.0, 583.2462050607005, 104.8744890923248, 2.033162976165264]
8	15.9798	1.45206	[15.979845, 1.0, 1.0, 596.9848482177379, 105.23602226845958, 2.0532770560846965]
9	16.3603	2.29431	[16.3603175, 1.0, 1.0, 607.0032234740409, 105.69077721231425, 2.075794400854257]
10	16.5506	2.84794	[16.550553750000002, 1.0, 1.0, 605.5231059344121, 105.43823439493991, 2.078300746660368]
11	16.7408	3.48741	[16.740790000000004, 1.0, 1.0, 614.1540972500783, 105.82266909026922, 2.089262264731664]
12	16.931	4.21672	[16.931026250000006, 1.0, 1.0, 616.0946719506411, 105.68936210540438, 2.0965362740640883]
13	17.1213	5.03659	[17.121262500000007, 1.0, 1.0, 619.1868430642346, 105.98531313882405, 2.096632678503756]
