## Supplementary Data 1 for "GAMES: A dynamic model development workflow for rigorous characterization of synthetic genetic systems": PROFILE LIKELIHOOD RESULTS km.xlsx

### Sheet: km
	fixed km	fixed km PL	fixed km all params
0	88.2274	5.37889	[15.077287899066222, 1.0, 1.0, 416.0649582169772, 88.22738400000001, 1.9634096372595473]
1	89.2777	4.79159	[15.085494821376965, 1.0, 1.0, 425.0094454615127, 89.27771000000001, 1.9676796087717985]
2	90.5906	4.11833	[15.103253649279639, 1.0, 1.0, 437.1105895538968, 90.59061750000001, 1.9782811742870758]
3	91.9035	3.51258	[15.113197139461093, 1.0, 1.0, 447.91989074626537, 91.903525, 1.9836021601700065]
4	93.2164	2.97188	[15.130071046508636, 1.0, 1.0, 461.05225292376895, 93.2164325, 1.99174895128255]
5	94.5293	2.49511	[15.147651921173095, 1.0, 1.0, 473.2037842975926, 94.52933999999999, 1.9998361872325734]
6	97.1552	1.72642	[15.156588023111585, 1.0, 1.0, 501.54520230056835, 97.155155, 2.012268107393054]
7	99.781	1.1938	[15.15451746863176, 1.0, 1.0, 524.1272865706462, 99.78097, 2.0230768750273027]
8	105.033	0.78267	[15.226054521453058, 1.0, 1.0, 588.2180081691265, 105.0326, 2.0398043543512907]
9	105.033	0.78267	[15.226054521453058, 1.0, 1.0, 588.2180081691265, 105.0326, 2.0398043543512907]
10	110.284	1.16495	[15.243958510978176, 1.0, 1.0, 649.9024978846604, 110.28423000000001, 2.046387960688783]
11	112.91	1.6244	[15.253767510774567, 1.0, 1.0, 685.7562113124515, 112.91004500000001, 2.047720874113959]
12	115.536	2.24694	[15.276653887029, 1.0, 1.0, 718.5372002510176, 115.53586000000001, 2.0537318227338957]
13	118.162	3.02199	[15.27300191005141, 1.0, 1.0, 754.786923924397, 118.16167500000002, 2.0530906154637147]
14	120.787	3.93952	[15.275206866508771, 1.0, 1.0, 792.7473381374205, 120.78749000000002, 2.052003577134334]
15	122.1	4.44858	[15.27934316974075, 1.0, 1.0, 813.9782857934055, 122.10039750000001, 2.0538256245771747]
16	123.413	4.99254	[15.29377083140274, 1.0, 1.0, 825.3185448555818, 123.41330500000001, 2.0598934192630542]
