## Supplementary Data 1 for "GAMES: A dynamic model development workflow for rigorous characterization of synthetic genetic systems": PROFILE LIKELIHOOD RESULTS m.xlsx

### Sheet: m
	fixed m	fixed m PL	fixed m all params
0	307.536	5.12128	[14.984100469950048, 1.0, 1.0, 307.53612749999996, 95.1703488552105, 1.9579559750058815]
1	322.181	4.4698	[15.003985656792752, 1.0, 1.0, 322.180705, 96.00468188647248, 1.9656861911802928]
2	336.825	3.90253	[15.025149571057986, 1.0, 1.0, 336.8252825, 96.73192058633934, 1.972778651257426]
3	351.47	3.40868	[15.047642407737012, 1.0, 1.0, 351.46986000000004, 97.47627081002885, 1.9804170869406996]
4	380.759	2.60592	[15.069063840202952, 1.0, 1.0, 380.75901500000003, 98.81065314928532, 1.9905606876344948]
5	410.048	2.00348	[15.101118414027141, 1.0, 1.0, 410.04817, 100.01592652757076, 2.0020438698771326]
6	468.626	1.23876	[15.14134590211473, 1.0, 1.0, 468.62648, 102.03997892274148, 2.017715225465393]
7	585.783	0.782223	[15.211407370319135, 1.0, 1.0, 585.7831, 104.98251940603595, 2.0353921329692146]
8	585.783	0.782223	[15.211407370319135, 1.0, 1.0, 585.7831, 104.98251940603595, 2.0353921329692146]
9	702.94	1.03701	[15.247657127632044, 1.0, 1.0, 702.93972, 106.84476303084584, 2.0339767713882337]
10	820.096	1.55947	[15.259174103901843, 1.0, 1.0, 820.0963399999999, 107.74924339216003, 2.016486821715939]
11	937.253	2.13091	[15.244467738600278, 1.0, 1.0, 937.2529599999999, 107.91035031523742, 1.986361670093209]
12	1054.41	2.65891	[15.229053245413578, 1.0, 1.0, 1054.40958, 107.77555738213972, 1.9594182242619769]
13	1171.57	3.11892	[15.225508393294428, 1.0, 1.0, 1171.5662, 107.45545809565714, 1.9352395639221274]
14	1288.72	3.51235	[15.204817517277682, 1.0, 1.0, 1288.72282, 107.20079489864413, 1.9185297940604857]
15	1405.88	3.84919	[15.193103384629808, 1.0, 1.0, 1405.87944, 106.95037061692425, 1.9030635166335244]
16	1523.04	4.13896	[15.187968486770236, 1.0, 1.0, 1523.03606, 106.74128132128689, 1.890965640326332]
17	1640.19	4.39004	[15.177608547785956, 1.0, 1.0, 1640.1926799999999, 106.51830163862155, 1.8805642783130323]
18	1757.35	4.60933	[15.169871674775937, 1.0, 1.0, 1757.3492999999999, 106.28084830069494, 1.8721406010258543]
19	1874.51	4.80218	[15.163387135540928, 1.0, 1.0, 1874.5059199999998, 106.15148259336225, 1.8640263098160976]
20	1991.66	4.973	[15.161905816172933, 1.0, 1.0, 1991.6625399999998, 106.01336960397403, 1.8582544889693762]
