## Supplementary Data 1 for "GAMES: A dynamic model development workflow for rigorous characterization of synthetic genetic systems": PROFILE LIKELIHOOD RESULTS n.xlsx

### Sheet: n
	fixed n	fixed n PL	fixed n all params
0	1.73009	5.09184	[14.901670199258792, 1.0, 1.0, 739.9142137599526, 102.73575472587515, 1.73009]
1	1.75553	4.32528	[14.926216299839313, 1.0, 1.0, 698.9920944279729, 102.93697711124584, 1.7555325]
2	1.78097	3.64822	[14.95264174911731, 1.0, 1.0, 669.9442931928787, 103.17165079910532, 1.780975]
3	1.80642	3.05544	[14.978755470782728, 1.0, 1.0, 646.0333264459689, 103.39238744150641, 1.8064175]
4	1.83186	2.54192	[15.004482871037416, 1.0, 1.0, 627.4099319913837, 103.5836824861407, 1.83186]
5	1.88274	1.7343	[15.059219767517071, 1.0, 1.0, 602.1880751317937, 103.97328021249444, 1.8827450000000001]
6	1.93363	1.1913	[15.112184796334086, 1.0, 1.0, 588.9363780035195, 104.34607167230058, 1.9336300000000002]
7	2.0354	0.782176	[15.215718697463812, 1.0, 1.0, 585.4895861890266, 105.01172992218017, 2.0354]
8	2.0354	0.782176	[15.215718697463812, 1.0, 1.0, 585.4895861890266, 105.01172992218017, 2.0354]
9	2.13717	1.11271	[15.314886943530235, 1.0, 1.0, 603.9909111813207, 105.57978047648062, 2.1371700000000002]
10	2.23894	2.02347	[15.411491461750755, 1.0, 1.0, 639.3045211303067, 106.07136047100067, 2.2389400000000004]
11	2.28982	2.65576	[15.458150653223868, 1.0, 1.0, 662.3387035212645, 106.27426761284737, 2.2898250000000004]
12	2.34071	3.38769	[15.50485744245841, 1.0, 1.0, 689.2683789968338, 106.46318503117647, 2.3407100000000005]
13	2.3916	4.20735	[15.550244638833622, 1.0, 1.0, 719.1795059732468, 106.62732859381572, 2.3915950000000006]
14	2.44248	5.10403	[15.593239575372781, 1.0, 1.0, 752.5350536723229, 106.75063318358987, 2.4424800000000007]
